# Multi-omic profiling reveals widespread dysregulation of innate immunity and hematopoiesis in COVID-19

**DOI:** 10.1101/2020.12.18.423363

**Authors:** Aaron J. Wilk, Madeline J. Lee, Bei Wei, Benjamin Parks, Ruoxi Pi, Giovanny J. Martínez-Colón, Thanmayi Ranganath, Nancy Q. Zhao, Shalina Taylor, Winston Becker, Stanford COVID-19 Biobank, David Jimenez-Morales, Andra L. Blomkalns, Ruth O’Hara, Euan A. Ashley, Kari C. Nadeau, Samuel Yang, Susan Holmes, Marlene Rabinovitch, Angela J. Rogers, William J. Greenleaf, Catherine A. Blish

**Author notes:** These authors contributed equally to this work (Aaron J. Wilk, Madeline J. Lee, Bei Wei, Benjamin Parks). Correspondence to: William J. Greenleaf, Catherine A. Blish.

## Abstract

Our understanding of protective vs. pathologic immune responses to SARS-CoV-2, the virus that causes Coronavirus disease 2019 (COVID-19), is limited by inadequate profiling of patients at the extremes of the disease severity spectrum. Here, we performed multi-omic single-cell immune profiling of 64 COVID-19 patients across the full range of disease severity, from outpatients with mild disease to fatal cases. Our transcriptomic, epigenomic, and proteomic analyses reveal widespread dysfunction of peripheral innate immunity in severe and fatal COVID-19, with the most profound disturbances including a prominent neutrophil hyperactivation signature and monocytes with anti-inflammatory features. We further demonstrate that emergency myelopoiesis is a prominent feature of fatal COVID-19. Collectively, our results reveal disease severity-associated immune phenotypes in COVID-19 and identify pathogenesis-associated pathways that are potential targets for therapeutic intervention.

**One Sentence Summary:** Single-cell profiling demonstrates multifarious dysregulation of innate immune phenotype associated with COVID-19 severity.
