## Supplementary Tables 1-19 for "Multi-omic profiling reveals widespread dysregulation of innate immunity and hematopoiesis in COVID-19": SupplementaryTable_1.csv

Supplementary Table 1. Clinical and demographic metadata of all COVID-19 patients and healthy controls profiled by any modality.
record_id	Donor	Age	Sex	PRIMARY_RACE	ETHNICITY	CANONICAL_ETHNICITY	CANONICAL_RACE	BMI	BMI_GROUP	ABO	T_SEROLOGY	T_POS_SEROL	RISK_FACTOR	MED_PRESSORS	DIALYSIS	O2_SUPPORT	MAX_SEVERITY_SCORE	days_post_pos_test	acuity	current_severity	time_to_death	vacutainer_type	Age_orig
28205-0555	28205-0555d0	60-69	M	Asian	Non-Hispanic/Non-Latino	Non-Hispanic	Asian	32.21	Obesity Stage I	NA	1	1	1	NOREPINEPHRINE BITARTRATE-NACL 4 MG/250 ML (16 MCG/ML) IV SOLN||NOREPINEPHRINE BITARTRATE-NACL 4 MG/250 ML (16 MCG/ML) IV SOLN||NOREPINEPHRINE BITARTRATE-NACL 4 MG/250 ML (16 MCG/ML) IV SOLN||EPINEPHRINE HCL IN 0.9 % NACL 4 MG/250 ML (16 MCG/ML) IV SOLN	0	O2||RA||Vent||NA	7	2	Acute	5	NA	Heparin	64
28205-0555	28205-0555d2	60-69	M	Asian	Non-Hispanic/Non-Latino	Non-Hispanic	Asian	32.21	Obesity Stage I	NA	1	1	1	NOREPINEPHRINE BITARTRATE-NACL 4 MG/250 ML (16 MCG/ML) IV SOLN||NOREPINEPHRINE BITARTRATE-NACL 4 MG/250 ML (16 MCG/ML) IV SOLN||NOREPINEPHRINE BITARTRATE-NACL 4 MG/250 ML (16 MCG/ML) IV SOLN||EPINEPHRINE HCL IN 0.9 % NACL 4 MG/250 ML (16 MCG/ML) IV SOLN	0	O2||RA||Vent||NA	7	4	Acute	7	NA	Heparin	64
28205-0556	28205-0556	40-49	M	White	Hispanic/Latino	Hispanic/Latino	White	35.69	Obesity Stage II	NA	NA	NA	1	NA	0	O2||RA||NA	4	6	Acute	4	NA	Heparin	42
28205-0557	28205-0557	30-39	M	Other	Hispanic/Latino	Hispanic/Latino	Other	28.15	Overweight	O+	NA	NA	1	NOREPINEPHRINE BITARTRATE-NACL 4 MG/250 ML (16 MCG/ML) IV SOLN||NOREPINEPHRINE BITARTRATE-NACL 4 MG/250 ML (16 MCG/ML) IV SOLN||NOREPINEPHRINE BITARTRATE-NACL 4 MG/250 ML (16 MCG/ML) IV SOLN	0	Vent||NA||RA||O2	7	2	Acute	7	NA	Heparin	36
28205-0558	28205-0558	30-39	M	Asian	Non-Hispanic/Non-Latino	Non-Hispanic	Asian	46.73	Obesity Stage III	NA	NA	NA	1	NOREPINEPHRINE BITARTRATE-NACL 4 MG/250 ML (16 MCG/ML) IV SOLN	0	Vent||RA||O2||NA	7	1	Acute	7	NA	Heparin	35
28205-0559	28205-0559	50-59	M	Black or African American	Non-Hispanic/Non-Latino	Non-Hispanic	Black	29.32	Overweight	NA	NA	NA	1	NOREPINEPHRINE BITARTRATE-NACL 4 MG/250 ML (16 MCG/ML) IV SOLN||NOREPINEPHRINE BITARTRATE-NACL 4 MG/250 ML (16 MCG/ML) IV SOLN||NOREPINEPHRINE BITARTRATE-NACL 4 MG/250 ML (16 MCG/ML) IV SOLN	0	O2||RA	4	1	Acute	4	NA	Heparin	58
28205-0560	28205-0560	80+	M	White	Non-Hispanic/Non-Latino	Non-Hispanic	White	25.48	Overweight	A+	NA	NA	1	NOREPINEPHRINE BITARTRATE-NACL 4 MG/250 ML (16 MCG/ML) IV SOLN||NOREPINEPHRINE BITARTRATE-NACL 4 MG/250 ML (16 MCG/ML) IV SOLN||VASOPRESSIN IV INFUSION||NOREPINEPHRINE IV INFUSION||NOREPINEPHRINE BITARTRATE-NACL 4 MG/250 ML (16 MCG/ML) IV SOLN||EPINEPHRINE HCL IN 0.9 % NACL 4 MG/250 ML (16 MCG/ML) IV SOLN||NOREPINEPHRINE IV INFUSION||VASOPRESSIN IV INFUSION	0	RA||Vent||O2	8	1	Acute	7	9	Heparin	88
28205-0561	28205-0561	18-29	M	White	Non-Hispanic/Non-Latino	Non-Hispanic	White	26.79	Overweight	NA	1	0	1	NA	0	RA||O2||NA	4	2	Acute	4	NA	Heparin	29
28205-0562	28205-0562	60-69	M	White	Non-Hispanic/Non-Latino	Non-Hispanic	White	30.18	Obesity Stage I	NA	1	1	1	NA	0	O2||RA	4	14	Acute	4	NA	Heparin	66
28205-0563	28205-0563	40-49	M	Asian	Non-Hispanic/Non-Latino	Non-Hispanic	Asian	29.29	Overweight	O+	NA	NA	NA	NA	0	O2||RA	4	2	Acute	4	NA	Heparin	42
28205-0564	28205-0564d2	40-49	F	White	Hispanic/Latino	Hispanic/Latino	White	38.28	Obesity Stage II	NA	NA	NA	1	NA	0	Vent||O2||RA||NA	6	4	Acute	6	NA	Heparin	40
28205-0564	28205-0564d0	40-49	F	White	Hispanic/Latino	Hispanic/Latino	White	38.28	Obesity Stage II	NA	NA	NA	1	NA	0	Vent||O2||RA||NA	6	2	Acute	6	NA	Heparin	40
28205-0565	28205-0565	40-49	F	White	Non-Hispanic/Non-Latino	Non-Hispanic	White	26.61	Overweight	NA	NA	NA	1	VASOPRESSIN IV INFUSION||NOREPINEPHRINE BITARTRATE-NACL 4 MG/250 ML (16 MCG/ML) IV SOLN||VASOPRESSIN IV INFUSION	0	O2||RA||NA	4	4	Acute	4	NA	Heparin	40
28205-0566	28205-0566	40-49	M	Other	Hispanic/Latino	Hispanic/Latino	Other	33.98	Obesity Stage I	NA	NA	NA	1	NA	0	O2||HFNC||RA||NA	5	2	Acute	5	NA	Heparin	45
28205-0568	28205-0568	50-59	M	White	Hispanic/Latino	Hispanic/Latino	White	29.86	Overweight	A+	1	1	1	DOBUTAMINE IN D5W 500 MG/250 ML (2,000 MCG/ML) IV SOLP||NOREPINEPHRINE BITARTRATE-NACL 4 MG/250 ML (16 MCG/ML) IV SOLN||EPINEPHRINE HCL IN 0.9 % NACL 4 MG/250 ML (16 MCG/ML) IV SOLN||NOREPINEPHRINE BITARTRATE-NACL 4 MG/250 ML (16 MCG/ML) IV SOLN	0	Vent||NA||O2	8	3	Acute	7	39	CPT	51
28205-0569	28205-0569	50-59	M	White	Hispanic/Latino	Hispanic/Latino	White	40.46	Obesity Stage III	O+	NA	NA	1	NOREPINEPHRINE BITARTRATE-NACL 4 MG/250 ML (16 MCG/ML) IV SOLN||NOREPINEPHRINE BITARTRATE-NACL 4 MG/250 ML (16 MCG/ML) IV SOLN||NOREPINEPHRINE IV INFUSION||NOREPINEPHRINE IV INFUSION	0	Vent||O2||NA||HFNC	7	2	Acute	7	NA	CPT	56
28205-0570	28205-0570	70-79	M	White	Hispanic/Latino	Hispanic/Latino	White	24.71	Healthy Weight	A+	1	1	1	NOREPINEPHRINE BITARTRATE-NACL 4 MG/250 ML (16 MCG/ML) IV SOLN||EPINEPHRINE HCL IN 0.9 % NACL 4 MG/250 ML (16 MCG/ML) IV SOLN||PHENYLEPHRINE HCL IN 0.9% NACL 40 MG/250 ML (160 MCG/ML) IV SOLN||NOREPINEPHRINE BITARTRATE-NACL 4 MG/250 ML (16 MCG/ML) IV SOLN||NOREPINEPHRINE BITARTRATE-NACL 4 MG/250 ML (16 MCG/ML) IV SOLN||NOREPINEPHRINE IV INFUSION||NOREPINEPHRINE IV INFUSION	0	Vent||NA||HFNC	8	4	Acute	7	36	CPT	75
55650-0023	55650-0023	70-79	F	Other	Hispanic/Latino	Hispanic/Latino	Other	43.08	Obesity Stage III	O+	1	1	1	NA	0	RA||O2||NA||NIPPV	5	-1	Acute	5	NA	Heparin	75
55650-0052	55650-0052	60-69	M	Other	Non-Hispanic/Non-Latino	Non-Hispanic	Other	34.83	Obesity Stage I	NA	NA	NA	NA	NA	0	RA	2	2	Acute	2	NA	Heparin	63
55650-0055	55650-0055	18-29	F	Other	Hispanic/Latino	Hispanic/Latino	Other	43.9	Obesity Stage III	O+	1	1	1	EPINEPHRINE HCL IN 0.9 % NACL 4 MG/250 ML (16 MCG/ML) IV SOLN||NOREPINEPHRINE BITARTRATE-NACL 4 MG/250 ML (16 MCG/ML) IV SOLN||NOREPINEPHRINE BITARTRATE-NACL 4 MG/250 ML (16 MCG/ML) IV SOLN||EPINEPHRINE HCL IN 0.9 % NACL 4 MG/250 ML (16 MCG/ML) IV SOLN	0	O2||Vent||HFNC||NIPPV||RA||NA	7	0	Acute	4	NA	CPT	25
55650-0056	55650-0056	30-39	F	Other	Hispanic/Latino	Hispanic/Latino	Other	NA	NA	O+	NA	NA	NA	NA	0	RA	2	7	Acute	2	NA	CPT	35
55650-0057	55650-0057	50-59	F	Other	Hispanic/Latino	Hispanic/Latino	Other	NA	NA	NA	NA	NA	NA	NA	0	RA	2	6	Acute	2	NA	CPT	51
55650-0061	55650-0061	60-69	M	Other	Hispanic/Latino	Hispanic/Latino	Other	32.92	Obesity Stage I	O+	NA	NA	1	NA	0	O2||HFNC||RA	5	0	Acute	5	NA	CPT	68
55650-0062	55650-0062	18-29	F	Other	Hispanic/Latino	Hispanic/Latino	Other	NA	NA	O+	NA	NA	1	NA	0	O2||RA	4	0	Acute	4	NA	CPT	29
55650-0063	55650-0063	18-29	M	Other	Hispanic/Latino	Hispanic/Latino	Other	35.63	Obesity Stage II	NA	NA	NA	1	NA	0	RA	2	3	Acute	2	NA	CPT	25
55650-0066	55650-0066d0	18-29	M	Black or African American	Non-Hispanic/Non-Latino	Non-Hispanic	Black	22.52	Healthy Weight	NA	NA	NA	1	NA	0	RA	2	0	Acute	2	NA	CPT	27
55650-0066	55650-0066d7	18-29	M	Black or African American	Non-Hispanic/Non-Latino	Non-Hispanic	Black	22.52	Healthy Weight	NA	NA	NA	1	NA	0	RA	2	7	Acute	2	NA	CPT	27
55650-0067	55650-0067	30-39	F	Other	Hispanic/Latino	Hispanic/Latino	Other	NA	NA	NA	NA	NA	NA	NA	0	RA	2	0	Acute	2	NA	CPT	32
55650-0069	55650-0069	30-39	M	Other	Non-Hispanic/Non-Latino	Non-Hispanic	Other	36.6	Obesity Stage II	NA	NA	NA	1	NA	0	RA||O2	4	3	Acute	4	NA	CPT	31
55650-0073	55650-0073	18-29	M	White	Hispanic/Latino	Hispanic/Latino	White	NA	NA	NA	NA	NA	NA	NA	0	RA	2	1	Acute	2	NA	CPT	21
55650-0078	55650-0078	30-39	F	Other	Hispanic/Latino	Hispanic/Latino	Other	36.51	Obesity Stage II	NA	NA	NA	NA	NA	0	RA||O2||NA	4	1	Acute	4	NA	CPT	34
55650-0080	55650-0080	80+	M	White	Non-Hispanic/Non-Latino	Non-Hispanic	White	23.26	Healthy Weight	A+	NA	NA	1	PHENYLEPHRINE HCL IN 0.9% NACL 40 MG/250 ML (160 MCG/ML) IV SOLN||NOREPINEPHRINE BITARTRATE-NACL 4 MG/250 ML (16 MCG/ML) IV SOLN||PHENYLEPHRINE HCL IN 0.9% NACL 40 MG/250 ML (160 MCG/ML) IV SOLN||NOREPINEPHRINE BITARTRATE-NACL 4 MG/250 ML (16 MCG/ML) IV SOLN||DOBUTAMINE IN D5W 250 MG/250 ML (1 MG/ML) IV SOLP||PHENYLEPHRINE HCL IN 0.9% NACL 40 MG/250 ML (160 MCG/ML) IV SOLN||PHENYLEPHRINE HCL IN 0…	0	O2||RA||Vent||NA||HFNC||NIPPV	7	0	Acute	7	NA	CPT	89
55650-0081	55650-0081	40-49	F	Other	Hispanic/Latino	Hispanic/Latino	Other	NA	NA	NA	NA	NA	1	NA	0	RA	1	0	Acute	1	NA	CPT	41
55650-0082	55650-0082	40-49	M	Other	Hispanic/Latino	Hispanic/Latino	Other	35.34	Obesity Stage II	A+	1	1	1	NOREPINEPHRINE BITARTRATE-NACL 4 MG/250 ML (16 MCG/ML) IV SOLN||EPINEPHRINE IV INFUSION||EPINEPHRINE HCL IN 0.9 % NACL 4 MG/250 ML (16 MCG/ML) IV SOLN||NOREPINEPHRINE IV INFUSION||NOREPINEPHRINE IV INFUSION||EPINEPHRINE IV INFUSION	0	Vent||HFNC||NA||RA||O2	8	0	Acute	7	14	CPT	44
55650-0083	55650-0083	30-39	M	Other	Hispanic/Latino	Hispanic/Latino	Other	26.08	Overweight	NA	NA	NA	NA	NA	0	RA	2	0	Acute	2	NA	CPT	36
55650-0084	55650-0084	70-79	F	Other	Hispanic/Latino	Hispanic/Latino	Other	28.44	Overweight	A-	1	1	1	NOREPINEPHRINE IV INFUSION||VASOPRESSIN IV INFUSION||NOREPINEPHRINE BITARTRATE-NACL 4 MG/250 ML (16 MCG/ML) IV SOLN||NOREPINEPHRINE BITARTRATE-NACL 4 MG/250 ML (16 MCG/ML) IV SOLN||VASOPRESSIN IV INFUSION||NOREPINEPHRINE IV INFUSION||NOREPINEPHRINE IV INFUSION||NOREPINEPHRINE IV INFUSION	1	Vent||O2||HFNC	8	0	Acute	7	33	CPT	71
55650-0085	55650-0085	40-49	F	White	Hispanic/Latino	Hispanic/Latino	White	36.23	Obesity Stage II	NA	NA	NA	1	NA	0	RA||O2	4	4	Acute	4	NA	CPT	43
55650-0086	55650-0086	18-29	F	Other	Hispanic/Latino	Hispanic/Latino	Other	24	Healthy Weight	NA	1	0	1	NA	0	RA	2	2	Acute	2	NA	CPT	28
55650-0087	55650-0087	30-39	F	Other	Hispanic/Latino	Hispanic/Latino	Other	NA	NA	O+	NA	NA	NA	NA	0	RA	2	0	Acute	2	NA	CPT	30
55650-0093	55650-0093	30-39	F	Other	Hispanic/Latino	Hispanic/Latino	Other	27.34	Overweight	B+	1	1	NA	NA	0	RA	2	0	Acute	2	NA	CPT	33
55650-0094	55650-0094	40-49	F	White	Hispanic/Latino	Hispanic/Latino	White	NA	NA	NA	1	1	NA	NA	0	RA	2	0	Acute	2	NA	CPT	44
55650-0095	55650-0095	30-39	F	Other	Hispanic/Latino	Hispanic/Latino	Other	35.1	Obesity Stage II	NA	NA	NA	NA	NA	0	RA	3	1	Acute	3	NA	CPT	31
55650-0096	55650-0096	18-29	M	Other	Hispanic/Latino	Hispanic/Latino	Other	NA	NA	NA	1	1	NA	NA	0	RA	3	1	Acute	3	NA	CPT	21
55650-0105	55650-0105	30-39	F	Black or African American	Non-Hispanic/Non-Latino	Non-Hispanic	Black	31.77	Obesity Stage I	A+	1	1	1	NOREPINEPHRINE BITARTRATE-NACL 4 MG/250 ML (16 MCG/ML) IV SOLN||NOREPINEPHRINE BITARTRATE-NACL 4 MG/250 ML (16 MCG/ML) IV SOLN	1	Vent||NA||RA||O2||HFNC	7	3	Acute	7	NA	CPT	37
55650-0120	55650-0120	80+	F	White	Non-Hispanic/Non-Latino	Non-Hispanic	White	28.12	Overweight	NA	NA	NA	NA	NA	0	RA	2	1	Acute	2	NA	CPT	86
55650-0121	55650-0121	50-59	F	Other	Hispanic/Latino	Hispanic/Latino	Other	NA	NA	NA	1	1	1	NA	0	RA	2	1	Acute	2	NA	CPT	57
55650-0127	55650-0127	50-59	F	Other	Hispanic/Latino	Hispanic/Latino	Other	27.28	Overweight	O+	NA	NA	NA	NOREPINEPHRINE BITARTRATE-NACL 4 MG/250 ML (16 MCG/ML) IV SOLN	0	RA||O2||NA	3	1	Acute	3	NA	CPT	57
55650-0132	55650-0132d0	50-59	F	Other	Hispanic/Latino	Hispanic/Latino	Other	33.47	Obesity Stage I	NA	NA	NA	1	NA	0	O2||RA||HFNC||NA	5	0	Acute	2	NA	CPT	59
55650-0132	55650-0132d7	50-59	F	Other	Hispanic/Latino	Hispanic/Latino	Other	33.47	Obesity Stage I	NA	NA	NA	1	NA	0	O2||RA||HFNC||NA	5	8	Acute	5	NA	CPT	59
55650-0139	55650-0139	40-49	M	Patient Refused	Patient Refused	Unknown	Unknown	37.22	Obesity Stage II	A+	1	1	1	NOREPINEPHRINE BITARTRATE-NACL 4 MG/250 ML (16 MCG/ML) IV SOLN||VASOPRESSIN 20 UNIT/ML IV SOLN||NOREPINEPHRINE BITARTRATE-NACL 4 MG/250 ML (16 MCG/ML) IV SOLN||NOREPINEPHRINE BITARTRATE-NACL 4 MG/250 ML (16 MCG/ML) IV SOLN||NOREPINEPHRINE IV INFUSION||NOREPINEPHRINE IV INFUSION||NOREPINEPHRINE IV INFUSION||NOREPINEPHRINE BITARTRATE-NACL 4 MG/250 ML (16 MCG/ML) IV SOLN||NOREPINEPHRINE IV INFUSION	1	Vent||O2||NA||HFNC||RA||NIPPV	8	1	Acute	7	63	CPT	40
55650-0179	55650-0179	60-69	M	White, non-Hispanic	Non-Hispanic/Non-Latino	Non-Hispanic	White	25.83	Overweight	NA	NA	NA	NA	NA	0	RA	2	2	Acute	2	NA	CPT	60
55650-0190	55650-0190	40-49	M	Other	Non-Hispanic/Non-Latino	Non-Hispanic	Other	25.99	Overweight	O+	NA	NA	1	NA	0	RA	2	8	Acute	2	NA	CPT	42
55650-0195	55650-0195	70-79	F	White	Non-Hispanic/Non-Latino	Non-Hispanic	White	38.49	Obesity Stage II	NA	NA	NA	1	NA	0	RA||O2	4	1	Acute	4	NA	CPT	76
55689-0006	55689-0006	70-79	F	Other	Hispanic/Latino	Hispanic/Latino	Other	27.34	Overweight	NA	NA	NA	1	NA	0	RA	4	45	Convalescent	2	NA	CPT	73
55689-0037	55689-0037	18-29	F	White	Non-Hispanic/Non-Latino	Non-Hispanic	White	NA	NA	NA	NA	NA	NA	NA	0	RA	1	66	Convalescent	0	NA	CPT	26
55689-0040	55689-0040	60-69	M	White	Non-Hispanic/Non-Latino	Non-Hispanic	White	NA	NA	NA	NA	NA	1	NA	0	RA	2	27	Convalescent	0	NA	CPT	68
55689-0056	55689-0056	30-39	F	Asian	Non-Hispanic/Non-Latino	Non-Hispanic	Asian	20.58	Healthy Weight	NA	NA	NA	NA	NA	0	NA	2	13	Acute	2	NA	CPT	34
55689-0057	55689-0057	40-49	F	White	Non-Hispanic/Non-Latino	Non-Hispanic	White	NA	NA	NA	NA	NA	NA	NA	0	NA	2	34	Convalescent	2	NA	CPT	40
55689-0058	55689-0058	70-79	M	White	Non-Hispanic/Non-Latino	Non-Hispanic	White	24.69	Healthy Weight	NA	1	0	1	NA	0	NA	2	35	Convalescent	1	NA	CPT	71
55689-0059	55689-0059	60-69	F	Other	Non-Hispanic/Non-Latino	Non-Hispanic	Other	NA	NA	NA	NA	NA	NA	NA	0	NA	2	4	Acute	2	NA	CPT	60
55689-0060	55689-0060	30-39	F	Other	Hispanic/Latino	Hispanic/Latino	Other	NA	NA	NA	NA	NA	NA	NA	0	NA	2	51	Convalescent	0	NA	CPT	34
55689-0061	55689-0061	50-59	F	White	Non-Hispanic/Non-Latino	Non-Hispanic	White	NA	NA	NA	NA	NA	NA	NA	0	RA	2	50	Convalescent	2	NA	CPT	51
55689-0077	55689-0077	70-79	M	White	Hispanic/Latino	Hispanic/Latino	White	26.61	Overweight	NA	1	1	1	NA	0	O2||HFNC||RA||NA	5	39	Convalescent	2	NA	CPT	72
55689-0079	55689-0079	40-49	M	Other	Hispanic/Latino	Hispanic/Latino	Other	NA	NA	NA	NA	NA	NA	NA	0	RA	2	60	Convalescent	2	NA	CPT	45
55689-0082	55689-0082	50-59	F	White	Non-Hispanic/Non-Latino	Non-Hispanic	White	NA	NA	NA	NA	NA	NA	NA	0	NA	2	71	Convalescent	0	NA	CPT	55
55689-0087	55689-0087	60-69	F	White	Hispanic/Latino	Hispanic/Latino	White	NA	NA	NA	NA	NA	NA	NA	0	NA	4	31	Convalescent	2	NA	CPT	62
55689-0094	55689-0094	30-39	M	Other	Hispanic/Latino	Hispanic/Latino	Other	32.1	Obesity Stage I	NA	NA	NA	NA	NA	0	NA	2	42	Convalescent	2	NA	CPT	35
EC003	EC003	18-29	F	Asian	Non-Hispanic/Non-Latino	Non-Hispanic	Asian	NA	NA	NA	1	1	NA	NA	0	NA	2	41	Convalescent	1	NA	Heparin	19
HIP002	HIP002	40-49	F	NA	NA	NA	NA	NA	NA	NA	NA	NA	NA	NA	NA	NA	0	NA	Healthy	0	NA	Heparin	49
HIP015	HIP015	40-49	M	NA	NA	NA	NA	NA	NA	NA	NA	NA	NA	NA	NA	NA	0	NA	Healthy	0	NA	Heparin	49
HIP022	HIP022	18-29	F	NA	NA	NA	NA	NA	NA	NA	NA	NA	NA	NA	NA	NA	0	NA	Healthy	0	NA	CPT	28
HIP023	HIP023	30-39	F	NA	NA	NA	NA	NA	NA	NA	NA	NA	NA	NA	NA	NA	0	NA	Healthy	0	NA	Heparin	35
HIP043	HIP043	40-49	M	NA	NA	NA	NA	NA	NA	NA	NA	NA	NA	NA	NA	NA	0	NA	Healthy	0	NA	Heparin	49
HIP044	HIP044	40-49	M	NA	NA	NA	NA	NA	NA	NA	NA	NA	NA	NA	NA	NA	0	NA	Healthy	0	NA	Heparin	48
HIP045	HIP045	30-39	M	NA	NA	NA	NA	NA	NA	NA	NA	NA	NA	NA	NA	NA	0	NA	Healthy	0	NA	Heparin	35
HIP046	HIP046	40-49	F	NA	NA	NA	NA	NA	NA	NA	NA	NA	NA	NA	NA	NA	0	NA	Healthy	0	NA	CPT	45
