## Supplementary Tables 1-19 for "Multi-omic profiling reveals widespread dysregulation of innate immunity and hematopoiesis in COVID-19": SupplementaryTable_2.csv

Supplementary Table 2. Counts of cells in scRNA-seq dataset for each donor per manually-annotated cell type.
Donor	B	CD14 Monocyte	CD16 Monocyte	CD4 T	CD8 T	DC	Developing neutrophil	Eos/Mast Prog	Neutrophil	NK	PB	pDC	Platelet	Prolif Lymph
28205-0555d0	207	1896	46	333	854	16	3	13	39	315	607	23	69	44
28205-0555d2	455	2024	40	749	1326	14	136	20	31	254	612	19	54	28
28205-0556	499	238	2	562	207	3	2	1	7	318	162	1	24	42
28205-0557	541	1174	21	1762	1142	19	28	60	35	364	451	11	167	376
28205-0558	153	809	44	452	502	36	61	58	12	149	2564	36	62	99
28205-0559	15	570	22	812	146	58	8	7	11	521	372	7	146	91
28205-0560	20	348	3	171	41	4	30	2	85	57	84	7	2	40
28205-0561	385	2267	335	42	31	86	9	46	83	188	39	16	97	12
28205-0562	182	100	17	113	124	1	545	22	101	47	661	0	10	48
28205-0563	234	336	16	941	219	13	71	9	38	390	1719	6	37	72
28205-0564d0	111	14	0	14	22	0	6	0	16	11	49	0	14	12
28205-0564d2	168	39	7	12	43	1	19	2	83	23	40	0	34	16
28205-0565	667	1521	62	1726	1768	16	3	34	89	861	466	22	68	126
28205-0566	281	952	26	1374	496	5	3	7	19	1554	1444	9	31	111
28205-0568	354	559	29	118	66	2	224	7	3138	134	827	2	1329	130
28205-0569	504	1708	24	897	201	21	195	18	2170	186	1630	13	95	39
28205-0570	314	665	5	243	67	1	3394	6	293	166	559	0	901	25
55650-0080	56	1758	30	458	19	19	8	2	899	1254	44	27	6	44
55650-0082	91	649	12	271	96	11	363	40	193	115	571	13	34	26
55650-0084	8	93	2	21	1	1	5	0	134	22	22	1	1	2
55650-0085	96	426	23	268	152	12	5	1	0	141	116	11	9	34
55650-0132d7	90	169	3	112	131	1	48	17	2289	46	237	0	5	14
55650-0139	252	1334	163	721	422	5	878	32	5125	82	3823	4	296	128
55689-0006	155	340	70	269	481	25	6	4	17	117	10	4	20	15
55689-0037	145	559	39	111	74	11	287	19	658	64	19	5	20	4
55689-0056	77	443	25	228	189	35	1	5	4	85	30	4	10	22
55689-0057	88	349	39	224	84	29	0	12	0	98	4	3	3	10
55689-0058	57	205	20	116	24	30	16	22	6	150	11	16	12	7
55689-0059	75	75	15	559	178	12	1	1	6	68	12	0	5	10
55689-0060	131	218	55	435	481	52	0	8	11	306	39	5	1	17
55689-0061	173	875	244	823	280	90	0	15	8	618	7	14	10	19
55689-0077	94	188	34	76	151	7	4	4	100	198	19	2	2	13
EC003	172	559	63	189	170	58	21	16	201	136	17	7	22	3
HIP002	1589	2449	522	1125	1180	98	21	614	6717	2722	152	99	126	37
HIP015	2193	5843	680	1588	5118	303	141	1270	6698	2095	139	252	1460	94
HIP022	4	56	20	29	10	12	0	2	8	10	2	1	0	3
HIP023	330	219	36	224	143	22	0	20	19	281	14	15	9	27
HIP043	604	163	212	221	346	34	0	9	6	3604	56	34	7	55
HIP044	649	468	439	315	159	55	0	27	6	894	35	30	19	33
HIP045	282	259	70	317	428	33	20	21	11	301	23	19	2	18
HIP046	199	451	39	161	10	23	7	9	3910	214	0	12	3	1
