## Supplementary Tables 1-19 for "Multi-omic profiling reveals widespread dysregulation of innate immunity and hematopoiesis in COVID-19": SupplementaryTable_3.csv

Supplementary Table 3. Counts of cells in scRNA-seq dataset for each donor per Seurat v4-annotated cell type.
Donor	ASDC	B immature	B memory	B naive	CD14 Mono	CD16 Mono	CD4 CTL	CD4 Naive	CD4 TCM	CD4 TEM	CD8 Naive	CD8 TCM	CD8 TEM	cDC1	cDC2	dnT	Eryth	gdT	HSPC	MAIT	NK	NK_CD56	pDC	Plasmablast	Platelet	Proliferating	Treg
28205-0555d0	1	32	58	138	1394	104	281	78	293	16	9	1	478	1	21	0	851	264	6	1	176	6	20	157	30	33	16
28205-0555d2	2	46	308	155	1817	128	317	103	571	47	20	6	705	1	16	6	309	401	13	11	120	10	16	520	20	32	62
28205-0556	0	37	334	136	222	1	51	314	194	7	61	1	163	0	3	1	58	28	2	3	270	4	1	112	14	35	16
28205-0557	2	55	237	285	1057	25	272	722	881	55	131	27	830	3	18	9	194	81	60	4	301	6	7	353	108	329	99
28205-0558	11	129	326	523	706	43	196	193	296	5	54	2	351	2	46	1	816	23	65	2	97	7	20	982	31	88	22
28205-0559	1	11	23	15	401	10	52	421	451	12	52	2	141	5	69	14	312	59	0	3	403	7	6	160	74	67	15
28205-0560	1	3	10	9	375	14	5	56	141	3	8	2	34	1	5	2	72	3	1	0	46	7	6	31	2	44	13
28205-0561	1	37	141	133	2135	359	20	10	36	5	2	0	33	2	98	1	342	12	19	1	149	1	11	21	47	14	6
28205-0562	0	48	73	62	103	16	41	61	84	13	7	0	101	0	1	0	1180	36	7	1	19	1	0	52	10	42	13
28205-0563	1	185	205	308	305	13	122	649	265	15	91	4	141	0	16	0	977	40	7	6	286	8	5	321	26	75	30
28205-0564d0	0	22	42	54	32	1	9	0	13	5	0	0	24	0	0	0	12	2	0	0	10	2	0	13	15	13	0
28205-0564d2	0	20	75	75	126	10	13	4	5	3	0	1	28	0	1	2	24	5	1	3	19	0	0	25	29	17	1
28205-0565	2	57	473	188	1364	84	431	588	819	112	187	21	1324	0	19	11	491	268	21	66	513	60	17	109	41	103	60
28205-0566	0	44	378	330	604	45	315	579	924	32	75	1	491	0	6	3	601	94	7	4	1198	4	7	373	17	134	46
28205-0568	0	117	160	243	2984	16	22	55	190	7	17	1	84	0	6	0	1777	18	6	2	110	2	1	175	832	85	9
28205-0569	2	152	300	336	2612	18	41	148	838	40	18	25	164	4	22	0	2079	45	10	7	155	7	10	401	163	41	63
28205-0570	0	93	220	168	1126	7	36	107	209	31	10	9	97	0	11	2	3366	8	19	4	182	2	0	102	666	146	18
55650-0080	1	12	28	18	1710	163	16	124	1061	11	28	1	25	0	26	8	41	9	2	3	1199	6	25	37	1	39	30
55650-0082	5	78	114	74	838	32	90	49	250	16	39	11	75	2	16	2	207	6	44	0	63	2	7	365	24	68	8
55650-0084	0	3	11	2	153	7	2	4	71	3	0	0	4	0	3	0	9	0	0	0	20	0	1	15	2	1	2
55650-0085	1	29	34	47	374	73	70	45	191	18	13	4	103	1	18	2	7	25	2	0	93	9	10	87	3	31	4
55650-0132d7	0	34	42	66	1766	14	24	46	88	14	4	2	109	0	1	0	713	10	1	3	40	0	0	38	131	11	5
55650-0139	0	230	286	348	4726	211	145	332	1310	36	78	7	361	1	9	1	4095	18	31	4	73	6	3	442	347	137	28
55689-0006	2	35	45	68	324	70	78	51	172	44	4	6	377	4	47	4	21	18	3	8	102	5	3	6	6	12	18
55689-0037	1	18	69	53	1228	37	19	18	88	11	16	2	58	2	30	2	207	11	20	16	51	3	4	4	30	10	7
55689-0056	3	23	19	31	417	29	30	28	122	40	17	6	167	0	48	10	24	14	6	6	65	1	1	19	3	15	14
55689-0057	1	15	38	34	333	41	11	55	122	25	13	0	62	4	33	2	15	16	6	8	73	14	2	3	2	6	9
55689-0058	3	5	26	25	213	22	7	33	63	18	14	3	26	0	42	0	24	4	3	1	126	8	13	0	3	6	4
55689-0059	0	13	45	16	79	14	11	162	292	53	16	12	165	0	12	6	8	10	1	0	67	0	0	4	0	7	24
55689-0060	1	37	31	53	204	55	112	51	263	60	21	14	409	5	52	9	23	45	17	13	184	33	4	34	0	7	22
55689-0061	1	59	41	69	816	242	55	186	416	68	66	36	287	4	111	9	43	8	17	45	485	31	14	7	4	13	43
55689-0077	1	24	30	38	257	31	15	0	63	4	2	4	161	0	18	6	27	14	4	4	152	7	1	14	3	8	4
EC003	3	50	59	53	646	65	58	59	91	21	29	4	145	3	70	1	115	23	6	1	78	7	4	10	18	2	13
HIP002	25	356	366	579	5624	428	663	467	1477	372	59	94	1217	1	173	11	2740	179	97	14	1829	104	60	26	359	34	97
HIP015	46	128	1231	558	8107	697	1949	477	1642	759	98	161	3393	14	507	16	4384	330	129	196	1533	155	188	24	942	77	133
HIP022	0	3	0	1	43	19	10	8	17	0	4	0	5	0	12	0	18	2	2	0	4	1	1	2	2	3	0
HIP023	0	91	149	74	230	36	13	70	113	18	24	3	153	0	25	2	20	44	6	4	185	22	15	12	11	20	19
HIP043	3	110	228	261	149	211	203	74	117	42	10	5	483	4	31	16	33	95	20	9	3003	103	26	41	1	60	13
HIP044	3	103	226	295	434	434	53	132	101	15	61	6	148	3	61	15	65	17	33	8	735	61	28	30	7	29	26
HIP045	0	58	53	133	247	65	116	65	173	52	19	3	389	3	35	3	101	52	11	11	135	7	19	8	0	15	31
HIP046	1	22	129	76	3415	51	21	137	184	38	36	11	26	3	35	0	247	11	7	7	222	6	11	0	323	1	19
