## Supplementary Tables 1-19 for "Multi-omic profiling reveals widespread dysregulation of innate immunity and hematopoiesis in COVID-19": SupplementaryTable_4.csv

Supplementary Table 4. Counts of cells in CyTOF dataset for each donor per manually-annotated cell type.
Donor	B	CD14 Monocyte	CD16 Monocyte	CD4 T	CD8 T	Misc T	NK	Other Myeloid Cells
01VWT063-15A	3570	204	336	5494	3111	240	3179	155
01VWT115-15A	1027	2356	296	9281	5096	294	4617	26
01VWT206_15A	4807	2672	346	12599	14064	1176	8475	41
01VWT217_15A	826	22	313	1175	1342	104	245	1
01VWT286-15A	2606	13022	3488	18272	10453	1463	11188	178
01VWT341_15A	2461	1608	232	9881	5234	1937	7502	77
28205-0555-1 (3/24)	1089	6800	779	6483	17681	279	2356	117
28205-0555-2 (3/26)	5550	8814	1302	11592	20522	902	2348	42
28205-0556	5311	2298	150	11379	5794	126	6316	27
28205-0557	2695	8216	492	13582	12119	521	2647	82
28205-0558	1047	2702	256	8099	7716	225	1318	104
28205-0559	88	754	102	2872	2114	31	1430	8
28205-0560	288	1135	78	4365	1275	46	1047	22
28205-0561	2288	8952	1502	3673	2597	224	1533	79
28205-0562	644	842	103	2431	2362	120	87	1
28205-0563	1761	5775	184	12111	5272	666	4198	56
28205-0564-1	4198	6518	535	11377	12479	787	2812	20
28205-0564-2	2224	4246	1242	3577	3708	232	1287	8
28205-0565	2511	10261	501	4543	12814	643	2202	25
28205-0568	1539	12773	320	3129	3746	146	1226	5
28205-0569	709	7190	110	3684	2389	86	1159	20
28205-0570	1088	3574	148	2227	987	22	962	0
55650-0023	1251	4964	548	6580	2790	98	14338	49
55650-0052	2015	17227	837	3040	1402	48	4670	77
55650-0055	2982	3630	2201	7920	3069	380	2785	58
55650-0056	6058	7188	953	9225	4057	309	4610	139
55650-0057	6357	13769	618	8999	11341	622	11592	319
55650-0061	916	5093	556	4640	3186	167	5536	36
55650-0062	2733	2902	191	8540	4214	315	1910	23
55650-0063	1278	1622	203	4112	5979	1323	611	14
55650-0066	1152	6520	948	9116	17076	1033	2024	36
55650-0066 D7	1891	6932	1313	15085	29812	1747	4438	128
55650-0067	5189	3562	1413	16982	15500	327	9434	37
55650-0069	3053	8207	1281	5586	9252	325	5981	92
55650-0073	2345	2240	692	6438	4677	226	3373	24
55650-0078	3428	2609	129	6075	3171	197	2061	51
55650-0080	403	3691	474	1602	377	42	8187	72
55650-0081	1887	1329	725	8250	4433	293	5052	25
55650-0082	769	3208	106	8446	2824	449	2928	15
55650-0083	375	1533	1243	1861	2171	29	1095	13
55650-0085	1397	1664	315	5777	7244	334	5303	54
55650-0086	2235	3121	857	15693	12244	1470	2756	39
55650-0087	2291	7288	573	3380	4266	674	3655	78
55650-0093	997	3557	1140	4346	4582	351	9106	13
55650-0094	559	778	170	3067	3460	238	2471	29
55650-0095	3305	5602	278	13344	11171	303	4815	69
55650-0096	1648	1729	104	8136	4799	306	3500	20
55650-0105	1785	1319	257	6683	4390	182	1331	31
55650-0120	3577	929	367	6793	1310	68	1684	33
55650-0121	1966	4142	699	4196	1340	92	670	6
55650-0127	769	1642	635	5490	4933	50	1514	7
55650-0132 D0	2789	1974	236	7026	4706	107	2960	18
55650-0139	1888	6027	343	4683	5707	248	1866	60
55650-0179	1448	1799	74	4743	3010	84	2412	74
55650-0190	497	865	71	1477	1575	181	715	3
55650-0195	1841	3672	481	7043	1668	28	3369	86
55689-0006	1663	4344	924	9611	11029	459	3927	77
55689-0040	1010	1924	1012	18406	7115	601	10399	68
55689-0056	744	951	160	3472	5131	899	1526	9
55689-0057	2237	3634	566	11506	7523	948	2523	123
55689-0058	1344	7230	895	11900	5184	392	7482	171
55689-0059	1806	1412	590	12697	6800	153	2968	10
55689-0060	2855	3193	669	11845	8950	4575	4832	34
55689-0061	2962	6728	1053	22283	14598	1613	3651	100
55689-0077	738	1886	741	2498	4049	840	5961	9
55689-0079	2137	2600	849	16240	3524	325	3819	38
55689-0082	1998	3186	594	20266	5715	762	3904	266
55689-0087	2923	1929	1091	11745	5937	448	8212	62
55689-0094	2235	1200	371	9668	6778	236	1653	38
EC003	4574	2319	460	14546	16938	1648	4076	62
HIP002	983	4444	1284	4116	5427	210	9901	117
HIP015	1484	3399	901	11139	14342	527	4048	315
HIP023	739	641	176	6031	6312	607	1035	22
HIP043	1443	570	467	4539	3901	201	25077	119
HIP044	2862	3096	2135	11009	13320	740	8192	171
HIP045	1944	535	134	6010	16158	1027	2508	20
