## Supplementary Tables 1-19 for "Multi-omic profiling reveals widespread dysregulation of innate immunity and hematopoiesis in COVID-19": SupplementaryTable_5.csv

Supplementary Table 5. Counts of cells in scATAC-seq dataset for each donor per Seurat v4-transferred cell type annotation (see Methods).
Donor	ASDC	B immature	B memory	B naive	CD14 Mono	CD16 Mono	CD4 CTL	CD4 Naive	CD4 TCM	CD4 TEM	CD8 Naive	CD8 TCM	CD8 TEM	cDC2	dnT	gdT	HSPC	MAIT	NK	NK_CD56	pDC	Plasmablast	Proliferating	Treg
28205-0555d0	0	7	34	43	1093	29	1	2	158	0	3	0	938	3	0	5	1	10	175	1	2	6	0	1
28205-0555d2	0	11	77	29	597	33	0	1	150	0	2	1	375	0	0	1	0	0	66	0	1	21	0	9
28205-0556	0	30	241	125	198	0	0	133	122	0	51	0	128	0	0	2	0	0	264	0	0	0	0	0
28205-0557	0	7	44	57	1840	14	3	19	274	1	28	4	566	1	0	5	3	5	118	0	6	22	0	10
28205-0558	0	78	11	97	526	16	1	345	253	0	100	0	833	4	0	9	41	1	206	0	3	143	0	12
28205-0559	0	0	0	1	185	3	19	278	186	0	51	0	117	15	0	8	2	0	216	0	1	1	0	0
28205-0560	0	11	5	4	361	5	0	6	205	0	0	0	124	0	0	0	0	1	82	0	46	5	0	0
28205-0564d0	0	6	4	5	244	0	1	0	14	0	1	0	166	0	0	0	0	6	15	0	0	0	0	0
28205-0564d2	0	0	6	1	57	0	1	0	34	0	1	0	45	0	0	1	0	1	12	0	0	0	0	0
55650-0052	0	19	52	39	517	15	0	0	22	0	0	0	76	0	0	0	0	0	131	0	1	0	0	0
55650-0055	0	0	9	103	1322	62	7	19	51	0	12	1	31	0	0	8	0	9	63	1	1	0	0	0
55650-0057	0	0	36	6	116	1	0	0	10	0	0	0	27	1	0	1	0	0	60	0	0	0	0	0
55650-0066d0	0	7	10	23	133	2	0	1	49	0	12	0	65	0	0	0	1	0	0	0	0	0	0	0
55650-0066d7	0	44	31	89	733	93	5	34	260	1	126	9	1434	14	1	1	1	15	218	3	6	0	1	1
55650-0067	0	78	143	86	405	101	0	184	396	0	94	7	524	4	0	87	0	10	330	0	1	0	0	1
55650-0083	0	13	36	14	1284	135	2	3	75	1	11	0	226	2	0	9	0	2	70	0	4	4	0	0
55650-0086	0	1	3	1	45	2	1	0	11	0	0	0	2	0	0	5	0	0	7	0	1	5	0	0
55650-0132d0	0	19	67	21	183	6	3	39	81	0	1	0	92	0	0	4	0	0	138	0	0	0	0	1
EV08	0	7	85	22	416	24	7	21	173	2	20	1	66	0	0	0	0	1	99	0	1	0	0	0
HIP002	1	129	176	168	3863	659	2	171	461	1	21	1	1700	100	0	102	31	9	1640	3	91	4	0	27
HIP015	0	9	210	44	1438	261	0	389	446	2	46	0	1670	66	0	27	1	24	424	0	59	0	0	3
HIP023	0	55	68	81	400	55	0	118	116	0	25	2	483	9	0	44	0	7	48	0	6	0	0	261
HIP043	0	103	354	253	354	197	13	224	361	0	42	5	1616	22	0	351	4	14	3323	59	46	14	0	8
HIP044	0	101	404	470	1554	733	0	913	577	0	872	5	438	41	0	16	0	4	1155	20	14	0	0	6
HIP045	0	26	47	91	107	20	1	67	165	1	52	6	295	4	0	15	0	5	80	0	1	0	0	3
