## Supplementary Tables 1-19 for "Multi-omic profiling reveals widespread dysregulation of innate immunity and hematopoiesis in COVID-19": SupplementaryTable_9.csv

Supplementary Table 9. DEGs for cDC2 cells by severity. scRNA-seq DEGs for each severity class were calculated using FindAllMarkers	where cells belonging to each severity class are compared to all other cells. Cells annotated as cDC2 cells by Seuratv4 were used as input. Only DEGs with a >0.25 log(fold-change) are shown	and cell quality-associated genes are removed. Statistical significance is determined by Seurat's implementation of the Wilcoxon rank-sum test	and two-sided p values are provided.
p_val	avg_logFC	pct.1	pct.2	p_val_adj	cluster	gene
2.13748385952717e-95	1.9535615288904	0.552	0.072	7.38457923789447e-91	4-5	IFI27
3.53894687943153e-63	1.13935662430587	0.516	0.103	1.22263536790601e-58	4-5	IFI44L
1.43622080663026e-55	1.2419098814827	0.651	0.219	4.96185564274622e-51	4-5	MX1
7.29063496002711e-53	1.4167102820298	0.698	0.313	2.51876856599017e-48	4-5	IFITM3
7.47852872149743e-53	0.764084350760166	0.373	0.057	2.58368210270293e-48	4-5	SIGLEC1
1.11167896537563e-51	0.730006456661746	0.258	0.022	3.84062848957974e-47	4-5	OTOF
7.48975986340314e-49	1.12042220577891	0.5	0.134	2.58756223760852e-44	4-5	ISG15
1.77473243488148e-47	0.70423287329842	0.5	0.13	6.13134561602855e-43	4-5	PIM1
1.32973214654388e-46	1.13494128370789	0.484	0.132	4.59395861987979e-42	4-5	IFI6
1.01426048096169e-42	1.04188038762556	0.603	0.227	3.50406710962643e-38	4-5	OAS3
3.39326802871337e-42	1.05237966337985	0.631	0.26	1.17230623855989e-37	4-5	OAS2
7.29927286281954e-41	0.814496930745868	0.401	0.093	2.5217527886469e-36	4-5	IFIT3
1.07535720303856e-38	0.760873137313968	0.718	0.354	3.71514406505761e-34	4-5	LAP3
5.54605867509028e-38	0.768107490940331	0.829	0.544	1.91605235107019e-33	4-5	TYMP
1.41901875894949e-37	0.687764900010579	0.313	0.059	4.90242600841868e-33	4-5	RSAD2
2.73072559730199e-36	0.656191942516077	0.44	0.122	9.43411079355892e-32	4-5	IFI44
7.11523329673472e-36	0.62295280848169	0.29	0.052	2.45817079935591e-31	4-5	IFIT1
1.05925153184872e-35	0.499051139988369	0.25	0.037	3.65950219223096e-31	4-5	LGALS3BP
6.58933227049082e-35	0.746619842040134	0.579	0.225	2.27648251280917e-30	4-5	GBP1
2.5945589054381e-34	0.73601471532288	0.766	0.419	8.96368210650755e-30	4-5	STAT1
9.73219882751188e-33	0.35804039995481	0.984	0.975	3.3622800509288e-28	4-5	TMSB10
6.64576731645824e-27	0.570407440145157	0.524	0.209	2.29597969248999e-22	4-5	MYOF
9.83183607937322e-27	0.837491722900898	0.563	0.277	3.39670272870186e-22	4-5	MX2
2.80894871320044e-26	0.600213877926494	0.452	0.166	9.70435601436488e-22	4-5	HIST1H1D
5.4673346841877e-26	0.341443655045702	0.988	0.972	1.88885478669317e-21	4-5	ACTB
8.04660978732769e-26	0.669918125534124	0.464	0.184	2.77994274932597e-21	4-5	LMNB1
2.64622065553628e-25	0.587790849943953	0.488	0.196	9.14216312074675e-21	4-5	EPSTI1
4.16378043895704e-25	0.318446729735957	0.171	0.024	1.43850286605088e-20	4-5	DHCR24
4.83360297098776e-25	0.541538620112379	0.302	0.082	1.66991315441685e-20	4-5	CMPK2
8.39718595258314e-25	0.64821888669638	0.587	0.293	2.90105980289842e-20	4-5	SAMD9L
1.52755664642466e-24	0.620757274311978	0.571	0.279	5.27740270206792e-20	4-5	CUL1
1.73292028035942e-24	0.398876949902249	0.306	0.084	5.98689298458572e-20	4-5	FCGR1A
1.94386396786327e-23	0.520912839455951	0.381	0.133	6.71566123617402e-19	4-5	LY6E
9.14696359012921e-23	0.477496451505129	0.29	0.083	3.16009298111784e-18	4-5	IFITM1
1.00672326098001e-22	0.532030040688402	0.516	0.231	3.47802752203373e-18	4-5	PARP9
1.42872667464232e-22	0.703247209575077	0.663	0.395	4.93596491555429e-18	4-5	XAF1
4.20233215973148e-21	0.611862446300885	0.579	0.303	1.45182171454403e-16	4-5	PLAC8
6.53874732557935e-21	0.639591504511664	0.659	0.407	2.25900642604115e-16	4-5	CALR
7.57970752069171e-21	0.3571806099129	0.23	0.057	2.61863735424857e-16	4-5	FCGR1B
2.58510792877044e-20	0.527933660872027	0.528	0.256	8.93103087231611e-16	4-5	EIF2AK2
1.56126946101999e-18	0.431908834817183	0.488	0.231	5.39387373393187e-14	4-5	TAP1
7.33841061632205e-18	0.500179974779431	0.31	0.11	2.53527409972694e-13	4-5	DDX60
1.99762601120371e-17	0.403547510894115	0.893	0.79	6.90139834350659e-13	4-5	ENO1
2.02867450626714e-17	0.30286165449768	0.298	0.101	7.00866468425173e-13	4-5	GAS6
2.56259827329023e-17	0.516210743265206	0.488	0.233	8.85326451456307e-13	4-5	HIST1H1E
4.35263150245449e-17	0.579932769863088	0.492	0.252	1.50374713146798e-12	4-5	PLSCR1
1.14680843958996e-16	0.282277067051126	0.21	0.057	3.96199379709538e-12	4-5	HERC5
1.43082626602268e-16	0.515604637735361	0.782	0.618	4.94321858385517e-12	4-5	ADAR
1.70736828992251e-16	0.473498273073271	0.75	0.56	5.89861596802429e-12	4-5	LGALS1
1.06516817628692e-15	0.397531793402776	0.706	0.458	3.67994301543605e-11	4-5	PSME2
2.51076160264917e-15	0.403133843829794	0.524	0.274	8.67417918483236e-11	4-5	SCO2
4.69024125477523e-15	0.268174968478177	0.143	0.03	1.62038454869975e-10	4-5	NEXN
6.16437091302394e-15	0.41302104920418	0.671	0.406	2.12966686303151e-10	4-5	FAM129A
2.07311972280769e-14	0.58223339291719	0.333	0.151	7.162214018356e-10	4-5	ERAP2
5.96470160863502e-14	0.381438271353469	0.206	0.065	2.06068511175123e-09	4-5	RGL1
6.08104358005743e-14	0.405907253928901	0.647	0.419	2.10087893603824e-09	4-5	PSMA4
7.13104439660667e-14	0.342979955349036	0.222	0.074	2.46363321813967e-09	4-5	MT2A
9.89010705883717e-14	0.343708343176565	0.845	0.719	3.41683418668707e-09	4-5	PKM
1.08836463842747e-13	0.279133637759442	0.357	0.156	3.76008215283921e-09	4-5	IRF7
2.0010550935791e-13	0.260876115842106	0.115	0.022	6.91324513729706e-09	4-5	RNASE1
3.04981321197042e-13	0.344626048532156	0.484	0.259	1.05364946847154e-08	4-5	DTX3L
3.10238809095583e-13	0.461024363080117	0.821	0.678	1.07181303766342e-08	4-5	RNF213
4.85730454106846e-13	0.33926856182004	0.282	0.114	1.67810157284833e-08	4-5	HLX
5.18641584056611e-13	0.442356327736881	0.468	0.253	1.79180294459878e-08	4-5	SOCS3
5.87535401607517e-13	0.435689204272563	0.333	0.153	2.02981730547365e-08	4-5	RNASE2
5.98783201261486e-13	0.430406501728765	0.556	0.347	2.06867620371818e-08	4-5	NAIP
8.93602770589444e-13	0.386309375979462	0.48	0.259	3.08721885183241e-08	4-5	KLF9
1.01339599711518e-12	0.309840443473547	0.377	0.178	3.50108049083351e-08	4-5	SPATS2L
1.31145223845459e-12	0.357663420058886	0.623	0.39	4.53080519341292e-08	4-5	PPA1
1.41464413978974e-12	0.464193662581856	0.802	0.692	4.88731257414558e-08	4-5	HSPA5
1.71079750319356e-12	0.425517493044728	0.579	0.363	5.91046321403313e-08	4-5	TRIM22
2.5520612805108e-12	0.44848035675442	0.627	0.432	8.81686131190872e-08	4-5	PARP14
3.27345347808857e-12	0.437518966453433	0.409	0.216	1.13091270761004e-07	4-5	DDX60L
4.67194119493928e-12	0.299091761556293	0.857	0.717	1.61406224402762e-07	4-5	SERF2
5.17954545994316e-12	0.295697380393418	0.397	0.199	1.78942936550116e-07	4-5	NAPA
5.98435618783812e-12	0.392158991515178	0.429	0.232	2.06747537577431e-07	4-5	PDIA4
8.60811096396277e-12	0.292443760273476	0.254	0.1	2.97393017582986e-07	4-5	HIST1H1C
1.0100104998275e-11	0.375272971088838	0.496	0.29	3.48938427480403e-07	4-5	TNFSF10
1.86036452787203e-11	0.259274335088583	0.278	0.115	6.42718737089229e-07	4-5	AREG
2.01887472737013e-11	0.294528138344875	0.171	0.054	6.97480840811833e-07	4-5	OASL
2.74318816195028e-11	0.367119480292986	0.48	0.283	9.47716646190582e-07	4-5	COX6C
4.01540557288914e-11	0.49978883109711	0.29	0.133	1.38724231732174e-06	4-5	H1F0
4.16151788856006e-11	0.250237463894765	0.206	0.074	1.43772120013973e-06	4-5	GBP3
4.48287637332346e-11	0.316191529001721	0.298	0.134	1.54874412945579e-06	4-5	PFKP
4.83991896955193e-11	0.268656789034599	0.909	0.841	1.6720952056008e-06	4-5	HNRNPA2B1
5.57528460295622e-11	0.526303871697741	0.44	0.259	1.92614932462931e-06	4-5	SAMD9
8.58077351077432e-11	0.308281410594555	0.353	0.175	2.96448563250231e-06	4-5	IFIH1
1.41230544219565e-10	0.321091737656886	0.31	0.147	4.87923284169754e-06	4-5	IFI27L2
1.62595619945723e-10	0.29457408398803	0.329	0.159	5.61735347788483e-06	4-5	PIM3
2.03310904408426e-10	0.318084653595984	0.671	0.477	7.02398512550229e-06	4-5	PSMB9
2.90842306718639e-10	0.381890207610511	0.468	0.277	1.00480200125156e-05	4-5	STAT2
4.60522173769854e-10	0.251135090994948	0.25	0.107	1.59101200594009e-05	4-5	TLR7
5.76028316816165e-10	0.432499144151086	0.508	0.337	1.99006262893649e-05	4-5	HMGN2
7.06263051462121e-10	0.319837349611284	0.238	0.1	2.43999759019134e-05	4-5	HELZ2
8.5804678897514e-10	0.362350614413713	0.365	0.197	2.96438004655131e-05	4-5	OAS1
1.29052500656313e-09	0.276605322160858	0.254	0.113	4.45850579267429e-05	4-5	DDX58
1.34812554040194e-09	0.262558845443141	0.357	0.187	4.65750411698062e-05	4-5	SSB
1.36811372272317e-09	0.337081230768395	0.706	0.553	4.72655928926401e-05	4-5	IFI16
1.64786715557458e-09	0.333946582608579	0.437	0.259	5.69305144907907e-05	4-5	NDUFB2
1.98247841993357e-09	0.296453479286061	0.452	0.266	6.84906644518648e-05	4-5	PTPN1
2.04108033369039e-09	0.331452295119055	0.722	0.607	7.05152433683355e-05	4-5	LDHA
2.17062036297662e-09	0.283207405452343	0.405	0.233	7.49905923001164e-05	4-5	BST2
3.71891722782223e-09	0.267573201847525	0.484	0.297	0.000128481152386802	4-5	UBE2L6
4.05781649132586e-09	0.361455317150156	0.393	0.222	0.000140189444142326	4-5	BLVRA
7.77399556573756e-09	0.265511692281742	0.524	0.328	0.000268575998805101	4-5	RRBP1
2.02360156237349e-08	0.308382714356723	0.631	0.462	0.000699113867768793	4-5	FKBP5
2.13886972239841e-08	0.293236017268559	0.647	0.469	0.000738936711694202	4-5	MYD88
2.51483973619723e-08	0.268530471157054	0.262	0.127	0.00086882683206142	4-5	HAVCR2
3.02770652504754e-08	0.255888145401843	0.516	0.335	0.00104601205027342	4-5	LMAN2
3.37998973277309e-08	0.256551074137537	0.421	0.25	0.00116771885287845	4-5	POMP
5.95450999428764e-08	0.303435308034963	0.444	0.284	0.00205716411282649	4-5	TRIB1
6.14033240736398e-08	0.277187541749204	0.528	0.341	0.00212136204009611	4-5	UBE2J1
8.38151521089246e-08	0.288814348837829	0.504	0.336	0.00289564587505913	4-5	PDIA6
9.14534182657508e-08	0.328497378355602	0.409	0.256	0.00315953269424516	4-5	RP11-473I1.10
1.05279245757386e-07	0.323707096201419	0.389	0.236	0.00363718738242617	4-5	PTPRJ
1.3356456858589e-07	0.500766905604699	0.448	0.312	0.00461438871550533	4-5	CD163
1.48504905312694e-07	0.3037148309933	0.353	0.205	0.00513054746874294	4-5	RN7SL4P
1.57033100314734e-07	0.254988995707437	0.627	0.46	0.00542517954967341	4-5	SPTLC2
1.72293830644953e-07	0.300223900060498	0.484	0.323	0.00595240726112182	4-5	HNRNPAB
2.421828766893e-07	0.307245838332879	0.425	0.269	0.00836693402386194	4-5	MAP3K8
2.52360249695771e-07	0.331309251540331	0.246	0.124	0.0087185419064895	4-5	AREGB
3.12449269293419e-07	0.307551166703013	0.71	0.573	0.010794497355549	4-5	PDIA3
4.51260584374693e-07	0.254912186790973	0.452	0.293	0.0155901506689769	4-5	HMGB2
9.38093938116992e-07	0.264454885080668	0.246	0.13	0.0324092693740658	4-5	B4GALT5
1.03785630909709e-06	0.273760078905993	0.365	0.222	0.0358558597666862	4-5	PSMA3
1.08865407247699e-06	0.271718426139315	0.667	0.49	0.037610820895935	4-5	CD63
1.15777864538509e-06	0.253627008094484	0.317	0.182	0.0399989366407641	4-5	MRPL23
1.15944015244725e-06	0.398741725786964	0.202	0.099	0.0400563383867475	4-5	APOBEC3A
1.7606551867632e-06	0.264669736698026	0.361	0.224	0.0608271153922951	4-5	TRIM14
1.7947041352196e-06	0.313279689521055	0.254	0.139	0.0620034384635668	4-5	VAMP5
5.11545394008882e-06	0.428973315487683	0.103	0.038	0.176728702722189	4-5	MKI67
3.28226290220567e-05	0.256279073552864	0.413	0.279	1	4-5	METRNL
4.37669953235806e-05	0.27291955043288	0.401	0.282	1	4-5	CCR2
7.05659222406193e-05	0.271013665549656	0.563	0.439	1	4-5	WARS
0.000117313481716728	0.488412518081788	0.429	0.333	1	4-5	HLA-DQA2
0.000746504744252903	0.251692474583704	0.143	0.08	1	4-5	STMN1
3.16539304194314e-72	1.38980338706301	0.598	0.089	1.09357998813052e-67	6-7	IFI27
3.52064381242403e-64	1.17765788943154	0.598	0.112	1.21631202431625e-59	6-7	IFI44L
1.85907814058104e-49	1.16442226445172	0.799	0.319	6.42274316007936e-45	6-7	IFITM3
1.98943135439065e-47	0.802788309090075	0.235	0.016	6.8730874431488e-43	6-7	IGHG1
5.63737951080648e-45	1.15923798983556	0.693	0.234	1.94760187339342e-40	6-7	MX1
9.83439901990284e-39	0.835013360096597	0.536	0.142	3.39758817339603e-34	6-7	IFI6
9.67012798904795e-38	0.559154578170757	0.162	0.008	3.34083581765629e-33	6-7	IGHG4
2.11996164198097e-35	1.20400759763761	0.492	0.143	7.32404348071586e-31	6-7	RNASE2
3.04155249152676e-33	0.934858086483399	0.313	0.056	1.05079555477267e-28	6-7	IGLC3
2.39065740184803e-30	0.54698391169649	0.156	0.012	8.25924319190458e-26	6-7	IGHG3
2.44234064464155e-27	0.66271662075667	0.447	0.136	8.43779845910763e-23	6-7	IFI44
3.54448742448651e-27	0.879567862897879	0.598	0.245	1.2245495154116e-22	6-7	OAS3
4.9813192160849e-25	0.874353363651435	0.263	0.052	1.72094616277301e-20	6-7	IGHM
1.60885808607713e-23	0.789325796153471	0.603	0.28	5.55828291577925e-19	6-7	OAS2
1.0187359108006e-22	0.853868705853902	0.693	0.404	3.51952882463392e-18	6-7	XAF1
8.59833141849015e-22	2.07710025259351	0.101	0.006	2.97055153845998e-17	6-7	DEFA3
3.95117595531669e-20	0.401046616282632	0.134	0.016	1.36505226904281e-15	6-7	IGLC2
2.32561820476404e-19	0.715791099960736	0.279	0.075	8.0345457738188e-15	6-7	RSAD2
2.33547822153707e-19	0.463911521869337	0.112	0.011	8.06861015976625e-15	6-7	IGJ
9.55435393831338e-19	0.730552653632526	0.391	0.143	3.30083819860851e-14	6-7	LY6E
6.51825216825845e-18	0.516640171894885	0.257	0.066	2.25192575908993e-13	6-7	IFIT1
8.39471941326297e-18	0.655091856073239	0.514	0.244	2.90020766289409e-13	6-7	PARP9
1.65135860240417e-17	0.374984797838307	0.123	0.016	5.70511369958594e-13	6-7	RNASE3
2.39169335152527e-17	0.579046204304592	0.732	0.467	8.26282219084949e-13	6-7	IFITM2
1.22911287903355e-16	0.596564694352968	0.106	0.012	4.2463391744851e-12	6-7	IGHG2
3.75958227041243e-16	0.623878034124366	0.408	0.161	1.29886048278209e-11	6-7	ISG15
3.78255341607851e-16	0.603370033389962	0.274	0.083	1.3067965541868e-11	6-7	SIGLEC1
1.94450867632063e-15	0.698486538022359	0.324	0.115	6.71788857495252e-11	6-7	IFIT3
3.13954803063755e-15	0.686325945953207	0.564	0.309	1.08465105362466e-10	6-7	SAMD9L
4.48524398303075e-15	2.30869627090873	0.106	0.014	1.54956209125746e-10	6-7	DEFA1B
1.27851927680792e-14	0.539506336176362	0.179	0.041	4.41702839751602e-10	6-7	OTOF
3.11521619578004e-14	0.569114387406532	0.162	0.035	1.07624489131809e-09	6-7	MKI67
3.63593861588611e-14	0.557262621334349	0.352	0.138	1.25614407301633e-09	6-7	CCR5
7.82274406628171e-14	0.545984788889008	0.497	0.25	2.702601620019e-09	6-7	GBP1
2.02355861844368e-13	0.445051280183485	0.302	0.109	6.99099031499924e-09	6-7	GAS6
3.49040216010873e-13	0.621848716049324	0.441	0.215	1.20586413827436e-08	6-7	EPSTI1
2.72104705075588e-12	0.562991858835962	0.665	0.466	9.40067335095141e-08	6-7	FKBP5
2.7337172428451e-12	0.408527583760979	0.212	0.064	9.44444633058125e-08	6-7	HERC5
4.7395158410946e-12	0.548334929050175	0.413	0.203	1.63740793278136e-07	6-7	LMNB1
9.6887233232546e-12	0.347608362844766	0.117	0.023	3.347260133718e-07	6-7	TNFRSF11A
2.22140747555075e-11	0.548764612823001	0.358	0.166	7.67451854653273e-07	6-7	IRF7
1.02723726073921e-10	0.397735434394591	0.821	0.728	3.54889928840182e-06	6-7	PKM
1.14872284986411e-10	0.439129265942345	0.14	0.035	3.96860770171053e-06	6-7	CLU
1.3846615759305e-10	0.4601854484386	0.201	0.066	4.78372881252468e-06	6-7	MS4A4A
2.24808256662427e-10	0.547324500582464	0.508	0.299	7.76667565117351e-06	6-7	CUL1
2.30378387412752e-10	0.444298821455184	0.737	0.556	7.95911252833576e-06	6-7	IFI16
5.02813946864065e-10	0.31576195958955	0.207	0.071	1.73712162362597e-05	6-7	HEG1
5.70613991120917e-10	0.421491076607352	0.358	0.174	1.97135721652455e-05	6-7	JAK3
1.58454621670798e-09	0.497576764592695	0.464	0.275	5.47429026948273e-05	6-7	EIF2AK2
1.83986740244348e-09	0.523696540229502	0.385	0.202	6.35637390196175e-05	6-7	OAS1
2.34191875530943e-09	0.366883970267416	0.302	0.134	8.09086091584301e-05	6-7	MYO1E
2.9397772539939e-09	0.68872362196919	0.207	0.075	0.000101563424570981	6-7	HBB
2.9504826698426e-09	0.314331336500955	0.196	0.068	0.000101933275277722	6-7	FCGR1B
3.70051429771755e-09	0.533078282871924	0.48	0.3	0.000127845367957546	6-7	MX2
3.93312262263186e-09	0.435694353219295	0.358	0.179	0.000135881520366686	6-7	TCF4
1.41456531739934e-08	0.385845750029239	0.24	0.102	0.000488704025855124	6-7	FCGR1A
1.77514800644755e-08	0.309976013107101	0.821	0.741	0.000613278133267501	6-7	H2AFY
2.52562173852326e-08	0.424324210114232	0.587	0.405	0.000872551798225016	6-7	PPA1
3.95916230015994e-08	0.424373180568007	0.76	0.628	0.00136781139145925	6-7	ADAR
3.97049261332813e-08	0.461143570577882	0.441	0.274	0.0013717257880526	6-7	DTX3L
6.16025578471575e-08	0.473054272784948	0.307	0.158	0.0021282451685036	6-7	CCR1
8.3234402429815e-08	0.369880148835128	0.223	0.095	0.00287558213514525	6-7	ADAM19
1.41332292386977e-07	0.390596701052715	0.151	0.052	0.00488274803738529	6-7	MCM4
1.5522394133316e-07	0.394939552902776	0.43	0.27	0.00536267672517802	6-7	PLSCR1
1.97524238916573e-07	0.288306577677645	0.212	0.088	0.00682406740608976	6-7	SCD
2.87905992183792e-07	0.409116735381719	0.352	0.191	0.00994657621796564	6-7	HIST1H1D
2.98533055674201e-07	0.40385797551627	0.492	0.326	0.0103137200074323	6-7	PLAC8
3.55985815893892e-07	0.544990026944498	0.765	0.606	0.0122985979675022	6-7	AC009501.4
5.16685889313423e-07	0.392909864819769	0.709	0.614	0.0178504641040002	6-7	LDHA
5.64968050387202e-07	0.280376254228803	0.184	0.075	0.0195185162047771	6-7	GCNT1
6.88633481027829e-07	0.416544942656362	0.687	0.575	0.0237909095025494	6-7	LGALS1
8.66199357950225e-07	0.286000206317559	0.257	0.125	0.0299254554184644	6-7	DDX60
1.13036413457197e-06	0.253704744080343	0.933	0.947	0.0390518201211926	6-7	SAMHD1
1.41785093542038e-06	0.440210378687546	0.559	0.431	0.0489839141169033	6-7	FAM129A
1.45004107363071e-06	0.29008681836694	0.162	0.066	0.0500960190117937	6-7	FUT4
1.58721838788072e-06	0.264447287432616	0.229	0.107	0.054835220864503	6-7	HELZ2
1.65588225646509e-06	1.0666141827062	0.648	0.545	0.057207420196356	6-7	S100A8
1.69076796407249e-06	0.349046251462199	0.441	0.289	0.0584126516227765	6-7	STAT2
1.72042625403362e-06	0.252571183035259	0.123	0.041	0.0594372862243533	6-7	AXL
1.83340299893581e-06	0.253142522370593	0.849	0.799	0.0633404068072344	6-7	ENO1
1.92107490282892e-06	0.385798127523489	0.542	0.39	0.0663692957429335	6-7	LAP3
2.40960571393854e-06	0.334627275303439	0.307	0.168	0.0832470582051485	6-7	PIM1
3.22985099642719e-06	0.341745397318949	0.665	0.533	0.111584892224567	6-7	CAPZA1
3.86872246722521e-06	0.390980874836446	0.62	0.509	0.133656623797697	6-7	CLTC
5.04081258309982e-06	0.360495375590464	0.453	0.304	0.174149993120933	6-7	TNFSF10
5.5621384117299e-06	0.360616580169608	0.43	0.281	0.192160757848445	6-7	TRIM25
7.90345356761691e-06	0.288238756944196	0.335	0.192	0.273048513854029	6-7	SPATS2L
1.01592360141314e-05	0.387734796529174	0.514	0.38	0.350981285816213	6-7	TRIM22
1.05073530714628e-05	0.409366517136199	0.402	0.272	0.363008033912898	6-7	SAMD9
1.07378965832813e-05	0.300856304908302	0.145	0.059	0.370972851159204	6-7	LGALS3BP
1.19669540533247e-05	0.351937063198003	0.101	0.033	0.413434328634261	6-7	HBA2
1.2057467108133e-05	0.31761324798538	0.453	0.296	0.416561373651779	6-7	CCT7
1.40322955788343e-05	0.426702647945595	0.665	0.576	0.484787747657569	6-7	TYMP
1.449650593733e-05	0.262883081192875	0.223	0.114	0.500825287122878	6-7	PARP12
1.57191285157995e-05	0.348677469054226	0.592	0.454	0.543064451963841	6-7	STAT1
2.05781718476643e-05	0.386024660050876	0.184	0.09	0.710934680993107	6-7	CES1
2.16385459348963e-05	0.360118643003969	0.419	0.275	0.747568484958797	6-7	SPTBN1
2.66912182492884e-05	0.352489365095708	0.296	0.175	0.922128208076417	6-7	CBX5
2.88046487200044e-05	0.394174645411033	0.575	0.456	0.995143003978713	6-7	YWHAE
3.36174368489662e-05	0.328506158739519	0.453	0.31	1	6-7	SSRP1
3.81500618137193e-05	0.29546796691228	0.397	0.255	1	6-7	HIST1H1E
4.83865867339474e-05	0.304747020191111	0.229	0.122	1	6-7	DDX58
4.90643614692465e-05	0.3447467509624	0.592	0.472	1	6-7	SPTLC2
4.97774413325498e-05	0.274450040771015	0.145	0.064	1	6-7	HERC6
5.34434236259906e-05	0.263211656390833	0.274	0.156	1	6-7	HN1
5.65816358697556e-05	0.351511821739535	0.397	0.28	1	6-7	PTPN1
5.86806430136166e-05	0.403732510507063	0.436	0.306	1	6-7	SUPT16H
6.09060274812044e-05	0.262262515064116	0.307	0.186	1	6-7	PPP6R1
7.66519883445028e-05	0.34730841268204	0.263	0.154	1	6-7	NCOA7
9.30363146847331e-05	0.312047797894818	0.184	0.094	1	6-7	MCM3
9.3361547911552e-05	0.317484283849037	0.352	0.234	1	6-7	BLVRA
9.43654195572825e-05	0.259438214587505	0.397	0.272	1	6-7	DBI
9.66528214464318e-05	0.255723496528236	0.145	0.066	1	6-7	DRAM1
9.90181425360605e-05	0.311090474772687	0.324	0.208	1	6-7	ZNFX1
9.91141697419986e-05	0.304038986891715	0.263	0.156	1	6-7	NME1
0.000107930252083644	0.268039747300464	0.268	0.156	1	6-7	CCNK
0.000110296184942976	0.356345392393594	0.419	0.298	1	6-7	DNMT1
0.000112173989130345	0.284682863663884	0.151	0.072	1	6-7	ALPK1
0.000124142976525083	0.31928464959652	0.48	0.354	1	6-7	MVP
0.00012759749254	0.29392798290093	0.263	0.155	1	6-7	PSMD14
0.000135874027093533	0.293733789411869	0.732	0.694	1	6-7	RNF213
0.00014609629745198	0.283703397538363	0.497	0.363	1	6-7	SSR4
0.000146207200627672	0.257909297425484	0.575	0.468	1	6-7	SP100
0.000157795402793882	0.282487594156383	0.291	0.176	1	6-7	VARS
0.000158949985905676	0.3606957318711	0.402	0.287	1	6-7	CCR2
0.000161241677133389	0.371376907103699	0.296	0.189	1	6-7	IFIH1
0.000174345342600063	0.686127636954923	0.765	0.72	1	6-7	S100A9
0.000183530367422533	0.250823534230305	0.179	0.091	1	6-7	TDRD7
0.000194039532764512	0.26597449283168	0.743	0.678	1	6-7	SELL
0.000206452756072959	0.295332263817957	0.425	0.297	1	6-7	ALCAM
0.000222057847022614	0.332067307224035	0.536	0.413	1	6-7	POU2F2
0.000240735932914585	0.287676967087442	0.369	0.248	1	6-7	LILRB4
0.000241385725698685	0.255976522620913	0.184	0.096	1	6-7	RIN2
0.000293414308496863	0.325585688927724	0.341	0.232	1	6-7	DDX60L
0.000297625401331374	0.305836183495645	0.48	0.375	1	6-7	NFKB1
0.000338529401979679	0.29535579008382	0.291	0.182	1	6-7	MDN1
0.000364041497862274	0.252997791664941	0.196	0.11	1	6-7	TUBA1B
0.000364646142087832	0.404152846681896	0.207	0.119	1	6-7	TLR7
0.0003671176672281	0.274780848373101	0.318	0.208	1	6-7	ARFGEF2
0.000371073718736056	0.297239483428088	0.207	0.118	1	6-7	ATP8B4
0.000384266471614796	0.369145577752045	0.257	0.155	1	6-7	UGCG
0.000411446733632368	0.336451310291695	0.553	0.43	1	6-7	CALR
0.000415676680736929	0.30376474239087	0.475	0.362	1	6-7	BAZ1B
0.00050180732300273	0.30522784342009	0.318	0.214	1	6-7	SLFN5
0.000508040707812799	0.398558714971664	0.458	0.348	1	6-7	H1FX
0.000527418550129264	0.27321242387521	0.38	0.262	1	6-7	HDAC9
0.000549804332871782	0.27050905425503	0.207	0.119	1	6-7	PTPN7
0.000567231380837582	0.267395582162537	0.352	0.238	1	6-7	GUSB
0.000637106199388218	0.285832560314386	0.223	0.137	1	6-7	MPHOSPH10
0.000648996539699263	0.270991405143665	0.788	0.698	1	6-7	HSPA5
0.000734029851515444	0.419309800723573	0.408	0.305	1	6-7	HMGB2
0.000930518864875229	0.301948266734887	0.536	0.442	1	6-7	PSMA4
0.000960811442709093	0.485762969521075	0.279	0.186	1	6-7	SLAMF7
0.000997863566240229	0.329126495169293	0.508	0.418	1	6-7	TMED10
0.00101793995789184	0.273924221803173	0.38	0.271	1	6-7	RB1
0.00108750861602907	0.273439635896439	0.363	0.269	1	6-7	PSMD1
0.00110103505717275	0.384886252420226	0.385	0.28	1	6-7	TUBB
0.00115264143510767	0.324644954790854	0.313	0.215	1	6-7	PSMC3
0.00124152669666744	0.281522909167881	0.469	0.373	1	6-7	CCND3
0.00128605613518074	0.304498503758504	0.419	0.316	1	6-7	SSU72
0.00130334864966052	0.340995357856727	0.413	0.311	1	6-7	SP110
0.00131665909973386	0.270085585639178	0.402	0.302	1	6-7	PSMD8
0.00160682395140486	0.311009167947658	0.592	0.506	1	6-7	CD63
0.00162029847912104	0.278130546714911	0.274	0.179	1	6-7	SRI
0.0018109972804776	0.256461462810688	0.201	0.12	1	6-7	MRPS23
0.00183817933642545	0.263154156552205	0.145	0.078	1	6-7	RGL1
0.00186980940175544	0.25340498515986	0.581	0.485	1	6-7	MYD88
0.00210237580056573	0.253794695967942	0.508	0.413	1	6-7	STAT3
0.00218385681326862	0.285137494329146	0.52	0.42	1	6-7	ATG3
0.00226491873615472	0.266290126483826	0.402	0.301	1	6-7	OSTF1
0.00236305593887882	0.252829129184497	0.592	0.496	1	6-7	COX5B
0.00278405393208227	0.436500633845341	0.196	0.122	1	6-7	IFIT2
0.00283782486201113	0.265853114984692	0.341	0.245	1	6-7	CDK12
0.00309284800508383	0.26372931031827	0.777	0.755	1	6-7	HSP90B1
0.00326685623508042	0.262230935208061	0.251	0.17	1	6-7	RTCB
0.00330416671373066	0.561405420001513	0.24	0.159	1	6-7	HIST1H4C
0.00405314542427376	0.310246606828047	0.436	0.344	1	6-7	HSPD1
0.00468765455779353	0.273585164532595	0.162	0.097	1	6-7	GPATCH4
0.00471922920193701	0.346952129626033	0.223	0.148	1	6-7	H1F0
0.00500832181256018	0.280039666410624	0.324	0.233	1	6-7	PTPN2
0.00508058823723781	0.267063015855755	0.363	0.275	1	6-7	ZCCHC6
0.00544168206688504	0.252306772889451	0.14	0.079	1	6-7	WDR12
0.00605143890374864	0.257839917775879	0.134	0.076	1	6-7	FLNB
0.00637962865384371	0.301034057184852	0.307	0.229	1	6-7	SRSF1
0.00666964903132647	0.278293867220104	0.397	0.31	1	6-7	DUSP3
0.00698571854868139	0.254177623611329	0.168	0.102	1	6-7	ARMC8
0.00700769149795507	0.267341777587509	0.43	0.348	1	6-7	PGD
0.00710805014640455	0.279482854465083	0.419	0.332	1	6-7	CCT5
0.00869308487443512	0.280761286929038	0.106	0.058	1	6-7	MCM6
0.00888416660178003	0.33644873253966	0.251	0.172	1	6-7	STOM
0.00896645233443133	0.292291810678901	0.402	0.321	1	6-7	TOP1
0.00912997247659017	0.276572851687383	0.162	0.1	1	6-7	AP5M1
0.00943696004498316	0.25059692038827	0.173	0.109	1	6-7	MCM7
9.42958564670676e-50	0.501608714313912	0.967	0.897	3.25773324922425e-45	0	LYZ
1.21648499493967e-36	0.456367160137233	0.537	0.224	4.20271236051758e-32	0	CD83
1.70331548799719e-35	0.621131127360573	0.412	0.138	5.88461434793269e-31	0	IL1B
3.69987801014605e-29	0.484056709229266	0.548	0.275	1.27823385494526e-24	0	BTG2
3.8968348790353e-27	0.259271459683824	0.964	0.884	1.34627851400911e-22	0	EEF2
8.54062919567898e-26	0.416852369133341	0.925	0.824	2.95061657452317e-21	0	FTL
1.04367418684488e-25	0.520778533786731	0.417	0.186	3.6056855807117e-21	0	ATF3
1.0854253997858e-22	0.609591751705275	0.306	0.116	3.74992767117999e-18	0	IL8
2.05821112613781e-22	0.373218203861812	0.357	0.151	7.11070779858089e-18	0	DNAJB1
3.63949548780911e-22	0.276611120322795	0.708	0.464	1.25737290112829e-17	0	FOSB
2.77899714981345e-21	0.344404623294901	0.712	0.495	9.6008793531755e-17	0	PPP1R15A
7.11235724094155e-21	0.409715582200733	0.481	0.255	2.45717717960049e-16	0	DUSP2
9.51252614966009e-21	0.352917055146917	0.684	0.446	3.28638753418457e-16	0	SNHG5
2.10926738076281e-20	0.408563299159228	0.322	0.128	7.28709694705936e-16	0	ETS1
1.36532272642277e-19	0.333189253883796	0.438	0.22	4.7169169552454e-15	0	IDS
1.5753042367583e-19	0.355151638524421	0.658	0.459	5.44236107715256e-15	0	TNFAIP2
4.74507617590749e-19	0.347282281822864	0.32	0.131	1.63932891725252e-14	0	KLF2
7.23241140156662e-19	0.395445645617239	0.391	0.187	2.49865349101324e-14	0	CFD
2.33590192956269e-18	0.256096739346459	0.238	0.075	8.07007398625317e-14	0	TMEM176B
1.02347784795996e-17	0.321203028293204	0.63	0.415	3.53591126913207e-13	0	CD52
9.42539733078297e-17	0.286149113672979	0.374	0.185	3.2562862698389e-12	0	PDCD4
3.03228335059691e-16	0.325782026537621	0.216	0.074	1.04759325196422e-11	0	CCL5
5.99626747852019e-16	0.251107928097592	0.247	0.096	2.07159048847915e-11	0	SERPINB9
1.01799030878058e-15	0.266384727865089	0.189	0.058	3.51695291877513e-11	0	SPOCK2
4.6896486032034e-15	0.252882933934497	0.268	0.115	1.62017979943471e-10	0	RASSF1
7.73483461144732e-15	0.446644522720038	0.523	0.351	2.67223066156282e-10	0	SOD2
1.02740093405424e-14	0.252096557843407	0.12	0.022	3.54946474697057e-10	0	TNF
1.03321546322894e-14	0.266229830180449	0.784	0.607	3.56955278236333e-10	0	DUSP1
1.70195660156643e-14	0.367508147684791	0.304	0.142	5.87991966709169e-10	0	PTGS2
5.44837420913569e-14	0.334181938499314	0.622	0.404	1.8823043217722e-09	0	FCER1A
6.86835212012639e-14	0.255607693288259	0.202	0.075	2.37287829046127e-09	0	PTPRCAP
1.12035758007961e-13	0.251669760067675	0.546	0.353	3.87061136765903e-09	0	SORL1
1.23098689583868e-13	0.284628131971519	0.356	0.193	4.25281352774349e-09	0	HSPA1A
2.34984710082855e-13	0.277929033971789	0.245	0.107	8.11825176394246e-09	0	PLK2
2.58065854419569e-13	0.252232367689704	0.205	0.081	8.91565913848727e-09	0	HSPA1B
3.22000344410839e-13	0.28285649035616	0.243	0.103	1.11244678987057e-08	0	TRBC2
3.77511389242498e-13	0.268384326114102	0.258	0.117	1.30422634755498e-08	0	YPEL3
6.38748314269134e-13	0.26339865233147	0.25	0.112	2.206747676137e-08	0	RASGEF1B
6.43187715460677e-13	0.251274497289	0.117	0.026	2.22208491937355e-08	0	FGFBP2
1.0729269111884e-12	0.272215647211489	0.202	0.079	3.7067478927737e-08	0	OSM
2.83172992964933e-12	0.311937667612104	0.204	0.083	9.78306056095251e-08	0	IL7R
3.12639570392468e-12	0.30447669313211	0.338	0.18	1.0801071877919e-07	0	EGR1
3.4973495174515e-12	0.295409698031211	0.447	0.275	1.20826431128914e-07	0	TAGAP
8.34402622319504e-12	0.265981684574056	0.379	0.223	2.88269417958942e-07	0	SEC14L1
1.61432392985084e-11	0.253033906586699	0.104	0.023	5.57716631284869e-07	0	MMP25
5.38075063208212e-11	0.402524578531583	0.313	0.18	1.85894172837173e-06	0	CSF2RB
7.56072069155281e-11	0.460343079737488	0.396	0.257	2.61207778451766e-06	0	DUSP6
3.08578815903622e-10	0.451237985030909	0.153	0.059	1.06607809318383e-05	0	FCGR3B
7.03082682809468e-08	0.359521576313425	0.118	0.047	0.00242901005257015	0	CXCR2
1.05605119839529e-49	0.45955490657856	0.995	0.986	3.64844568021605e-45	1-3	PABPC1
6.54027723588428e-47	0.917108326036403	0.793	0.575	2.2595349794533e-42	1-3	AC009501.4
3.99121036927388e-29	0.383301360097584	0.987	0.968	1.37888335837674e-24	1-3	HLA-DRA
1.15829473691135e-24	0.486092543385129	0.934	0.935	4.00167665708134e-20	1-3	VIM
4.39670869738431e-24	0.359437601237645	0.982	0.971	1.51897492077233e-19	1-3	TPT1
7.7315848385329e-24	0.301082403215272	0.979	0.971	2.67110793001635e-19	1-3	EEF1A1
6.79730077877158e-22	0.338574579915675	0.979	0.97	2.34833147305e-17	1-3	HLA-DRB1
1.17655387364556e-20	0.35834981585798	0.945	0.944	4.06475832267068e-16	1-3	GNB2L1
2.51678172647329e-16	0.432109109292079	0.832	0.813	8.69497750861994e-12	1-3	APLP2
1.29457351958829e-15	0.400651280629666	0.824	0.835	4.47249259547363e-11	1-3	NACA
3.89993185809265e-15	0.439701088120945	0.858	0.879	1.34734845833385e-10	1-3	TXNIP
3.86870553103241e-14	0.409844829735867	0.722	0.718	1.33656038686108e-09	1-3	HLA-DMA
1.18261777486889e-13	0.272913693768327	0.942	0.952	4.08570788861704e-09	1-3	HLA-E
1.86547301339874e-13	0.452121109741656	0.247	0.106	6.44483616668997e-09	1-3	XIST
5.02557909074556e-13	0.322792209021281	0.853	0.869	1.73623706427078e-08	1-3	GNAS
1.95180956564319e-12	0.285562148275508	0.963	0.955	6.74311168738408e-08	1-3	HLA-DPB1
3.37776063082648e-12	0.296342574127588	0.929	0.922	1.16694874273793e-07	1-3	PTPRC
7.63360415553254e-12	0.331153321885048	0.974	0.976	2.63725756365338e-07	1-3	PSAP
1.27325690673441e-11	0.369760813808518	0.74	0.713	4.39884796138602e-07	1-3	CPVL
2.53238550449187e-11	0.639978174001953	0.585	0.545	8.74888544091852e-07	1-3	ID2
2.90766268990485e-11	0.418471128454781	0.711	0.71	1.00453930610833e-06	1-3	EIF4B
4.17284008543747e-10	0.370239022574034	0.717	0.695	1.44163279271694e-05	1-3	HLA-DMB
1.23339863189257e-09	0.461111705775465	0.601	0.58	4.26114559346245e-05	1-3	CAST
1.2530336702607e-09	0.432734687697522	0.64	0.633	4.32898072401665e-05	1-3	EIF3H
1.88980366923903e-08	0.383853999460863	0.682	0.709	0.000652889371648702	1-3	PRRC2C
2.14639278160225e-08	0.608076923152458	0.396	0.312	0.000741535778187946	1-3	CLEC12A
2.98880189257372e-08	0.260873850309233	0.948	0.955	0.00103257127784637	1-3	HLA-DPA1
8.11564128127022e-08	0.277183611770443	0.774	0.817	0.00280379174985323	1-3	SLC25A6
9.06132205887207e-08	0.423232607050037	0.669	0.715	0.00313050554489912	1-3	ATF4
1.12394955898235e-07	0.257542501292275	0.795	0.84	0.00388302093637223	1-3	YBX1
1.73031022065931e-07	0.567535223690612	0.572	0.556	0.00597787575033378	1-3	GADD45B
2.42714419187596e-07	0.294182356567856	0.793	0.818	0.00838529775409306	1-3	ANXA2
2.83280851802428e-07	0.357616178337532	0.677	0.681	0.00978678686807029	1-3	CCDC88A
8.69287408854251e-07	0.371873950891995	0.685	0.737	0.0300321414010967	1-3	TKT
9.80867000336844e-07	0.441820829480671	0.52	0.501	0.0338869931276373	1-3	EIF3F
1.36369124304463e-06	0.275161922774759	0.751	0.781	0.047112805064706	1-3	AMICA1
1.58505932232293e-06	0.317662305059073	0.664	0.713	0.0547606294676127	1-3	GLTSCR2
2.99800386866898e-06	0.257200887196338	0.759	0.806	0.103575037654776	1-3	PTP4A2
4.66384230963116e-06	0.498706052229132	0.189	0.112	0.161126424113137	1-3	GRASP
8.58211628104942e-06	0.298998125072353	0.727	0.754	0.296494953277695	1-3	SLC25A3
8.65561290839326e-06	0.466887286721641	0.488	0.461	0.29903411475917	1-3	PNISR
9.88589844916934e-06	0.421980611130215	0.546	0.528	0.341538019621902	1-3	JMJD1C
2.08890581587675e-05	0.425777406926436	0.57	0.558	0.7216751812691	1-3	ARL4C
2.34230640302148e-05	0.267120836912933	0.722	0.803	0.80922001611586	1-3	LRRFIP1
2.50121203381975e-05	0.34126788954997	0.57	0.576	0.864118733444046	1-3	SH3KBP1
3.35766317139798e-05	0.4107166144466	0.533	0.531	1	1-3	IQGAP2
3.40369951818761e-05	0.291611967857516	0.727	0.748	1	1-3	SAT1
3.83755952774072e-05	0.34359065132614	0.654	0.708	1	1-3	AKAP13
4.27886643748223e-05	0.303813582328377	0.69	0.737	1	1-3	BTF3
4.59963662011539e-05	0.421332857786156	0.538	0.528	1	1-3	MS4A6A
4.73156657517106e-05	0.381176471988515	0.543	0.54	1	1-3	IL13RA1
5.0575505682775e-05	0.357573307864703	0.612	0.638	1	1-3	FCGRT
5.20613450139325e-05	0.306919267905792	0.622	0.671	1	1-3	EIF3A
5.66677167747649e-05	0.343908270693513	0.635	0.681	1	1-3	TMEM66
6.64087047230849e-05	0.287724103948491	0.63	0.663	1	1-3	EIF3L
0.000112674687078756	0.434905859542022	0.462	0.446	1	1-3	NBPF10
0.000143201246196849	0.293514272906012	0.648	0.679	1	1-3	EIF3C
0.000154024639172139	0.309304631368823	0.677	0.753	1	1-3	CCNI
0.000194704169104823	0.349749018205548	0.58	0.624	1	1-3	RNF130
0.000222958992246478	0.257774287698588	0.68	0.72	1	1-3	NCOA4
0.000236036866918398	0.407707512221284	0.478	0.43	1	1-3	CD1C
0.000264400717148184	0.293397846254582	0.669	0.756	1	1-3	NCL
0.000347228194267555	0.403920380937333	0.451	0.445	1	1-3	TTC3
0.000361840982539611	0.264898157066392	0.675	0.762	1	1-3	SF3B1
0.000523303238452331	0.260307958351794	0.871	0.886	1	1-3	HLA-DRB5
0.000544510259144214	0.32196275414856	0.57	0.619	1	1-3	CNPY3
0.000649583978867197	0.433663659724557	0.373	0.343	1	1-3	PRCP
0.0006972713469982	0.439049369725005	0.417	0.403	1	1-3	LGALS2
0.000707704499342195	0.351505938727243	0.509	0.532	1	1-3	AOAH
0.000738763670678639	0.362689036407595	0.504	0.502	1	1-3	KLF10
0.000831028345426177	0.2676280263151	0.591	0.635	1	1-3	CTSH
0.000937043193413645	0.458325673163617	0.388	0.371	1	1-3	NLRP1
0.000954765673187889	0.533999859151016	0.478	0.48	1	1-3	NR4A2
0.00103694159097111	0.279853174485368	0.63	0.698	1	1-3	JAK1
0.00151708989226521	0.270494132379398	0.606	0.67	1	1-3	SH3BGRL3
0.0015954433435932	0.342067027198028	0.509	0.549	1	1-3	RSL1D1
0.00165339381301731	0.469180737882399	0.181	0.133	1	1-3	VEGFA
0.00189430045106256	0.271780268678459	0.709	0.712	1	1-3	VCAN
0.00238520502729714	0.522266010069002	0.47	0.478	1	1-3	CDKN1A
0.00324913315924913	0.277641180848981	0.617	0.644	1	1-3	KLF4
0.00333478842765898	0.353332848089554	0.139	0.096	1	1-3	CYP2S1
0.00335573700849996	0.288549810423324	0.585	0.653	1	1-3	HADHA
0.0034900390599387	0.335765426588648	0.533	0.56	1	1-3	LYST
0.00349090315399201	0.331717353504225	0.533	0.564	1	1-3	YY1
0.00413259192656929	0.344172129719412	0.551	0.61	1	1-3	ALDH2
0.00443022116803777	0.29398922640459	0.525	0.522	1	1-3	FCER1A
0.00456709484939165	0.411312840393541	0.454	0.469	1	1-3	SPEN
0.00487382936333473	0.258749345207814	0.656	0.728	1	1-3	ITM2B
0.00515937431130618	0.315503500720788	0.656	0.698	1	1-3	RGS2
0.00576406193724666	0.347312591217549	0.493	0.517	1	1-3	ATP2B1
0.00620714580061931	0.358273162057185	0.528	0.545	1	1-3	TSC22D3
0.00650148447927591	0.430852673693045	0.396	0.404	1	1-3	PNN
0.00918207182791727	0.386908957948057	0.339	0.322	1	1-3	NKTR
0.00939340494591476	0.259066377881837	0.64	0.715	1	1-3	RBM39
