## Supplementary Tables 1-19 for "Multi-omic profiling reveals widespread dysregulation of innate immunity and hematopoiesis in COVID-19": SupplementaryTable_10.csv

Supplementary Table 10. DEGs for CD14 Monocytes by severity. scRNA-seq DEGs for each severity class were calculated using FindAllMarkers	where cells belonging to each severity class are compared to all other cells. Cells manually-annotated as CD14 monocytes were used as input. Only DEGs with a >0.25 log(fold-change) are shown	and cell quality-associated genes are removed. Statistical significance is determined by Seurat's implementation of the Wilcoxon rank-sum test	and two-sided p values are provided.
p_val	avg_logFC	pct.1	pct.2	p_val_adj	cluster	gene
0	1.19351796977183	0.597	0.23	0	4-5	IFI27
0	0.797850282434929	0.466	0.219	0	4-5	ISG15
0	0.76277031190501	0.526	0.287	0	4-5	IFI6
0	0.757610267046581	0.519	0.232	0	4-5	PIM1
0	0.748231302580719	0.711	0.487	0	4-5	IFITM3
0	0.714833026199023	0.529	0.289	0	4-5	OAS3
0	0.702711928978741	0.501	0.227	0	4-5	IFI44L
0	0.608515851354482	0.569	0.32	0	4-5	MX1
0	0.596752707715735	0.533	0.338	0	4-5	OAS2
0	0.558282293032064	0.504	0.294	0	4-5	LAP3
0	0.524114377979175	0.616	0.405	0	4-5	PLAC8
0	0.516973064045959	0.394	0.178	0	4-5	SIGLEC1
0	0.515569402378635	0.216	0.054	0	4-5	LGALS3BP
0	0.380901433325638	0.781	0.67	0	4-5	TYMP
3.82284888213912e-300	0.489438860912491	0.642	0.46	1.32071783180142e-295	4-5	XAF1
1.97760822476217e-297	0.506805425113193	0.287	0.118	6.83224089490836e-293	4-5	RSAD2
1.46465078208725e-296	0.536972131700202	0.174	0.049	5.06007552195503e-292	4-5	OTOF
1.23984235042996e-295	0.455824195517897	0.393	0.198	4.28340735226544e-291	4-5	IFIT3
1.70068415369972e-283	0.457849375395938	0.441	0.244	5.8755236142018e-279	4-5	EPSTI1
8.44427138060841e-260	0.443340963657834	0.643	0.487	2.91732687657259e-255	4-5	STAT1
8.7771861098198e-255	0.434914298431288	0.404	0.221	3.03234225722055e-250	4-5	GBP1
6.72163960169702e-233	0.475827365098378	0.312	0.156	2.32219204959429e-228	4-5	HIST1H1E
2.45960621471621e-221	0.394628703112697	0.255	0.113	8.49744755060157e-217	4-5	IFIT1
1.85935022015357e-217	0.470231951813593	0.294	0.148	6.42368314058657e-213	4-5	CES1
3.87276738611378e-216	0.359752809559402	0.801	0.731	1.33796367655459e-211	4-5	RNF213
5.79607050176648e-213	0.394252832628691	0.4	0.231	2.00242643695028e-208	4-5	IFI44
6.59696243067725e-203	0.373576587584778	0.384	0.222	2.27911858055038e-198	4-5	FCGR1A
2.3504177937955e-193	0.384403271355022	0.19	0.077	8.12022339400468e-189	4-5	IFITM1
1.31804003640652e-188	0.424293941653874	0.504	0.355	4.55356471777726e-184	4-5	KLF10
1.05447998146912e-187	0.287458865195058	0.185	0.073	3.64301743997952e-183	4-5	SERPING1
7.91392722811451e-181	0.338281298165557	0.223	0.101	2.734103578769e-176	4-5	CMPK2
5.90736622772243e-166	0.329221063511711	0.316	0.178	2.04087688435355e-161	4-5	FCGR1B
9.9046074752793e-160	0.396069022048364	0.5	0.365	3.42184379055949e-155	4-5	MX2
1.73572840216229e-159	0.378872247922722	0.482	0.341	5.99659448379028e-155	4-5	SOCS3
1.11368294816705e-154	0.323190306344092	0.45	0.307	3.84755184932752e-150	4-5	SCO2
8.399803713106e-153	0.386572655498322	0.221	0.112	2.90196418680386e-148	4-5	ERAP2
1.09454202940066e-146	0.380924360586507	0.431	0.294	3.78142380317342e-142	4-5	SAMD9L
3.33703549997176e-137	0.325727629450236	0.688	0.617	1.15287902453024e-132	4-5	ADAR
8.11294126725702e-127	0.350607456892146	0.379	0.253	2.80285894901195e-122	4-5	EIF2AK2
1.61291041278884e-125	0.278173266837801	0.329	0.205	5.57228289410288e-121	4-5	LY6E
1.06854525428671e-122	0.361724693852593	0.461	0.345	3.69161014450974e-118	4-5	TRIM22
1.32272765885554e-121	0.327838820529188	0.316	0.2	4.56975951581412e-117	4-5	CUL1
4.67640315439235e-121	0.297772347257557	0.33	0.208	1.61560376177947e-116	4-5	IRF7
6.93155133573936e-121	0.266349525816153	0.189	0.094	2.39471235547123e-116	4-5	HERC5
8.77267193024647e-121	0.303517087053785	0.404	0.277	3.03078269846155e-116	4-5	APOBEC3A
5.97529807593008e-120	0.296967917099164	0.438	0.309	2.06434597927232e-115	4-5	PARP9
1.03255143688746e-118	0.340005258027816	0.192	0.1	3.56725870415878e-114	4-5	HIST1H1D
1.55607751103815e-114	0.34894359662227	0.509	0.404	5.37593658513459e-110	4-5	PSMB9
4.02541870575398e-107	0.294428454586297	0.211	0.116	1.39070165446388e-102	4-5	OASL
1.09247001184064e-106	0.292026161421961	0.289	0.181	3.77426539690705e-102	4-5	MYOF
1.0410598547202e-105	0.273456809689124	0.635	0.55	3.59665358608736e-101	4-5	CCNL1
1.07228353722601e-105	0.353211623704828	0.262	0.161	3.70452516440841e-101	4-5	GBP5
4.2966529735375e-100	0.261251879149616	0.739	0.702	1.48440766929774e-95	4-5	SERPINA1
3.85447062684948e-99	0.326317568422205	0.414	0.308	1.33164251216396e-94	4-5	OAS1
2.88461542636934e-96	0.327749110231031	0.52	0.425	9.9657693750208e-92	4-5	WARS
6.88030266879383e-94	0.298518543751093	0.442	0.339	2.37700696601489e-89	4-5	BLVRA
2.21878501555084e-93	0.291843783433857	0.282	0.182	7.66545847172505e-89	4-5	GBP4
4.04155064656221e-91	0.282814100065578	0.499	0.397	1.39627491737431e-86	4-5	PSME2
7.36390327404394e-91	0.275049491865315	0.276	0.179	2.5440813031167e-86	4-5	PIM3
2.5380962095525e-80	0.250946487210356	0.544	0.455	8.76861478476198e-76	4-5	PARP14
9.78364309208219e-73	0.258715598429814	0.387	0.294	3.38005301545256e-68	4-5	PLSCR1
8.7899105995085e-66	0.26257619162341	0.382	0.296	3.0367383139182e-61	4-5	DTX3L
2.59009931110423e-62	0.287332763452948	0.222	0.149	8.94827510000288e-58	4-5	H1F0
1.57659348705682e-59	0.281632310082425	0.354	0.273	5.4468151790839e-55	4-5	SAMD9
1.11639000728497e-45	0.278871995492303	0.39	0.326	3.8569041971681e-41	4-5	CALR
1.14749873810299e-19	0.354104168533696	0.115	0.085	3.96437864039821e-15	4-5	PRF1
4.71743120218166e-16	0.290162871922172	0.154	0.124	1.62977813172972e-11	4-5	GNLY
0	1.14645262549512	0.642	0.166	0	6-7	CLU
0	0.997688486368716	0.28	0.091	0	6-7	HBB
0	0.869383737788161	0.504	0.198	0	6-7	RNASE2
0	0.823139760270733	0.72	0.555	0	6-7	S100A12
0	0.802938744016199	0.982	0.947	0	6-7	S100A8
0	0.728488603370354	0.993	0.98	0	6-7	S100A9
0	0.671891838788017	0.463	0.214	0	6-7	C19orf59
0	0.654143644311354	0.806	0.639	0	6-7	PLBD1
0	0.653067816761774	0.519	0.325	0	6-7	CYP1B1
0	0.637836685046248	0.596	0.38	0	6-7	FKBP5
0	0.592839079195564	0.567	0.29	0	6-7	MX1
0	0.586837045541324	0.34	0.099	0	6-7	IGLC3
0	0.578278007162438	0.78	0.607	0	6-7	CTSD
0	0.550310457962922	0.369	0.164	0	6-7	SIGLEC1
0	0.539579745269021	0.624	0.42	0	6-7	NEAT1
0	0.530035940839571	0.758	0.436	0	6-7	IFITM3
0	0.500180824835916	0.463	0.265	0	6-7	CCR2
0	0.500012488589519	0.618	0.378	0	6-7	PLAC8
0	0.499041732681647	0.311	0.118	0	6-7	C3AR1
0	0.491398943350508	0.672	0.511	0	6-7	LGALS1
0	0.488657598683855	0.414	0.203	0	6-7	IFI44
0	0.487500815606963	0.657	0.431	0	6-7	XAF1
0	0.483673219993504	0.505	0.282	0	6-7	DYSF
0	0.473147634833885	0.455	0.26	0	6-7	CCR1
0	0.45819829470278	0.44	0.224	0	6-7	IFI44L
0	0.451479807434686	0.695	0.525	0	6-7	CD63
0	0.443461054827618	0.822	0.715	0	6-7	PKM
0	0.411765435587006	0.233	0.072	0	6-7	MS4A4A
0	0.406641876640417	0.87	0.8	0	6-7	CTSB
0	0.401426304157671	0.978	0.955	0	6-7	VCAN
0	0.401191881839129	0.51	0.229	0	6-7	IFI27
0	0.394110186035025	0.755	0.617	0	6-7	FPR1
0	0.39127540280623	0.15	0.033	0	6-7	IGHG1
0	0.390636437749459	0.528	0.257	0	6-7	IFI6
0	0.354725143484879	0.892	0.824	0	6-7	GRN
0	0.263391878184357	0.964	0.949	0	6-7	ACTB
1.84448193291462e-304	0.478388275693458	0.208	0.07	6.37231618183341e-300	6-7	HP
2.85369272385889e-299	0.345552258858653	0.186	0.057	9.85893762238768e-295	6-7	FAM20A
2.35942865611568e-296	0.328550707574129	0.831	0.743	8.15135412114845e-292	6-7	S100A4
5.15442281034324e-296	0.433229429267899	0.474	0.276	1.78074999251738e-291	6-7	PARP9
1.42677898094631e-290	0.309150417831653	0.102	0.015	4.92923602337332e-286	6-7	IGHG4
3.42007125108137e-282	0.660536987743571	0.121	0.025	1.18156621582359e-277	6-7	IL1R2
4.03020887429658e-278	0.50153144023463	0.376	0.205	1.39235656189198e-273	6-7	ASGR2
1.61712711092581e-276	0.462920476677757	0.522	0.342	5.58685074282649e-272	6-7	HMGB2
8.41194111473922e-273	0.418983861786402	0.493	0.305	2.90615741632011e-268	6-7	ANPEP
9.45109060096336e-268	0.619082373178747	0.132	0.031	3.26516278082082e-263	6-7	HBA2
3.23658750995114e-264	0.335129979396092	0.131	0.031	1.11817625293792e-259	6-7	IGHG2
1.67907502449329e-262	0.345859701591386	0.816	0.715	5.80086839461941e-258	6-7	SELL
1.19777326093094e-259	0.394421464576698	0.351	0.183	4.13806706186422e-255	6-7	B4GALT5
5.35846466880415e-258	0.274387893338782	0.885	0.832	1.85124237377846e-253	6-7	MYL6
1.5523079476074e-253	0.429856200479939	0.612	0.443	5.36291349739404e-249	6-7	SLC11A1
9.51501654563202e-244	0.450310056728188	0.343	0.183	3.28724791618495e-239	6-7	LY6E
5.06096704778092e-242	0.391734600739082	0.329	0.171	1.74846289566735e-237	6-7	NFE2
9.39375163104104e-242	0.300042672060008	0.876	0.814	3.24535331349206e-237	6-7	MNDA
1.93847222702074e-238	0.347540090678663	0.514	0.324	6.69703384991127e-234	6-7	OAS2
1.01774993088421e-237	0.415122614538755	0.574	0.407	3.51612246121875e-233	6-7	ACSL1
2.19319114858108e-235	0.299215837905848	0.789	0.698	7.57703678011792e-231	6-7	CFL1
2.81196596068294e-233	0.381753223922617	0.367	0.205	9.71478000096741e-229	6-7	F5
4.02109970561787e-229	0.392180479793772	0.608	0.445	1.38920952629686e-224	6-7	IFI16
7.09143328485871e-229	0.370594146747368	0.698	0.58	2.44994837125299e-224	6-7	SERPINB1
3.01674416683588e-224	0.541484873791193	0.352	0.194	1.04222477475846e-219	6-7	IFIT3
8.10280321349624e-222	0.317150063516002	0.774	0.676	2.79935645419868e-217	6-7	ANXA2
1.16550250470651e-220	0.383311404726464	0.405	0.238	4.02657805326006e-216	6-7	EPSTI1
9.77081360527065e-220	0.346776633394497	0.371	0.208	3.3756206843489e-215	6-7	FCGR1A
2.41905373591551e-215	0.335470278363478	0.263	0.127	8.35734684684091e-211	6-7	CD82
6.31444559614148e-210	0.37893467160493	0.622	0.486	2.18151466455496e-205	6-7	LDHA
1.26277563268177e-206	0.344080220762026	0.357	0.204	4.36263725578899e-202	6-7	SLC16A3
5.82615875625975e-204	0.394530188136216	0.486	0.332	2.01282132711262e-199	6-7	MAPK14
2.39150543027981e-203	0.395627343670307	0.386	0.234	8.26217296053069e-199	6-7	CR1
7.38522312470847e-201	0.330949501611755	0.543	0.384	2.55144688512428e-196	6-7	CTSA
9.46135970115124e-198	0.341082393153785	0.406	0.248	3.26871054955373e-193	6-7	AQP9
1.10877477734961e-192	0.305236038706401	0.692	0.577	3.83059510078745e-188	6-7	IL17RA
1.43876877493129e-190	0.329935184541217	0.345	0.199	4.97065836363262e-186	6-7	LMNB1
5.36997790740878e-188	0.348082437856113	0.498	0.346	1.85521996745159e-183	6-7	CCND3
1.11774663148793e-187	0.280059502680592	0.119	0.036	3.86159106246451e-183	6-7	TNNT1
4.92909238073967e-187	0.296882477819308	0.233	0.112	1.70290283569794e-182	6-7	FPR2
1.88193630377995e-182	0.29068720383849	0.306	0.166	6.50171354229898e-178	6-7	FCGR1B
1.63771073395917e-179	0.28164422674498	0.463	0.293	5.65796304368214e-175	6-7	OAS3
1.07365166383004e-177	0.334624561300723	0.658	0.537	3.70925176820001e-173	6-7	FAM65B
1.26444983386625e-177	0.441053784676505	0.502	0.374	4.36842128604113e-173	6-7	CD163
3.86791903676251e-177	0.257118412258881	0.112	0.033	1.33628866882071e-172	6-7	IGHA1
1.00828746874154e-175	0.326601819629297	0.444	0.289	3.48343154700826e-171	6-7	DDX60L
6.27369010783394e-175	0.361951945220095	0.639	0.486	2.16743445845447e-170	6-7	IFITM2
1.949207863834e-172	0.349035270887854	0.427	0.279	6.7341233279737e-168	6-7	SAMD9L
2.86134557213607e-171	0.306374667842037	0.258	0.135	9.88537668261569e-167	6-7	MARC1
5.69657024496678e-170	0.272850966648011	0.253	0.131	1.96805108823112e-165	6-7	FAM129B
5.08522405538084e-168	0.308884335625119	0.554	0.408	1.75684320665297e-163	6-7	SPTLC2
4.16910378282821e-167	0.330749845334686	0.555	0.416	1.44034197489149e-162	6-7	CKAP4
1.94397387481956e-164	0.304737814928578	0.669	0.55	6.71604094272661e-160	6-7	CD36
2.95853315274417e-164	0.299239912776712	0.476	0.325	1.02211403361006e-159	6-7	FAM129A
5.95889568952111e-161	0.347938345363987	0.498	0.35	2.05867928281575e-156	6-7	MX2
4.6094661183053e-154	0.327208971578211	0.429	0.288	1.59247835455212e-149	6-7	OAS1
2.37418448464229e-152	0.395227550775645	0.221	0.113	8.20233255754218e-148	6-7	IFIT1
8.11711761981006e-149	0.270173217722034	0.276	0.155	2.80430179529198e-144	6-7	IDH1
3.32977294172299e-148	0.302099467784547	0.17	0.076	1.15036995590646e-143	6-7	RETN
1.03323029596053e-146	0.322271780512469	0.477	0.337	3.56960402648444e-142	6-7	SHISA5
1.03249476888878e-145	0.292968115374874	0.625	0.516	3.56706292755697e-141	6-7	PGD
5.48665837000396e-144	0.301522575669846	0.428	0.291	1.89553073366897e-139	6-7	RRBP1
1.92626220384777e-143	0.286305720339644	0.772	0.661	6.65485066185326e-139	6-7	TYMP
2.08281172040942e-142	0.267424567048139	0.317	0.19	7.19569793167046e-138	6-7	SLC25A37
2.57191829201772e-140	0.33630916599971	0.293	0.177	8.88546331526281e-136	6-7	GIMAP7
2.60347584020757e-138	0.251751470044683	0.376	0.234	8.99448833274911e-134	6-7	ISG15
3.2688619746792e-138	0.318203543061868	0.321	0.198	1.12932643501217e-133	6-7	IRF7
3.42959701849906e-135	0.265041982796477	0.688	0.594	1.18485717795105e-130	6-7	S100A10
1.77215970365666e-133	0.275825703820141	0.388	0.258	6.12245734419302e-129	6-7	HK3
1.3948289021195e-131	0.259654824025036	0.122	0.048	4.81885489104245e-127	6-7	SLC39A8
2.61665320100158e-128	0.253193192351871	0.348	0.223	9.04001347882025e-124	6-7	IFNGR2
5.36522790907451e-126	0.294058574626891	0.402	0.28	1.85357893802706e-121	6-7	FAM198B
8.40403463095445e-124	0.284121688489837	0.253	0.148	2.90342588430214e-119	6-7	HIP1
1.47800112052193e-123	0.255742142340549	0.269	0.159	5.10619827117918e-119	6-7	JAK3
8.36108523897734e-123	0.265079100222931	0.339	0.22	2.88858772836189e-118	6-7	TNFRSF1A
4.89122338574494e-122	0.313162703842637	0.172	0.084	1.68981985530716e-117	6-7	IGHM
1.14078638011183e-121	0.258937276387248	0.477	0.35	3.94118878601036e-117	6-7	TCIRG1
1.65329858856194e-120	0.353989978763396	0.448	0.326	5.71181596376381e-116	6-7	TIMP1
2.42973469319003e-117	0.324208254854788	0.445	0.332	8.39424741803293e-113	6-7	GM2A
9.03413666843279e-117	0.258757655133759	0.595	0.469	3.12111353621016e-112	6-7	SP100
4.27723546228535e-116	0.29238832177261	0.325	0.212	1.47769930751034e-111	6-7	PAG1
8.95861755770054e-113	0.269631840260624	0.502	0.383	3.09502319383438e-108	6-7	MARCH1
3.11172703924996e-111	0.29260349395455	0.457	0.345	1.07503945752008e-106	6-7	GCA
9.17245958044642e-111	0.309171409847797	0.532	0.416	3.16890133585263e-106	6-7	TNFSF10
7.27391157958395e-108	0.352718497470735	0.223	0.13	2.51299097251466e-103	6-7	RSAD2
1.37012766401723e-107	0.499599763880371	0.246	0.154	4.73351705364673e-103	6-7	THBS1
5.64636794756485e-104	0.288549250738268	0.367	0.257	1.95070719852471e-99	6-7	SAMD9
1.08894458104401e-103	0.270062366001122	0.311	0.206	3.76208573859086e-99	6-7	PHC2
1.83044421717373e-98	0.264935159614328	0.512	0.405	6.3238186814918e-94	6-7	BAZ1A
3.61448143626794e-96	0.262947125589992	0.396	0.29	1.24873104660185e-91	6-7	TMPO
1.34564353638523e-94	0.254804183600352	0.48	0.372	4.64892928950368e-90	6-7	TLR2
1.36672830000088e-94	0.253640045054584	0.607	0.511	4.72177293084303e-90	6-7	CFLAR
1.16540384047209e-92	0.252446737364948	0.212	0.127	4.02623718806299e-88	6-7	HELZ2
2.74681673982011e-81	0.254644425653174	0.437	0.336	9.48970247273051e-77	6-7	SLA
6.62320682470155e-78	0.27125937912608	0.316	0.226	2.28818549379789e-73	6-7	GIMAP8
5.34249662387786e-75	0.258171437631799	0.585	0.501	1.84572573361732e-70	6-7	MAFB
9.52951052365631e-72	0.29904622900706	0.287	0.204	3.29225529571278e-67	6-7	LILRA3
4.20299390632037e-70	0.296318846244267	0.324	0.239	1.45205033475556e-65	6-7	GBP1
2.28910932870827e-56	0.427583075155904	0.232	0.166	7.90841490882134e-52	6-7	IFIT2
7.16694371029204e-51	0.354727551896062	0.609	0.536	2.47603571303169e-46	6-7	AC009501.4
2.27029190349924e-21	0.266649608872549	0.336	0.296	7.84340446820918e-17	6-7	APOBEC3A
0	0.830441806414884	0.421	0.111	0	0	IL1B
0	0.763746138805619	0.551	0.176	0	0	CD83
0	0.699112407648418	0.428	0.142	0	0	ATF3
0	0.679098024980374	0.508	0.181	0	0	HLA-DQB1
0	0.647160634892158	0.571	0.247	0	0	NR4A2
0	0.645309214328784	0.721	0.414	0	0	HLA-DPA1
0	0.645294702101879	0.402	0.125	0	0	DUSP2
0	0.622527948298172	0.613	0.324	0	0	BTG2
0	0.611229803140467	0.693	0.393	0	0	HLA-DRB5
0	0.598313624282748	0.31	0.105	0	0	PTGS2
0	0.596643563426525	0.52	0.25	0	0	CXCR4
0	0.538315809682876	0.901	0.66	0	0	HLA-DRA
0	0.536293601884718	0.657	0.372	0	0	HLA-DPB1
0	0.526639986633741	0.933	0.765	0	0	EEF2
0	0.525310541569895	0.542	0.3	0	0	AHR
0	0.494308657644095	0.288	0.076	0	0	PMAIP1
0	0.473787483706861	0.769	0.508	0	0	FOSB
0	0.471799248442474	0.693	0.448	0	0	OGFRL1
0	0.460057607945568	0.217	0.053	0	0	OSM
0	0.432723223210325	0.869	0.671	0	0	HLA-DRB1
0	0.428083288595362	0.215	0.06	0	0	ZNF331
0	0.42686815407009	0.746	0.539	0	0	DDX3X
0	0.424087534613566	0.549	0.295	0	0	CD4
0	0.413276482115872	0.938	0.821	0	0	CD74
0	0.402790051490145	0.673	0.443	0	0	SORL1
0	0.401368065538158	0.654	0.43	0	0	PNRC1
0	0.397299404601339	0.773	0.574	0	0	JUNB
0	0.391936088578723	0.466	0.257	0	0	TAGAP
0	0.387593581591146	0.632	0.403	0	0	HSPA8
0	0.384154788922588	0.342	0.161	0	0	DNAJB1
0	0.382878811944482	0.716	0.518	0	0	BRD2
0	0.381260077634423	0.98	0.94	0	0	LYZ
0	0.379710610166609	0.301	0.128	0	0	BRE
0	0.376254140561087	0.78	0.589	0	0	PPP1R15A
0	0.374951729866935	0.245	0.08	0	0	ALDH1A1
0	0.371289573662602	0.962	0.873	0	0	EEF1A1
0	0.368483562023335	0.651	0.412	0	0	TGFBI
0	0.367887407034678	0.494	0.286	0	0	EEF1B2
0	0.355988200086365	0.557	0.344	0	0	EIF3L
0	0.344146140060241	0.17	0.036	0	0	PLK2
0	0.342810823566066	0.982	0.909	0	0	PABPC1
0	0.321384025682671	0.153	0.032	0	0	TNF
0	0.318346551584785	0.897	0.769	0	0	DDX5
0	0.292361660036034	0.972	0.907	0	0	TPT1
0	0.275864320026741	0.902	0.773	0	0	EIF1
0	0.264263979241327	0.129	0.018	0	0	NR4A3
4.49952306345646e-303	0.333708095277193	0.639	0.434	1.55449522796294e-298	0	EIF4B
3.64091427204282e-296	0.335284050348582	0.765	0.586	1.25786306270535e-291	0	SLC25A6
4.57162151730538e-296	0.331363855452332	0.632	0.413	1.57940380179866e-291	0	CD52
1.44880710539436e-295	0.387057618959908	0.526	0.331	5.00533878771642e-291	0	SLC38A2
3.66810091148213e-294	0.322255674496494	0.47	0.26	1.26725550289885e-289	0	HLA-DMB
1.18408977377894e-292	0.363641707076688	0.264	0.105	4.0907933504515e-288	0	HLA-DQA1
4.80857405603292e-292	0.273947465257838	0.841	0.662	1.66126616487825e-287	0	RGS2
4.20794095080806e-284	0.252038868522737	0.904	0.799	1.45375943968517e-279	0	GNB2L1
9.83678461766239e-284	0.30690384885563	0.219	0.08	3.39841234971e-279	0	HSPA1B
5.67914327043006e-282	0.34422987515082	0.43	0.238	1.96203041706818e-277	0	HSPA1A
1.90896439198025e-278	0.297143304597898	0.203	0.07	6.59509018141338e-274	0	ARL5B
1.93668449113854e-277	0.334638302757063	0.371	0.188	6.69085757998542e-273	0	MS4A7
1.11173787081586e-271	0.335231521326583	0.293	0.132	3.84083199609462e-267	0	TBC1D9
2.60853488302785e-269	0.266241488743532	0.167	0.05	9.0119663138846e-265	0	RTN1
1.04147862352276e-268	0.344369903554554	0.492	0.3	3.59810034854643e-264	0	SNHG5
1.53010116229371e-264	0.343077578327291	0.413	0.229	5.28619349549233e-260	0	IER5
1.71440230957442e-258	0.358287077697735	0.379	0.203	5.9229170991177e-254	0	TMEM154
6.86189304386158e-251	0.342226386556602	0.705	0.525	2.3706468087933e-246	0	TNFAIP2
4.13103337889694e-247	0.251302242741009	0.223	0.088	1.42718941174132e-242	0	SIK1
1.89144464316878e-239	0.292943545038648	0.659	0.46	6.5345629532195e-235	0	IER2
2.18959106744656e-239	0.407076318550771	0.317	0.155	7.56459921981437e-235	0	G0S2
1.98684693070703e-238	0.267526922141356	0.822	0.678	6.86415877620666e-234	0	ITM2B
8.42266923176335e-237	0.285272550479698	0.354	0.188	2.9098637661896e-232	0	HEXIM1
4.07913007900796e-234	0.275375155612242	0.693	0.51	1.40925785969567e-229	0	ZFP36L2
6.81077632386071e-228	0.288072431928022	0.603	0.417	2.3529870043674e-223	0	EIF3C
1.62668928616417e-226	0.252735500299435	0.215	0.088	5.61988614583998e-222	0	PPP1R10
1.74005131675525e-226	0.309876921918425	0.553	0.372	6.01152928912605e-222	0	RAB11FIP1
1.54699485451932e-224	0.355152649216866	0.73	0.565	5.34455782339335e-220	0	SOD2
2.18151975579777e-221	0.258449527075265	0.246	0.107	7.53671445233013e-217	0	TRBC2
7.65845628827817e-217	0.266097970627281	0.268	0.127	2.64584347847434e-212	0	MYLIP
1.24943960566935e-212	0.271370997429317	0.286	0.142	4.31656394966648e-208	0	TOB1
1.56860373630269e-210	0.289508572835214	0.279	0.134	5.41921218817854e-206	0	ETS1
1.92875724215399e-207	0.419485207123778	0.527	0.355	6.6634705201936e-203	0	IL8
2.45757246912259e-207	0.277007109121567	0.633	0.447	8.49042136632472e-203	0	LSP1
7.09281953813673e-204	0.332950562545923	0.209	0.087	2.45042729403548e-199	0	IL7R
6.16668934611727e-197	0.283275724947564	0.497	0.331	2.13046783529659e-192	0	EIF2S3
2.39275969889927e-195	0.274916794878471	0.208	0.088	8.2665062077572e-191	0	CCL5
3.61141679960629e-193	0.263350690148069	0.217	0.095	1.24767227592798e-188	0	LTB
1.03787940402948e-192	0.252487500824263	0.683	0.513	3.58566576504105e-188	0	FCGRT
3.12411413345589e-192	0.250686126409204	0.285	0.148	1.07931895082634e-187	0	PDCD4
8.64853433842846e-192	0.27239014575793	0.425	0.265	2.98789564324026e-187	0	SLC25A5
5.4845309226727e-190	0.25706285448663	0.407	0.244	1.89479574316497e-185	0	HLA-DMA
4.09567473979604e-188	0.257068978068843	0.309	0.167	1.41497370910474e-183	0	RYBP
3.41961820076229e-182	0.252264786650704	0.624	0.458	1.18140969599936e-177	0	GLTSCR2
2.50087331281611e-181	0.25956524011511	0.641	0.474	8.64001712111709e-177	0	CPVL
1.34126965953778e-169	0.257015089314277	0.367	0.223	4.63381841977111e-165	0	PPM1F
5.94695457952019e-168	0.275594458376777	0.651	0.493	2.05455386813263e-163	0	LRRK2
3.2865381275574e-165	0.2539566569668	0.293	0.163	1.13543319230853e-160	0	CD300LF
3.32178813177502e-164	0.26544844495381	0.471	0.296	1.14761136376563e-159	0	EGR1
4.36672845386252e-158	0.252094686647279	0.475	0.323	1.50861734624042e-153	0	CRTAP
6.64697840467948e-131	0.280591095483488	0.355	0.226	2.29639809924867e-126	0	BASP1
6.07864982208522e-130	0.298335631970802	0.274	0.163	2.100051940534e-125	0	EIF4A3
2.26577425653893e-94	0.396791385018346	0.155	0.083	7.82779690149069e-90	0	CXCR2
0	0.973772144541479	0.794	0.537	0	1-3	AC009501.4
0	0.795877540207596	0.881	0.722	0	1-3	HLA-DRA
0	0.671541823171704	0.979	0.928	0	1-3	PABPC1
0	0.557663387296509	0.966	0.924	0	1-3	TPT1
5.31809808388412e-304	0.469467431488584	0.941	0.898	1.83729652602029e-299	1-3	EEF1A1
1.14149209534401e-303	0.552204605080369	0.965	0.928	3.9436268909945e-299	1-3	VIM
6.84827497023595e-285	0.702452063579231	0.847	0.723	2.36594203671712e-280	1-3	HLA-DRB1
2.10054552829046e-259	0.333933515039857	0.992	0.974	7.25696469113788e-255	1-3	CTSS
4.01389493876812e-254	0.280808743240737	1	0.994	1.38672042344561e-249	1-3	HLA-B
6.9927380503817e-242	0.523871188315371	0.911	0.853	2.41585114164587e-237	1-3	CD74
9.31279188715374e-236	0.355410157617383	0.982	0.957	3.21738334117388e-231	1-3	HLA-E
1.75060987778041e-222	0.476567037125718	0.872	0.829	6.04800700575576e-218	1-3	GNB2L1
5.28300715226405e-219	0.642345469880807	0.809	0.71	1.82517331096418e-214	1-3	RGS2
1.55515508613408e-208	0.270509903810138	0.998	0.988	5.37274979157601e-204	1-3	PSAP
8.20926049520982e-196	0.470487310836254	0.864	0.837	2.83613531588509e-191	1-3	TKT
4.69603340300536e-185	0.548201839261427	0.17	0.045	1.62238562007029e-180	1-3	XIST
2.04889192728914e-168	0.408196774837922	0.86	0.815	7.07851183039851e-164	1-3	EEF2
2.68285835756274e-162	0.417841450926248	0.934	0.922	9.26873905370775e-158	1-3	FOS
4.23745236593861e-160	0.510263406977177	0.768	0.716	1.46395504338447e-155	1-3	NACA
3.21276189216028e-154	0.419821786953496	0.852	0.811	1.10994497850353e-149	1-3	EIF1
3.80739562074111e-152	0.632614270597444	0.604	0.489	1.31537903905364e-147	1-3	EIF4B
4.2648587824834e-151	0.713021410305783	0.601	0.45	1.47342341217237e-146	1-3	HLA-DPB1
1.29233034961552e-148	0.479713976749524	0.767	0.715	4.46474289185171e-144	1-3	GNAS
1.3945749158649e-129	0.467067018332076	0.828	0.823	4.81797741933005e-125	1-3	TXNIP
9.34680410460135e-129	0.611766093722691	0.636	0.5	3.22913388205767e-124	1-3	HLA-DPA1
5.29675943254996e-117	0.585068124866228	0.63	0.561	1.82992444875736e-112	1-3	ATF4
1.02983473311975e-110	0.540095198281106	0.642	0.585	3.55787303598213e-106	1-3	CAST
2.61307296303711e-107	0.607137014631661	0.557	0.469	9.02764447270062e-103	1-3	AP1S2
8.74480719205165e-107	0.425223033303119	0.831	0.805	3.02115598871e-102	1-3	SAT1
2.02081539903897e-97	0.651290911817244	0.558	0.476	6.98151304059982e-93	1-3	JMJD1C
2.83375588633363e-97	0.411881085058583	0.719	0.679	9.79005983610544e-93	1-3	PTMA
1.46670832631482e-96	0.399183021995267	0.717	0.685	5.06718392575243e-92	1-3	CSDE1
1.14585531737927e-95	0.767879617186942	0.463	0.34	3.95870095048191e-91	1-3	NR4A2
3.55547436070202e-93	0.417708824956597	0.685	0.639	1.22834528213534e-88	1-3	SLC25A6
7.12012299742166e-92	0.544362256979435	0.548	0.461	2.45986009314924e-87	1-3	ALDH2
4.76097523822831e-88	0.618055135524509	0.43	0.317	1.64482172530312e-83	1-3	HLA-DMB
2.24777036542684e-85	0.668558216572808	0.438	0.334	7.76559705847665e-81	1-3	ATP2B1
7.34543609281825e-85	0.609670366380382	0.65	0.586	2.53770126134685e-80	1-3	FOSB
1.85928347369925e-76	0.402854395408583	0.683	0.655	6.42345254493617e-72	1-3	CCNI
2.69139095275285e-76	0.375029634400855	0.733	0.729	9.29821746357054e-72	1-3	LRRFIP1
1.27207661762382e-72	0.515298637678995	0.573	0.481	4.39477029856676e-68	1-3	HLA-DRB5
8.58181088147065e-70	0.492327342418689	0.531	0.471	2.96484402333048e-65	1-3	EIF3C
1.11964392452904e-68	0.419922475749921	0.603	0.564	3.86814583046292e-64	1-3	FCGRT
1.42947238550788e-68	0.660113377716795	0.5	0.435	4.93854119745261e-64	1-3	GADD45B
2.54663655184985e-68	0.393070278898027	0.124	0.05	8.79811995933087e-64	1-3	HLA-DQA2
3.84706671995886e-66	0.321621140871991	0.75	0.735	1.32908461041139e-61	1-3	CD44
5.35337067854511e-66	0.768787676292389	0.329	0.23	1.84948250202376e-61	1-3	HBEGF
2.40278081662108e-64	0.336041382579193	0.718	0.715	8.3011271652625e-60	1-3	UBA52
6.46174983795518e-62	0.384488519164527	0.65	0.645	2.23240533401676e-57	1-3	MS4A6A
1.17853447195311e-61	0.490387415929996	0.53	0.488	4.0716008937036e-57	1-3	EIF3H
3.85784077523214e-61	0.557297450414964	0.418	0.34	1.3328068310272e-56	1-3	EIF3F
8.68115694546521e-61	0.440270844901766	0.544	0.483	2.99916610151932e-56	1-3	TGFBI
6.83402147659742e-59	0.427401073214879	0.57	0.523	2.36101773973488e-54	1-3	CPVL
8.33621286485201e-59	0.430129027176531	0.578	0.553	2.87999482054907e-54	1-3	RNF130
2.66544586010226e-57	0.332771868985799	0.695	0.691	9.20858235748129e-53	1-3	COX4I1
2.68624593031411e-57	0.440928762057093	0.562	0.539	9.28044244004918e-53	1-3	EIF3A
8.89766435002396e-57	0.433842704459515	0.565	0.534	3.07396507964628e-52	1-3	BTF3
9.6061004889605e-57	0.344326756719467	0.665	0.661	3.31871559692607e-52	1-3	CANX
9.38621068607156e-56	0.273852316223854	0.791	0.804	3.242748067824e-51	1-3	IQGAP1
5.16657594056159e-55	0.45404446028432	0.544	0.508	1.78494865594522e-50	1-3	GLTSCR2
1.2498629695665e-54	0.329991598154239	0.701	0.698	4.31802658725834e-50	1-3	GPX1
1.35750949447082e-53	0.357972037415989	0.657	0.646	4.68992380149779e-49	1-3	BTG1
6.52006980837888e-52	0.510040345889386	0.239	0.147	2.25255371739874e-47	1-3	HLA-DQA1
6.06085853895386e-49	0.442520891365398	0.544	0.519	2.09390540803778e-44	1-3	NCL
3.56426539230644e-47	0.539478096541848	0.366	0.289	1.23138240773403e-42	1-3	HLA-DMA
5.70790197280658e-47	0.365378708763821	0.631	0.629	1.97196597356522e-42	1-3	PRRC2C
3.12967335645063e-45	0.3356404446474	0.806	0.823	1.08123955118656e-40	1-3	MCL1
3.14989053728275e-45	0.425816152956745	0.552	0.521	1.08822418282044e-40	1-3	IER2
1.20933637173988e-44	0.366592945351945	0.6	0.598	4.17801529708694e-40	1-3	LST1
3.77316263470386e-43	0.318154048960063	0.786	0.803	1.30355222703749e-38	1-3	ANXA1
1.04533144150018e-42	0.446374180265721	0.454	0.403	3.61141106409482e-38	1-3	NAP1L1
2.89720096374361e-42	0.33996385659049	0.637	0.64	1.00092498895414e-37	1-3	TGOLN2
4.27670890530775e-42	0.289025493700222	0.707	0.726	1.47751739260572e-37	1-3	ITM2B
4.74223541746088e-42	0.33431986385406	0.635	0.638	1.63834749202439e-37	1-3	JUNB
5.66671742911422e-42	0.682051901068848	0.28	0.199	1.95773753741038e-37	1-3	G0S2
1.39886404330675e-40	0.465303221575038	0.434	0.384	4.83279549681617e-36	1-3	PNISR
1.54042409819773e-40	0.312609037519746	0.623	0.638	5.32185717445352e-36	1-3	SF3B1
1.62423647214926e-40	0.457551713191742	0.446	0.388	5.61141216398125e-36	1-3	KLF10
1.46995587676205e-37	0.568930950433952	0.141	0.08	5.07840356303753e-33	1-3	FOLR3
1.891225081502e-36	0.491926509508969	0.343	0.281	6.53380441157312e-32	1-3	IL13RA1
3.52442582669657e-36	0.647476458219331	0.43	0.399	1.21761863460713e-31	1-3	PLAUR
3.5602992438617e-36	0.372590210952197	0.543	0.525	1.23001218276934e-31	1-3	OGFRL1
4.10040272926225e-36	0.428459093644205	0.447	0.409	1.41660713490552e-31	1-3	EIF3L
6.79757523694106e-36	0.250606659670676	0.704	0.728	2.3484262928584e-31	1-3	PTP4A2
2.23079016957089e-35	0.488218944724888	0.194	0.126	7.70693387783352e-31	1-3	ALDH1A1
1.11142394679584e-34	0.411782363141442	0.51	0.5	3.83974745139025e-30	1-3	SULF2
7.1234168171e-34	0.386626834499035	0.48	0.451	2.46099804197171e-29	1-3	NBPF10
7.84213954350211e-34	0.40118984075267	0.578	0.581	2.70930236948911e-29	1-3	BRD2
3.76769043344249e-33	0.440438403669682	0.47	0.45	1.30166169094571e-28	1-3	CLEC12A
5.48648633741243e-33	0.335055384206489	0.542	0.527	1.89547129984925e-28	1-3	HSP90AB1
6.56076195273013e-33	0.517592261355774	0.315	0.254	2.26661203942921e-28	1-3	LGALS2
8.13653692097429e-33	0.332506024121077	0.116	0.063	2.8110107754582e-28	1-3	PID1
3.43400344885575e-31	0.367799667138033	0.498	0.483	1.18637951151069e-26	1-3	HNRNPDL
2.07895195253159e-30	0.314680976545634	0.614	0.634	7.18236320560614e-26	1-3	YBX1
1.01996683512615e-29	0.266960995355312	0.65	0.67	3.52378142199381e-25	1-3	AMICA1
1.56711617390998e-29	0.521755854127297	0.417	0.385	5.41407295762419e-25	1-3	ID2
4.43463430691835e-29	0.346404595305164	0.533	0.515	1.53207746035415e-24	1-3	SORL1
6.03669176053705e-29	0.323096353605524	0.593	0.608	2.08555626943034e-24	1-3	RBM39
7.80491354490475e-29	0.485580518520849	0.402	0.359	2.69644153149369e-24	1-3	CDKN1A
1.49125919038871e-28	0.487755380014674	0.16	0.105	5.15200225095492e-24	1-3	VEGFA
4.60745794494287e-28	0.481032882879422	0.328	0.28	1.59178457081886e-23	1-3	PNN
2.72271798708769e-27	0.29346927327848	0.603	0.625	9.40644610179054e-23	1-3	CFP
3.1646544135494e-27	0.362715152530803	0.493	0.483	1.09332480679305e-22	1-3	RBM3
4.08301781695545e-27	0.312381168166148	0.619	0.648	1.41060099540177e-22	1-3	UBE2D3
8.02458275301178e-27	0.313570389445077	0.597	0.627	2.77233284951051e-22	1-3	CALM2
6.42318328174438e-26	0.447133778558747	0.301	0.251	2.21908136017705e-21	1-3	TTC3
7.08577054786779e-26	0.328320175527379	0.558	0.574	2.44799200887737e-21	1-3	SLC25A3
1.17736175299179e-25	0.387680455989185	0.538	0.553	4.06754938423604e-21	1-3	PTPRE
1.22114914473073e-25	0.377091979605509	0.411	0.373	4.21882606521573e-21	1-3	CD4
3.1736150917698e-25	0.444014560656004	0.294	0.243	1.09642054190463e-20	1-3	PABPC4
1.12645076210564e-24	0.353046539388324	0.564	0.583	3.89166209292255e-20	1-3	KLF4
3.20593898002945e-23	0.410450444822472	0.437	0.427	1.10758779882057e-18	1-3	BNIP3L
4.29418540624842e-23	0.427436951550623	0.393	0.372	1.48355517415071e-18	1-3	RSL1D1
4.71766494897284e-23	0.386135345256925	0.509	0.5	1.62985888657114e-18	1-3	C5AR1
1.01015012455387e-22	0.327965025656505	0.542	0.548	3.48986665030872e-18	1-3	CSF3R
2.35013591454038e-22	0.403261183377124	0.411	0.391	8.1192495575541e-18	1-3	NLRP1
4.95308131994794e-22	0.250599690760357	0.639	0.677	1.71119053441561e-17	1-3	AKAP13
3.8769847021994e-21	0.425440706807015	0.306	0.267	1.33942067491585e-16	1-3	OXA1L
6.73186429843664e-21	0.429296142713053	0.373	0.349	2.32572447782389e-16	1-3	YBX3
6.93618466061727e-21	0.41074370149218	0.378	0.355	2.39631307655005e-16	1-3	ANP32B
7.5616244507651e-21	0.400487899271799	0.408	0.392	2.61239001525033e-16	1-3	CHD1
1.4489849871559e-20	0.407902555099537	0.249	0.201	5.00595333362619e-16	1-3	CMTM3
3.26814568254058e-20	0.346794051527377	0.498	0.514	1.12907897040412e-15	1-3	CNPY3
3.43694094955083e-20	0.402995962614275	0.33	0.292	1.18739435925082e-15	1-3	C1orf63
8.89926171784117e-20	0.335640767913567	0.482	0.486	3.07451693827977e-15	1-3	AOAH
1.84510654534992e-19	0.282543632374414	0.552	0.566	6.37447409287489e-15	1-3	HSP90B1
4.33585386947841e-19	0.278431455970938	0.558	0.582	1.4979507948274e-14	1-3	ARRB2
1.91626542814698e-18	0.284063746788867	0.539	0.557	6.62031380116217e-14	1-3	GSTP1
2.24334640643685e-18	0.341627924060634	0.471	0.474	7.75031316495803e-14	1-3	NIPBL
2.80418524066344e-18	0.349519875277107	0.151	0.107	9.68789916944406e-14	1-3	CXXC5
5.21826226063993e-18	0.279701479566688	0.536	0.553	1.80280524580588e-13	1-3	HLA-F
5.35894397402821e-18	0.366201561666051	0.45	0.446	1.85140796414727e-13	1-3	BOD1L1
9.05655460721409e-18	0.317488245558699	0.511	0.534	3.12885848570032e-13	1-3	HADHA
1.90478691640467e-17	0.283738341915854	0.53	0.553	6.58065783879485e-13	1-3	TMEM66
3.07197728578449e-17	0.320499439984324	0.479	0.485	1.06130671269283e-12	1-3	PLXDC2
4.9186666747669e-17	0.450596227577171	0.329	0.292	1.69930096279847e-12	1-3	CD83
6.73893350608061e-17	0.336104544922108	0.464	0.471	2.32816674768073e-12	1-3	TET2
9.56614617183808e-17	0.286102755468532	0.548	0.58	3.30491217944662e-12	1-3	ZNF106
1.02198104655734e-16	0.344009383447635	0.477	0.49	3.53074011964629e-12	1-3	EIF5
2.17180531636939e-16	0.435560325900152	0.437	0.447	7.50315300699296e-12	1-3	HIF1A
2.1766086354855e-16	0.460704403419254	0.12	0.083	7.5197475138753e-12	1-3	RGCC
6.89441394297358e-16	0.292020415387992	0.517	0.549	2.38188212901851e-11	1-3	SRSF5
1.15227255147669e-15	0.466051078625465	0.31	0.285	3.98087121084168e-11	1-3	IVNS1ABP
6.43300943893965e-15	0.322405234938545	0.451	0.452	2.22247610096487e-10	1-3	CCDC88A
1.49666361289887e-14	0.41587388765474	0.237	0.203	5.17067344984301e-10	1-3	NFE2L2
3.2171153039291e-14	0.31144630196304	0.486	0.503	1.11144899520142e-09	1-3	PNRC1
3.34922822048397e-14	0.351573266011309	0.367	0.353	1.1570913656128e-09	1-3	EIF3E
4.76270116398588e-14	0.262851087747862	0.521	0.555	1.64541799813384e-09	1-3	ATP5B
5.83062365378647e-14	0.368027031912782	0.277	0.248	2.01436385991015e-09	1-3	LDHB
9.75504870203906e-14	0.376285011332618	0.376	0.367	3.37017422558046e-09	1-3	ANKRD11
1.34930036539049e-13	0.347436187245775	0.379	0.369	4.66156290235107e-09	1-3	ANKRD12
1.37795773313805e-13	0.405200796352132	0.26	0.231	4.76056837644534e-09	1-3	IGBP1
1.56160520435518e-13	0.26367779268107	0.526	0.56	5.39503366000629e-09	1-3	JAK1
1.63320015371187e-13	0.315445269603229	0.525	0.549	5.64237989104377e-09	1-3	TSC22D3
2.80703184013691e-13	0.33381389763008	0.408	0.406	9.69773360130501e-09	1-3	POU2F2
3.95701146547267e-13	0.369262291776583	0.355	0.343	1.3670683210915e-08	1-3	BAZ2B
4.29065268694481e-13	0.302701307149681	0.483	0.502	1.48233469028569e-08	1-3	IQGAP2
4.43615318505393e-13	0.461957907923309	0.142	0.106	1.53260220237243e-08	1-3	ZNF331
2.60719390639111e-12	0.390141545438309	0.246	0.21	9.00733350780001e-08	1-3	DUSP2
2.8869999088364e-12	0.258446195715721	0.526	0.568	9.97400728504798e-08	1-3	EVI2B
3.1743115376833e-12	0.334568032043556	0.227	0.189	1.09666115003883e-07	1-3	ARL4C
4.23636942191705e-12	0.345700955687292	0.375	0.372	1.4635809078839e-07	1-3	CRTAP
9.07677350307564e-12	0.287132670688282	0.461	0.484	3.13584370984257e-07	1-3	SH3KBP1
1.15114893065693e-11	0.334753483271037	0.403	0.409	3.97698932563358e-07	1-3	KMT2E
1.21336104485271e-11	0.269043606132447	0.116	0.084	4.19191973775714e-07	1-3	RTN1
1.36694891117123e-11	0.378793961998131	0.358	0.354	4.72253509831436e-07	1-3	RBBP6
1.38190354728469e-11	0.364235720961153	0.23	0.201	4.77420037515915e-07	1-3	TIAM1
1.40257021413039e-11	0.28103626703415	0.497	0.526	4.84559957577766e-07	1-3	USP15
1.81891311898335e-11	0.327854859196368	0.381	0.382	6.28398104346367e-07	1-3	RASSF4
1.96948901246142e-11	0.351779575627771	0.361	0.354	6.80419064025173e-07	1-3	AKAP9
2.9357452924471e-11	0.288358958069017	0.469	0.498	1.01424128363462e-06	1-3	TPI1
4.08367373423923e-11	0.331377642318398	0.29	0.265	1.41082760170497e-06	1-3	NKTR
7.8489525938501e-11	0.328854044893384	0.422	0.437	2.71165614212333e-06	1-3	EEF1D
1.48880461307508e-10	0.272693866020233	0.503	0.544	5.14352217725179e-06	1-3	SERP1
1.53988241675381e-10	0.315700688723635	0.432	0.455	5.31998577340107e-06	1-3	MATR3
2.1260107475755e-10	0.262050352198054	0.507	0.548	7.34494193072385e-06	1-3	MTDH
2.32875746908685e-10	0.340738461851095	0.404	0.415	8.04539130420124e-06	1-3	CHD4
2.43475676955975e-10	0.269248624979177	0.12	0.09	8.41159768747503e-06	1-3	ARSD
2.63215867119661e-10	0.417679652007641	0.194	0.166	9.09358177725003e-06	1-3	PDE4B
2.83335268355905e-10	0.318176414427737	0.393	0.398	9.7886668511598e-06	1-3	SRSF11
2.92954532851626e-10	0.304850353428513	0.466	0.493	1.0120993200958e-05	1-3	ICAM3
4.1665991373471e-10	0.308668936059486	0.202	0.172	1.43947666997068e-05	1-3	PRKX
8.75155598936311e-10	0.286364879946231	0.475	0.51	3.02348756320517e-05	1-3	CTSH
2.30913250375173e-09	0.3378555234892	0.383	0.395	7.97759097396149e-05	1-3	SPEN
4.22397494647743e-09	0.331369768768062	0.349	0.349	0.000145929886450902	1-3	CD86
4.391186380047e-09	0.29801395130357	0.436	0.463	0.000151706707057864	1-3	SFPQ
5.99185435555511e-09	0.336229843775914	0.351	0.355	0.000207006584275718	1-3	C19orf43
6.34496558524723e-09	0.260054058874406	0.523	0.575	0.000219205871039121	1-3	RCSD1
6.77171285805434e-09	0.289288091815213	0.443	0.471	0.000233949135820061	1-3	MYCBP2
6.99045968660598e-09	0.25511748981994	0.457	0.485	0.000241506401252864	1-3	HNRNPA1
7.26507092939763e-09	0.315154867552726	0.377	0.387	0.000250993670468829	1-3	HP1BP3
9.39119312143735e-09	0.381734034262962	0.256	0.241	0.000324446939959418	1-3	MIR22HG
9.69791122393143e-09	0.312627134413064	0.416	0.435	0.000335043436964383	1-3	PILRA
1.01938746532046e-08	0.322575764472218	0.345	0.349	0.000352177981518913	1-3	SEC11A
2.23841446836097e-08	0.276409431148786	0.479	0.507	0.000773327430529349	1-3	NCF1
2.32145484522951e-08	0.344293134691727	0.381	0.396	0.000802016219929891	1-3	RBM25
2.73700446804867e-08	0.328894919760646	0.38	0.39	0.000945580303621455	1-3	BPTF
3.28301756199651e-08	0.354568040534766	0.133	0.108	0.00113421690731855	1-3	GPR183
5.93460671132559e-08	0.299188482014794	0.19	0.167	0.00205028792662876	1-3	CHURC1
6.42014108216067e-08	0.388204700588838	0.234	0.219	0.00221803034106487	1-3	PER1
6.48173454695476e-08	0.258575448497687	0.448	0.478	0.00223930965128193	1-3	IL10RA
7.59030481075725e-08	0.303174018578874	0.221	0.2	0.00262229850602041	1-3	FBL
9.26845968334428e-08	0.309418981343475	0.36	0.372	0.00320206745140178	1-3	NONO
1.38597803384921e-07	0.314773540853076	0.385	0.404	0.00478827691134226	1-3	BCLAF1
1.70773936808904e-07	0.320584540620541	0.393	0.417	0.00589989796887402	1-3	TACC1
1.86488975606791e-07	0.301224770976878	0.241	0.226	0.0064428211292634	1-3	PHB2
2.66755135512214e-07	0.292766628309226	0.411	0.434	0.00921585642167595	1-3	ILF3
3.54137556555691e-07	0.268923166810414	0.433	0.459	0.012234744303886	1-3	RNASET2
3.9895456196913e-07	0.263624566242893	0.125	0.101	0.0137830822069095	1-3	GOLM1
4.78298336322916e-07	0.390434607714231	0.295	0.285	0.0165242509232841	1-3	HLA-DQB1
6.23998297532e-07	0.265762835273233	0.438	0.474	0.0215578931831355	1-3	HNRNPD
7.77720320440326e-07	0.296034861363396	0.173	0.152	0.0268686816305724	1-3	ARRDC2
1.0356296464627e-06	0.310882450631328	0.36	0.373	0.0357789330259934	1-3	CCNY
1.14704865774235e-06	0.268955064546426	0.437	0.476	0.0396282370276828	1-3	ERP29
2.24286991016065e-06	0.291704164710154	0.408	0.432	0.07748666965623	1-3	RAB11FIP1
2.70073028304644e-06	0.314375348291566	0.302	0.302	0.0933048298186885	1-3	CIRBP
3.44930183064647e-06	0.285434254735459	0.416	0.445	0.119166479645174	1-3	KMT2C
3.57630163641021e-06	0.376946720470667	0.293	0.292	0.1235540689347	1-3	CRIP1
4.45361382773587e-06	0.297838551450864	0.214	0.2	0.153863450520619	1-3	ENTPD1
5.12933017884652e-06	0.301888638346036	0.434	0.468	0.177208099018789	1-3	SGK1
6.16242166197247e-06	0.27471211862829	0.351	0.361	0.212899343577825	1-3	TPR
1.09101740689597e-05	0.310640636787566	0.365	0.384	0.376924693734418	1-3	CEP350
1.20495524466361e-05	0.287347297171113	0.349	0.367	0.416287937926383	1-3	EIF3D
1.38924494837487e-05	0.30102772491016	0.291	0.291	0.479956344764549	1-3	PRPF4B
1.9422735576307e-05	0.296926886925536	0.355	0.372	0.671016668690253	1-3	SETD2
2.41020522916935e-05	0.297962337424136	0.214	0.201	0.832677702573428	1-3	TBL1X
2.64608813613687e-05	0.306945831394445	0.296	0.297	0.914170529272565	1-3	PIK3R1
2.69862619901803e-05	0.30888073561165	0.309	0.317	0.932321379236749	1-3	SLC25A5
4.65682595538785e-05	0.266452866126083	0.206	0.193	1	1-3	FNBP4
5.55451800871531e-05	0.319292175882129	0.406	0.443	1	1-3	YPEL5
6.81256092381851e-05	0.264297843662674	0.416	0.452	1	1-3	ATP5A1
6.95438051321466e-05	0.303319208463416	0.245	0.24	1	1-3	AC013394.2
7.38555233803607e-05	0.339195200060106	0.285	0.293	1	1-3	HERPUD1
0.000101472647929885	0.25610233381015	0.415	0.452	1	1-3	ELF1
0.000148263638205458	0.276858318878529	0.266	0.267	1	1-3	ALDH3B1
0.000173754225550154	0.288229386397708	0.326	0.344	1	1-3	ZFAS1
0.000185326048597286	0.399190599086765	0.205	0.199	1	1-3	PPIF
0.000209754055132757	0.303926457295963	0.297	0.302	1	1-3	GOLGB1
0.000251355762680531	0.265108767608707	0.169	0.157	1	1-3	APEX1
0.0003422911620822	0.297633893578415	0.275	0.279	1	1-3	ATG16L2
0.000361925915293284	0.287546485618696	0.204	0.196	1	1-3	ZFC3H1
0.000385684622285942	0.338847975870754	0.484	0.532	1	1-3	JUN
0.000391738533582298	0.279105651910368	0.145	0.132	1	1-3	EIF4EBP1
0.000397658769702324	0.250398502391168	0.381	0.413	1	1-3	PCBP2
0.000440389900666494	0.303683631648557	0.476	0.528	1	1-3	SLC2A3
0.000534757222902442	0.305845836512161	0.291	0.3	1	1-3	MIS18BP1
0.000544479195306528	0.299863223573637	0.25	0.25	1	1-3	C6orf48
0.000548409438536458	0.259896275442645	0.388	0.426	1	1-3	MKRN1
0.000584642081118211	0.340323627176881	0.317	0.338	1	1-3	ETF1
0.000608903708090426	0.297942875985315	0.317	0.335	1	1-3	BRK1
0.000633127808766058	0.283032557727127	0.207	0.2	1	1-3	SREK1
0.000697466281188506	0.277028611122088	0.282	0.291	1	1-3	AUP1
0.000728214456996312	0.285451699313559	0.238	0.238	1	1-3	QARS
0.000901953250702845	0.318204692947234	0.226	0.225	1	1-3	FOXO3
0.000908532915351672	0.255944768478765	0.124	0.111	1	1-3	MXI1
0.00145651692344546	0.270939815786938	0.225	0.225	1	1-3	EIF3CL
0.0017227399374995	0.260864346328713	0.333	0.355	1	1-3	EEF1B2
0.00177756165460531	0.28706570843597	0.271	0.279	1	1-3	PPIG
0.00193153869526909	0.287133727896702	0.195	0.189	1	1-3	ZFHX3
0.00196074084352374	0.303732087026539	0.272	0.284	1	1-3	TUFM
0.00213406665065025	0.260552414184446	0.37	0.404	1	1-3	MAP4K4
0.00220142533634661	0.252135720263392	0.363	0.396	1	1-3	HNRNPA3
0.00223334491610213	0.281783722283224	0.317	0.335	1	1-3	NCOA1
0.0027614605147221	0.267067724032099	0.371	0.408	1	1-3	EIF3K
0.00290678505169952	0.253965958461669	0.187	0.181	1	1-3	RNF216
0.00323970057842647	0.268227680434191	0.14	0.13	1	1-3	SIK1
0.00387565619741611	0.298132081340037	0.304	0.323	1	1-3	IRF2BP2
0.00406553674764637	0.280064347023065	0.28	0.295	1	1-3	MTCH1
0.00466329675102441	0.263951357820256	0.172	0.166	1	1-3	NDUFV1
0.00514094934846349	0.270641444537254	0.284	0.298	1	1-3	SENP6
0.00521487825486277	0.279914791381323	0.301	0.318	1	1-3	SRRM1
0.00551801607677515	0.272857879515353	0.134	0.125	1	1-3	AHCTF1
0.00648987993164006	0.291864669655471	0.238	0.244	1	1-3	LUC7L3
0.00684068150451774	0.255000054371377	0.371	0.41	1	1-3	GLIPR1
0.00715240352256277	0.251927792765447	0.213	0.213	1	1-3	GAS5
0.00826436693749258	0.291749590059337	0.28	0.298	1	1-3	GGNBP2
0.00943690627529675	0.265997534965664	0.273	0.285	1	1-3	KMT2A
