## Supplementary Tables 1-19 for "Multi-omic profiling reveals widespread dysregulation of innate immunity and hematopoiesis in COVID-19": SupplementaryTable_11.csv

Supplementary Table 11. DEGs for NK cells by severity. scRNA-seq DEGs for each severity class were calculated using FindAllMarkers	where cells belonging to each severity class are compared to all other cells. Cells annotated as NK cells by Seuratv4 were used as input. Only DEGs with a >0.25 log(fold-change) are shown	and cell quality-associated genes are removed. Statistical significance is determined by Seurat's implementation of the Wilcoxon rank-sum test	and two-sided p values are provided.
p_val	avg_logFC	pct.1	pct.2	p_val_adj	cluster	gene
0	1.12417698923328	0.406	0.065	0	4-5	OAS3
0	1.11641245773146	0.512	0.093	0	4-5	IFI44L
0	1.01524638574632	0.517	0.115	0	4-5	MX1
0	0.991840547478282	0.392	0.07	0	4-5	IFI6
0	0.971601682604468	0.441	0.104	0	4-5	ISG15
0	0.954018417918299	0.767	0.352	0	4-5	XAF1
0	0.931668160964656	0.355	0.057	0	4-5	RSAD2
0	0.923545697976254	0.392	0.08	0	4-5	IFIT3
0	0.844959977161357	0.513	0.183	0	4-5	OAS2
0	0.711240406488065	0.234	0.028	0	4-5	IFIT1
3.62813267947418e-306	0.7235900031366	0.355	0.083	1.25344727810474e-301	4-5	IFI44
4.23905092271653e-297	0.683828293355416	0.28	0.051	1.46450731278011e-292	4-5	OAS1
1.20849673791248e-290	0.82719852394923	0.288	0.057	4.17511453014004e-286	4-5	IGLC3
5.46788866044704e-251	0.740343792810836	0.22	0.036	1.88904617441124e-246	4-5	IGHM
8.06581319428499e-251	0.698410084829357	0.537	0.229	2.78657714236158e-246	4-5	IFITM3
8.32266854371579e-226	0.622366283740202	0.319	0.088	2.87531552848293e-221	4-5	MX2
2.35082074964394e-219	0.645402076847762	0.534	0.235	8.12161552586988e-215	4-5	STAT1
9.54348168276997e-213	0.593293989815062	0.434	0.162	3.29708205176337e-208	4-5	PARP9
1.06885503174406e-210	0.686939500174108	0.381	0.134	3.69268036366939e-206	4-5	ERAP2
1.19048366289961e-210	0.59732473970715	0.439	0.166	4.11288295858559e-206	4-5	EIF2AK2
2.64940973511713e-205	0.528917185323364	0.206	0.039	9.15318075288264e-201	4-5	OASL
9.07720158564625e-203	0.632525522555474	0.113	0.007	3.13599160380907e-198	4-5	IFI27
6.64688851357576e-191	0.763248508657652	0.381	0.144	2.29636704367015e-186	4-5	MYOM2
4.0915991266309e-177	0.559066524303668	0.323	0.109	1.41356566626844e-172	4-5	EPSTI1
9.86350431771761e-174	0.511840044685962	0.751	0.504	3.40764347168508e-169	4-5	ADAR
3.95675891763058e-173	0.566038334261237	0.544	0.275	1.36698107086301e-168	4-5	TRIM22
4.97570529239015e-171	0.486528237765248	0.127	0.015	1.71900666441495e-166	4-5	C1orf173
4.07003849912903e-164	0.576992280164138	0.479	0.227	1.4061169006791e-159	4-5	DTX3L
4.73409647633482e-161	0.55226548400087	0.553	0.289	1.63553565064415e-156	4-5	SAMD9L
9.24329618063801e-158	0.462790529050097	0.225	0.061	3.19337396448682e-153	4-5	HERC6
1.53958297980756e-148	0.448118612581109	0.252	0.078	5.31895127863916e-144	4-5	IRF7
2.42018161239329e-148	0.406371162109191	0.919	0.797	8.36124343449634e-144	4-5	GZMB
6.85333170478991e-143	0.443164311737015	0.222	0.065	2.36768903737082e-138	4-5	PLSCR1
4.76563516418685e-142	0.505108173750279	0.337	0.135	1.64643163652327e-137	4-5	IL32
8.17239455280326e-140	0.367046830080006	0.129	0.022	2.82339887010247e-135	4-5	CMPK2
9.65755967899431e-135	0.538168376401015	0.687	0.491	3.33649371789895e-130	4-5	CX3CR1
1.17417471835751e-129	0.509667857551258	0.363	0.16	4.05653881698154e-125	4-5	LGALS1
2.08658377676706e-124	0.479151072306644	0.146	0.033	7.20872963197483e-120	4-5	LAG3
3.09690202250192e-123	0.496503466348851	0.245	0.086	1.06991771073396e-118	4-5	HIST1H1C
6.58620982265801e-121	0.448131193077266	0.43	0.214	2.27540376953189e-116	4-5	IFITM1
1.93172841995366e-118	0.424859133610464	0.277	0.106	6.67373534525589e-114	4-5	STAT2
7.98114057076075e-118	0.428700182827347	0.447	0.226	2.75732444438642e-113	4-5	ISG20
5.29235470646627e-115	0.478875991763785	0.223	0.077	1.82840270398997e-110	4-5	PATL2
2.4659143760458e-112	0.408708576992997	0.113	0.021	8.51924098636303e-108	4-5	IGHA1
1.50456321046182e-111	0.338893284257329	0.156	0.041	5.19796497950349e-107	4-5	TYMP
7.66438386645155e-110	0.45228354342007	0.416	0.211	2.64789133818168e-105	4-5	CD38
2.91663227875607e-107	0.427208223907348	0.296	0.125	1.00763811966465e-102	4-5	DDX60
5.57091595916358e-106	0.387791873684086	0.655	0.43	1.92464004557183e-101	4-5	SP100
3.48939760105659e-103	0.405473124627703	0.299	0.129	1.20551708321303e-98	4-5	DDX60L
4.42339356757001e-103	0.415329373110845	0.259	0.104	1.52819400972409e-98	4-5	GBP1
9.78666446485189e-100	0.355685491737177	0.193	0.065	3.38109683931703e-95	4-5	TRIM69
2.03339234227148e-98	0.351060277512106	0.19	0.064	7.0249638640795e-94	4-5	IFIH1
2.37869300491971e-98	0.362076585433022	0.165	0.05	8.21790859339661e-94	4-5	HERC5
1.99251123335092e-97	0.267375868326275	0.942	0.866	6.88372780898077e-93	4-5	RNF213
1.20919934250716e-96	0.347334682463498	0.244	0.096	4.17754188849374e-92	4-5	HELZ2
3.20501392589393e-93	0.403001861577563	0.188	0.066	1.10726821111783e-88	4-5	WARS
3.63224913799979e-92	0.425531146189476	0.431	0.236	1.25486943219617e-87	4-5	HIST1H1E
7.24029799796161e-92	0.328939757672535	0.282	0.123	2.50137815233578e-87	4-5	BST2
6.12438687451938e-90	0.347203714913608	0.455	0.251	2.11585317740896e-85	4-5	TMEM123
3.55274723862184e-89	0.313633977293163	0.305	0.139	1.22740311599907e-84	4-5	LY6E
1.56704487939526e-88	0.391891435131521	0.548	0.343	5.41382664933476e-84	4-5	SAMD9
7.23827525351344e-88	0.390637754840606	0.468	0.269	2.50067933458382e-83	4-5	PARP14
1.40484807165295e-86	0.318322187991796	0.106	0.025	4.85346911794662e-82	4-5	HIST1H2AC
8.36517816559926e-85	0.353203422154181	0.401	0.215	2.89000175265123e-80	4-5	TAP1
1.19712041658036e-83	0.340187682457246	0.267	0.119	4.13581161520182e-79	4-5	DDX58
1.00811527137529e-81	0.356032814287604	0.201	0.078	3.48283663954736e-77	4-5	XIST
8.36513470670776e-81	0.298268302936664	0.209	0.083	2.8899867384734e-76	4-5	PARP12
1.14944957851218e-78	0.352516535327881	0.312	0.155	3.9711184038439e-74	4-5	HLA-DPA1
2.06568463303861e-75	0.286644898154037	0.187	0.073	7.1365272702218e-71	4-5	IFIT2
4.27049604676556e-75	0.323585763471155	0.394	0.218	1.47537097423657e-70	4-5	HLA-DPB1
4.38507278227535e-71	0.269072706821233	0.219	0.095	1.51495494482049e-66	4-5	ZBP1
1.32070561534944e-67	0.345268044980838	0.485	0.307	4.56277375990925e-63	4-5	TRANK1
4.98722733975296e-64	0.381623561200146	0.444	0.279	1.72298730133785e-59	4-5	IVNS1ABP
4.34868547552657e-63	0.321304467132027	0.523	0.344	1.50238385808492e-58	4-5	CALR
8.36594222443642e-62	0.257746095440905	0.235	0.112	2.89026571969829e-57	4-5	CASP1
2.15247576255253e-61	0.262591973133816	0.233	0.111	7.43637326446649e-57	4-5	ZCCHC2
1.81940677961704e-60	0.307687869106907	0.55	0.377	6.28568654222096e-56	4-5	OGT
4.41539845633023e-60	0.293396860169906	0.29	0.154	1.52543185869297e-55	4-5	ZNFX1
2.8589187768173e-58	0.264562403486689	0.295	0.157	9.87699259014842e-54	4-5	UBE2L6
2.20221411030077e-56	0.277211046735897	0.141	0.055	7.6082093082671e-52	4-5	IFIT5
6.51597549443871e-55	0.290368779369498	0.247	0.128	2.25113921381869e-50	4-5	CD3E
1.5077644147268e-54	0.294861809314471	0.225	0.112	5.20902449999815e-50	4-5	HLA-DRB1
4.43430872439456e-54	0.287533169829109	0.161	0.07	1.53196497810383e-49	4-5	TNFSF10
2.04024059878214e-52	0.267234243255962	0.268	0.144	7.04862322067254e-48	4-5	PPM1K
5.08259177023973e-49	0.253596329223457	0.142	0.06	1.75593380478242e-44	4-5	HIST2H2AA4
6.86947959201193e-49	0.331640769890976	0.165	0.076	2.37326780944828e-44	4-5	CD3D
1.04023747523342e-46	0.264479575064274	0.143	0.063	3.59381242943641e-42	4-5	CD3G
2.63163124686483e-46	0.400062933977218	0.114	0.045	9.09175963166862e-42	4-5	S100B
4.51071871389123e-46	0.286680409290081	0.323	0.193	1.55836310127514e-41	4-5	HIST1H1D
1.17604457782715e-30	0.278979930517019	0.117	0.057	4.06299880747724e-26	4-5	TTN
1.81335442328063e-25	0.268446527942674	0.157	0.09	6.26477686154992e-21	4-5	S100A8
1.62800819241073e-196	0.861781433079243	0.398	0.143	5.6244427031406e-192	6-7	IFI44L
6.09408017640096e-183	0.719126653548932	0.687	0.395	2.105382819343e-178	6-7	XAF1
8.36346738160488e-182	1.04363788760855	0.224	0.049	2.88941071099686e-177	6-7	HBB
1.31392372922295e-158	0.467483258159523	0.984	0.953	4.53934369971945e-154	6-7	TXNIP
3.06919190233972e-156	0.79794065353862	0.311	0.11	1.06034441842033e-151	6-7	IFI44
8.21532379503992e-155	0.684279018074547	0.128	0.017	2.83823006471039e-150	6-7	HBA2
1.16886897838804e-146	0.785890690774867	0.391	0.167	4.03820854653502e-142	6-7	MX1
6.78157139072064e-141	0.387941545942406	0.979	0.924	2.34289728406617e-136	6-7	PRF1
8.19203602026675e-124	0.838469258357592	0.694	0.502	2.83018460428176e-119	6-7	AC009501.4
1.67730875160995e-99	0.634472071009689	0.382	0.194	5.79476627506204e-95	6-7	FKBP5
1.79399387229624e-92	0.641041340197385	0.376	0.197	6.19789003000906e-88	6-7	EIF2AK2
6.03164964278678e-87	0.576784294472201	0.368	0.193	2.08381431858998e-82	6-7	PARP9
1.9216978717041e-85	0.669664873518983	0.343	0.176	6.63908180716332e-81	6-7	KIR2DL2
3.96422201367206e-80	0.34202757985978	0.906	0.808	1.36955942128342e-75	6-7	GZMB
1.02990009043069e-78	0.565291489270562	0.544	0.37	3.55809883241995e-74	6-7	DIP2A
7.78407839948025e-78	0.425264540899265	0.113	0.028	2.68924340545244e-73	6-7	AREG
1.09503323243363e-72	0.666835145938873	0.265	0.126	3.78312081141169e-68	6-7	IFIT3
4.23868070646359e-62	0.389774615910908	0.237	0.11	1.46437941046904e-57	6-7	ZNRD1-AS1
6.32986890536406e-62	0.251631386589618	0.939	0.872	2.18684310942518e-57	6-7	RNF213
2.76069391989079e-60	0.468019553819792	0.429	0.276	9.53764535443869e-56	6-7	STAT1
5.78975989662756e-59	0.408141556378933	0.617	0.452	2.00024624908689e-54	6-7	SP100
6.57555426160004e-58	0.355603065171272	0.104	0.031	2.27172248629758e-53	6-7	AREGB
3.08258168657557e-57	0.506735969518714	0.305	0.171	1.06497032107813e-52	6-7	H1FX
1.95159424049333e-56	0.464798585395368	0.284	0.153	6.74236778205636e-52	6-7	THEMIS2
5.43101341202436e-56	0.366288202329921	0.685	0.534	1.87630651358617e-51	6-7	ADAR
5.01416862759176e-50	0.381190772603284	0.378	0.232	1.7322949774604e-45	6-7	OAS2
8.53742697809089e-50	0.408203279392982	0.431	0.287	2.94951027239084e-45	6-7	ZFP36
3.24616452425394e-49	0.391864319178317	0.457	0.31	1.12148491983925e-44	6-7	TRIM22
3.07247916392152e-47	0.436199151024155	0.122	0.047	1.06148010155161e-42	6-7	KIR3DL1
1.05869163752779e-46	0.431319279427706	0.272	0.156	3.65756786933102e-42	6-7	LY6E
2.51395729465619e-46	0.446794628388666	0.215	0.112	8.68521966157819e-42	6-7	HELZ2
6.28052772262909e-45	0.467776809854628	0.227	0.122	2.1697967176139e-40	6-7	MX2
2.45331500371171e-44	0.400206028390168	0.463	0.324	8.47571267482322e-40	6-7	SAMD9L
7.28271602912796e-43	0.404116551223386	0.497	0.367	2.51603273374313e-38	6-7	SAMD9
1.41302905137582e-42	0.357560926532888	0.572	0.441	4.88173276669319e-38	6-7	IFI16
3.41655487913286e-41	0.317549539404693	0.734	0.629	1.18035137964282e-36	6-7	SLFN5
2.20839367506199e-40	0.316534383302205	0.28	0.162	7.62955846860415e-36	6-7	DDX3Y
4.09008294561991e-38	0.478207499211249	0.2	0.108	1.41304185605277e-33	6-7	RSAD2
2.48738181486228e-37	0.617261707376564	0.177	0.09	8.59340669398621e-33	6-7	S100A8
2.7967188031253e-37	0.913505263375994	0.211	0.116	9.66210412103728e-33	6-7	S100A9
1.68785979453803e-34	0.35431200747176	0.411	0.293	5.83121801816998e-30	6-7	PARP14
1.50118494888393e-33	0.34728973924732	0.243	0.146	5.18629376140421e-29	6-7	DDX60
7.18072337269964e-32	0.395688550417748	0.183	0.103	2.48079631080027e-27	6-7	IRF7
2.09870644783965e-31	0.288562375585605	0.611	0.498	7.25061103599643e-27	6-7	PTPN12
1.63450548679354e-30	0.357065174690514	0.29	0.191	5.64688955577432e-26	6-7	ALOX5AP
4.63477119850692e-30	0.294138831610764	0.188	0.105	1.60122075366017e-25	6-7	NFIL3
3.33631195967846e-29	0.343674291634725	0.361	0.256	1.15262905582971e-24	6-7	GSAP
7.09960930806384e-29	0.28049684529122	0.512	0.4	2.45277302374989e-24	6-7	LPCAT1
1.34455623892194e-28	0.3401047010994	0.136	0.069	4.64517289422752e-24	6-7	PLXND1
9.4742198108949e-28	0.334188671534759	0.388	0.283	3.27315346026797e-23	6-7	SYTL3
4.29226882020562e-27	0.262652776754123	0.706	0.611	1.48289303200464e-22	6-7	SPON2
7.24760406017864e-27	0.285672159714382	0.372	0.265	2.50390225071052e-22	6-7	DTX3L
8.36213945832532e-27	0.341925876718308	0.289	0.196	2.88895194006223e-22	6-7	SP110
8.49828133511601e-27	0.352345212645958	0.304	0.21	2.93598623565588e-22	6-7	PCNT
2.41245731029011e-25	0.30679122769348	0.224	0.142	8.33455751559026e-21	6-7	EPSTI1
7.9736887611643e-25	0.336356727557088	0.363	0.269	2.75474999320704e-20	6-7	HSH2D
8.97135856350287e-25	0.334276119708389	0.202	0.125	3.09942495651897e-20	6-7	GBP1
1.45702121443479e-24	0.273795861135984	0.349	0.25	5.03371689162931e-20	6-7	SLA
2.24290342211617e-24	0.28439131047436	0.287	0.196	7.74878274272693e-20	6-7	PRDM1
3.02372830566351e-24	0.265872070969164	0.204	0.124	1.04463765504063e-19	6-7	ENC1
3.23565711402606e-24	0.286370923627969	0.139	0.076	1.11785481975372e-19	6-7	IFI35
3.83864116832972e-24	0.280999463309843	0.206	0.127	1.32617375083455e-19	6-7	OAS3
1.0365414528447e-23	0.297268933586267	0.208	0.13	3.58104341128787e-19	6-7	HAVCR2
1.76492136668273e-23	0.326331140977003	0.116	0.06	6.0974503376155e-19	6-7	KIR2DL3
3.41495608591438e-23	0.252575302382221	0.45	0.346	1.1797990285617e-18	6-7	NEAT1
7.00117477475732e-23	0.300105987080502	0.235	0.154	2.41876586118316e-18	6-7	PTPN7
1.26616448569593e-22	0.329489269712708	0.232	0.154	4.3743450651823e-18	6-7	DDX60L
1.99799419260882e-22	0.322628872322754	0.145	0.082	6.90267033662496e-18	6-7	IRS2
2.84320938466057e-22	0.329727229132338	0.154	0.091	9.82271978212533e-18	6-7	OAS1
3.28316493313958e-22	0.316224949328758	0.349	0.26	1.13426782110106e-17	6-7	ISG20
9.29037246813643e-22	0.266952710958398	0.193	0.121	3.20963788029177e-17	6-7	DDIT4
1.03809109632146e-21	0.270901538000752	0.526	0.436	3.58639711957139e-17	6-7	TNFRSF1B
1.09403003120032e-21	0.352626870458774	0.148	0.087	3.77965495179087e-17	6-7	HERC6
3.09604489450689e-21	0.314438299385654	0.245	0.166	1.06962159015424e-16	6-7	ISG15
5.00539178307336e-21	0.293528085703661	0.484	0.397	1.72926275321618e-16	6-7	TSC22D3
6.48485611040135e-21	0.292274108874979	0.231	0.155	2.24038808902146e-16	6-7	TPP1
6.94776633530653e-21	0.293297563405338	0.15	0.089	2.4003143135217e-16	6-7	PLSCR1
9.36251479489382e-21	0.251790672777928	0.514	0.424	3.23456161133992e-16	6-7	PARP8
1.48839776522695e-17	0.266359750081328	0.217	0.149	5.14211659930605e-13	6-7	TRIM38
3.70000638265393e-17	0.257275587812325	0.229	0.161	1.27827820507928e-12	6-7	SH2D2A
9.27063612945545e-17	0.455745030707644	0.142	0.089	3.20281937000427e-12	6-7	IFIT2
4.4304028664267e-15	0.256240286085751	0.142	0.091	1.5306155822931e-10	6-7	TRIM25
6.50218658918612e-15	0.345030310794476	0.11	0.066	2.24637542283202e-10	6-7	IFIT1
6.97115167257162e-15	0.260798814388742	0.355	0.284	2.40839347984004e-10	6-7	TMEM123
1.60829981888406e-14	0.277077396892001	0.131	0.084	5.55635421428064e-10	6-7	IFIH1
6.43368227011475e-13	0.25174379759776	0.11	0.069	2.22270855067924e-08	6-7	HERC5
2.8272378075475e-12	0.259323953970009	0.15	0.103	9.76754117751511e-08	6-7	PARP12
6.67496905637591e-10	0.387928975476904	0.24	0.189	2.30606830959675e-05	6-7	SAT1
6.94061212753053e-09	0.279379122351663	0.168	0.126	0.000239784267781925	6-7	CXCR2
6.62365548923694e-186	0.379621623195947	0.93	0.84	2.28834049842158e-181	0	AHNAK
1.26971742583033e-89	0.308816538042943	0.757	0.682	4.38661976275864e-85	0	EEF2
2.49155372981901e-68	0.268816316011171	0.73	0.67	8.60781982577873e-64	0	GNB2L1
2.02377342565688e-36	0.283813394406848	0.444	0.368	6.9917324309594e-32	0	PNRC1
2.03938460267586e-34	0.271465513882292	0.383	0.301	7.04566592532457e-30	0	MATK
9.39455407229146e-29	0.292519959315829	0.274	0.203	3.24563054089525e-24	0	CD52
7.68449443810629e-28	0.292871481578374	0.26	0.192	2.65483913847696e-23	0	SNHG5
5.11310115242425e-26	0.26254545200851	0.158	0.1	1.76647418613953e-21	0	TC2N
3.62395513215581e-24	0.261825223257633	0.345	0.284	1.25200401905719e-19	0	SLC25A6
1.53041112431452e-22	0.259498761277783	0.312	0.254	5.28726435228179e-18	0	EEF1B2
1.93427900830343e-20	0.270992235583616	0.164	0.114	6.68254711788667e-16	0	TMEM181
4.04204801466451e-20	0.254668811772183	0.233	0.178	1.39644674810629e-15	0	FBL
9.22885581484098e-165	0.919521437151654	0.786	0.512	3.18838510691126e-160	1-3	AC009501.4
1.26314954511238e-64	0.316195584117827	0.971	0.952	4.36392904845424e-60	1-3	PTPRC
1.13552932361817e-37	0.582022712463085	0.211	0.096	3.92302670723606e-33	1-3	XIST
1.20649728738672e-35	0.318607859129006	0.846	0.796	4.16820682846362e-31	1-3	PABPC1
1.24872291368724e-34	0.734350609261344	0.3	0.172	4.31408792220667e-30	1-3	NR4A2
2.87188960662007e-31	0.290805178495376	0.864	0.841	9.921804212951e-27	1-3	TPT1
1.21469142789617e-29	0.291750940484151	0.862	0.829	4.19651594509569e-25	1-3	JAK1
6.81154251251486e-28	0.254992321845521	0.907	0.878	2.35325170722363e-23	1-3	EEF1A1
3.6784690160508e-27	0.29167539676708	0.833	0.792	1.27083747566523e-22	1-3	CD247
1.2520322945469e-25	0.519868025379007	0.156	0.072	4.32552117120064e-21	1-3	HBB
3.02755571930886e-24	0.329289245363281	0.688	0.633	1.04595994990683e-19	1-3	NCL
3.68285941108646e-24	0.620941428078693	0.475	0.389	1.27235426934215e-19	1-3	TNFAIP3
1.7120496474923e-22	0.34611084823898	0.667	0.618	5.91478912215641e-18	1-3	SF3B1
1.82464805638254e-22	0.260114402063445	0.858	0.818	6.30379410519038e-18	1-3	SYNE2
2.32461877791107e-22	0.595201902781354	0.222	0.13	8.03109295392715e-18	1-3	ENC1
5.73034844904314e-22	0.317770912475159	0.72	0.685	1.97972078217543e-17	1-3	EIF1
1.30167973279503e-21	0.488206038352989	0.251	0.155	4.49704314086026e-17	1-3	MAP3K8
2.26912684059438e-21	0.4761579888094	0.389	0.293	7.83937940888545e-17	1-3	PNN
1.57838336063747e-17	0.308652735514225	0.683	0.649	5.45299883433032e-13	1-3	PTMA
2.48840857375924e-17	0.263205071976694	0.769	0.745	8.59695394062344e-13	1-3	IQGAP1
3.17133547803389e-15	0.351690110142343	0.528	0.471	1.09563298095115e-10	1-3	RBL2
1.1780847471924e-14	0.297221468913731	0.642	0.61	4.07004718460030e-10	1-3	PRRC2C
1.40742155733838e-14	0.374878039194825	0.518	0.461	4.86235999629262e-10	1-3	PIK3R1
2.55203866111883e-14	0.310851407738038	0.528	0.475	8.81678316643335e-10	1-3	EIF4B
1.20878616059632e-13	0.391511294048395	0.423	0.356	4.17611442762817e-09	1-3	CEP78
2.7720987483789e-13	0.369533704958154	0.332	0.25	9.57704675589942e-09	1-3	DUSP2
2.91220942665543e-13	0.389094732343682	0.349	0.274	1.00611011272092e-08	1-3	GOLGA8B
8.79062400894753e-13	0.250661204488019	0.655	0.625	3.03698478261119e-08	1-3	SORL1
1.20481357661255e-12	0.303478210897695	0.541	0.496	4.16238994448104e-08	1-3	GLTSCR2
2.38951198900714e-12	0.251317184801826	0.724	0.692	8.25528601962186e-08	1-3	CCL5
3.56096002164141e-12	0.370098871523922	0.48	0.433	1.23024046827668e-07	1-3	CAST
2.83440175147225e-11	0.289460109553624	0.564	0.535	9.79229117098634e-07	1-3	SRSF5
5.03010618428139e-11	0.403599906421784	0.309	0.246	1.73780108454553e-06	1-3	PDE4D
6.02157935902356e-11	0.250030447744978	0.649	0.637	2.08033523695546e-06	1-3	RBM39
1.18564610944188e-10	0.314795527458498	0.432	0.374	4.09617017889982e-06	1-3	PNISR
1.86260021842491e-10	0.257838326400452	0.636	0.633	6.43491123461438e-06	1-3	BIN2
2.49338925849195e-10	0.412397385744828	0.168	0.113	8.614161210238e-06	1-3	FAM46C
4.29208867373455e-10	0.307522005184596	0.389	0.332	1.48283079500181e-05	1-3	SEPT6
5.05061757509977e-10	0.291017808770024	0.478	0.437	1.74488735984547e-05	1-3	CCDC69
5.87235328950283e-10	0.308429417776369	0.405	0.351	2.02878061445744e-05	1-3	AOAH
7.60340077567395e-10	0.359118516083572	0.117	0.07	2.62682289997983e-05	1-3	B3GNT7
1.30392442299276e-09	0.333335616701704	0.394	0.337	4.50479809655538e-05	1-3	SPOCK2
1.80780587175948e-09	0.353838363640054	0.389	0.343	6.24560772575466e-05	1-3	BCLAF1
2.01397116067251e-08	0.340728727553984	0.337	0.29	0.000695786756589138	1-3	CD96
2.97239059100762e-08	0.259277564543189	0.559	0.55	0.00102690150138131	1-3	EVL
3.90434646131617e-08	0.35505672263968	0.109	0.068	0.00134887361545551	1-3	MAFF
4.44914334189021e-08	0.279704681643738	0.464	0.428	0.00153709004175623	1-3	TGFBR3
5.75048120509954e-08	0.347056308920565	0.341	0.29	0.00198667624673779	1-3	GOLGA8A
1.18283090390711e-07	0.275387217580626	0.606	0.597	0.00408644420681829	1-3	BRD2
2.18310290443982e-07	0.301311389757231	0.25	0.192	0.00754218391425868	1-3	MYOM2
2.50862745962221e-07	0.337174761537182	0.316	0.273	0.0086668061475028	1-3	SRSF2
3.42206352394833e-07	0.308110528611449	0.381	0.341	0.0118225450625367	1-3	MATK
4.76384959208408e-07	0.320496889270146	0.408	0.379	0.0164581475707321	1-3	ATF4
5.02008916151788e-07	0.295255080988876	0.192	0.146	0.017343404035212	1-3	VAMP2
6.11010644021372e-07	0.346226542350799	0.356	0.32	0.0211091957296504	1-3	APLP2
6.28704724004102e-07	0.299689919266013	0.34	0.299	0.0217204908048937	1-3	IER2
8.1156338900947e-07	0.294479953081588	0.38	0.35	0.0280378919634992	1-3	CD81
1.13998943962549e-06	0.256856200407089	0.403	0.372	0.0393843551601814	1-3	NCOA1
1.83840960632394e-06	0.352819123881114	0.393	0.36	0.0635133750792795	1-3	CXCR4
2.09393458406409e-06	0.25729398750778	0.401	0.369	0.0723412520102463	1-3	CREBBP
2.28640685412317e-06	0.369882408038177	0.16	0.119	0.0789907839962471	1-3	TSPYL2
2.89262299353534e-06	0.316261698005441	0.174	0.133	0.0999343391806591	1-3	NR1D2
3.20756009719385e-06	0.278434711497143	0.216	0.172	0.110814786237853	1-3	RGS2
4.25202600389492e-06	0.295444161929741	0.408	0.385	0.146898994382562	1-3	RAD21
5.63845368839038e-06	0.282174506447385	0.169	0.128	0.194797298026511	1-3	CCNT1
5.83282776820034e-06	0.259737045379344	0.166	0.125	0.201512533735785	1-3	TSPAN32
6.097463118609e-06	0.28728377342052	0.278	0.237	0.210655155821704	1-3	KLF3
7.04249734043292e-06	0.257281409064023	0.439	0.42	0.243304198117277	1-3	MYBL1
7.46401544275702e-06	0.280280878861801	0.378	0.348	0.257866805516369	1-3	C1orf63
8.49981868741764e-06	0.30853258275601	0.176	0.137	0.293651736012905	1-3	GLCCI1
8.51844431059858e-06	0.325457444423081	0.309	0.273	0.29429521404256	1-3	GADD45B
9.79760032488755e-06	0.281885691253606	0.373	0.344	0.338487496024215	1-3	RBM25
9.94800432500774e-06	0.266472140627327	0.427	0.409	0.343683653420367	1-3	HP1BP3
1.01055272507779e-05	0.290526365196562	0.372	0.343	0.349125755459876	1-3	IRF1
1.18703803742252e-05	0.325718658269813	0.282	0.248	0.410097901168733	1-3	ZBTB1
1.19615435314095e-05	0.26896667530274	0.379	0.35	0.413247405923136	1-3	ANKRD11
1.42262324471229e-05	0.261722982202587	0.416	0.395	0.491487878583203	1-3	FYB
1.44753208315798e-05	0.316923086067728	0.157	0.12	0.50009338408942	1-3	SNHG1
1.68433936605482e-05	0.290503889873527	0.289	0.257	0.581905564184621	1-3	PCED1B-AS1
2.2092184839775e-05	0.290974735407429	0.297	0.265	0.763240801844546	1-3	SRRM1
2.82137471711948e-05	0.264406817955731	0.115	0.082	0.974728537270438	1-3	TCF7
3.28865291971834e-05	0.348234295825672	0.129	0.095	1	1-3	ZNF331
3.34302553530124e-05	0.329960941306686	0.138	0.104	1	1-3	KDM6A
3.82796470546753e-05	0.300632361831443	0.144	0.11	1	1-3	HCG18
3.8659892475323e-05	0.31197105942068	0.248	0.214	1	1-3	C11orf21
4.78739853788318e-05	0.284103605522665	0.276	0.245	1	1-3	EIF3F
5.1642277464754e-05	0.271057053577732	0.102	0.072	1	1-3	OSER1
5.3203222024244e-05	0.313285337983932	0.152	0.118	1	1-3	ITGA6
7.74938293949361e-05	0.300237050117032	0.287	0.258	1	1-3	DDX24
0.000110040173595209	0.264904055745226	0.137	0.105	1	1-3	KAT7
0.00015810566435963	0.28056162326145	0.204	0.173	1	1-3	HMGB2
0.000195112716641301	0.297758217039461	0.239	0.211	1	1-3	AUP1
0.000213256863384303	0.270366134705417	0.235	0.205	1	1-3	DNTTIP2
0.000287105750762861	0.258620799349272	0.165	0.133	1	1-3	ELF2
0.000294430713478861	0.275976481269518	0.196	0.165	1	1-3	CBX4
0.000297853717428634	0.265986979258301	0.336	0.314	1	1-3	TMX4
0.000298216930957195	0.298652945019636	0.159	0.129	1	1-3	ITPRIP
0.000303903044160039	0.263065312890308	0.289	0.256	1	1-3	SELL
0.000342286118527352	0.26613400865142	0.243	0.216	1	1-3	GGNBP2
0.000402396341901572	0.258821416391236	0.108	0.081	1	1-3	JMJD6
0.000595316413438084	0.250945598798426	0.118	0.091	1	1-3	EIF1AX
0.000875278128285935	0.252661750341927	0.117	0.091	1	1-3	IRS2
0.00100869174456373	0.288975507291171	0.224	0.199	1	1-3	JMJD1C
0.00186629398863459	0.266153982548846	0.202	0.175	1	1-3	BTAF1
0.00272281478395442	0.269117830653645	0.277	0.257	1	1-3	REST
0.00302724754465068	0.269682449300519	0.219	0.197	1	1-3	YPEL5
0.00363312038269106	0.265897994524402	0.302	0.293	1	1-3	CLK1
0.00389705063324903	0.283521054055083	0.166	0.144	1	1-3	DDX39A
0.00413011483465711	0.256351932257004	0.259	0.243	1	1-3	UBE2G2
0.00464178371158632	0.254478992055243	0.186	0.164	1	1-3	TUFM
0.00481536651315486	0.260884692237895	0.248	0.228	1	1-3	KAT6B
0.00583563512511325	0.262111639174513	0.32	0.311	1	1-3	ZFP36
0.00974981102712245	0.255158782182935	0.154	0.135	1	1-3	CHURC1
0.00998532313131729	0.253263361694573	0.304	0.301	1	1-3	LDHA
