## Supplementary Tables 1-19 for "Multi-omic profiling reveals widespread dysregulation of innate immunity and hematopoiesis in COVID-19": SupplementaryTable_12.csv

Supplementary Table 12. Gene lists used for module scoring (see Methods).
ISG	neut_phagocytosis	neut_degranulation	PDL1_neutrophils	sepsis_neutrophils	sepsis_monocytes	mdsc	NK_exhaustion	CD8_exhaustion	HLA_classII
ADAR	EIF2AK1	SYBL1	GPR84	CDK5RAP2	TNIP3	NA	HAVCR2	KIAA1671	HLA-DMA
B2M	SYBL1	TARM1	MARCH3	GRB10	SLC39A8	CSTA	PDCD1	ABI3	HLA-DMB
BATF2	MYH9	SNAP23	HIVEP2	CD177	IL1R2	IL1B	LAG3	ADAM19	HLA-DOA
BST2	FAM19A4	STXBP3	SLC1A3	GYG1	CLU	HBB	NA	AKNA	HLA-DOB
C1S	P2RY6	PSMD11	CLIC4	IRAK3	MT1G	LRG1	NA	NA	HLA-DPA1
CASP1	CORO1A	PSMD12	RHOH	UPP1	TNFAIP6	CXCR2	NA	ARHGAP9	HLA-DPB1
CASP8	LDLR	SIRPB1	TNFAIP3	NA	IGFBP2	PROK2	NA	ARL6IP1	HLA-DQA1
CCRL2	NCF2	PGRMC1	CLEC4D	NLRC4	RETN	IGFBP6	NA	ARMC7	HLA-DQA2
CD47	SCARB1	QSOX1	SAMSN1	ETS2	METTL7B	HBA2	NA	BCL2A1	HLA-DQB1
CD74	IGKV2-28	MANBA	SGPP2	MCEMP1	MCEMP1	SOCS3	NA	CBX4	HLA-DQB1-AS1
CMPK2	IGHV3-64	PSMD14	PIK3AP1	ZDHHC20	HP	ASPRV1	NA	CCL3	HLA-DQB2
CMTR1	IGHV4-4	SDCBP	STOM	MAPK14	HBB	C19orf12	NA	CCL4	HLA-DRA
CNP	IGKV2D-30	DDX3X	CTSH	EXOSC4	MCTP2	GRINA	NA	CCL5	HLA-DRB1
CSF1	IGHV4OR15-8	RNASET2	FNDC3A	HLTF	S100P	CSF3R	NA	CD160	HLA-DRB5
CXCL10	IGHV3OR16-12	FCN1	RALGDS	TES	CYP1B1	CCR1	NA	CD164	NA
CXCL11	IGHV1OR15-1	MAN2B1	CLEC6A	VNN1	THBS1	IFITM2	NA	CD27	NA
DDX60	IGHV3OR15-7	PDXK	SLC11A2	CAST	S100A12	HP	NA	CD3E	NA
DHX58	IGHV3OR16-13	ADAM10	AGPAT6	PCMT1	CDYL2	CTSD	NA	CD3G	NA
EIF2AK2	IGHV3OR16-10	APAF1	ARL5B	PGS1	E2F2	TSPO	NA	CD7	NA
ELF1	IGHV3OR16-8	SLC27A2	CISH	FBXO9	AQP9	S100A11	NA	CD82	NA
EPSTI1	IGHV4-30-2	CEP290	RABGEF1	GADD45A	ACSL1	JUNB	NA	CD8A	NA
GBP2	A0A087WW49	AGPAT2	ANKRD22	METTL9	ADM	CYP4F2	NA	CST7	NA
GBP4	IGHV1OR21-1	DEGS1	MARCKS	GAS7	CTSD	CD84	NA	CXCR6	NA
GMPR	IGHV1-45	SCAMP1	PTPN2	AGFG1	FAM20A	CLEC4E	NA	DAPK2	NA
HELZ2	IGHV3-49	SURF4	MCTP1	ATP11B	F5	MAP1LC3B	NA	DTX1	NA
HERC6	IGHV6-1	SIGLEC5	DYNLT3	TLK1	PLAC8	GCNT2	NA	DUSP2	NA
HLA-C	IGHV3-15	ARPC5	ARAP2	MIR6824///SLC26A6	S100A8	GDA	NA	EFHD2	NA
IFI27	IGHV3-21	PSMD3	CD44	SRPK1	DYSF	DUSP1	NA	EIF4A2	NA
IFI30	IGHV2-26	MGAM	TIFA	BCL6	CKAP4	HDC	NA	FAM189B	NA
IFI35	IGHV3-73	SYNGR1	UGCG	IL1R2	SELL	C5AR1	NA	FASLG	NA
IFI44	IGHV7-81	TYROBP	GCH1	GRINA	SMPDL3A	MSRB1	NA	FOXN3	NA
IFI44L	IGHV3-74	GMFG	IRAK3	PXK	VNN1	SRGN	NA	FYN	NA
IFIH1	IGHV3-43	TLR2	RAB7L1	TDRD9	B4GALT5	SELPLG	NA	GIMAP1	NA
IFIT2	IGHV3-72	DIAPH1	IL6ST	STOM	PHC2	BTG1	NA	GIMAP6	NA
IFIT3	IGHV2OR16-5	TOM1	SLAMF7	CEBPA	FKBP5	MXD1	NA	GIMAP7	NA
IFITM1	IGHV1OR15-9	FCGR3B	SLC39A8	GAPDH	STAB1	HIST1H2BI	NA	GLRX	NA
IFITM2	IGHV1-69D	LILRB3	HELB	CD44	AGFG1	STEAP4	NA	GNG2	NA
IFITM3	IGKV3D-20	CPNE3	UPP1	TLR5	ADAMTS2	SLC40A1	NA	GRAMD1A	NA
IL15	IGHV1-3	DNAJC13	GRINA	RAB32	PROK2	ARG2	NA	GZMA	NA
IL4R	IGHV3-16	PGLYRP1	EHD1	ARG1	MT1F	SLPI	NA	GZMB	NA
IL7	IGHV1-18	CREG1	GPR141	SNX3	FAM129B	CLEC4D	NA	GZMK	NA
IRF1	IGHV3-20	ATP6AP2	SLAMF1	PKM	CD163	TXN	NA	HLA-A	NA
IRF2	IGHV1-24	IDH1	HLX	MAP2K6	SULT1B1	FABP5	NA	HCST	NA
IRF7	IGHV4-28	DGAT1	OLR1	LHX4	ALOX5AP	CDKN2D	NA	HSPA5	NA
IRF9	IGHV3-35	TRPM2	RAB20	SH3GLB1	FPR2	UPP1	NA	ID2	NA
ISG15	IGHV3-38	STK10	IL1RN	SORT1	STXBP2	PRTN3	NA	IFIT3	NA
ISG20	IGHV5-51	NFASC	UBE2E1	PPP4R2	MAP2K6	CHI3L1	NA	IL21R	NA
LAMP3	IGHV1-58	TMEM63A	IRAK2	LOC100507507	LINC00482	TPD52	NA	ISG15	NA
LAP3	IGHV4-61	AP2A2	PFKFB3	CYP1B1	STOM	CXCL3	NA	ITK	NA
LGALS3BP	IGHV3-66	STBD1	LIMS1	IL18R1	VCAN	RNF149	NA	ITPKB	NA
LPAR6	IGHV2-70D	NDUFC2	C3AR1	GUSBP3///SMA5///SMA4	LILRA6	GPCPD1	NA	LAG3	NA
LY6E	IGKV1-12	ATG7	C6orf150	CNIH4	RP11-84C10.2	S100A6	NA	LAX1	NA
MOV10	IGHV1-69-2	BRI3	MEI1	PECR	S100A9	GSR	NA	LRRK1	NA
MVB12A	NCF4	VNN1	LOXHD1	MTHFD2	LILRA5	LMNB1	NA	MBNL1	NA
MX1	IGHV7-4-1	RAB3D	ACSL3	RNF10	ANPEP	TACSTD2	NA	MXD4	NA
NCOA7	A0A0J9YW62	SNAP29	LGALS8	ENO1	SGMS2	MTUS1	NA	NR4A2	NA
NMI	A0A0J9YWU9	CYB5R3	PSTPIP2	NAIP	SLC16A7	LITAF	NA	PDCD1	NA
NUB1	IGHV3-64D	PNP	DMXL2	SMARCD3	SLC36A1	NPL	NA	PFDN5	NA
OAS1	IGHV5-10-1	HP	NFKB1	IDNK	ANXA6	C19orf38	NA	PLA2G16	NA
OASL	A0A0J9YY99	CFD	BATF	TRPM2	CD82	SEPHS2	NA	PLAC8	NA
OGFR	A0A384MEF1	PLAU	NFKB2	HMGB2	PAG1	IL36G	NA	PRDX5	NA
PARP12	ITGB2	SERPINA1	ZC3HAV1	FKBP5	EHD1	GLIPR2	NA	PRKCH	NA
PARP14	TRBC2	SERPINA3	NA	HS3ST3B1	RNASE2	EIF4EBP1	NA	PSMB10	NA
PARP9	IGLC7	C3	C13orf23	TPST2	ST20	F10	NA	PSMB8	NA
PLSCR1	IGHV	CST3	PRDM8	PGD	MS4A4A	VCAN	NA	PSME1	NA
PNPT1	IGKV2-29	NRAS	FLOT1	MACF1	FAM101B	PI16	NA	PTGER4	NA
PROCR	IGLV	PIGR	DCUN1D3	TOR1AIP2	ITGAM	SMPDL3A	NA	PTPN18	NA
PSMA3	LEP	HLA-B	ENPP2	PAG1	HIPK2	GAPDH	NA	PTPN22	NA
PSMB8	CD36	HLA-H	TNFRSF10D	LOC645513	PIM1	ATP6V1G1	NA	RGS1	NA
PSMB9	ELMO1	LRG1	KIAA1632	EMB	CR1	FCGR2A	NA	RGS2	NA
PSME1	WIPF3	ORM1	IL1B	SEL1L3	PLBD1	PLA2G7	NA	RGS3	NA
PSME2	MYO1G	AHSG	CD14	SIPA1L2	TMED8	CD300LF	NA	RTP4	NA
RIPK2	MSR1	TTR	VILL	RALGAPA2	NFE2	YPEL3	NA	RUNX3	NA
RNF31	B4DJS1	PPBP	CLEC5A	KCNE1	LGALS1	KIAA1551	NA	SH2D2A	NA
RSAD2	B4DJV6	LTF	HSPA1B	HP	MT1E	ADIPOR1	NA	SHISA5	NA
RTP4	B4DRL5	FTL	NEDD4	SMA4	CCND3	UBA52	NA	SIPA1	NA
SAMD9	B4DVN0	FTH1	C13orf31	SMIM14	ECE1	GLRX	NA	SLC3A2	NA
SAMD9L	B4DZ20	SLPI	GPR109A	HDAC4	HIP1	SELL	NA	STAT1	NA
SELL	B4E0R1	CAT	TFEC	TNPO1	FAM65B	ATG3	NA	STK17B	NA
SLC25A28	B7Z1S8	FUCA1	NBN	OLAH	UBASH3B	ABTB1	NA	TAP2	NA
SP110	TRDC	ALDOA	WSB1	FOXC1	CES1	FGL2	NA	TAPBP	NA
STAT2	IGLL5	CSTB	PLEK	MUC1	KLHL2	ALOX5AP	NA	TAPBPL	NA
TAP1	CDC42SE2	A1BG	IL18R1	GALNT14	TMPO	GADD45A	NA	TNFRSF1B	NA
TDRD7	PLD4	KRT1	GRAMD1A	LOC101928673	SLA	CD14	NA	TOX	NA
TENT5A	ELMO3	CYBB	TNIP1	ACSL1	ASPH	SIGLEC9	NA	UCP2	NA
TMEM140	ELMO2	ARG1	PLIN5	RAB27A	RP11-295G20.2	FBXL5	NA	VMP1	NA
TRAFD1	ITGAV	ITGB2	JAK2	KIAA0754	IRS2	MYD88	NA	ZBP1	NA
TRIM14	MYO1C	S100A8	BIRC3	HPR///HP	PGD	TGFBI	NA	NA	NA
TRIM21	TLR4	MPO	SH2D3A	KCTD7///RABGEF1	NKG7	SNAP23	NA	NA	NA
TRIM25	TULP1	GLA	PLSCR1	TMED8	PRR34-AS1	PILRA	NA	NA	NA
TRIM26	WASL	GSN	CEACAM1	ANO10	GNS	FXYD5	NA	NA	NA
TRIM5	PIK3R2	S100A9	SH3BP5	MEF2A	JDP2	BST1	NA	NA	NA
TXNIP	FCN1	PYGL	FNDC3B	PLAC8	P2RX1	FLOT1	NA	NA	NA
UBA7	ADGRB1	GPI	UBR1	MKNK1	BCAT1	LILRB4	NA	NA	NA
UBE2L6	PLD2	ITGAV	ARID5A	IPO11-LRRC70///IPO11	RUNX1	PPT1	NA	NA	NA
USP18	ARPC1B	CTSD	HIVEP1	CDKN2C	IDH1	MRGPRX3	NA	NA	NA
WARS1	ARPC2	ANXA2	GPR132	MAST4	CPD	R3HDM4	NA	NA	NA
NA	ARPC3	CAPN1	MLH1	MTF1	ESRRA	PKM	NA	NA	NA
NA	ARPC5	TUBB	RANBP2	TSPO	MAN1A1	PICALM	NA	NA	NA
NA	WIPF1	PRSS2	CNIH4	SGMS2	ATP13A3	SORL1	NA	NA	NA
NA	SYT7	PSAP	C12orf4	RNF175	SLC2A3	ZYX	NA	NA	NA
NA	TYROBP	HEXB	MAPK14	RSBN1	EHBP1L1	ATP11B	NA	NA	NA
NA	PIP5K1C	APRT	ORM2	LGALS8	IGF2R	RGS3	NA	NA	NA
NA	PLA2G6	CTSB	MR1	MFF	QSOX1	CTSC	NA	NA	NA
NA	FCN3	HSP90AA1	GYG1	TGFBR1	SAMSN1	PTPN1	NA	NA	NA
NA	CEACAM4	CD55	CEPT1	UBE2G1	JAK3	TALDO1	NA	NA	NA
NA	TUSC2	GUSB	TRAFD1	TMEM165	TAF13	STK17B	NA	NA	NA
NA	RHOBTB1	HSP90AB1	IKBKE	SLC11A1	PADI2	ANKRD33B	NA	NA	NA
NA	ABCA1	ELANE	IVNS1ABP	CD164	RHOU	GYG1	NA	NA	NA
NA	ABL1	CTSG	TRAF3	PHTF1	BATF	IL4R	NA	NA	NA
NA	IGKV1D-33	MME	RHBDF2	PRDX6	FURIN	IER3	NA	NA	NA
NA	IGKV1-33	CD14	DENND2D	TBC1D8	MXD1	NUDT4	NA	NA	NA
NA	IGKV1-39	PTPRC	NDST2	TMCO3	MT1X	SKAP2	NA	NA	NA
NA	IGKV1-17	CD63	RALGAPA2	EFEMP2	VNN2	IL13RA1	NA	NA	NA
NA	IGKV1D-16	ACAA1	CDADC1	MTRR	H2AFJ	LILRB3	NA	NA	NA
NA	IGKV1-5	GSTP1	B4GALT4	ZDHHC19	1-Mar	GATM	NA	NA	NA
NA	IGKV1D-12	CXCL1	XBP1	CLEC4D	SPATA13	NCF4	NA	NA	NA
NA	IGKV2D-40	HMGB1	AP1AR	CR1L///CR1	NISCH	F13A1	NA	NA	NA
NA	IGKV2D-28	CTSH	C17orf63	CR1	ZDHHC20	CDK2AP2	NA	NA	NA
NA	IGKV3-20	FGR	TNFAIP6	JAK2	BASP1	EMB	NA	NA	NA
NA	IGKV3-15	ALOX5	CYB5D1	ZAK	CRISPLD2	GCLM	NA	NA	NA
NA	IGLV1-44	LTA4H	TFRC	BATF	NBEAL2	RAB24	NA	NA	NA
NA	IGLV1-47	ALDOC	DOT1L	SAMSN1	PLEC	CD300LD	NA	NA	NA
NA	IGLV1-51	HSPA1A	ETS2	METTL7B	GM2A	SERP1	NA	NA	NA
NA	IGLV1-40	HSPA1B	SPECC1L	EXT1	FAM198B	CEBPB	NA	NA	NA
NA	IGLV2-14	RNASE2	TTL	ITGAM	SGTB	ALDOA	NA	NA	NA
NA	IGLV2-23	GAA	GK	OPLAH	C4orf48	UBE2H	NA	NA	NA
NA	IGLV2-11	HLA-C	TMEM185B	BCAT1	ADAM9	TARM1	NA	NA	NA
NA	IGLV2-8	CTSA	MLLT6	CARD6	PNPLA6	TSC22D3	NA	NA	NA
NA	IGLV3-19	MGST1	FFAR2	KLF9	LBR	CARHSP1	NA	NA	NA
NA	IGLV3-1	HSPA8	AZIN1	RAB8B	PIK3AP1	HEBP1	NA	NA	NA
NA	IGLV3-25	SLC2A3	LACTB	LRPAP1	TNIP1	KLF13	NA	NA	NA
NA	IGLV3-27	ITGAM	NECAP2	ST3GAL4-AS1	UNC13D	RBM3	NA	NA	NA
NA	IGLV6-57	PYGB	VAV1	SULT1B1	RAB13	ELP1	NA	NA	NA
NA	IGHV1-69	LAMP1	ICAM1	ANXA3	NPLOC4	PGD	NA	NA	NA
NA	IGHV1-46	EPX	CHCHD7	ARL6IP5	LASP1	ENO1	NA	NA	NA
NA	IGHV3-11	IGF2R	PLK3	PDSS1	MEGF9	DHRS7	NA	NA	NA
NA	IGHV3-48	IMPDH2	RELB	ASPH	PADI4	OGFRL1	NA	NA	NA
NA	IGHV3-23	FCGR2A	ALDH2	MSMO1	LMNB1	GDPD3	NA	NA	NA
NA	IGHV3-13	ANXA3	SLC7A5	NCOA7	RP2	SFXN5	NA	NA	NA
NA	IGHV3-53	RNASE3	ELMO2	ROGDI	CHCHD7	PYGL	NA	NA	NA
NA	IGHV3-30	DEFA4	ACVR1B	SLC30A6	MT-ND3	ANXA11	NA	NA	NA
NA	IGHV3-33	XRCC6	CYBB	ERAP1	C3AR1	DCK	NA	NA	NA
NA	IGHV3-7	XRCC5	GNA15	EMILIN2	SAP30	OSM	NA	NA	NA
NA	IGHV3-9	LAMP2	C19orf61	CIDEB	RBM47	SDCBP	NA	NA	NA
NA	IGHV2-70	CYBA	ZHX2	VAPA	TSPAN14	UBB	NA	NA	NA
NA	IGHV2-5	EEF2	LIMK2	KREMEN1	MYH9	EDEM2	NA	NA	NA
NA	IGHV4-39	CEACAM1	N4BP1	RCHY1	PTPRJ	LDHA	NA	NA	NA
NA	IGHV4-59	ALAD	LOC285696	F5	TMEM2	UBALD2	NA	NA	NA
NA	IGKC	PRG2	GTPBP1	RAB10	RRP12	CCRL2	NA	NA	NA
NA	TRBC1	APEH	TRIM25	WDFY3	GRINA	FTH1	NA	NA	NA
NA	IGHE	CD59	ARHGAP24	PXYLP1	CLTC	PKIB	NA	NA	NA
NA	IGHG1	SELL	EMR1	ADAM17	NDRG1	PNPLA2	NA	NA	NA
NA	IGHG2	MIF	CD48	IL1R1	SLC11A1	CAP1	NA	NA	NA
NA	IGHG3	PKM	C16orf7	ALPL	MAPK14	KLF2	NA	NA	NA
NA	IGHG4	MMP9	CFL2	INSL3	HSPA5	RND1	NA	NA	NA
NA	IGHM	JUP	P2RY14	LOC102724323	ACSL3	LCP1	NA	NA	NA
NA	IGHA1	ANPEP	LMNB1	IL10RB-AS1	FLOT2	ANXA2	NA	NA	NA
NA	IGHA2	ARSA	ATG7	CLU	CD55	HOPX	NA	NA	NA
NA	IGHD	B4GALT1	SLC30A7	ACBD6	PGAM1	CAMK2D	NA	NA	NA
NA	CRP	ACP3	FGD4	SLC9A8	IL10RB-AS1	SUPT4H1	NA	NA	NA
NA	ANXA1	GNS	C14orf101	MS4A6A	PDIA4	GNG12	NA	NA	NA
NA	IGLV7-43	ARSB	SOCS3	GPR84	GCA	ARID5A	NA	NA	NA
NA	IGKV1-16	DSP	EXOSC4	ARL8B	MIR4435-2HG	CD302	NA	NA	NA
NA	IGKV1D-39	TIMP2	HK3	HIST1H2BK	SSH2	CSF2RB	NA	NA	NA
NA	IGKV3-11	CD44	PRPSAP1	AZI2	KCTD12	PPP1R2	NA	NA	NA
NA	ITGB3	GLB1	PTX3	SLC2A14///SLC2A3	LILRB1	RAC2	NA	NA	NA
NA	ITGB1	PECAM1	POC1A	SLC37A3	DTX3L	SLC28A2	NA	NA	NA
NA	FYN	CD36	FCAR	ATP6V1C1	PCNX	PIM1	NA	NA	NA
NA	IGKV2-30	HSPA6	SPINT2	MREG	TBC1D10B	MPP1	NA	NA	NA
NA	IGKV4-1	BPI	GABBR1	HK3	ROMO1	RNASEL	NA	NA	NA
NA	IGKV5-2	PFKL	ANXA3	PDK3	N4BP1	TONSL	NA	NA	NA
NA	IGHV4-34	GM2A	DENND5A	LOC154761	LCP1	SSU72	NA	NA	NA
NA	GSN	CR1	TUBD1	RBMS1	CTSB	TBC1D14	NA	NA	NA
NA	HSP90AA1	LGALS3	DUSP5	PLSCR1	CD36	ID2	NA	NA	NA
NA	YES1	PSMC3	POR	SGTB	PTK2B	SPI1	NA	NA	NA
NA	LYN	VCL	ORM1	DRAM1	KLF7	HIST1H1C	NA	NA	NA
NA	THBS1	PGAM1	PUS3	PHLDA1	ABCA7	IER2	NA	NA	NA
NA	HSP90AB1	CD58	ST3GAL4	DGKD	RAB31	MMP8	NA	NA	NA
NA	ELANE	CD53	DAPP1	MYRIP	TLR8	RTP4	NA	NA	NA
NA	CD14	ORM2	MAD2L2	SEPHS2	RAB8B	TMEM14C	NA	NA	NA
NA	MET	AOC1	FOSL2	LRG1	ATP2A2	UBE2B	NA	NA	NA
NA	HCK	NFKB1	NLRP3	ACER3	MT-ATP6	GPR146	NA	NA	NA
NA	FCGR3A	TCN1	FMNL3	B4GALT4	MTMR3	PGLYRP1	NA	NA	NA
NA	HMGB1	CD33	PPP4R2	YWHAQ	FNDC3B	MBOAT7	NA	NA	NA
NA	CD3G	AZU1	TBC1D8	NOL3	EIF4E3	LAMP2	NA	NA	NA
NA	FGR	TNFRSF1B	RNF144B	C1orf162	YWHAG	BIN3	NA	NA	NA
NA	C4B	RAB3A	MCTP2	RAD23B	CPEB4	PLSCR1	NA	NA	NA
NA	IGLC6	RAB6A	TCF7L2	KIF1B	PIK3CD	EGR1	NA	NA	NA
NA	IGLC1	PSMB1	SERPINB9	MYL12A	IRAK3	EMILIN2	NA	NA	NA
NA	IGLC2	ITGAL	HIF1A	ANKRD22	WDR26	C5orf30	NA	NA	NA
NA	IGLC3	ITGAX	GALC	BMX	MARCO	TREM1	NA	NA	NA
NA	IGHV1-8	IMPDH1	P4HA1	PFKFB3	FAM214B	BIN2	NA	NA	NA
NA	IGHV3-30-3	AGA	GPR109B	TBC1D8///RPL31	CCR2	CALM3	NA	NA	NA
NA	IGHV3-30-5	FPR1	CD177	POR	HSPB1	CBR3	NA	NA	NA
NA	IGHV3-43D	C5AR1	SLC37A3	FGFR1OP2	SKAP2	SLFN12L	NA	NA	NA
NA	IGHV4-30-4	NME2	SIPA1L1	UBE2F	PTPN12	NA	NA	NA	NA
NA	IGHV4-31	SLC2A5	B3GNT5	LILRA5	FLOT1	NA	NA	NA	NA
NA	IGHV4-38-2	MMP8	TECPR2	SMIM5	AIM1	NA	NA	NA	NA
NA	RARA	PTPRB	CD274	MGC12916	SIGLEC10	NA	NA	NA	NA
NA	ITGAM	FCAR	ZNF445	TPK1	NFAM1	NA	NA	NA	NA
NA	MBL2	PRTN3	CCNL1	PIWIL4	ZSCAN16-AS1	NA	NA	NA	NA
NA	FCGR1A	CXCR1	TMEM165	RIOK3	EMB	NA	NA	NA	NA
NA	FCGR2A	CXCR2	RIPK2	ZDHHC3	GYG1	NA	NA	NA	NA
NA	ANXA3	FPR2	TMED8	ZEB2	NUP58	NA	NA	NA	NA
NA	SRC	PTAFR	GAS7	RPS6KA3	ACTN4	NA	NA	NA	NA
NA	RAC2	CTSS	NFKBIA	CSGALNACT2	GAS7	NA	NA	NA	NA
NA	VAV1	PSMA2	HDGF	LTB4R	WDFY3	NA	NA	NA	NA
NA	IGLL1	S100P	ATP11B	PLP2	SNHG25	NA	NA	NA	NA
NA	ALOX15	PTX3	FFAR3	GCLM	AC004556.1	NA	NA	NA	NA
NA	PECAM1	STOM	SPATA13	KLHL2	GSR	NA	NA	NA	NA
NA	NCK1	ATP6V0C	OSTalpha	DNAJC13	NACC2	NA	NA	NA	NA
NA	PLCG2	CFP	SPATC1	CKAP4	EDEM3	NA	NA	NA	NA
NA	LBP	PSMA5	C5orf32	USB1	ACSL4	NA	NA	NA	NA
NA	PLCG1	MAPK1	SLC9A8	ELMO2	WSB2	NA	NA	NA	NA
NA	RAB5A	GCA	IFIH1	ECHDC3	SLC25A24	NA	NA	NA	NA
NA	ITGAL	GRN	CHI3L2	AIM2	CCDC167	NA	NA	NA	NA
NA	CD247	PTPN6	SIPA1L2	MMP9	LILRA1	NA	NA	NA	NA
NA	TGM2	SERPINB3	PHLPP1	LHX4-AS1	MT-ATP8	NA	NA	NA	NA
NA	IGHV1-2	PRDX6	TMEM205	LOXL1	NLRC4	NA	NA	NA	NA
NA	GATA2	FCER1G	DNAJA1	TOMM40L	KIAA0930	NA	NA	NA	NA
NA	PRTN3	HMOX2	ALAS1	GPAT4	CD93	NA	NA	NA	NA
NA	PTX3	SERPINB1	PRDM1	LGALS3	IRF2BPL	NA	NA	NA	NA
NA	MAPK3	CHRNB4	SERTAD2	SLC30A1	RNF144B	NA	NA	NA	NA
NA	PIK3R1	S100A7	PDSS1	POC1B-GALNT4///GALNT4	LINC00657	NA	NA	NA	NA
NA	MAPK1	S100A11	B4GALT5	SNORA70///RPL10	SELPLG	NA	NA	NA	NA
NA	ADORA2A	CEACAM8	ZNF276	ATXN1	PLXNC1	NA	NA	NA	NA
NA	FCER1G	CDA	RFX5	MYO10	NAMPT	NA	NA	NA	NA
NA	AXL	GALNS	ERAL1	MAPK1	BCL6	NA	NA	NA	NA
NA	ADORA1	CD68	IL18RAP	NDST2	UPP1	NA	NA	NA	NA
NA	FCGR2B	PRSS3	SIK3	THBS3	MANF	NA	NA	NA	NA
NA	ICAM3	SERPINB6	FAS	RAP2B	PLEKHO2	NA	NA	NA	NA
NA	PLA2G5	AGL	HSPA1A	LOC101927057///OMG	RRBP1	NA	NA	NA	NA
NA	CCR2	PSMC2	C11orf75	MSL3	MTRNR2L12	NA	NA	NA	NA
NA	ARHGAP25	CHI3L1	TRAF1	ARHGAP24	WSB1	NA	NA	NA	NA
NA	PIK3CA	PGM1	DUSP3	HIST1H2AE	CEACAM4	NA	NA	NA	NA
NA	PIK3CB	SRP14	TRPS1	SERPINB1	SERPINB1	NA	NA	NA	NA
NA	WAS	DDOST	ARSB	SLC2A3	LILRB2	NA	NA	NA	NA
NA	SYK	CEACAM3	GADD45B	TOLLIP	CREB5	NA	NA	NA	NA
NA	CRK	CEACAM6	OSM	SGSH	IL4R	NA	NA	NA	NA
NA	LEPR	MNDA	TWSG1	MIR1182///FAM89A	CSF2RB	NA	NA	NA	NA
NA	SLC11A1	FOLR3	NFKBIZ	CDC42EP3	DNAJC5	NA	NA	NA	NA
NA	DNM2	ACTR1B	ENTPD7	CAB39	CTSA	NA	NA	NA	NA
NA	TUB	FRK	ZC3H12A	TRPS1	ATP5EP2	NA	NA	NA	NA
NA	ANXA11	PRCP	HSPA1L	GCH1	STK38	NA	NA	NA	NA
NA	RAB7A	ALDH3B1	CD69	SPTLC2	SLC12A6	NA	NA	NA	NA
NA	VAMP7	IQGAP1	EZH2	PSPC1	NDUFB1	NA	NA	NA	NA
NA	VAV2	GYG1	GPR65	CFLAR	GNAQ	NA	NA	NA	NA
NA	LIMK1	GLIPR1	DSE	HPGD	VIM	NA	NA	NA	NA
NA	AIF1	SERPINB10	SYNE1	C9orf72	RNF24	NA	NA	NA	NA
NA	NCKAP1L	ADGRE5	PIM2	CAMKK2	RASSF2	NA	NA	NA	NA
NA	ARPC4	DNASE1L1	TLR5	NUDT4P1///NUDT4P2///NUDT4	TIMP2	NA	NA	NA	NA
NA	ACTB	SLC11A1	SLC43A3	LDHA	IL17RA	NA	NA	NA	NA
NA	CDC42	PSEN1	TES	QSOX1	RPS6KA1	NA	NA	NA	NA
NA	RAB14	CAMP	TBC1D15	IGFBP7	IL10RB	NA	NA	NA	NA
NA	ACTR3	GDI2	DDX58	DDAH2	CALR	NA	NA	NA	NA
NA	ACTR2	CCT8	SRP54	LOC441081	CSGALNACT2	NA	NA	NA	NA
NA	GRB2	RAB5C	PGS1	SMOX	PCYT1A	NA	NA	NA	NA
NA	RAC1	RAB7A	ACSL5	DYSF	PDLIM7	NA	NA	NA	NA
NA	ACTG1	RAB27A	CDKN1A	MFSD11	IL1RN	NA	NA	NA	NA
NA	SRPX	P2RX1	BAZ1A	MB21D1	ATP5I	NA	NA	NA	NA
NA	IGLV3-21	PSMD7	SERPINB1	MGST1	CCDC69	NA	NA	NA	NA
NA	RHOG	VAMP7	NSUN6	FNDC3A	HIPK1	NA	NA	NA	NA
NA	PRKCE	HK3	FAM177A1	ARID5B	RBMS1	NA	NA	NA	NA
NA	IRF8	ACLY	KL	PCOLCE2	LTB4R	NA	NA	NA	NA
NA	MST1R	COPB1	MMP9	PIAS2	ETS2	NA	NA	NA	NA
NA	PTK2	CTSC	TFDP1	FAM160A2	TOP1	NA	NA	NA	NA
NA	PRKCD	IST1	C19orf59	SLC26A11	ATP5E	NA	NA	NA	NA
NA	TYRO3	CRISP3	STX11	C2orf69	MT-ND4	NA	NA	NA	NA
NA	LRP1	VCP	SEC22B	VWA5A	UBE2F	NA	NA	NA	NA
NA	MFGE8	NCKAP1L	DENND1B	FOLR3	TRIP12	NA	NA	NA	NA
NA	CD47	GSDMD	METTL9	LOC285847	ITGB2	NA	NA	NA	NA
NA	MERTK	DEFA1	C21orf91	LOC153546	MAP4K4	NA	NA	NA	NA
NA	NR1H3	SNAP25	HS3ST3B1	BNIP2	IL6ST	NA	NA	NA	NA
NA	PAK1	RAB4B	BCL3	FAM126B	COX17	NA	NA	NA	NA
NA	CLN3	RAB5B	ATP6V1C1	PPM1N	PGK1	NA	NA	NA	NA
NA	SLAMF1	RAB10	LAIR1	PCNX1	FAR1	NA	NA	NA	NA
NA	MYO7A	RAB14	BCL2L11	DDX60L	IL16	NA	NA	NA	NA
NA	DOCK1	ACTR2	FAM188A	CDKN3	MSRB1	NA	NA	NA	NA
NA	GAS6	RAP1B	SAMHD1	VPS9D1	SASH3	NA	NA	NA	NA
NA	MESD	RAP2B	CASP1	JAZF1	CPT1A	NA	NA	NA	NA
NA	RAB39A	RHOA	RLIM	TP53I3	LINC01272	NA	NA	NA	NA
NA	FCN2	LYZ	IER3	WSB1	KCNE3	NA	NA	NA	NA
NA	RHOH	B2M	ADM	GNS	LAMP1	NA	NA	NA	NA
NA	CEBPE	NPC2	KLHL5	PLBD1	FOSL2	NA	NA	NA	NA
NA	KIAA1109	YPEL5	RELA	PNP	FAM107B	NA	NA	NA	NA
NA	MARCO	RAP1A	GBP1	RSPH9	TMBIM6	NA	NA	NA	NA
NA	Q53FG4	PPIA	IL4R	TMEM110-MUSTN1///MUSTN1///TMEM110	MT-CO3	NA	NA	NA	NA
NA	Q59F14	RAC1	ZNF250	ACAP1	ACLY	NA	NA	NA	NA
NA	Q59G88	VAMP2	PRR5L	PSTPIP2	APLP2	NA	NA	NA	NA
NA	XKR9	DYNLL1	JOSD1	SPPL2A	SEPW1	NA	NA	NA	NA
NA	XKR7	DYNLT1	PTGER2	SH3BP5	SNX18	NA	NA	NA	NA
NA	XKR6	CSNK2B	TRIB1	TYW5	CYSTM1	NA	NA	NA	NA
NA	XKR4	EEF1A1	SNAPIN	EIF4G3	G6PD	NA	NA	NA	NA
NA	COLEC12	TUBB4B	ANKRD55	MAFG	TCIRG1	NA	NA	NA	NA
NA	V5-1	PAFAH1B2	CXCL10	LOC101928422///TCAF2P1///TCAF2	FES	NA	NA	NA	NA
NA	V3-4	HBB	ECT2	MYBPC3	GOLPH3	NA	NA	NA	NA
NA	V2-11	SIRPA	EPM2AIP1	FAM188A	VCL	NA	NA	NA	NA
NA	V1-5	ADAM8	IL10RA	PPP1R3D	ACTG1	NA	NA	NA	NA
NA	V1-9	CCT2	UGP2	IDH1	TMEM170B	NA	NA	NA	NA
NA	V1-11	OLR1	ANKRD12	TNFAIP8	SLC6A6	NA	NA	NA	NA
NA	V4-1	LCN2	MSRA	SDHC	NFKB1	NA	NA	NA	NA
NA	V1-13	S100A12	FLJ36031	ATP9A	ACTN1	NA	NA	NA	NA
NA	V2-15	RHOG	BCL2A1	GSTO1	RNF149	NA	NA	NA	NA
NA	V5-4	TNFAIP6	CSRNP1	LOC105371763	MSL1	NA	NA	NA	NA
NA	V3-2	ATP11A	ACER3	MT1F	MAPK1	NA	NA	NA	NA
NA	V1-16	AMPD3	CD24	LINC00884	RHBDF2	NA	NA	NA	NA
NA	V4-2	FABP5	PLD1	HGF	RP6-159A1.4	NA	NA	NA	NA
NA	V3-3	CAP1	NFKBIE	FBXO34	CAPNS1	NA	NA	NA	NA
NA	V1-3	DSG1	CRISP3	CACNA1E	PLXND1	NA	NA	NA	NA
NA	V2-8	PLAUR	NLRC4	TMOD3	FAM129A	NA	NA	NA	NA
NA	V1-20	PRKCD	XRN1	ITIH4	ASAP1	NA	NA	NA	NA
NA	V4-6	CKAP4	SORT1	ARMC12	S100A6	NA	NA	NA	NA
NA	V1-7	DSC1	AGFG1	DCTN2	UBA1	NA	NA	NA	NA
NA	V2-17	CD47	CD59	CHPT1	SHOC2	NA	NA	NA	NA
NA	V2-19	SIGLEC14	ERLIN1	RASA2	BLOC1S1	NA	NA	NA	NA
NA	V5-6	BST1	ERI1	APMAP	MTHFD2	NA	NA	NA	NA
NA	PEAR1	BST2	HSP90AA1	LOC106146153	CAB39	NA	NA	NA	NA
NA	PLPP4	ILF2	PLAGL2	C14orf2	MRPL52	NA	NA	NA	NA
NA	JMJD6	IRAG2	IL1A	AGTRAP	EZR	NA	NA	NA	NA
NA	XKR5	PTPRJ	HP	SLC51A	MT-ND6	NA	NA	NA	NA
NA	Q6ZW98	PRDX4	IDI1	UBE2J1	GNG2	NA	NA	NA	NA
NA	UNC13D	PSMD2	UBE2F	LOC100131043	ATP6V1A	NA	NA	NA	NA
NA	CYFIP1	DNAJC3	CCRL2	MCTP2	FLNA	NA	NA	NA	NA
NA	RAB11FIP2	CHIT1	LCN2	MS4A4A	TPST2	NA	NA	NA	NA
NA	TICAM2	KCNAB2	TFDP2	GGH	LINC00152	NA	NA	NA	NA
NA	SFTPA1	PLD1	APOL6	AIM1	PLIN2	NA	NA	NA	NA
NA	ARHGAP12	PDAP1	DIAPH2	YOD1	FBXO9	NA	NA	NA	NA
NA	CD302	ROCK1	RB1	STX1A	ATP6AP1	NA	NA	NA	NA
NA	ABI1	TCIRG1	ABL2	FAM172A	HELZ	NA	NA	NA	NA
NA	ABCA7	ASAH1	TIPARP	LARP1	HMOX1	NA	NA	NA	NA
NA	TXNDC5	IQGAP2	PFKFB2	CRISPLD2	LYN	NA	NA	NA	NA
NA	WIPF2	RAB31	SLC25A12	CST7	ACTR2	NA	NA	NA	NA
NA	BRK1	SPTAN1	SLC36A4	SPTSSA	C6orf62	NA	NA	NA	NA
NA	TM9SF4	PKP1	CASP10	FAM20A	PSTPIP1	NA	NA	NA	NA
NA	RUBCN	CDK13	F5	GBE1	RASGRP2	NA	NA	NA	NA
NA	ARPC1A	COTL1	CAMK1G	ACVR1B	GNB1	NA	NA	NA	NA
NA	RAB7B	MLEC	GBP3	ZNF438	HECA	NA	NA	NA	NA
NA	HAVCR1	DYNC1H1	WDFY3	SLC26A8	IFI27L2	NA	NA	NA	NA
NA	CYFIP2	FGL2	RSBN1	CHCHD7	CDC42EP3	NA	NA	NA	NA
NA	SPG11	MVP	S1PR1	SLC22A4	MT-ND5	NA	NA	NA	NA
NA	MEGF10	KPNB1	BATF3	UBQLN2	WDR1	NA	NA	NA	NA
NA	TAFA4	PSMD6	RALGAPA1	LAIR1	SIRPA	NA	NA	NA	NA
NA	P2RX7	STXBP2	CRTC3	SYN2	UBR4	NA	NA	NA	NA
NA	LYST	MAPK14	C10orf78	WDR26	CFLAR	NA	NA	NA	NA
NA	PIP5K1A	C3AR1	MSL3	B3GNT2	SLC25A37	NA	NA	NA	NA
NA	MYD88	QPCT	NR6A1	HEATR1	HMGB2	NA	NA	NA	NA
NA	TMEM175	ANO6	MTHFS	IL17RA	MT-CO2	NA	NA	NA	NA
NA	SPON2	FLG2	GK3P	GSR	APOBR	NA	NA	NA	NA
NA	C1orf43	NHLRC3	CHD1	FLVCR2	CTNNA1	NA	NA	NA	NA
NA	CLEC7A	FRMPD3	FBXO6	LOC101927338///KCNQ1OT1	RAB10	NA	NA	NA	NA
NA	RHOBTB2	CLEC12A	SMAD3	MAOA	SLC16A3	NA	NA	NA	NA
NA	RAB34	UBR4	MAP1LC3A	TMEM33	SDF2L1	NA	NA	NA	NA
NA	XKR8	ATAD3B	C2orf56	DSE	PKM	NA	NA	NA	NA
NA	MYO10	HGSNAT	ACSL4	RAB20	EMILIN2	NA	NA	NA	NA
NA	CD93	LAIR1	GALNT1	YWHAZ	ATOX1	NA	NA	NA	NA
NA	CDC42SE1	LAMTOR1	VNN1	MIAT	COX8A	NA	NA	NA	NA
NA	TREX1	OLFM4	GTPBP2	DUSP13	SOD2	NA	NA	NA	NA
NA	RAB20	NAPRT	SNORD49A	PTGER2	HSPA1A	NA	NA	NA	NA
NA	TREM2	NBEAL2	CMAH	HBG2///HBG1	CD63	NA	NA	NA	NA
NA	NCKIPSD	SLCO4C1	FBXO9	EIF4E3	MT-CYB	NA	NA	NA	NA
NA	GULP1	UNC13D	RCHY1	MARCH5	MTPN	NA	NA	NA	NA
NA	BIN2	CYFIP1	LDHA	PFKFB2	CMTM6	NA	NA	NA	NA
NA	VAV3	DOK3	TCN1	PPA2	SH3GLB1	NA	NA	NA	NA
NA	MYH2	VPS35L	GK5	CD99P1	ARL4A	NA	NA	NA	NA
NA	CORO1C	TMC6	C3	PDGFC	CAP1	NA	NA	NA	NA
NA	ICAM5	C6orf120	VOPP1	SLC44A1	ACER3	NA	NA	NA	NA
NA	BAIAP2	GOLGA7	STAT4	EXOC6	TPP1	NA	NA	NA	NA
NA	NCKAP1	RAB44	ST6GALNAC3	ST6GALNAC3	ADAM17	NA	NA	NA	NA
NA	PIKFYVE	HUWE1	LDLR	IFNGR1	ASGR2	NA	NA	NA	NA
NA	SH3BP1	TMEM179B	RASA2	LINC00672	PPM1M	NA	NA	NA	NA
NA	WASF2	ABCA13	ATP2C2	SSH1	POLD4	NA	NA	NA	NA
NA	S4R3C0	CAND1	WDR11	LOC101929747	RPN1	NA	NA	NA	NA
NA	IGHV3OR16-9	STING1	SLED1	MAPK6	FPR1	NA	NA	NA	NA
NA	intg_am_b2_human	TICAM2	LOC284757	KLF14	NDUFA3	NA	NA	NA	NA
NA	c3b_human	ADGRG3	JMJD6	BST1	DYNC1I2	NA	NA	NA	NA
NA	NA	HRNR	UBA6	MPP7	ARPC4	NA	NA	NA	NA
NA	NA	ARMC8	CLC	PRL	C5AR1	NA	NA	NA	NA
NA	NA	TBC1D10C	PGRMC1	FCGR1A	HSP90B1	NA	NA	NA	NA
NA	NA	SLC44A2	EIF2AK2	POC1B	MT2A	NA	NA	NA	NA
NA	NA	MCEMP1	NCRNA00152	HNRNPLL	ADAM10	NA	NA	NA	NA
NA	NA	OSCAR	TXNDC3	SLC2A1	MT-ND4L	NA	NA	NA	NA
NA	NA	ORMDL3	OLAH	AMPH	SERF2	NA	NA	NA	NA
NA	NA	STK11IP	FCRL1	NETO2	RAB3D	NA	NA	NA	NA
NA	NA	GHDC	TNFSF13B	MYL6B	FGR	NA	NA	NA	NA
NA	NA	LILRB2	FBN1	HBD	LPGAT1	NA	NA	NA	NA
NA	NA	SLC15A4	CASP5	C5orf30	AGTPBP1	NA	NA	NA	NA
NA	NA	LILRA3	PML	IQGAP2	DOK3	NA	NA	NA	NA
NA	NA	CD177	DRAM2	PLIN5	GAPDH	NA	NA	NA	NA
NA	NA	TXNDC5	SMPDL3A	APH1B	HRH2	NA	NA	NA	NA
NA	NA	NFAM1	EBLN2	UPB1	EIF4G2	NA	NA	NA	NA
NA	NA	LPCAT1	HGF	ROPN1L	RIN3	NA	NA	NA	NA
NA	NA	TSPAN14	RAB43	H2BFS	CD53	NA	NA	NA	NA
NA	NA	SVIP	SLC25A40	NSUN7	C16orf72	NA	NA	NA	NA
NA	NA	MOSPD2	SLC44A1	LRRFIP2	ADD3	NA	NA	NA	NA
NA	NA	PLEKHO2	PHACTR2	CPSF2	MAP3K8	NA	NA	NA	NA
NA	NA	ATP8B4	PAG1	SUMF1	ARID1A	NA	NA	NA	NA
NA	NA	CLEC4C	ODZ1	RNF144B	PRKCB	NA	NA	NA	NA
NA	NA	CANT1	CCL20	P4HA1	METTL9	NA	NA	NA	NA
NA	NA	CLEC4D	MOP-1	FKBP9	METTL7A	NA	NA	NA	NA
NA	NA	NCSTN	ARID4B	SEC62	RGS18	NA	NA	NA	NA
NA	NA	DOCK2	CEP135	LYPLA1	ACTR3	NA	NA	NA	NA
NA	NA	ARHGAP45	SC4MOL	TMEM119	TPM3	NA	NA	NA	NA
NA	NA	GGH	HPR	LOC100506870///LOC283140	C20orf24	NA	NA	NA	NA
NA	NA	OSTF1	EXT1	NQO2	NUP214	NA	NA	NA	NA
NA	NA	PTPRN2	SLC25A28	MLK7-AS1	NAIP	NA	NA	NA	NA
NA	NA	ATP6V0A1	LSM6	LOC101928317///PLBD1-AS1	ATP6V1B2	NA	NA	NA	NA
NA	NA	RAB24	CHORDC1	FAR1	RTN3	NA	NA	NA	NA
NA	NA	TMBIM1	FKBP5	PRKAR2A	MSN	NA	NA	NA	NA
NA	NA	RAB37	PECR	FAM228B	LDHA	NA	NA	NA	NA
NA	NA	ARL8A	AZI2	SERPINB8	CNIH4	NA	NA	NA	NA
NA	NA	FAF2	MLKL	SEC24A	TAF10	NA	NA	NA	NA
NA	NA	HVCN1	CAPG	ADAM9	ATP1A1	NA	NA	NA	NA
NA	NA	PGM2	TDRD7	TMEM260	NPTN	NA	NA	NA	NA
NA	NA	MS4A3	HAT1	C11orf96	PRKAR1A	NA	NA	NA	NA
NA	NA	LRRC7	EPAS1	FBXW2	ADRBK1	NA	NA	NA	NA
NA	NA	SERPINB12	HPGD	FAM105A	LAIR1	NA	NA	NA	NA
NA	NA	PSMB7	BPI	GRPEL1	MBD2	NA	NA	NA	NA
NA	NA	CNN2	LAMP3	IGF2BP3	DICER1	NA	NA	NA	NA
NA	NA	PSMD1	SEL1L3	CLIP1	COX20	NA	NA	NA	NA
NA	NA	NEU1	DDX21	SIRT5	GLUL	NA	NA	NA	NA
NA	NA	VAT1	BST2	LOC105371920	MOB1A	NA	NA	NA	NA
NA	NA	CPNE1	USP53	ZNF281	CAPZA1	NA	NA	NA	NA
NA	NA	CPPED1	DUSP16	DLC1	POLR2L	NA	NA	NA	NA
NA	NA	ARHGAP9	ACN9	MROH6	HIPK3	NA	NA	NA	NA
NA	NA	ERP44	TPT1	MCTP1	RAB27A	NA	NA	NA	NA
NA	NA	CRACR2A	GPR160	SMAD1	TMEM167A	NA	NA	NA	NA
NA	NA	FUCA2	CAST	DIAPH2	CALM3	NA	NA	NA	NA
NA	NA	MMTAG2	ATP13A3	MMP8	MT-ND1	NA	NA	NA	NA
NA	NA	VAMP8	G0S2	CD59	CYBB	NA	NA	NA	NA
NA	NA	AP1M1	NSUN7	PROSER1	LILRB3	NA	NA	NA	NA
NA	NA	ADGRE3	MTRR	FLJ30064	EFHD2	NA	NA	NA	NA
NA	NA	CRISPLD2	C4orf3	CATSPER1	CCR1	NA	NA	NA	NA
NA	NA	TOLLIP	LILRA5	NMRK1	P4HB	NA	NA	NA	NA
NA	NA	MAGT1	EGR1	HIST1H2AH///HIST1H2AG///HIST1H2AM///HIST1H2AL///HIST1H2AK///HIST1H2AI	EIF4EBP2	NA	NA	NA	NA
NA	NA	CYSTM1	MX1	HIST1H2BJ///HIST1H2BG	CORO1C	NA	NA	NA	NA
NA	NA	DNAJC5	OAS3	CPNE3	LTA4H	NA	NA	NA	NA
NA	NA	DSN1	TRIM5	ITGA7	RBPJ	NA	NA	NA	NA
NA	NA	PTGES2	SPP1	ZNF254	TBCA	NA	NA	NA	NA
NA	NA	METTL7A	EMB	BCL2L1	RTN4	NA	NA	NA	NA
NA	NA	RHOF	NDUFB3	FLOT1	LIMS1	NA	NA	NA	NA
NA	NA	RETN	ATAD2B	FERMT3	PTBP3	NA	NA	NA	NA
NA	NA	RAB18	SDHC	PHF21A	AGTRAP	NA	NA	NA	NA
NA	NA	RAB9B	ITGA6	ADAM10	CDK2AP2	NA	NA	NA	NA
NA	NA	MMP25	MMP8	ATL3	HN1	NA	NA	NA	NA
NA	NA	CD93	DDIT4	SESTD1	SPCS3	NA	NA	NA	NA
NA	NA	NIT2	ZNF107	PPM1M	RHOG	NA	NA	NA	NA
NA	NA	GPR84	IFI44	TOP2A	TM9SF2	NA	NA	NA	NA
NA	NA	TMEM30A	DDX60	MMADHC	SH3BP2	NA	NA	NA	NA
NA	NA	CMTM6	APOO	PIK3CB	NDUFA11	NA	NA	NA	NA
NA	NA	CLEC5A	IFI44L	VAV3	DPYD	NA	NA	NA	NA
NA	NA	ACTR10	HRH4	AKR1C1	SYK	NA	NA	NA	NA
NA	NA	PLAC8	RAP1B	PHKA2	CSNK1A1	NA	NA	NA	NA
NA	NA	ADA2	EPSTI1	CD99L2	TRABD	NA	NA	NA	NA
NA	NA	CALML5	ARG1	SYT11	ITGAL	NA	NA	NA	NA
NA	NA	COMMD9	HERC5	GAFA1	MAP3K1	NA	NA	NA	NA
NA	NA	KCMF1	OAS2	IRAK2	MYO1G	NA	NA	NA	NA
NA	NA	VAPA	NA	H2AFY	RASSF3	NA	NA	NA	NA
NA	NA	COMMD3	NA	GOLGA7		NA	NA	NA	NA
NA	NA	CTSZ	NA	LY6G6C	NA	NA	NA	NA	NA
NA	NA	BIN2	NA	RPH3A	NA	NA	NA	NA	NA
NA	NA	CD300A	NA	UBTD2	NA	NA	NA	NA	NA
NA	NA	LAMTOR3	NA	GALNT3	NA	NA	NA	NA	NA
NA	NA	DPP7	NA	ZNF608	NA	NA	NA	NA	NA
NA	NA	DBNL	NA	MIR503///MIR424///MIR503HG	NA	NA	NA	NA	NA
NA	NA	PYCARD	NA	APP	NA	NA	NA	NA	NA
NA	NA	PSMD13	NA	MYL9	NA	NA	NA	NA	NA
NA	NA	PPIE	NA	MIR424///MIR503HG	NA	NA	NA	NA	NA
NA	NA	PA2G4	NA	RNF138	NA	NA	NA	NA	NA
NA	NA	HPSE	NA	AKIRIN2	NA	NA	NA	NA	NA
NA	NA	ATP11B	NA	RASGEF1A	NA	NA	NA	NA	NA
NA	NA	PADI2	NA	CAPN13	NA	NA	NA	NA	NA
NA	NA	ATP8A1	NA	NLRP2	NA	NA	NA	NA	NA
NA	NA	LAMTOR2	NA	UBE2H	NA	NA	NA	NA	NA
NA	NA	PRG3	NA	INHBB	NA	NA	NA	NA	NA
NA	NA	DERA	NA	SPATC1	NA	NA	NA	NA	NA
NA	NA	SIGLEC9	NA	RP2	NA	NA	NA	NA	NA
NA	NA	CAB39	NA	SMPDL3A	NA	NA	NA	NA	NA
NA	NA	RAP2C	NA	TOM1	NA	NA	NA	NA	NA
NA	NA	ATP6V1D	NA	ST7L	NA	NA	NA	NA	NA
NA	NA	TRAPPC1	NA	FCGR1CP///FCGR1B///FCGR1A	NA	NA	NA	NA	NA
NA	NA	HEBP2	NA	LGALS1	NA	NA	NA	NA	NA
NA	NA	DYNC1LI1	NA	EBLN2	NA	NA	NA	NA	NA
NA	NA	ENPP4	NA	ATP13A3	NA	NA	NA	NA	NA
NA	NA	NA	NA	CAPG	NA	NA	NA	NA	NA
NA	NA	NA	NA	SETD7	NA	NA	NA	NA	NA
NA	NA	NA	NA	CCDC71L	NA	NA	NA	NA	NA
NA	NA	NA	NA	VPS54	NA	NA	NA	NA	NA
NA	NA	NA	NA	LDLR	NA	NA	NA	NA	NA
NA	NA	NA	NA	IL4R	NA	NA	NA	NA	NA
NA	NA	NA	NA	MEIS3P1	NA	NA	NA	NA	NA
NA	NA	NA	NA	ITGA2B	NA	NA	NA	NA	NA
NA	NA	NA	NA	TCTEX1D2	NA	NA	NA	NA	NA
NA	NA	NA	NA	LOC101926967	NA	NA	NA	NA	NA
NA	NA	NA	NA	SNTB2	NA	NA	NA	NA	NA
NA	NA	NA	NA	RAB13	NA	NA	NA	NA	NA
NA	NA	NA	NA	C15orf38-AP3S2///AP3S2	NA	NA	NA	NA	NA
NA	NA	NA	NA	LCN2	NA	NA	NA	NA	NA
NA	NA	NA	NA	GLDN	NA	NA	NA	NA	NA
NA	NA	NA	NA	DSC2	NA	NA	NA	NA	NA
NA	NA	NA	NA	FOSL2	NA	NA	NA	NA	NA
NA	NA	NA	NA	GSAP	NA	NA	NA	NA	NA
NA	NA	NA	NA	SDHAF3	NA	NA	NA	NA	NA
NA	NA	NA	NA	TRIM22	NA	NA	NA	NA	NA
NA	NA	NA	NA	TMEM110	NA	NA	NA	NA	NA
NA	NA	NA	NA	ANXA1	NA	NA	NA	NA	NA
NA	NA	NA	NA	MTDH	NA	NA	NA	NA	NA
NA	NA	NA	NA	OAT	NA	NA	NA	NA	NA
NA	NA	NA	NA	DACH1	NA	NA	NA	NA	NA
NA	NA	NA	NA	CYB5R1	NA	NA	NA	NA	NA
NA	NA	NA	NA	CTSH	NA	NA	NA	NA	NA
NA	NA	NA	NA	KDM7A	NA	NA	NA	NA	NA
NA	NA	NA	NA	FBXO6	NA	NA	NA	NA	NA
NA	NA	NA	NA	XBP1	NA	NA	NA	NA	NA
NA	NA	NA	NA	SAP30	NA	NA	NA	NA	NA
NA	NA	NA	NA	RCL1	NA	NA	NA	NA	NA
NA	NA	NA	NA	CPSF3	NA	NA	NA	NA	NA
NA	NA	NA	NA	LNPEP	NA	NA	NA	NA	NA
NA	NA	NA	NA	UNC5A	NA	NA	NA	NA	NA
NA	NA	NA	NA	SERINC2	NA	NA	NA	NA	NA
NA	NA	NA	NA	LOC101926921///DAB2	NA	NA	NA	NA	NA
NA	NA	NA	NA	RSU1	NA	NA	NA	NA	NA
NA	NA	NA	NA	FCGR1B	NA	NA	NA	NA	NA
NA	NA	NA	NA	ACSL4	NA	NA	NA	NA	NA
NA	NA	NA	NA	KCNJ15	NA	NA	NA	NA	NA
NA	NA	NA	NA	DUSP3	NA	NA	NA	NA	NA
NA	NA	NA	NA	ANAPC15	NA	NA	NA	NA	NA
NA	NA	NA	NA	ALAS2	NA	NA	NA	NA	NA
NA	NA	NA	NA	GALNT2	NA	NA	NA	NA	NA
NA	NA	NA	NA	GPRIN1	NA	NA	NA	NA	NA
NA	NA	NA	NA	PRKCE	NA	NA	NA	NA	NA
NA	NA	NA	NA	HIST1H3F///HIST1H3B///HIST1H3H///HIST1H3J///HIST1H3G///HIST1H3I///HIST1H3E///HIST1H3C///HIST1H3D///HIST1H3A	NA	NA	NA	NA	NA
NA	NA	NA	NA	SAR1B	NA	NA	NA	NA	NA
NA	NA	NA	NA	NT5DC3	NA	NA	NA	NA	NA
NA	NA	NA	NA	FAXDC2	NA	NA	NA	NA	NA
NA	NA	NA	NA	ACSL3	NA	NA	NA	NA	NA
NA	NA	NA	NA	HPSE	NA	NA	NA	NA	NA
NA	NA	NA	NA	SCRG1	NA	NA	NA	NA	NA
NA	NA	NA	NA	C8orf88	NA	NA	NA	NA	NA
NA	NA	NA	NA	LNPK	NA	NA	NA	NA	NA
NA	NA	NA	NA	PHACTR2	NA	NA	NA	NA	NA
NA	NA	NA	NA	RANBP9	NA	NA	NA	NA	NA
NA	NA	NA	NA	SNCA	NA	NA	NA	NA	NA
NA	NA	NA	NA	ERLIN1	NA	NA	NA	NA	NA
NA	NA	NA	NA	ITGB3	NA	NA	NA	NA	NA
NA	NA	NA	NA	FAM69B	NA	NA	NA	NA	NA
NA	NA	NA	NA	GLIPR2	NA	NA	NA	NA	NA
NA	NA	NA	NA	CAPN3	NA	NA	NA	NA	NA
NA	NA	NA	NA	ABCB6	NA	NA	NA	NA	NA
NA	NA	NA	NA	ARL4A	NA	NA	NA	NA	NA
NA	NA	NA	NA	TAL1	NA	NA	NA	NA	NA
NA	NA	NA	NA	CENPO	NA	NA	NA	NA	NA
NA	NA	NA	NA	MCMBP	NA	NA	NA	NA	NA
NA	NA	NA	NA	KLF5	NA	NA	NA	NA	NA
NA	NA	NA	NA	NFKBIA	NA	NA	NA	NA	NA
NA	NA	NA	NA	CUX1	NA	NA	NA	NA	NA
NA	NA	NA	NA	C1GALT1C1	NA	NA	NA	NA	NA
NA	NA	NA	NA	NXT2	NA	NA	NA	NA	NA
NA	NA	NA	NA	RGL4	NA	NA	NA	NA	NA
NA	NA	NA	NA	MARC1	NA	NA	NA	NA	NA
NA	NA	NA	NA	WDFY3-AS2	NA	NA	NA	NA	NA
NA	NA	NA	NA	DNAJC5	NA	NA	NA	NA	NA
NA	NA	NA	NA	CTDSPL	NA	NA	NA	NA	NA
NA	NA	NA	NA	TPST1	NA	NA	NA	NA	NA
NA	NA	NA	NA	IL18RAP	NA	NA	NA	NA	NA
NA	NA	NA	NA	GNG2	NA	NA	NA	NA	NA
NA	NA	NA	NA	FCRL1	NA	NA	NA	NA	NA
NA	NA	NA	NA	CPNE5	NA	NA	NA	NA	NA
NA	NA	NA	NA	FAM160B1	NA	NA	NA	NA	NA
NA	NA	NA	NA	AHSP	NA	NA	NA	NA	NA
NA	NA	NA	NA	FBN2	NA	NA	NA	NA	NA
NA	NA	NA	NA	AIG1	NA	NA	NA	NA	NA
NA	NA	NA	NA	CLEC1B	NA	NA	NA	NA	NA
NA	NA	NA	NA	NORAD	NA	NA	NA	NA	NA
NA	NA	NA	NA	LOXL1-AS1	NA	NA	NA	NA	NA
NA	NA	NA	NA	NCKAP1L	NA	NA	NA	NA	NA
NA	NA	NA	NA	MAN1A1	NA	NA	NA	NA	NA
NA	NA	NA	NA	TBCA	NA	NA	NA	NA	NA
NA	NA	NA	NA	YWHAH	NA	NA	NA	NA	NA
NA	NA	NA	NA	SLC38A2	NA	NA	NA	NA	NA
NA	NA	NA	NA	COPA	NA	NA	NA	NA	NA
NA	NA	NA	NA	NTSR1	NA	NA	NA	NA	NA
NA	NA	NA	NA	IL6ST	NA	NA	NA	NA	NA
NA	NA	NA	NA	LACTB	NA	NA	NA	NA	NA
NA	NA	NA	NA	PEAK1	NA	NA	NA	NA	NA
NA	NA	NA	NA	KRAS	NA	NA	NA	NA	NA
NA	NA	NA	NA	ALOX5	NA	NA	NA	NA	NA
NA	NA	NA	NA	VILL	NA	NA	NA	NA	NA
NA	NA	NA	NA	LOC100507577///LONP2	NA	NA	NA	NA	NA
NA	NA	NA	NA	DMTN	NA	NA	NA	NA	NA
NA	NA	NA	NA	HOMER3	NA	NA	NA	NA	NA
NA	NA	NA	NA	TRMT6	NA	NA	NA	NA	NA
NA	NA	NA	NA	DPY19L3	NA	NA	NA	NA	NA
NA	NA	NA	NA	AP3B2	NA	NA	NA	NA	NA
NA	NA	NA	NA	CHIT1	NA	NA	NA	NA	NA
NA	NA	NA	NA	LOC647115	NA	NA	NA	NA	NA
NA	NA	NA	NA	CTSD	NA	NA	NA	NA	NA
NA	NA	NA	NA	EPB42	NA	NA	NA	NA	NA
NA	NA	NA	NA	TMEM70	NA	NA	NA	NA	NA
NA	NA	NA	NA	UGCG	NA	NA	NA	NA	NA
NA	NA	NA	NA	ANKRD55	NA	NA	NA	NA	NA
NA	NA	NA	NA	SELENBP1	NA	NA	NA	NA	NA
NA	NA	NA	NA	ZNF250	NA	NA	NA	NA	NA
NA	NA	NA	NA	GPR160	NA	NA	NA	NA	NA
NA	NA	NA	NA	KIF3C	NA	NA	NA	NA	NA
NA	NA	NA	NA	LOC100507642	NA	NA	NA	NA	NA
NA	NA	NA	NA	PRMT2	NA	NA	NA	NA	NA
NA	NA	NA	NA	HSPA1B///HSPA1A	NA	NA	NA	NA	NA
NA	NA	NA	NA	SLC25A40	NA	NA	NA	NA	NA
NA	NA	NA	NA	MOSPD2	NA	NA	NA	NA	NA
NA	NA	NA	NA	AKR1C3	NA	NA	NA	NA	NA
NA	NA	NA	NA	MIIP	NA	NA	NA	NA	NA
NA	NA	NA	NA	ZNF222	NA	NA	NA	NA	NA
NA	NA	NA	NA	LIMS4///LIMS3///LIMS1	NA	NA	NA	NA	NA
NA	NA	NA	NA	DR1	NA	NA	NA	NA	NA
NA	NA	NA	NA	FBXO7	NA	NA	NA	NA	NA
NA	NA	NA	NA	ACRC	NA	NA	NA	NA	NA
NA	NA	NA	NA	COLGALT1	NA	NA	NA	NA	NA
NA	NA	NA	NA	TIFA	NA	NA	NA	NA	NA
NA	NA	NA	NA	CTRC	NA	NA	NA	NA	NA
NA	NA	NA	NA	TNPO3	NA	NA	NA	NA	NA
NA	NA	NA	NA	SLC4A1	NA	NA	NA	NA	NA
NA	NA	NA	NA	PNPLA1	NA	NA	NA	NA	NA
NA	NA	NA	NA	MXRA7	NA	NA	NA	NA	NA
NA	NA	NA	NA	SLC39A8	NA	NA	NA	NA	NA
NA	NA	NA	NA	DPYD	NA	NA	NA	NA	NA
NA	NA	NA	NA	TESC	NA	NA	NA	NA	NA
NA	NA	NA	NA	TMLHE	NA	NA	NA	NA	NA
NA	NA	NA	NA	RCVRN	NA	NA	NA	NA	NA
NA	NA	NA	NA	TMEM2	NA	NA	NA	NA	NA
NA	NA	NA	NA	TNFAIP3	NA	NA	NA	NA	NA
NA	NA	NA	NA	LEPROT	NA	NA	NA	NA	NA
NA	NA	NA	NA	MCM6	NA	NA	NA	NA	NA
NA	NA	NA	NA	TRIQK	NA	NA	NA	NA	NA
NA	NA	NA	NA	SLC24A4	NA	NA	NA	NA	NA
NA	NA	NA	NA	ANK1	NA	NA	NA	NA	NA
NA	NA	NA	NA	FUT4	NA	NA	NA	NA	NA
NA	NA	NA	NA	ADD3	NA	NA	NA	NA	NA
NA	NA	NA	NA	EAF2	NA	NA	NA	NA	NA
NA	NA	NA	NA	RALB	NA	NA	NA	NA	NA
NA	NA	NA	NA	GMFB	NA	NA	NA	NA	NA
NA	NA	NA	NA	BLVRB	NA	NA	NA	NA	NA
NA	NA	NA	NA	SLC36A4	NA	NA	NA	NA	NA
NA	NA	NA	NA	TBC1D2	NA	NA	NA	NA	NA
NA	NA	NA	NA	LSMEM1	NA	NA	NA	NA	NA
NA	NA	NA	NA	AZIN1	NA	NA	NA	NA	NA
NA	NA	NA	NA	E2F2	NA	NA	NA	NA	NA
NA	NA	NA	NA	PUDP	NA	NA	NA	NA	NA
NA	NA	NA	NA	CRBN	NA	NA	NA	NA	NA
NA	NA	NA	NA	TEPP	NA	NA	NA	NA	NA
NA	NA	NA	NA	DOK3	NA	NA	NA	NA	NA
NA	NA	NA	NA	LOC101930400///AKR1C2	NA	NA	NA	NA	NA
NA	NA	NA	NA	FLJ23867///QSOX1	NA	NA	NA	NA	NA
NA	NA	NA	NA	LINC00266-1	NA	NA	NA	NA	NA
NA	NA	NA	NA	FERMT2	NA	NA	NA	NA	NA
NA	NA	NA	NA	PLGRKT	NA	NA	NA	NA	NA
NA	NA	NA	NA	IRS2	NA	NA	NA	NA	NA
NA	NA	NA	NA	THBS1	NA	NA	NA	NA	NA
NA	NA	NA	NA	CDADC1	NA	NA	NA	NA	NA
NA	NA	NA	NA	MIR6732///ZC3H12A	NA	NA	NA	NA	NA
NA	NA	NA	NA	CCNA1	NA	NA	NA	NA	NA
NA	NA	NA	NA	COQ3	NA	NA	NA	NA	NA
NA	NA	NA	NA	DIRC2	NA	NA	NA	NA	NA
NA	NA	NA	NA	RAB31	NA	NA	NA	NA	NA
NA	NA	NA	NA	ASGR2	NA	NA	NA	NA	NA
NA	NA	NA	NA	ITGB3BP	NA	NA	NA	NA	NA
NA	NA	NA	NA	ITPRIPL2	NA	NA	NA	NA	NA
NA	NA	NA	NA	CCNB2	NA	NA	NA	NA	NA
NA	NA	NA	NA	ANXA2	NA	NA	NA	NA	NA
NA	NA	NA	NA	TMTC1	NA	NA	NA	NA	NA
NA	NA	NA	NA	ZC3HAV1	NA	NA	NA	NA	NA
NA	NA	NA	NA	EMC2	NA	NA	NA	NA	NA
NA	NA	NA	NA	KIAA0930	NA	NA	NA	NA	NA
NA	NA	NA	NA	SLCO4C1	NA	NA	NA	NA	NA
NA	NA	NA	NA	FCAR	NA	NA	NA	NA	NA
NA	NA	NA	NA	FAM65B	NA	NA	NA	NA	NA
NA	NA	NA	NA	LOC105374587	NA	NA	NA	NA	NA
NA	NA	NA	NA	GBAP1	NA	NA	NA	NA	NA
NA	NA	NA	NA	SLC35A1	NA	NA	NA	NA	NA
NA	NA	NA	NA	OLFM4	NA	NA	NA	NA	NA
NA	NA	NA	NA	HBM	NA	NA	NA	NA	NA
NA	NA	NA	NA	SLC15A2	NA	NA	NA	NA	NA
NA	NA	NA	NA	CTSA	NA	NA	NA	NA	NA
NA	NA	NA	NA	ANKRD28	NA	NA	NA	NA	NA
NA	NA	NA	NA	CA1	NA	NA	NA	NA	NA
NA	NA	NA	NA	HIST1H2BH	NA	NA	NA	NA	NA
NA	NA	NA	NA	FRMD3	NA	NA	NA	NA	NA
NA	NA	NA	NA	VAT1	NA	NA	NA	NA	NA
NA	NA	NA	NA	GBAP1///GBA	NA	NA	NA	NA	NA
NA	NA	NA	NA	LIMK1	NA	NA	NA	NA	NA
NA	NA	NA	NA	RNF141	NA	NA	NA	NA	NA
NA	NA	NA	NA	DDIAS	NA	NA	NA	NA	NA
NA	NA	NA	NA	FOXQ1	NA	NA	NA	NA	NA
NA	NA	NA	NA	JAG1	NA	NA	NA	NA	NA
NA	NA	NA	NA	INSC	NA	NA	NA	NA	NA
NA	NA	NA	NA	C4orf3	NA	NA	NA	NA	NA
NA	NA	NA	NA	ZNF330	NA	NA	NA	NA	NA
NA	NA	NA	NA	IVNS1ABP	NA	NA	NA	NA	NA
NA	NA	NA	NA	ORC2	NA	NA	NA	NA	NA
NA	NA	NA	NA	PLPP3	NA	NA	NA	NA	NA
NA	NA	NA	NA	BEX3	NA	NA	NA	NA	NA
NA	NA	NA	NA	LMO2	NA	NA	NA	NA	NA
NA	NA	NA	NA	RPA4	NA	NA	NA	NA	NA
NA	NA	NA	NA	NLRP3	NA	NA	NA	NA	NA
NA	NA	NA	NA	SLC40A1	NA	NA	NA	NA	NA
NA	NA	NA	NA	BAMBI	NA	NA	NA	NA	NA
NA	NA	NA	NA	ITFG1	NA	NA	NA	NA	NA
NA	NA	NA	NA	CYFIP2	NA	NA	NA	NA	NA
NA	NA	NA	NA	HSD3B7	NA	NA	NA	NA	NA
NA	NA	NA	NA	ATP8B4	NA	NA	NA	NA	NA
NA	NA	NA	NA	ACP6	NA	NA	NA	NA	NA
NA	NA	NA	NA	KLHL8	NA	NA	NA	NA	NA
NA	NA	NA	NA	FRMD4B	NA	NA	NA	NA	NA
NA	NA	NA	NA	ABRACL	NA	NA	NA	NA	NA
NA	NA	NA	NA	C9orf84	NA	NA	NA	NA	NA
NA	NA	NA	NA	STX12	NA	NA	NA	NA	NA
NA	NA	NA	NA	CBS	NA	NA	NA	NA	NA
NA	NA	NA	NA	BTBD19	NA	NA	NA	NA	NA
NA	NA	NA	NA	GJB6	NA	NA	NA	NA	NA
NA	NA	NA	NA	CSTB	NA	NA	NA	NA	NA
NA	NA	NA	NA	PTPRC	NA	NA	NA	NA	NA
NA	NA	NA	NA	SYNE1	NA	NA	NA	NA	NA
NA	NA	NA	NA	IFI27	NA	NA	NA	NA	NA
NA	NA	NA	NA	OSBPL9	NA	NA	NA	NA	NA
NA	NA	NA	NA	LOC102724517///NLK	NA	NA	NA	NA	NA
NA	NA	NA	NA	MIR631///NEIL1	NA	NA	NA	NA	NA
NA	NA	NA	NA	SLC36A1	NA	NA	NA	NA	NA
NA	NA	NA	NA	MIR1199///MISP3	NA	NA	NA	NA	NA
NA	NA	NA	NA	MAFB	NA	NA	NA	NA	NA
NA	NA	NA	NA	ADAMTS2	NA	NA	NA	NA	NA
NA	NA	NA	NA	ITGB5	NA	NA	NA	NA	NA
NA	NA	NA	NA	MT1X	NA	NA	NA	NA	NA
NA	NA	NA	NA	CTTN	NA	NA	NA	NA	NA
NA	NA	NA	NA	C19orf33	NA	NA	NA	NA	NA
NA	NA	NA	NA	MILR1	NA	NA	NA	NA	NA
NA	NA	NA	NA	DHCR7	NA	NA	NA	NA	NA
NA	NA	NA	NA	LATS2	NA	NA	NA	NA	NA
NA	NA	NA	NA	SELT	NA	NA	NA	NA	NA
NA	NA	NA	NA	FGD4	NA	NA	NA	NA	NA
NA	NA	NA	NA	TRIM58	NA	NA	NA	NA	NA
NA	NA	NA	NA	FAM27B///FAM27C	NA	NA	NA	NA	NA
NA	NA	NA	NA	LOC105378828	NA	NA	NA	NA	NA
NA	NA	NA	NA	ARHGEF3	NA	NA	NA	NA	NA
NA	NA	NA	NA	GOSR2	NA	NA	NA	NA	NA
NA	NA	NA	NA	SIL1	NA	NA	NA	NA	NA
NA	NA	NA	NA	ORM1	NA	NA	NA	NA	NA
NA	NA	NA	NA	DAAM2	NA	NA	NA	NA	NA
NA	NA	NA	NA	C3AR1	NA	NA	NA	NA	NA
NA	NA	NA	NA	STK3	NA	NA	NA	NA	NA
NA	NA	NA	NA	F8	NA	NA	NA	NA	NA
NA	NA	NA	NA	EHD1	NA	NA	NA	NA	NA
NA	NA	NA	NA	ADORA3	NA	NA	NA	NA	NA
NA	NA	NA	NA	CLIC4	NA	NA	NA	NA	NA
NA	NA	NA	NA	LTF	NA	NA	NA	NA	NA
NA	NA	NA	NA	LTBP1	NA	NA	NA	NA	NA
NA	NA	NA	NA	SPIDR	NA	NA	NA	NA	NA
NA	NA	NA	NA	EFR3A	NA	NA	NA	NA	NA
NA	NA	NA	NA	CD163	NA	NA	NA	NA	NA
NA	NA	NA	NA	HHEX	NA	NA	NA	NA	NA
NA	NA	NA	NA	SOS2	NA	NA	NA	NA	NA
NA	NA	NA	NA	RAB7A	NA	NA	NA	NA	NA
NA	NA	NA	NA	USP47	NA	NA	NA	NA	NA
NA	NA	NA	NA	PUS3	NA	NA	NA	NA	NA
NA	NA	NA	NA	CEACAM21	NA	NA	NA	NA	NA
NA	NA	NA	NA	FGF13	NA	NA	NA	NA	NA
NA	NA	NA	NA	AQP10	NA	NA	NA	NA	NA
NA	NA	NA	NA	CLEC4E	NA	NA	NA	NA	NA
NA	NA	NA	NA	ENTPD7	NA	NA	NA	NA	NA
NA	NA	NA	NA	LOC101928195///LOC100996643///MTHFD1L	NA	NA	NA	NA	NA
NA	NA	NA	NA	LAPTM4B	NA	NA	NA	NA	NA
NA	NA	NA	NA	PTPN2	NA	NA	NA	NA	NA
NA	NA	NA	NA	PPP4R1L	NA	NA	NA	NA	NA
NA	NA	NA	NA	LOC100134822	NA	NA	NA	NA	NA
NA	NA	NA	NA	MYLK	NA	NA	NA	NA	NA
NA	NA	NA	NA	ORM2///ORM1	NA	NA	NA	NA	NA
NA	NA	NA	NA	SEPT5-GP1BB///SEPT5///GP1BB	NA	NA	NA	NA	NA
NA	NA	NA	NA	RIT1	NA	NA	NA	NA	NA
NA	NA	NA	NA	SEC22C	NA	NA	NA	NA	NA
NA	NA	NA	NA	RAI2	NA	NA	NA	NA	NA
NA	NA	NA	NA	LOC149684///BPI	NA	NA	NA	NA	NA
NA	NA	NA	NA	CLEC5A	NA	NA	NA	NA	NA
NA	NA	NA	NA	RNF146	NA	NA	NA	NA	NA
NA	NA	NA	NA	GMPR	NA	NA	NA	NA	NA
NA	NA	NA	NA	FABP5	NA	NA	NA	NA	NA
NA	NA	NA	NA	NXN	NA	NA	NA	NA	NA
NA	NA	NA	NA	OSBPL1A	NA	NA	NA	NA	NA
NA	NA	NA	NA	CD274	NA	NA	NA	NA	NA
NA	NA	NA	NA	PAM	NA	NA	NA	NA	NA
NA	NA	NA	NA	SH3RF1	NA	NA	NA	NA	NA
NA	NA	NA	NA	ABHD17C	NA	NA	NA	NA	NA
NA	NA	NA	NA	SLCO3A1	NA	NA	NA	NA	NA
NA	NA	NA	NA	CNIH1	NA	NA	NA	NA	NA
NA	NA	NA	NA	DEFA4	NA	NA	NA	NA	NA
NA	NA	NA	NA	CEP68	NA	NA	NA	NA	NA
NA	NA	NA	NA	GLMP	NA	NA	NA	NA	NA
NA	NA	NA	NA	GABBR1	NA	NA	NA	NA	NA
NA	NA	NA	NA	SPARC	NA	NA	NA	NA	NA
NA	NA	NA	NA	CEACAM1	NA	NA	NA	NA	NA
NA	NA	NA	NA	CCDC18	NA	NA	NA	NA	NA
NA	NA	NA	NA	PPBP	NA	NA	NA	NA	NA
NA	NA	NA	NA	MYO18A///TIAF1	NA	NA	NA	NA	NA
NA	NA	NA	NA	PEAR1	NA	NA	NA	NA	NA
NA	NA	NA	NA	RAB3IP	NA	NA	NA	NA	NA
NA	NA	NA	NA	TCN2	NA	NA	NA	NA	NA
NA	NA	NA	NA	DHFR	NA	NA	NA	NA	NA
NA	NA	NA	NA	NXF3	NA	NA	NA	NA	NA
NA	NA	NA	NA	CD55	NA	NA	NA	NA	NA
NA	NA	NA	NA	LOC101927851	NA	NA	NA	NA	NA
NA	NA	NA	NA	TMEM54	NA	NA	NA	NA	NA
NA	NA	NA	NA	LOC101928269///LOC100506403///RUNX1	NA	NA	NA	NA	NA
NA	NA	NA	NA	TFDP1	NA	NA	NA	NA	NA
NA	NA	NA	NA	NDUFAF1	NA	NA	NA	NA	NA
NA	NA	NA	NA	RHBDF2	NA	NA	NA	NA	NA
NA	NA	NA	NA	COPZ1	NA	NA	NA	NA	NA
NA	NA	NA	NA	PIK3AP1	NA	NA	NA	NA	NA
NA	NA	NA	NA	LONRF3	NA	NA	NA	NA	NA
NA	NA	NA	NA	CATIP-AS1	NA	NA	NA	NA	NA
NA	NA	NA	NA	ECRP	NA	NA	NA	NA	NA
NA	NA	NA	NA	DHRS9	NA	NA	NA	NA	NA
NA	NA	NA	NA	SCPEP1	NA	NA	NA	NA	NA
NA	NA	NA	NA	LOC102724587	NA	NA	NA	NA	NA
NA	NA	NA	NA	NDUFB3	NA	NA	NA	NA	NA
NA	NA	NA	NA	CD24	NA	NA	NA	NA	NA
NA	NA	NA	NA	TWF1	NA	NA	NA	NA	NA
NA	NA	NA	NA	SBF2	NA	NA	NA	NA	NA
NA	NA	NA	NA	H6PD	NA	NA	NA	NA	NA
NA	NA	NA	NA	GGT5	NA	NA	NA	NA	NA
NA	NA	NA	NA	NRIP1	NA	NA	NA	NA	NA
NA	NA	NA	NA	PIGV	NA	NA	NA	NA	NA
NA	NA	NA	NA	HES1	NA	NA	NA	NA	NA
NA	NA	NA	NA	WFDC1	NA	NA	NA	NA	NA
NA	NA	NA	NA	KAZN	NA	NA	NA	NA	NA
NA	NA	NA	NA	NRN1	NA	NA	NA	NA	NA
NA	NA	NA	NA	ETHE1	NA	NA	NA	NA	NA
NA	NA	NA	NA	ST8SIA5	NA	NA	NA	NA	NA
NA	NA	NA	NA	KCNMA1	NA	NA	NA	NA	NA
NA	NA	NA	NA	TRIM69	NA	NA	NA	NA	NA
NA	NA	NA	NA	RRM2	NA	NA	NA	NA	NA
NA	NA	NA	NA	MVB12B	NA	NA	NA	NA	NA
NA	NA	NA	NA	TMEM40	NA	NA	NA	NA	NA
NA	NA	NA	NA	SRD5A3	NA	NA	NA	NA	NA
NA	NA	NA	NA	FAM20C	NA	NA	NA	NA	NA
NA	NA	NA	NA	SERPINA1	NA	NA	NA	NA	NA
NA	NA	NA	NA	HCFC1R1	NA	NA	NA	NA	NA
NA	NA	NA	NA	MPO	NA	NA	NA	NA	NA
NA	NA	NA	NA	HIST2H2BE	NA	NA	NA	NA	NA
NA	NA	NA	NA	ELL2	NA	NA	NA	NA	NA
NA	NA	NA	NA	KIAA1958	NA	NA	NA	NA	NA
NA	NA	NA	NA	LOC101928274///VSIG10	NA	NA	NA	NA	NA
NA	NA	NA	NA	NME8	NA	NA	NA	NA	NA
NA	NA	NA	NA	C2orf88	NA	NA	NA	NA	NA
NA	NA	NA	NA	ESD	NA	NA	NA	NA	NA
NA	NA	NA	NA	TREML1	NA	NA	NA	NA	NA
NA	NA	NA	NA	ENDOD1	NA	NA	NA	NA	NA
NA	NA	NA	NA	MAB21L3	NA	NA	NA	NA	NA
NA	NA	NA	NA	CD48	NA	NA	NA	NA	NA
NA	NA	NA	NA	ISY1-RAB43///RAB43	NA	NA	NA	NA	NA
NA	NA	NA	NA	CASC4	NA	NA	NA	NA	NA
NA	NA	NA	NA	VPS8	NA	NA	NA	NA	NA
NA	NA	NA	NA	GYPB	NA	NA	NA	NA	NA
NA	NA	NA	NA	VWA8	NA	NA	NA	NA	NA
NA	NA	NA	NA	TPM1	NA	NA	NA	NA	NA
NA	NA	NA	NA	TUBB2A	NA	NA	NA	NA	NA
NA	NA	NA	NA	CRISP3	NA	NA	NA	NA	NA
NA	NA	NA	NA	ERI1	NA	NA	NA	NA	NA
NA	NA	NA	NA	TMEM158	NA	NA	NA	NA	NA
NA	NA	NA	NA	ALOX12	NA	NA	NA	NA	NA
NA	NA	NA	NA	NPIPA5///NPIPB6///NPIPB8///NPIPB3	NA	NA	NA	NA	NA
NA	NA	NA	NA	RNASE1	NA	NA	NA	NA	NA
NA	NA	NA	NA	CA12	NA	NA	NA	NA	NA
NA	NA	NA	NA	EPAS1	NA	NA	NA	NA	NA
NA	NA	NA	NA	ANKDD1A	NA	NA	NA	NA	NA
NA	NA	NA	NA	CEL	NA	NA	NA	NA	NA
NA	NA	NA	NA	LINC00853	NA	NA	NA	NA	NA
NA	NA	NA	NA	SGPP2	NA	NA	NA	NA	NA
NA	NA	NA	NA	CTSB	NA	NA	NA	NA	NA
NA	NA	NA	NA	VIPR1	NA	NA	NA	NA	NA
NA	NA	NA	NA	PDE4D	NA	NA	NA	NA	NA
NA	NA	NA	NA	RHOC	NA	NA	NA	NA	NA
NA	NA	NA	NA	PTX3	NA	NA	NA	NA	NA
NA	NA	NA	NA	FAM65C	NA	NA	NA	NA	NA
NA	NA	NA	NA	TRBV27	NA	NA	NA	NA	NA
NA	NA	NA	NA	ERICH1	NA	NA	NA	NA	NA
NA	NA	NA	NA	TG	NA	NA	NA	NA	NA
NA	NA	NA	NA	RNASE4	NA	NA	NA	NA	NA
NA	NA	NA	NA	TREML3P	NA	NA	NA	NA	NA
NA	NA	NA	NA	PLD6///FLCN	NA	NA	NA	NA	NA
NA	NA	NA	NA	EHD3	NA	NA	NA	NA	NA
NA	NA	NA	NA	ADCY10P1	NA	NA	NA	NA	NA
NA	NA	NA	NA	VAMP5	NA	NA	NA	NA	NA
NA	NA	NA	NA	GNA15	NA	NA	NA	NA	NA
NA	NA	NA	NA	RHOU	NA	NA	NA	NA	NA
NA	NA	NA	NA	RPL31	NA	NA	NA	NA	NA
NA	NA	NA	NA	CYYR1	NA	NA	NA	NA	NA
NA	NA	NA	NA	TSPAN2	NA	NA	NA	NA	NA
NA	NA	NA	NA	TSPAN5	NA	NA	NA	NA	NA
NA	NA	NA	NA	KLHL6	NA	NA	NA	NA	NA
NA	NA	NA	NA	LOC101928916///NNMT	NA	NA	NA	NA	NA
NA	NA	NA	NA	MTMR3	NA	NA	NA	NA	NA
NA	NA	NA	NA	PGM5	NA	NA	NA	NA	NA
NA	NA	NA	NA	UBXN10-AS1	NA	NA	NA	NA	NA
NA	NA	NA	NA	NKG7	NA	NA	NA	NA	NA
NA	NA	NA	NA	VSIG4	NA	NA	NA	NA	NA
NA	NA	NA	NA	ABCA1	NA	NA	NA	NA	NA
NA	NA	NA	NA	GUCY1A3	NA	NA	NA	NA	NA
NA	NA	NA	NA	CEACAM6	NA	NA	NA	NA	NA
NA	NA	NA	NA	DEFT1P2///DEFT1P	NA	NA	NA	NA	NA
NA	NA	NA	NA	FAM208A	NA	NA	NA	NA	NA
NA	NA	NA	NA	LOC101926963	NA	NA	NA	NA	NA
NA	NA	NA	NA	DGKH	NA	NA	NA	NA	NA
NA	NA	NA	NA	OTUD1	NA	NA	NA	NA	NA
NA	NA	NA	NA	HAVCR2	NA	NA	NA	NA	NA
NA	NA	NA	NA	KCND1	NA	NA	NA	NA	NA
NA	NA	NA	NA	GGT2///GGTLC1///GGTLC2///GGT1	NA	NA	NA	NA	NA
NA	NA	NA	NA	PRTN3	NA	NA	NA	NA	NA
NA	NA	NA	NA	TBXA2R	NA	NA	NA	NA	NA
NA	NA	NA	NA	MBNL1-AS1	NA	NA	NA	NA	NA
NA	NA	NA	NA	NFKBIZ	NA	NA	NA	NA	NA
NA	NA	NA	NA	RAB29	NA	NA	NA	NA	NA
NA	NA	NA	NA	CENPU	NA	NA	NA	NA	NA
NA	NA	NA	NA	ACTA2	NA	NA	NA	NA	NA
NA	NA	NA	NA	ATP5E	NA	NA	NA	NA	NA
NA	NA	NA	NA	JAM3	NA	NA	NA	NA	NA
NA	NA	NA	NA	TUBB1	NA	NA	NA	NA	NA
NA	NA	NA	NA	TYMS	NA	NA	NA	NA	NA
NA	NA	NA	NA	LOC100130938	NA	NA	NA	NA	NA
NA	NA	NA	NA	YIF1B	NA	NA	NA	NA	NA
NA	NA	NA	NA	PDZK1IP1	NA	NA	NA	NA	NA
NA	NA	NA	NA	CLEC12A	NA	NA	NA	NA	NA
NA	NA	NA	NA	LINC01270	NA	NA	NA	NA	NA
NA	NA	NA	NA	TMED5	NA	NA	NA	NA	NA
NA	NA	NA	NA	SLC16A6	NA	NA	NA	NA	NA
NA	NA	NA	NA	MIR4707///HAUS4	NA	NA	NA	NA	NA
NA	NA	NA	NA	S100A7	NA	NA	NA	NA	NA
NA	NA	NA	NA	LOC100653057///CES1	NA	NA	NA	NA	NA
NA	NA	NA	NA	HDHD2	NA	NA	NA	NA	NA
NA	NA	NA	NA	PIGK	NA	NA	NA	NA	NA
NA	NA	NA	NA	RGCC	NA	NA	NA	NA	NA
NA	NA	NA	NA	ZNF443	NA	NA	NA	NA	NA
NA	NA	NA	NA	HERC2	NA	NA	NA	NA	NA
NA	NA	NA	NA	LOC102724197///LOC100132705///GGT2///GGTLC1///GGTLC2///GGT3P///GGT1	NA	NA	NA	NA	NA
NA	NA	NA	NA	KBTBD6	NA	NA	NA	NA	NA
NA	NA	NA	NA	PF4	NA	NA	NA	NA	NA
NA	NA	NA	NA	PRNP	NA	NA	NA	NA	NA
NA	NA	NA	NA	CENPW	NA	NA	NA	NA	NA
NA	NA	NA	NA	LSM6	NA	NA	NA	NA	NA
NA	NA	NA	NA	LINS1	NA	NA	NA	NA	NA
NA	NA	NA	NA	CDK5	NA	NA	NA	NA	NA
NA	NA	NA	NA	OPTN	NA	NA	NA	NA	NA
NA	NA	NA	NA	ANXA5	NA	NA	NA	NA	NA
NA	NA	NA	NA	MOCS1	NA	NA	NA	NA	NA
NA	NA	NA	NA	CYP19A1	NA	NA	NA	NA	NA
NA	NA	NA	NA	RHD///RHCE	NA	NA	NA	NA	NA
NA	NA	NA	NA	LOC100653086	NA	NA	NA	NA	NA
NA	NA	NA	NA	LOC101928615///FNDC3B	NA	NA	NA	NA	NA
NA	NA	NA	NA	SLAMF7	NA	NA	NA	NA	NA
NA	NA	NA	NA	LOC101930279///FLJ42351	NA	NA	NA	NA	NA
NA	NA	NA	NA	GYPA	NA	NA	NA	NA	NA
NA	NA	NA	NA	LOC401317///CREB5	NA	NA	NA	NA	NA
NA	NA	NA	NA	PIK3IP1-AS1	NA	NA	NA	NA	NA
NA	NA	NA	NA	PRMT5	NA	NA	NA	NA	NA
NA	NA	NA	NA	DNAAF1	NA	NA	NA	NA	NA
NA	NA	NA	NA	HEXB	NA	NA	NA	NA	NA
NA	NA	NA	NA	TENM1	NA	NA	NA	NA	NA
NA	NA	NA	NA	CD300A	NA	NA	NA	NA	NA
NA	NA	NA	NA	HIST1H2BD	NA	NA	NA	NA	NA
NA	NA	NA	NA	ARSB	NA	NA	NA	NA	NA
NA	NA	NA	NA	TCN1	NA	NA	NA	NA	NA
NA	NA	NA	NA	KLF1	NA	NA	NA	NA	NA
NA	NA	NA	NA	FKBP15	NA	NA	NA	NA	NA
NA	NA	NA	NA	HTATSF1P2	NA	NA	NA	NA	NA
NA	NA	NA	NA	LOC728323	NA	NA	NA	NA	NA
NA	NA	NA	NA	IL15	NA	NA	NA	NA	NA
NA	NA	NA	NA	CSGALNACT1	NA	NA	NA	NA	NA
NA	NA	NA	NA	HBA2///HBA1	NA	NA	NA	NA	NA
NA	NA	NA	NA	TGFB1I1	NA	NA	NA	NA	NA
NA	NA	NA	NA	EPB41L4B	NA	NA	NA	NA	NA
NA	NA	NA	NA	ACRBP	NA	NA	NA	NA	NA
NA	NA	NA	NA	SLC2A5	NA	NA	NA	NA	NA
NA	NA	NA	NA	BEX1	NA	NA	NA	NA	NA
NA	NA	NA	NA	BIRC5	NA	NA	NA	NA	NA
NA	NA	NA	NA	CEACAM8	NA	NA	NA	NA	NA
NA	NA	NA	NA	KRT1	NA	NA	NA	NA	NA
NA	NA	NA	NA	GAS2L1	NA	NA	NA	NA	NA
NA	NA	NA	NA	SERPINB9	NA	NA	NA	NA	NA
NA	NA	NA	NA	PRG2	NA	NA	NA	NA	NA
NA	NA	NA	NA	DYNC1I2	NA	NA	NA	NA	NA
NA	NA	NA	NA	FKBP1B	NA	NA	NA	NA	NA
NA	NA	NA	NA	DDX3X	NA	NA	NA	NA	NA
NA	NA	NA	NA	TWIST2	NA	NA	NA	NA	NA
NA	NA	NA	NA	AGPAT4	NA	NA	NA	NA	NA
NA	NA	NA	NA	EPB41L5	NA	NA	NA	NA	NA
NA	NA	NA	NA	HBEGF	NA	NA	NA	NA	NA
NA	NA	NA	NA	TCF4	NA	NA	NA	NA	NA
NA	NA	NA	NA	CCRL2	NA	NA	NA	NA	NA
NA	NA	NA	NA	VCAN	NA	NA	NA	NA	NA
NA	NA	NA	NA	PRDX2	NA	NA	NA	NA	NA
NA	NA	NA	NA	CD36	NA	NA	NA	NA	NA
NA	NA	NA	NA	PKIG	NA	NA	NA	NA	NA
NA	NA	NA	NA	HNRNPA1	NA	NA	NA	NA	NA
NA	NA	NA	NA	ELANE	NA	NA	NA	NA	NA
NA	NA	NA	NA	CTSG	NA	NA	NA	NA	NA
NA	NA	NA	NA	ZBTB16	NA	NA	NA	NA	NA
NA	NA	NA	NA	TMC5	NA	NA	NA	NA	NA
NA	NA	NA	NA	SOS1	NA	NA	NA	NA	NA
NA	NA	NA	NA	GNG11	NA	NA	NA	NA	NA
NA	NA	NA	NA	ARL17B///ARL17A	NA	NA	NA	NA	NA
NA	NA	NA	NA	FCRLB	NA	NA	NA	NA	NA
NA	NA	NA	NA	IL21R	NA	NA	NA	NA	NA
NA	NA	NA	NA	TMEM92	NA	NA	NA	NA	NA
NA	NA	NA	NA	GM2A	NA	NA	NA	NA	NA
NA	NA	NA	NA	C9orf40	NA	NA	NA	NA	NA
NA	NA	NA	NA	MS4A3	NA	NA	NA	NA	NA
NA	NA	NA	NA	LOC101929774	NA	NA	NA	NA	NA
NA	NA	NA	NA	CLEC12B	NA	NA	NA	NA	NA
NA	NA	NA	NA	PSPH	NA	NA	NA	NA	NA
NA	NA	NA	NA	MIR8071-2///MIR8071-1///IGHV4-31///IGHM///IGHG2///IGHG1	NA	NA	NA	NA	NA
NA	NA	NA	NA	LOC101928343	NA	NA	NA	NA	NA
