## Supplementary Tables 1-19 for "Multi-omic profiling reveals widespread dysregulation of innate immunity and hematopoiesis in COVID-19": SupplementaryTable_14.csv

Supplementary Table 14. Gene lists used for iRegulon transcription factor activity analysis (see Methods).
Neutrophils	DevNeuts
IFIT3	DEFA1B
GBP5	DEFA3
RNF213	LTF
IFIT2	HBB
IFITM3	DEFA1
NEAT1	S100A8
GBP1	CAMP
RSAD2	LCN2
S100A9	OLFM4
XAF1	MPO
PARP14	S100A9
ISG15	DEFA4
IFIT1	MMP8
IL1R2	BPI
MX1	HBA2
GBP2	CEACAM8
FCGR3B	CTSG
MALAT1	SRGN
APOL6	S100A12
S100A8	RNA28S5
IFI16	ELANE
MAPK14	MT-RNR1
TRIM22	STOM
OAS3	CEACAM6
SAMD9L	MTRNR2L8
ACSL1	FAM101B
DDX60L	S100P
EPSTI1	RETN
PARP9	MS4A3
FCGR3A	MT-RNR2
IFI44L	TCN1
HLA-C	PADI4
STAT1	SERPINB1
NAMPTL	HP
SELL	HBD
FYB	HBA1
NAMPT	TSPO
IRS2	MYL6
KCNJ15	PGLYRP1
FAM65B	UGCG
HLA-E	MTRNR2L12
SP100	ARG1
DYSF	ABCA13
OAS1	SLPI
IRF1	CRISP3
MCL1	LDHA
OAS2	RAB31
FKBP5	ANXA3
SAT1	CPNE3
FCGR1A	CHI3L1
CFLAR	TKT
LY6E	LYZ
TAP1	AZU1
PIK3AP1	CD63
GBP4	HMGB2
SMCHD1	PGD
MXD1	MKI67
BCL6	RNASE2
IFI44	PLBD1
STK17B	MTRNR2L10
FCER1G	CYBB
MNDA	ANXA1
IFI6	EMB
CREB5	ACTG1
HLA-B	NA
TNFSF10	NA
TLR2	NA
ZNRD1-AS1	NA
CARD16	NA
TRIM25	NA
WARS	NA
DDX58	NA
CASP1	NA
EIF2AK2	NA
CLEC4E	NA
TXNIP	NA
KIAA1551	NA
NFKBIA	NA
ADAR	NA
CEBPD	NA
KLF6	NA
FFAR2	NA
EGR1	NA
