## Supplementary Tables 1-19 for "Multi-omic profiling reveals widespread dysregulation of innate immunity and hematopoiesis in COVID-19": SupplementaryTable_15.csv

Supplementary Table 15. DEGs for Developing Neutrophils by cluster. scRNA-seq DEGs for each cluster were calculated using FindAllMarkers	where cells belonging to each cluster are compared to all other cells. Quality-filtered cells manually-annotated as developing neutrophils were used as input. Only DEGs with a >0.25 log(fold-change) are shown	and cell quality-associated genes are removed. Statistical significance is determined by Seurat's implementation of the Wilcoxon rank-sum test	and two-sided p values are provided.
p_val	avg_logFC	pct.1	pct.2	p_val_adj	cluster	gene
0	2.35474462235865	1	0.594	0	0	DEFA1B
0	2.21004830816851	1	0.457	0	0	DEFA3
0	2.20575377711628	0.828	0.127	0	0	MPO
0	2.11005770760144	1	0.32	0	0	DEFA1
0	1.89379077493111	0.947	0.162	0	0	DEFA4
0	1.64039564486843	1	0.658	0	0	SRGN
8.50284237438589e-293	1.37110585337127	0.66	0.056	2.93722186980786e-288	0	ELANE
2.01862888926764e-270	1.69997143081351	0.654	0.069	6.97315163508614e-266	0	CTSG
1.39540888258694e-245	0.908327680541977	0.572	0.045	4.82030044400833e-241	0	AZU1
4.35037000088765e-197	0.759150148981165	0.698	0.169	1.50279181310663e-192	0	NUCB2
1.06178678896652e-134	0.524250499131293	0.503	0.1	3.66783628380596e-130	0	RNASE3
2.10535096716191e-134	0.604088302977012	0.746	0.265	7.27272438096412e-130	0	MS4A3
8.9928004535374e-130	0.683951012180891	0.285	0.01	3.10647298866996e-125	0	PRTN3
1.00369930176363e-126	0.657963898545515	0.727	0.276	3.46717886801227e-122	0	CEACAM6
1.04514447893447e-126	0.581078297519042	0.637	0.199	3.61034708803122e-122	0	RNASE2
1.58159880929679e-120	0.553620435385094	0.561	0.157	5.46347492683485e-116	0	FAM46A
3.68310116263602e-115	0.554103638729491	0.693	0.264	1.27229046562099e-110	0	SLPI
2.64420009921463e-90	0.717967816820646	0.898	0.588	9.13412482272701e-86	0	BPI
1.29238891693141e-88	0.39803932493839	0.502	0.162	4.46442827464785e-84	0	P4HB
3.91509928141521e-81	0.371988801088802	0.401	0.106	1.35243189577207e-76	0	CST7
7.0018447496341e-79	0.448314462102401	0.825	0.5	2.4187172503136e-74	0	ENO1
5.49540000504377e-66	0.364395768869878	0.556	0.238	1.89833097774232e-61	0	SPN
2.67019149854857e-65	0.443480421331155	0.826	0.604	9.22390951258619e-61	0	SERPINB1
2.16325975071016e-58	0.315644895115554	0.458	0.182	7.47276448285317e-54	0	GSTP1
2.21034639220384e-58	0.293896280135557	0.289	0.071	7.63542057722894e-54	0	TACSTD2
4.86327716341335e-56	0.254180681249612	0.31	0.084	1.67997046332951e-51	0	MCM7
3.41221675773104e-53	0.395770276797256	0.638	0.359	1.17871615679061e-48	0	CANX
6.26076844907919e-41	0.283596481528237	0.589	0.325	2.16271985304992e-36	0	PTMA
1.62761581122579e-35	0.291623215285684	0.479	0.244	5.62243605829838e-31	0	HSP90B1
1.72899758853418e-100	0.637693218940039	0.835	0.498	5.97264926983247e-96	4	TXNIP
6.66900730019132e-79	0.643509481578133	0.539	0.211	2.30374188177809e-74	4	AHNAK
3.67868470125171e-76	0.581194527426882	0.518	0.181	1.27076484320039e-71	4	VCAN
1.47458558564948e-59	0.528098204697123	0.467	0.195	5.09380844706756e-55	4	NAMPT
1.49523551143734e-58	0.463517907945034	0.501	0.225	5.16514155070916e-54	4	DUSP1
9.66965050493587e-57	0.403772278098218	0.993	0.977	3.34028407042505e-52	4	B2M
5.83757116846612e-54	0.498196499202012	0.413	0.161	2.01653058443494e-49	4	NAMPTL
3.34575266187204e-44	0.387519265024819	0.681	0.464	1.15575679951708e-39	4	TMSB10
8.41282625617496e-44	0.31110207255067	0.231	0.059	2.90612670193308e-39	4	GBP5
7.50542877498235e-43	0.400677840985664	0.481	0.244	2.5926753160299e-38	4	SELL
7.51202691962634e-43	0.356074476410791	0.412	0.184	2.59495457911572e-38	4	RGS2
2.0443624120974e-41	0.261683493613053	0.182	0.038	7.06204551634924e-37	4	GBP1
2.588975024207e-38	0.631201627110482	0.381	0.18	8.94335532362067e-34	4	FCGR3B
3.75919929448833e-38	0.336475658137038	0.438	0.217	1.29857780428805e-33	4	FAM65B
2.2024575002576e-36	0.395883951438923	0.471	0.251	7.60816918888985e-32	4	SOD2
8.58859249208353e-36	0.383171785536645	0.328	0.14	2.96684339046534e-31	4	FCGR3A
6.21071821134575e-35	0.378537276180907	0.581	0.376	2.14543049892728e-30	4	SAT1
4.27481233950513e-33	0.292381102888829	0.334	0.147	1.47669117455865e-28	4	IFITM3
2.02184656650358e-31	0.26796416070935	0.318	0.141	6.98426677932998e-27	4	CD44
1.03613732582428e-28	0.319242616644535	0.57	0.376	3.57923277832738e-24	4	FOS
2.55747477803291e-28	0.314676785120645	0.328	0.157	8.83454087323687e-24	4	KIAA1551
2.96074563515401e-28	0.311376469361971	0.621	0.449	1.0227599722076e-23	4	CTSS
5.28175497087824e-27	0.332696748139527	0.657	0.493	1.82452943714018e-22	4	PTPRC
3.42862806811788e-25	0.278538260210224	0.448	0.272	1.18438527985064e-20	4	ITM2B
5.16586800382877e-23	0.287050947955704	0.252	0.112	1.78449744324261e-18	4	CXCR2
1.13713672866698e-21	0.291831338782863	0.899	0.846	3.9281251155072e-17	4	HLA-E
6.03429994902994e-21	0.372220440419024	0.444	0.3	2.0844885743929e-16	4	RNF213
2.39615622494444e-18	0.273292453751294	0.407	0.266	8.27728206344808e-14	4	SMCHD1
5.94068330132995e-17	0.40670375861528	0.487	0.361	2.05214963961142e-12	4	NEAT1
8.95852349734541e-10	0.26412093989848	0.48	0.393	3.094632356923e-05	4	IFITM2
6.81732739880441e-223	1.32076696104126	1	0.676	2.35497757664299e-218	3	LTF
1.53913777510482e-215	1.17003662994385	0.957	0.41	5.31679753032208e-211	3	MMP8
6.40052112316491e-176	0.856497112895034	1	0.983	2.21099601678609e-171	3	S100A8
9.18018210185131e-175	0.871230694495833	0.818	0.274	3.17120210526352e-170	3	PADI4
1.14751790362628e-172	0.862252535374676	1	0.989	3.96398584628663e-168	3	S100A9
2.181713960188e-164	0.770778739926082	0.798	0.269	7.53651270407342e-160	3	HP
1.60946485080326e-156	0.759520141141793	0.691	0.184	5.55973538061479e-152	3	CRISP3
4.71446714722818e-155	0.90082174931286	0.961	0.529	1.6285655313385e-150	3	LCN2
6.99724686810694e-154	0.691275640044894	0.774	0.261	2.41712895811886e-149	3	CKAP4
5.86502450557871e-135	0.694201589362369	0.751	0.278	2.02601406520711e-130	3	PGLYRP1
2.29116628956902e-120	0.744920367751912	0.794	0.358	7.91460483068721e-116	3	SYNE1
1.40403677624734e-118	0.741586339628148	0.806	0.377	4.85010463986881e-114	3	PLBD1
4.23661646734783e-114	1.09772968651937	0.848	0.447	1.46349679248063e-109	3	CAMP
1.2452317745402e-112	0.71451650057282	0.905	0.581	4.30152864197167e-108	3	CYBB
4.65061108832514e-96	0.444284534510565	0.409	0.085	1.60650709435104e-91	3	ORM1
2.24762609045239e-93	0.559428234109936	0.912	0.671	7.76419956685872e-89	3	VIM
1.87471331709654e-92	0.548431886585038	0.77	0.39	6.4760096825783e-88	3	ITGAM
2.68855311874491e-86	0.512828133253587	0.66	0.293	9.28733789339243e-82	3	PYGL
4.41008466569182e-83	0.458289104677197	0.969	0.827	1.52341964691658e-78	3	ACTG1
6.6069320215465e-81	1.21205507140608	0.682	0.379	2.28229859752302e-76	3	S100A12
4.16958435113132e-77	0.45167404450206	0.958	0.824	1.4403412182548e-72	3	MYL6
8.42228726929054e-75	0.503698662590045	0.681	0.316	2.90939491430372e-70	3	TCN1
2.87478060510577e-73	0.504442265410678	0.833	0.537	9.93064212227739e-69	3	FAM101B
4.93839807923617e-72	0.445057613161752	0.623	0.282	1.70592023249134e-67	3	C19orf59
2.08292092472872e-71	0.502518150466551	0.865	0.594	7.19524204238289e-67	3	FCN1
1.26856791077205e-70	1.07495175203544	0.337	0.085	4.38214099097095e-66	3	MMP9
5.48133196256889e-68	0.402460716384034	0.965	0.891	1.8934713131498e-63	3	ACTB
5.53990399376868e-66	0.407052257051394	0.528	0.213	1.91370443560745e-61	3	CEACAM1
4.5799356065297e-63	0.386357738664703	0.462	0.167	1.58209295591962e-58	3	MGAM
8.46455728178856e-63	0.331149555641291	0.407	0.128	2.92399666742104e-58	3	OLR1
2.69131321750643e-61	0.296562840453347	0.373	0.109	9.29687237855421e-57	3	CCDC125
3.83805898197564e-60	0.371825204763024	0.577	0.263	1.32581909473366e-55	3	ALOX5
6.21651363697653e-60	0.388306714904018	0.947	0.83	2.14743247075717e-55	3	LCP1
7.05988078808607e-59	0.409718179508635	0.852	0.623	2.43876521943645e-54	3	TSPO
1.13130161714876e-58	0.433708238533003	0.652	0.35	3.90796830627867e-54	3	ARG1
1.28922037587952e-57	0.407471044339534	0.692	0.399	4.45348286643823e-53	3	APMAP
1.52861626959629e-57	0.307500463733632	0.471	0.183	5.28045204169341e-53	3	CDA
1.89501629362306e-55	0.39098866212915	0.83	0.579	6.54614428469151e-51	3	CAP1
2.07305917839862e-53	0.403942583343342	0.897	0.72	7.16117562586019e-49	3	MYH9
2.11034682594032e-53	0.395743685032768	0.716	0.418	7.28998207552826e-49	3	KLF6
3.79924744136408e-53	0.368586226092476	0.831	0.569	1.31241203614481e-48	3	ITGB2
5.08890326307894e-53	0.418359580281768	0.749	0.516	1.75791074319799e-48	3	ARPC5
2.95601294681135e-52	0.428745226942884	0.872	0.714	1.02112511234651e-47	3	MNDA
4.1363307167982e-50	0.419718311985887	0.689	0.425	1.42885408281077e-45	3	CPNE3
1.04508850071734e-49	0.364648986592524	0.634	0.362	3.61015371687797e-45	3	FGR
1.08887620209488e-48	0.377250710589402	0.765	0.513	3.76141395251654e-44	3	EMB
4.33339800414752e-48	0.390259707678145	0.642	0.372	1.49692900655272e-43	3	LTA4H
6.96041458598203e-48	0.273503016080505	0.405	0.154	2.40440561458163e-43	3	LILRB2
5.01377838333837e-47	0.460773288357174	0.556	0.283	1.73195960474041e-42	3	CHI3L1
1.16468866719765e-46	0.333008590963577	0.65	0.375	4.02330053196757e-42	3	ALOX5AP
5.59531675123007e-45	0.279753841084437	0.409	0.167	1.93284621854492e-40	3	PPP2R5A
9.76585098796231e-45	0.307685775290908	0.508	0.241	3.3735155652817e-40	3	NCF1
3.55071351725628e-44	0.326162746262528	0.659	0.383	1.22655847740101e-39	3	ANXA3
1.56696388438795e-43	0.357411935916267	0.393	0.158	5.41292004222974e-39	3	CHIT1
2.02909263015218e-43	0.292492319199599	0.457	0.209	7.00929758159769e-39	3	HK3
2.99592143177831e-42	0.325835893738332	0.591	0.328	1.0349110993935e-37	3	MEGF9
1.32985115182579e-41	0.276746069471084	0.994	0.975	4.59383781886701e-37	3	HLA-B
1.40061976184385e-41	0.354587981500057	0.694	0.455	4.83830090531341e-37	3	S100A6
5.74006771709135e-40	0.316820585688866	0.616	0.356	1.98284899219204e-35	3	NCF2
7.7877864780507e-40	0.269459148686287	0.426	0.19	2.69021296097783e-35	3	GRK6
9.49167595154203e-40	0.315546970279737	0.63	0.379	3.27880454070068e-35	3	MSRB1
2.10204144223031e-39	0.289899009261082	0.479	0.235	7.26129195804038e-35	3	IVNS1ABP
2.41759702567077e-39	0.323114636163779	0.802	0.61	8.3513471654771e-35	3	ARPC2
3.10160741728311e-39	0.370099404668416	0.258	0.077	1.07141926622628e-34	3	CLC
6.98611741695769e-39	0.360236734730792	0.745	0.517	2.41328440051386e-34	3	TYROBP
3.59428648520971e-37	0.297898022150768	0.553	0.3	1.24161032345084e-32	3	CYP4F3
4.28969180719043e-37	0.342742950036714	0.756	0.541	1.48183113787586e-32	3	S100P
2.4880683351575e-35	0.303431801360968	0.724	0.529	8.59478325696806e-31	3	CORO1A
1.97945703679691e-34	0.336437679131067	0.674	0.475	6.83783638791126e-30	3	GCA
3.04744077390823e-34	0.263430354914086	0.421	0.203	1.05270794093886e-29	3	HSPA1A
4.0608461353204e-34	0.272182074805521	0.482	0.251	1.40277868898508e-29	3	SLC2A3
5.88067465636897e-34	0.282865163546067	0.528	0.295	2.0314202532961e-29	3	ARHGAP30
1.2922668105412e-32	0.275307202101355	0.519	0.293	4.46400647033352e-28	3	VASP
6.39005926249895e-32	0.332470343391955	0.831	0.679	2.20738207163764e-27	3	ANXA1
3.46587613355691e-31	0.375449648859736	0.597	0.384	1.1972522515759e-26	3	RETN
6.08880943907125e-31	0.259090841680865	0.625	0.4	2.10331833263277e-26	3	RTN3
9.53761204295404e-31	0.255765444498722	0.472	0.257	3.29467270411804e-26	3	ARHGAP9
1.83375730685443e-30	0.315037211596857	0.334	0.146	6.33453124079795e-26	3	FOLR3
4.62854834671645e-29	0.250647055629879	0.592	0.374	1.59888574088973e-24	3	MYO1F
5.83911124153622e-29	0.268831855186563	0.524	0.308	2.01706258727627e-24	3	HCLS1
4.38538726966272e-28	0.261190409326959	0.607	0.404	1.51488817843229e-23	3	MYL12A
1.28912798052261e-27	0.302918143378041	0.645	0.438	4.4531636959173e-23	3	UGCG
2.36218072408245e-27	0.25449082520581	0.419	0.225	8.15991709327041e-23	3	BAZ2B
3.06883891731458e-27	0.289695736732424	0.624	0.429	1.06009971559715e-22	3	BASP1
3.93117061360819e-27	0.261076795240472	0.577	0.378	1.35798357676481e-22	3	RAB27A
2.55826160966815e-26	0.253894992306608	0.518	0.319	8.83725890443766e-22	3	IL17RA
7.95168678165455e-26	0.269993955237645	0.584	0.392	2.74683068185475e-21	3	B4GALT5
9.38988531005069e-25	0.26660410201793	0.623	0.426	3.24364198150391e-20	3	IQGAP1
1.18196484426112e-23	0.267805139239102	0.776	0.598	4.08297935801562e-19	3	CEACAM8
6.27118130596703e-21	0.254508103333059	0.755	0.634	2.16631687033325e-16	3	UBC
5.76008226960576e-55	0.273306547511931	1	0.662	1.98976281921262e-50	1	DEFA1B
2.86948113618684e-52	0.282785300380511	0.997	0.549	9.9123356368438e-48	1	DEFA3
1.09436935021969e-46	0.536609740921705	0.906	0.639	3.78038948339891e-42	1	BPI
1.81171924003058e-44	1.00358502133485	0.685	0.41	6.25840294276163e-40	1	OLFM4
9.34143865788638e-43	0.428892319381659	0.703	0.352	3.22690656998027e-38	1	MS4A3
4.84404627101216e-42	0.633870338295712	0.495	0.197	1.67332734385844e-37	1	MKI67
3.91146820340571e-40	0.444821900901091	0.693	0.357	1.35117757618447e-35	1	CEACAM6
9.32151506761457e-36	0.356560021224132	0.656	0.341	3.22002416495678e-31	1	SLPI
3.27231971328464e-35	0.445271358508584	0.674	0.392	1.13039012175704e-30	1	HMGN2
3.36355581072725e-33	0.4582608212397	0.87	0.606	1.16190671925762e-28	1	CEACAM8
4.17151940451918e-33	0.39692534656003	0.635	0.335	1.4410096630971e-28	1	ABCA13
5.39981174415102e-29	0.345943701257392	0.799	0.558	1.86531096889953e-24	1	CD63
5.71131432385894e-29	0.289871077329055	0.346	0.129	1.97291642003383e-24	1	STMN1
1.32813923650646e-27	0.36854767643745	0.799	0.567	4.5879241785879e-23	1	GRN
5.04468829078896e-27	0.32328842550149	0.977	0.919	1.74263712317014e-22	1	TMSB4X
2.19843011775809e-26	0.370535824600426	0.672	0.4	7.59425699878355e-22	1	RETN
2.59569164763444e-26	0.305845733979503	0.268	0.09	8.9665572275884e-22	1	TOP2A
6.21299538470105e-25	0.290813780630994	0.542	0.286	2.14621712569113e-20	1	RNASE2
3.3948119442257e-22	0.362519004802776	0.346	0.159	1.17270383801332e-17	1	TUBB
5.39131605009452e-22	0.303810186632382	0.786	0.563	1.86237621634465e-17	1	STOM
1.05340181457687e-18	0.255034080170545	1	0.985	3.63887122827435e-14	1	S100A8
4.0723780819797e-17	0.377821578710121	0.896	0.773	1.40676228463907e-12	1	LYZ
3.36428601652595e-14	0.301774041919879	0.297	0.151	1.16215896154873e-09	1	HIST1H4C
1.15465852145111e-177	1.92808137458102	1	0.387	3.98865239650072e-173	2	OLFM4
1.97614265547837e-111	1.35324273150555	1	0.727	6.82638718908449e-107	2	LTF
2.51545375537783e-101	1.3958381580292	0.954	0.499	8.68938345257719e-97	2	CAMP
4.58343290669106e-99	1.11666370462088	0.982	0.595	1.58330106328736e-94	2	LCN2
6.81601610995595e-85	1.02119409891507	0.94	0.499	2.35452460502318e-80	2	MMP8
2.74817035007218e-76	0.790992071070862	0.845	0.357	9.49327965728933e-72	2	PADI4
9.01442293517502e-76	0.76527248713642	1	0.991	3.11394225872686e-71	2	S100A9
3.15665556875375e-74	0.714404126877083	0.856	0.347	1.0904350996703e-69	2	HP
2.85868889860478e-70	0.792750229124748	0.961	0.626	9.87505493134034e-66	2	CYBB
4.02605580605755e-68	0.709686296293656	1	0.986	1.39076071764452e-63	2	S100A8
4.92133920576608e-68	0.75409977310995	0.725	0.261	1.70002741523984e-63	2	CRISP3
5.58491519976532e-68	0.734554267434091	0.82	0.359	1.92925310660693e-63	2	TCN1
6.512174363778e-59	0.699600512179622	0.859	0.439	2.24956551222347e-54	2	PLBD1
8.67542865377493e-58	0.539965187391162	0.81	0.339	2.99684007416001e-53	2	CKAP4
7.77311054469886e-56	0.712716316986087	0.722	0.309	2.68514330656078e-51	2	CHI3L1
3.93593864292861e-55	0.621263011352094	0.778	0.35	1.35963064481326e-50	2	PGLYRP1
2.52123252886281e-54	0.490398299660038	0.567	0.177	8.70934564770369e-50	2	CHIT1
3.01648842028496e-50	0.57270822901308	0.93	0.63	1.04201575990324e-45	2	FCN1
3.21575508805949e-50	0.59762622596093	0.831	0.452	1.11085043761927e-45	2	CPNE3
8.1365950893277e-48	0.539115774786957	0.82	0.445	2.81070540765736e-43	2	ITGAM
1.59122926478869e-46	0.53855557639296	0.898	0.577	5.49674237228604e-42	2	FAM101B
3.07860782977155e-46	0.491786610309236	0.979	0.849	1.06347428871628e-41	2	ACTG1
2.46083474892803e-45	0.571614954358198	0.813	0.425	8.50070755669698e-41	2	SYNE1
2.80132439866438e-45	0.361781245850989	0.507	0.162	9.67689500274623e-41	2	OLR1
9.31617124674549e-45	0.432532801745598	0.634	0.252	3.21817819547576e-40	2	CEACAM1
3.94610948844606e-44	0.419014201565772	0.982	0.901	1.36314406168881e-39	2	ACTB
7.70589056169366e-42	0.384114984986702	0.683	0.302	2.66192283563146e-37	2	ALOX5
9.22932000225832e-42	0.496939833953111	0.754	0.388	3.18817630158012e-37	2	ARG1
1.0874719885812e-41	0.485436192360913	0.937	0.707	3.75656323735491e-37	2	VIM
1.76700666449403e-41	0.489554353747689	0.954	0.845	6.10394782182816e-37	2	MYL6
3.05982616729103e-41	0.550722438742171	0.919	0.611	1.05698635122901e-36	2	CEACAM8
8.40461008969081e-41	0.518450494684687	0.863	0.564	2.90328850938279e-36	2	STOM
1.15607066960763e-39	0.469404996293728	0.775	0.437	3.99353052109261e-35	2	APMAP
4.60286108113948e-39	0.508957561592897	0.923	0.693	1.59001233186882e-34	2	ANXA1
2.41829571006378e-38	0.440017329430715	0.708	0.346	8.35376070084431e-34	2	PYGL
8.93734945449264e-38	0.468334949274187	0.732	0.405	3.08731799555994e-33	2	LTA4H
1.1706546644005e-37	0.414915251250205	0.69	0.329	4.0439094727051e-33	2	C19orf59
2.9937437113852e-37	0.508231357978896	0.746	0.403	1.0341588276609e-32	2	RETN
2.70484904503368e-36	0.413326335192006	0.743	0.409	9.34363054116434e-32	2	ALOX5AP
2.86327914856151e-36	0.287032385325754	0.44	0.144	9.8909114907909e-32	2	CCDC125
4.02013455248001e-36	0.381262373858303	0.423	0.135	1.38871527980869e-31	2	ORM1
3.05256178682461e-35	0.407949329673752	0.75	0.405	1.05447694364069e-30	2	B4GALT5
4.12743121416305e-35	0.392215940993773	0.965	0.847	1.42577983862049e-30	2	LCP1
5.93553856073123e-35	0.3562402374261	0.528	0.207	2.050372440419e-30	2	MGAM
9.36280057511731e-32	0.440422612778901	0.757	0.459	3.23428583066852e-27	2	UGCG
1.37340949431256e-31	0.326327863691374	0.556	0.238	4.74430575715331e-27	2	HK3
1.87540486882441e-31	0.408518845441878	0.912	0.653	6.47839857886702e-27	2	TSPO
2.07698458099509e-31	0.445170297308002	0.634	0.332	7.17473553658943e-27	2	CYP4F3
5.65184094499912e-31	0.45053032464068	0.764	0.497	1.9523719360405e-26	2	GCA
2.99616288582585e-30	0.358242625525851	0.736	0.424	1.03499450727968e-25	2	RTN3
3.06373994060329e-30	0.471495167910244	0.655	0.344	1.058338325082e-25	2	ABCA13
2.67204414423681e-29	0.351712283881049	0.567	0.265	9.23030929185162e-25	2	IVNS1ABP
1.82867665829347e-28	0.381946777023567	0.722	0.42	6.31698064840897e-24	2	ANXA3
4.30853024511562e-28	0.378277039078143	0.901	0.747	1.48833868787274e-23	2	MYH9
9.58551821786787e-28	0.384693950044965	0.831	0.579	3.31122141318028e-23	2	RAB31
4.67386911530326e-27	0.357682428570854	0.866	0.607	1.61454134719036e-22	2	ITGB2
8.03837320296637e-27	0.267269746808486	0.419	0.163	2.7767756392327e-22	2	CSGALNACT1
8.18828813512904e-27	0.330327564323504	0.549	0.268	2.82856225339898e-22	2	SORT1
9.66646343660502e-27	0.357665389522087	0.852	0.617	3.33918312954084e-22	2	CAP1
1.18255403337232e-26	0.256011312089126	0.43	0.17	4.08501465288134e-22	2	COL4A3BP
4.38160064733944e-26	0.403037241654143	0.81	0.593	1.51358012761694e-21	2	LDHA
7.74906562228511e-26	0.394763549152146	0.806	0.549	2.67683722856217e-21	2	EMB
7.87712684383325e-26	0.368681549502846	0.796	0.548	2.72107469693376e-21	2	ARPC5
9.13675469068458e-26	0.342718437155818	0.673	0.399	3.15620054035008e-21	2	RAB27A
5.000696525309e-24	0.473124203891109	0.926	0.775	1.72744060770274e-19	2	LYZ
8.28853146383832e-24	0.285328689459759	0.528	0.259	2.86319030886831e-19	2	CNN2
8.29711551014362e-24	0.372822756159943	0.81	0.57	2.86615558182401e-19	2	S100P
9.92011751750345e-24	0.281062141037517	0.507	0.243	3.42680539524639e-19	2	BST1
4.95862356502511e-23	0.274214496940837	0.482	0.228	1.71290692430227e-18	2	CDA
1.239116909024e-22	0.316231102916967	0.817	0.584	4.28040545053249e-18	2	CFL1
1.3473721562989e-22	0.327251441822064	0.775	0.554	4.65436237671892e-18	2	CORO1A
2.45932604751215e-22	0.294476826177172	0.539	0.273	8.49549589852596e-18	2	PAG1
2.50525325753967e-22	0.286430157063049	0.486	0.23	8.65414685284502e-18	2	HSPA1A
2.7436427658833e-22	0.301684207209268	0.711	0.425	9.47763957046728e-18	2	MYL12A
2.95210165023816e-22	0.262319747137957	0.542	0.276	1.01977399405827e-17	2	GYG1
3.2449541227401e-22	0.264901389428808	0.581	0.299	1.12093695215934e-17	2	ARFGEF1
1.0134216298431e-21	0.285331895106827	0.511	0.257	3.50076367813e-17	2	CSGALNACT2
2.64152549819959e-21	0.29633595764667	0.669	0.401	9.12488568098068e-17	2	FGR
5.96958369621407e-21	0.307446055903818	0.665	0.412	2.06213299202019e-16	2	GSN
1.01186974225692e-20	0.29476652849466	0.676	0.414	3.49540283765232e-16	2	MSRB1
1.84058154564007e-20	0.306077176591449	0.859	0.634	6.35810489125906e-16	2	ARPC2
2.00101511305449e-20	0.278593389848194	0.644	0.364	6.91230660653542e-16	2	MEGF9
7.00094483229222e-20	0.300598857262893	0.771	0.527	2.41840638286703e-15	2	PGD
9.77769184855298e-20	0.312394050073861	0.803	0.576	3.37760587216414e-15	2	GRN
6.38895506272091e-19	0.271024721329514	0.38	0.17	2.20700063686631e-14	2	OGFRL1
2.00270658814594e-18	0.277358704989871	0.947	0.858	6.91814963809135e-14	2	TPT1
2.58210082084216e-18	0.282367463495965	0.908	0.728	8.91960907551717e-14	2	TKT
3.15957901973609e-18	0.263326691519111	0.525	0.286	1.09144497657764e-13	2	KIAA1109
8.34919103546982e-18	0.253794805163978	0.539	0.298	2.88414455129269e-13	2	RGL4
1.67801566468876e-17	0.281948901605713	0.68	0.453	5.79653731210087e-13	2	ACTR3
1.18151597220632e-15	0.257318568753591	0.697	0.459	4.08142877438952e-11	2	SORL1
2.60838925333673e-15	0.264594582733663	0.641	0.425	9.0104198367264e-11	2	NCF4
1.79474129858644e-13	0.25494468144004	0.873	0.728	6.19975434183698e-09	2	ARHGDIB
1.67553222596267e-09	0.546163980351534	0.574	0.438	5.78795852136544e-05	2	S100A12
3.74103081801795e-07	0.374378890123939	0.204	0.111	0.0129230168577612	2	CLC
