## Supplementary Tables 1-19 for "Multi-omic profiling reveals widespread dysregulation of innate immunity and hematopoiesis in COVID-19": SupplementaryTable_16.csv

Supplementary Table 16. DEGs for HSPCs by severity. scRNA-seq DEGs were calculated by FindMarkers	comparing cells from all COVID-19 patients to all healthy control cells. Cells from COVID-19 samples were used as identity class 1	and a positive log(fold-change) reflects higher expression in COVID-19 cells. Cells annotated as HSPCs by Seuratv4 were used as input. Only DEGs with a >0.25 |log(fold-change)| are shown	and cell quality-associated genes are removed. Statistical significance is determined by Seurat's implementation of the Wilcoxon rank-sum test	and two-sided p values are provided.
gene	p_val	avg_logFC	pct.1	pct.2	p_val_adj
FCER1A	6.43305843727912e-14	-1.3770341076881	0.151	0.442	2.22249302891119e-09
XAF1	2.91079037656534e-13	1.02168874935034	0.548	0.204	1.00561985929579e-08
IGLC3	1.71134014735225e-12	1.10483222000083	0.304	0.014	5.91233794107255e-08
IFI44L	1.73495135597764e-12	1.06882375598062	0.277	0	5.99390994463155e-08
MX1	3.50122050619152e-12	1.05226207709085	0.315	0.027	1.20960166047905e-07
ENO1	4.15457105660762e-12	0.645085255210859	0.803	0.619	1.4353212086368e-07
AC009501.4	3.9576649475179e-10	0.976460930364409	0.718	0.456	1.36729408606848e-05
HSP90AB1	1.85744351819472e-09	0.473250832566412	0.879	0.694	6.41709586665913e-05
HIST1H1D	2.3425509505322e-09	0.673323133489398	0.521	0.231	8.09304502389863e-05
IFITM3	3.32060261960853e-09	0.791497345712615	0.345	0.095	0.000114720179302236
CLC	3.35525440434406e-09	-0.904009193966183	0.066	0.259	0.000115917329161279
OAS3	5.66264778308655e-09	0.738894744181871	0.2	0	0.000195633155610074
FTL	6.40609845833984e-09	-0.588059007139973	0.658	0.803	0.000221317889538725
CFD	1.05833281649417e-08	-1.21987380970455	0.066	0.238	0.000365632821442407
DTX3L	1.4213466933396e-08	0.573836419761625	0.381	0.122	0.000491046855614966
HNRNPA3	1.70649621988882e-08	0.58710001880482	0.592	0.327	0.00058956031404719
IGHG1	1.82684556895456e-08	1.00463351196228	0.2	0.007	0.000631138607162421
YBX3	3.01318802912543e-08	0.634312946971677	0.57	0.333	0.00104099620030225
SPTLC2	3.36590716378536e-08	0.645019213787861	0.562	0.313	0.00116285360694456
RGS2	5.40137407521042e-08	-0.867268424345681	0.173	0.381	0.00186606671550369
HSP90AA1	6.64469160916148e-08	0.458308379960198	0.852	0.721	0.00229560805713311
HBB	7.0626438699194e-08	1.91123575571273	0.255	0.048	0.00244000220417975
AKAP12	1.43879704570278e-07	-0.898978375744502	0.055	0.211	0.00497075603349397
DUSP1	1.93512720579361e-07	-0.874283424074839	0.299	0.51	0.00668547747057575
BTG1	2.13276396424751e-07	-0.713784174597973	0.389	0.565	0.00736827294368229
SERPINB1	3.14002321500124e-07	0.437934733504519	0.784	0.51	0.0108481522031863
NOP56	3.30350378401813e-07	0.555878896943748	0.416	0.184	0.0114129448730258
GOLGA8B	3.52532307048637e-07	0.396996365214416	0.449	0.19	0.0121792861439163
MMP25	3.82627534579852e-07	-0.676909653497118	0.047	0.184	0.0132190160646647
FOSB	4.12110155284074e-07	-0.639305799821313	0.236	0.442	0.0142375816447542
CDK6	4.38424278209182e-07	0.439653885567628	0.844	0.667	0.0151466819635708
ILF3	5.05627121474843e-07	0.48702611644971	0.685	0.456	0.0174684057927129
FOS	5.37933245896523e-07	-0.647726691232584	0.43	0.639	0.0185845177792331
GNL3	8.11991867235735e-07	0.551055664062836	0.31	0.102	0.0280526950292602
OAS2	9.73303995867471e-07	0.656167987308848	0.227	0.048	0.0336257064492294
MSRB3	9.89452954353894e-07	0.652127648850685	0.405	0.19	0.0341836206670183
EPSTI1	1.10111735610091e-06	0.558068625237532	0.288	0.088	0.0380414024185744
IL3RA	1.49008083820267e-06	-0.971358353243371	0.068	0.211	0.0514793127982257
PEBP1	1.53737739734627e-06	0.625902516017101	0.471	0.272	0.0531133143235188
NOLC1	1.94533028117258e-06	0.58373595332344	0.414	0.197	0.0672072705539504
CR1	1.99374633395698e-06	-0.611557320321737	0.025	0.129	0.0688799483455459
GSTP1	2.52136453137698e-06	0.401031799250789	0.625	0.395	0.0871081018300119
CCT7	2.84339386995172e-06	0.458341292938768	0.416	0.184	0.0982335714190922
NUCB2	2.96198267860477e-06	0.561370089107236	0.542	0.333	0.102330577580438
TYROBP	3.0731774938811e-06	-0.615011556718548	0.184	0.354	0.106172136058604
BCLAF1	3.29791565840971e-06	0.342660740626498	0.584	0.34	0.113936390166739
MCM4	3.49139474661988e-06	0.665396099284953	0.2	0.041	0.120620705706223
MSI2	3.53719188974879e-06	0.48663065621303	0.586	0.381	0.122202905407041
SFPQ	3.82718347978833e-06	0.3677906379863	0.638	0.408	0.132221534859727
CCT2	4.51669975479972e-06	0.439302514448654	0.499	0.272	0.156042943128821
CSF2RB	4.66437567460388e-06	-1.00103842234046	0.252	0.422	0.161144850806215
CXCR4	4.69144253902193e-06	-0.646678621582231	0.211	0.388	0.16207995683813
HNRNPR	5.0573957500622e-06	0.45144147573656	0.551	0.327	0.174722908373149
PARP9	5.45548990123733e-06	0.577527450332379	0.255	0.075	0.188476265107947
ANP32A	5.46755851018562e-06	0.520411053425908	0.477	0.272	0.188893211409893
ETS1	5.69392843275469e-06	-0.679557715355757	0.241	0.408	0.196713839494809
NGFRAP1	6.32768404948809e-06	0.477525816917579	0.266	0.088	0.218608828541715
IGHM	6.59016454045654e-06	0.611807820043682	0.348	0.143	0.227677004543693
IER2	6.90797184784502e-06	-0.584215857612045	0.274	0.449	0.23865661139935
GBP4	7.17051464816062e-06	0.455726170443547	0.386	0.17	0.247726940064653
LAPTM4B	7.78102723730856e-06	0.438954261838412	0.504	0.293	0.268818928994536
EIF2AK2	7.89166109958645e-06	0.554354660018057	0.373	0.177	0.272641107668513
SNHG3	8.22831549383539e-06	0.493142503196072	0.249	0.075	0.284271843681025
ATP5C1	8.429004222731e-06	0.362443989249807	0.392	0.17	0.291205237886911
HIST1H1E	8.57876526594453e-06	0.341875764585003	0.553	0.299	0.296379182407852
LARP1	9.30030172913943e-06	0.444460405380943	0.49	0.279	0.321306824138309
NASP	9.37060219066488e-06	0.366214446387957	0.378	0.17	0.32373556448309
IGHG2	1.04053239566651e-05	0.662583335432675	0.134	0.007	0.359483132054865
IFI44	1.09594473890407e-05	0.482923300155624	0.205	0.048	0.378626988396579
SUN2	1.16090851005761e-05	-0.517232086332726	0.099	0.238	0.401070672054703
HSPD1	1.17338076260328e-05	0.420929325322974	0.51	0.299	0.405379585864182
ARGLU1	1.17937817213965e-05	0.381937058086862	0.575	0.34	0.407451570910808
APP	1.19208428888359e-05	0.395009164758841	0.279	0.095	0.411841280123503
LARS	1.2479980435385e-05	0.41274547184593	0.499	0.279	0.431158364081681
HDLBP	1.36459294016577e-05	0.526040207444106	0.471	0.279	0.471439568968469
G0S2	1.51905412264035e-05	-0.819358537927913	0.027	0.122	0.524802818289788
IFI16	1.52190451654753e-05	0.480125984659623	0.479	0.272	0.52578757237684
LTB	1.55167451028582e-05	-0.627738260332569	0.101	0.245	0.536072509813547
HNRNPA2B1	1.61595821280698e-05	0.330708381606148	0.852	0.741	0.558281243360554
MCM3	1.65300272351973e-05	0.50042727569103	0.258	0.088	0.571079380921596
LSG1	1.68688276256779e-05	0.338214388922918	0.173	0.027	0.58278425681192
UBE2G2	1.80287333092489e-05	0.521709726283688	0.4	0.204	0.622856678367932
HNRNPDL	1.83037035410105e-05	0.440652684821184	0.666	0.497	0.63235634993483
XRCC5	1.85467470181735e-05	0.407278307561139	0.644	0.422	0.64075301598386
CCT5	1.925768951843e-05	0.456592232839417	0.282	0.109	0.665314657482718
NCL	1.96140093276854e-05	0.44969843224281	0.759	0.626	0.677624794252876
PNRC1	2.07242225534384e-05	-0.440673842495343	0.477	0.619	0.71598044077619
JUNB	2.19788333234164e-05	-0.70126235467569	0.244	0.401	0.759324733657391
TMEM154	2.3344751083603e-05	-0.767952198074864	0.096	0.231	0.806514460436315
NME1	2.34923123705008e-05	0.459029201086146	0.236	0.075	0.811612407776062
TPM4	2.49083553605746e-05	0.480637352447502	0.542	0.333	0.860533860997131
CCR3	2.7311633198121e-05	-0.61798855062218	0.025	0.116	0.943562303728686
SRSF6	2.81870567265858e-05	0.42358821324914	0.515	0.313	0.973806435790085
MAF	2.8744270761908e-05	-0.804839192039861	0.068	0.19	0.993057066282397
NLRP1	2.95263327745549e-05	-0.636826761346687	0.129	0.272	1
SAMD9L	3.24674582860561e-05	0.466881911326872	0.342	0.163	1
FCGR3B	3.38933770918595e-05	-0.753995462716703	0.049	0.156	1
PEX6	3.70884695730645e-05	0.371602675558865	0.121	0.007	1
GOLGA8A	3.73393348716357e-05	0.35615123597528	0.436	0.231	1
ATP5G3	4.23791120765806e-05	0.347529787616403	0.367	0.17	1
ATXN7L3B	4.24356884935597e-05	0.395937887181088	0.447	0.245	1
FCGR3A	4.2782472662372e-05	-0.590289920318986	0.058	0.17	1
ANKRD36C	4.29534739450005e-05	0.455979353877448	0.252	0.088	1
ATP8B4	4.30094019133805e-05	0.492227492702216	0.356	0.17	1
RPN2	4.44355371876036e-05	0.457720350238513	0.405	0.211	1
LITAF	4.53047490508389e-05	-0.580354570981667	0.225	0.374	1
DNMT1	4.67310299867606e-05	0.392774790844919	0.318	0.136	1
UQCR10	4.83416372897714e-05	0.371606820407823	0.222	0.068	1
DEFA1B	4.96820506597251e-05	3.52182754932495	0.104	0	1
IGHG4	4.96820506597251e-05	0.602971723846539	0.104	0	1
SCRN1	5.0925264195526e-05	0.456422606907974	0.373	0.19	1
IGLC2	5.17212222623843e-05	0.519224168414794	0.132	0.014	1
HNRNPC	5.44731613922469e-05	0.427315625965184	0.655	0.463	1
HSP90B1	5.45816862529685e-05	0.515720210902621	0.671	0.524	1
LAS1L	5.46770069075904e-05	0.418378180658161	0.186	0.048	1
APRT	5.49157384640634e-05	0.371657224798814	0.337	0.156	1
SLC16A1	5.71090748249462e-05	0.334192014301686	0.142	0.02	1
PTRF	6.09959226178232e-05	0.537912429455776	0.304	0.136	1
IFI6	6.15205129095001e-05	0.503437472721105	0.214	0.068	1
ARRB2	6.34238116030829e-05	-0.624638367128846	0.203	0.347	1
HBA2	6.35149488754186e-05	0.702306756177409	0.101	0	1
BICD1	6.99211978332114e-05	0.310771913616332	0.115	0.007	1
CFH	7.06747343782653e-05	0.415670033943028	0.137	0.02	1
MDN1	7.31532169381293e-05	0.502135558766063	0.348	0.177	1
XPO1	7.66212723064901e-05	0.349340089640084	0.496	0.299	1
ISG15	8.43769729338186e-05	0.457221156226592	0.162	0.034	1
GATA2	8.43878567591179e-05	-0.798116908444544	0.581	0.673	1
WHSC1	8.61735154697257e-05	0.318038985099265	0.321	0.143	1
MTCH2	9.45908615992987e-05	0.342784532777532	0.137	0.02	1
NDUFB11	9.82752683383593e-05	0.362566161216571	0.225	0.075	1
EIF5B	9.93201023546623e-05	0.395404734538341	0.342	0.17	1
SUGT1	0.000103057298716978	0.334582298330482	0.285	0.116	1
PAG1	0.000103832701612642	-0.522705565295939	0.134	0.272	1
PSMA7	0.000105847636809082	0.422706986175865	0.395	0.218	1
HN1L	0.00010804545700193	0.340591239048551	0.17	0.041	1
CHD4	0.000114515230606486	0.358228013773975	0.718	0.537	1
TET2	0.000114650330873951	-0.504841689280165	0.301	0.449	1
SUZ12	0.000115244727238383	0.284477129658093	0.348	0.17	1
CANX	0.000119578336639507	0.341385464797763	0.756	0.633	1
SNRNP70	0.000123272374426501	0.298297356905303	0.408	0.224	1
GNA15	0.000127723455865903	0.474139231455154	0.351	0.184	1
NBPF12	0.000136359812555686	0.328150684189442	0.178	0.048	1
SERBP1	0.000139984046822114	0.359258554640563	0.627	0.442	1
ZFP36	0.00014203479868957	-0.355671982394007	0.159	0.306	1
CD59	0.000149258653097317	0.434235514545139	0.312	0.15	1
PNN	0.000155851662973032	0.324930897934374	0.611	0.415	1
YWHAG	0.000157201251724387	0.447533005012259	0.364	0.204	1
ATP11C	0.000165840402805289	0.327919165830828	0.186	0.054	1
TTC17	0.000166276163820901	0.396280377406936	0.419	0.238	1
HMGN2	0.000167388406647465	0.314972364673416	0.397	0.211	1
DRAM1	0.000168187148768452	0.343301694035005	0.153	0.034	1
NFKBIZ	0.00016927157330723	0.429807763149177	0.43	0.252	1
RSAD2	0.000175357848295041	0.523138134038194	0.151	0.034	1
KHSRP	0.000176384351261509	0.365416274449817	0.255	0.102	1
CBX5	0.000177281630663549	0.325329811549344	0.342	0.17	1
MXD1	0.000178841683436595	-0.54114473197319	0.134	0.259	1
NOL8	0.000179505337720745	0.310153585140905	0.332	0.163	1
RCSD1	0.000184618076321998	-0.510372831331282	0.444	0.571	1
PA2G4	0.000184857249077157	0.387582934622209	0.296	0.136	1
NHP2L1	0.000186706881170029	0.310376859007335	0.329	0.156	1
ITM2B	0.00018848945861236	-0.583029780264314	0.499	0.612	1
DUSP2	0.000193367529382326	-0.329315116233234	0.052	0.15	1
MS4A3	0.00019845870055632	-0.547818752164812	0.123	0.252	1
REC8	0.000199554166433887	0.510451302160918	0.282	0.136	1
SLC3A2	0.000201611836339756	0.387696023344793	0.241	0.095	1
IARS	0.000203289960131221	0.443696446409129	0.356	0.19	1
HCFC1	0.000204806874277655	0.433602019739624	0.277	0.129	1
CHD3	0.000205459722182445	0.370586184593145	0.501	0.327	1
EGFL7	0.000210067784583556	0.366293278749122	0.252	0.102	1
CPXM1	0.000213187105184782	0.415716379059871	0.227	0.088	1
CYFIP1	0.000216870244542386	0.318689262035941	0.244	0.095	1
TSPYL2	0.00022264322991304	0.442684525218089	0.189	0.061	1
NUP205	0.000225621675836763	0.353902598844221	0.17	0.048	1
TMA7	0.00022695946118724	0.343653419326981	0.26	0.109	1
TRAF3	0.000232895285801454	0.301998128926856	0.115	0.014	1
ADAR	0.000240550358837118	0.368269214022058	0.655	0.483	1
HLA-DRA	0.000242461509164915	0.260196044752479	0.677	0.49	1
THOC2	0.000245923484161554	0.363998253113791	0.427	0.252	1
HNRNPH1	0.000246547676325472	0.269347565615667	0.696	0.483	1
SLC45A3	0.000270871793518244	-0.602227845734394	0.088	0.197	1
NDUFS5	0.000271777129893654	0.382051799048274	0.29	0.136	1
CD84	0.00028121818159946	-0.559398992545071	0.233	0.367	1
IL17RA	0.000282708255558804	-0.510525412449445	0.156	0.279	1
HDAC1	0.00028840370184143	0.376152885872073	0.342	0.184	1
HEXDC	0.000295562507050301	0.279586588272958	0.148	0.034	1
TCERG1	0.000306977674486379	0.421940492484863	0.307	0.156	1
IQGAP2	0.000308831655229918	0.292306751422586	0.69	0.558	1
ADAM19	0.000316109902237289	-0.44198189817655	0.027	0.102	1
CPNE3	0.000318049219843744	0.427405738274575	0.263	0.122	1
CDC5L	0.000325901495432971	0.347925707775706	0.266	0.116	1
ACP1	0.000332262972004265	0.325008567624057	0.236	0.095	1
KIAA0368	0.000343791066851617	0.35302870883199	0.392	0.218	1
ZKSCAN1	0.000362076127433394	0.281406041126229	0.548	0.361	1
FADS1	0.000362639357976741	0.331966390277379	0.279	0.129	1
SOS1	0.000365452160235736	0.366171916388632	0.373	0.204	1
RAB10	0.000396375878894661	0.412633285961855	0.356	0.197	1
SRSF11	0.000415724376267443	0.263153858026598	0.595	0.415	1
PCNA	0.000417556860836234	0.384226679239796	0.164	0.048	1
H2AFV	0.00042027460346982	0.384703679768423	0.436	0.272	1
MS4A2	0.000457246251526975	-0.541723572807848	0.044	0.129	1
RBL2	0.000457496599959597	-0.405836879467801	0.247	0.381	1
MEX3C	0.000477653362278892	-0.425204923907988	0.112	0.224	1
SSB	0.000478145704526517	0.335704652371507	0.274	0.129	1
PROM1	0.000479921614764929	0.429403122072942	0.258	0.122	1
RBPMS	0.000508292508219872	0.277600030834951	0.142	0.034	1
H1F0	0.000518535972024929	0.357954122364534	0.466	0.306	1
MATR3	0.000530341603307631	0.302773170535685	0.693	0.517	1
MYH10	0.000532805581562294	0.490434643402549	0.238	0.109	1
B2M	0.000548454297109149	-0.360341808657057	0.986	0.98	1
DDX60	0.000551995801098757	0.345352382907771	0.23	0.095	1
LAPTM5	0.000555867532713785	-0.340395853789235	0.693	0.755	1
POMP	0.000557971020155593	0.303841520123545	0.214	0.082	1
CD38	0.000562965535945074	0.332878204429127	0.255	0.116	1
HLA-DRB5	0.0005729876361875	0.382369789161191	0.395	0.238	1
EBP	0.000580404271188269	0.340325111742287	0.162	0.048	1
SCARNA9	0.000583180709494824	0.274909580047139	0.214	0.082	1
CALU	0.000584296235064001	0.273525453920806	0.203	0.075	1
TXNIP	0.000584991736144869	-0.390650981819439	0.712	0.782	1
EIF4G3	0.000604193634186653	0.306866737573732	0.414	0.238	1
IL27RA	0.0006105029564546	0.258415485635664	0.151	0.041	1
TRMT10C	0.00064411215238173	0.308502319257562	0.115	0.02	1
ZNF711	0.000659535617537966	0.398656634926777	0.282	0.136	1
YBX1	0.000660203085399989	0.308432395935196	0.712	0.619	1
SERPINB6	0.000711658288882772	0.343155144788716	0.403	0.238	1
GOLGB1	0.000711919271170495	0.311158907703781	0.504	0.333	1
ATF6	0.000722292873808374	0.349445239321875	0.288	0.143	1
LEPROT	0.000725232323604428	0.306729931986907	0.37	0.218	1
SERINC1	0.000727390449578607	-0.369933157295381	0.282	0.422	1
KLF2	0.000755369698789521	-0.581643992382021	0.142	0.259	1
RASA3	0.000764673385844694	-0.311334242158828	0.096	0.204	1
ZRANB2	0.000784067106579109	0.299757049294976	0.359	0.204	1
THAP9-AS1	0.000785742490754239	0.283319589478534	0.112	0.02	1
GPX4	0.000793563683834867	0.338205707695533	0.29	0.15	1
TJP2	0.000814896544135707	0.347105942367694	0.153	0.048	1
LDHA	0.000815409864892761	0.306913294232799	0.575	0.435	1
EPM2AIP1	0.000848547862754268	0.341602427512029	0.241	0.109	1
PGRMC1	0.00085525866493425	0.263989349462619	0.178	0.061	1
MCM7	0.000876996282350771	0.368811976543941	0.31	0.17	1
POLE	0.00089880791573689	0.334105708925404	0.164	0.054	1
SNRPD2	0.000910332109991956	0.302808839463496	0.548	0.381	1
CCT8	0.000912793451067256	0.360367856231617	0.427	0.265	1
SAT1	0.00091888451777051	-0.620693333754417	0.386	0.497	1
ALOX5AP	0.000921974048142546	-0.545884720150515	0.096	0.197	1
AP3D1	0.000933775278375911	0.306091851215245	0.356	0.197	1
FAM63B	0.000939303303320479	-0.459151924726137	0.082	0.177	1
DNTTIP2	0.000940847745131766	0.257643482445124	0.348	0.184	1
SMC2	0.00096204212376196	0.312374010689611	0.153	0.048	1
COLGALT1	0.000984476486186079	0.289030536014574	0.156	0.048	1
RAN	0.000993343861864015	0.317156722022827	0.403	0.245	1
PSIP1	0.00101029278475074	0.312966692590495	0.444	0.286	1
DKC1	0.00101900703402885	0.281425167547001	0.334	0.177	1
SCD	0.00102363106549453	0.375007731900792	0.271	0.136	1
RGS1	0.00102933986996048	-0.328385811277747	0.06	0.15	1
DHCR24	0.0010357826178429	0.352291686613167	0.11	0.02	1
STARD7	0.00103898041202964	0.337559553069681	0.312	0.177	1
NPDC1	0.001043195909604	0.331099018139176	0.162	0.054	1
ATP6AP1	0.00105343229846697	0.333498956109146	0.236	0.109	1
IFITM1	0.00105742512779304	0.276827591819149	0.121	0.027	1
SSH2	0.00106229413431738	-0.461774196485349	0.167	0.279	1
CHID1	0.00106752357043256	0.327779569779072	0.151	0.048	1
TKT	0.00106869109597856	0.261574504434825	0.663	0.483	1
DCAF8	0.0010831814623993	0.301122875285722	0.315	0.17	1
ANKRD28	0.00109373471951255	0.29376949714762	0.581	0.415	1
AMD1	0.00110908225776479	0.355546237916515	0.534	0.381	1
FBXO9	0.00111266169812297	0.293147686588577	0.227	0.102	1
PARP8	0.00111618754123905	-0.383058370705132	0.118	0.224	1
MCM6	0.0011162574109782	0.281167186328975	0.162	0.054	1
MYH9	0.00111869392232542	-0.416859691899478	0.696	0.762	1
CDK5RAP3	0.00112095938184454	0.255552769245373	0.268	0.129	1
PILRA	0.00112259438931769	-0.512587295842976	0.033	0.102	1
SMARCC1	0.00113870338139838	0.27127676988516	0.567	0.429	1
APOL1	0.00113970103697799	0.260688625017054	0.142	0.041	1
EIF1	0.00115813969244888	-0.302538798588682	0.77	0.837	1
GAPDH	0.00115886332883484	0.346340517221955	0.564	0.415	1
H2AFZ	0.00116210379626012	0.314652192658676	0.351	0.197	1
KTN1	0.00118723273443628	0.327970853150291	0.532	0.367	1
TUBB	0.00118869780973773	0.381616016967208	0.466	0.32	1
UBE2L6	0.00118967054751428	0.296533722206475	0.326	0.184	1
SSU72	0.00119477928596226	0.289056144651564	0.288	0.15	1
CSRP1	0.00119886631365759	0.330083621843555	0.17	0.061	1
CKAP2	0.00119954303744726	0.262780825586018	0.244	0.116	1
GOLPH3	0.00120409986264539	0.278502144455898	0.348	0.197	1
ATG3	0.00121078180973025	0.301747996918784	0.227	0.102	1
NMI	0.00121882940793431	0.311437702091941	0.271	0.136	1
GBP1	0.00124272259783268	0.421817613971586	0.137	0.041	1
PFKP	0.00124326155878428	0.320954633306072	0.274	0.136	1
TPP1	0.00126756308190148	0.377273048488883	0.268	0.136	1
MRPS34	0.00127251170196089	0.250541443288237	0.181	0.068	1
F2R	0.00127897027892359	0.295845654136354	0.263	0.136	1
MTDH	0.0012893084737942	0.355568473704954	0.592	0.469	1
ITGAX	0.0012904444988263	-0.362371556727752	0.055	0.136	1
HPS4	0.00129700430990136	0.378780421419482	0.159	0.054	1
NIPAL2	0.00129778071366062	0.284628682442062	0.118	0.027	1
GUSB	0.0013046650063615	0.365121787439639	0.241	0.116	1
NNT	0.00133507213022162	0.261017421585702	0.255	0.122	1
HNRNPAB	0.00133683218174351	0.264400932414922	0.414	0.252	1
OIP5-AS1	0.00134863219028065	0.261726575383149	0.488	0.313	1
NDUFB9	0.0013517878553438	0.265612067110827	0.274	0.136	1
CDCA7	0.00136943517539065	0.286220219475985	0.151	0.048	1
AKNA	0.00137563392145966	-0.348516677442985	0.2	0.327	1
ANP32E	0.00138091981237819	0.281061160687549	0.332	0.184	1
RCC2	0.00138677727834463	0.276550815390685	0.384	0.245	1
AGPS	0.00141615374745691	0.381838814471033	0.288	0.156	1
TYMS	0.0014355423946957	0.284549158394925	0.115	0.027	1
TRIM22	0.00145621013935575	0.412494803663971	0.23	0.109	1
NUP210	0.00152198942010201	0.298392173788329	0.216	0.095	1
MIB1	0.00153888614907426	0.286822288217282	0.34	0.197	1
SLK	0.00155316807203039	0.394009790324875	0.381	0.238	1
NUCKS1	0.00156408456418122	0.313561004925005	0.504	0.361	1
TPI1	0.00159976735240975	0.282458360098568	0.499	0.354	1
OSM	0.00160708819619787	-0.882145540563652	0.077	0.163	1
ROCK1	0.00161470174035285	0.275082899807648	0.46	0.313	1
PDLIM5	0.00163603511262172	-0.705768884643603	0.112	0.211	1
PRPF8	0.00166599901980907	0.312706304489032	0.499	0.34	1
EMR2	0.0016982620338676	-0.50185606530912	0.112	0.211	1
FKBP5	0.00171776240506437	0.34361791751843	0.414	0.265	1
LDHB	0.00172958104527337	0.25883381564067	0.759	0.592	1
MEA1	0.00173978343458915	0.280257511463129	0.137	0.041	1
MUM1	0.0017402328791671	0.318451802720538	0.247	0.122	1
CDC37	0.00176276388522397	0.251739572914093	0.315	0.17	1
TUBGCP4	0.00181735767011334	0.355221524526234	0.192	0.082	1
C16orf54	0.00186064442975359	-0.396112480279005	0.099	0.19	1
PARP1	0.00187730426251198	0.321885865904189	0.523	0.381	1
ITGAM	0.00187730741112431	-0.484795988878217	0.112	0.211	1
ZNF512	0.00189637170552593	0.295255073953429	0.186	0.075	1
FPR1	0.00190090792777965	-0.407555127308833	0.055	0.136	1
PRDX1	0.00192303906396665	0.394956571830289	0.323	0.197	1
LSM7	0.00197479376228773	0.302607400097844	0.34	0.204	1
CAT	0.00202628679172417	0.312709328362014	0.518	0.361	1
SF1	0.00204285530844825	0.260175190264425	0.545	0.388	1
PRPF40A	0.00206231292248981	0.278581069942205	0.507	0.34	1
IER5	0.00207551260051868	-0.610238073249794	0.11	0.204	1
ITPR2	0.00209471314420451	0.336171353456185	0.375	0.231	1
TAGAP	0.00213694882928391	-0.545659056831612	0.164	0.279	1
FDFT1	0.00213955617688403	0.33047818068588	0.249	0.129	1
SRSF10	0.00214317072983291	0.254285350781614	0.408	0.265	1
PHACTR4	0.00218312721349586	0.345013382017174	0.332	0.197	1
FKBP1A	0.00218896486410943	0.34258884784339	0.227	0.109	1
TCOF1	0.00218984931457813	0.371702453033996	0.244	0.122	1
TMEM123	0.00219739365466924	0.320288565938478	0.589	0.456	1
UQCRH	0.00226568153343308	0.329910888762345	0.447	0.306	1
CDC42	0.00229078189757842	0.297061408659951	0.534	0.395	1
FLII	0.00229705449271364	0.346208356253842	0.318	0.177	1
RASSF5	0.00231052477194085	-0.598322065950575	0.233	0.34	1
PLSCR1	0.00231125066030843	0.361491202978359	0.178	0.075	1
RCN1	0.00232569649913421	0.288978189213135	0.142	0.048	1
PARP6	0.00235766087084028	0.295796331765794	0.151	0.054	1
CALN1	0.00237543831366972	0.278149396940059	0.121	0.034	1
RIOK1	0.00238101442249284	0.3485475197925	0.153	0.054	1
ZC3H11A	0.00238658444238439	0.278991848596517	0.521	0.361	1
CPT1A	0.0024075649812771	0.250689772805463	0.477	0.313	1
H2AFY	0.00243693199886263	0.265169803679531	0.726	0.592	1
EFTUD2	0.00244927612102743	0.274363663713828	0.258	0.129	1
PRF1	0.00245362698839344	-0.306043863294883	0.066	0.15	1
SP100	0.00248185109977834	0.293006461471728	0.485	0.32	1
PAICS	0.00253119004690323	0.283586445836585	0.249	0.129	1
PPP2R1B	0.00253721087120161	0.27141094351085	0.11	0.027	1
PPP1R18	0.00256421695732847	-0.367109378715467	0.175	0.286	1
TOMM70A	0.0026119293014973	0.331984170741739	0.241	0.122	1
MLLT3	0.00262410872037283	0.420441878617989	0.293	0.17	1
CCT6A	0.00264549032488444	0.294011445127411	0.403	0.265	1
IMMT	0.00268480017706391	0.25254896504166	0.26	0.136	1
ATP2A2	0.00273579800345217	0.253578026841988	0.334	0.19	1
ELOVL5	0.00279887808601586	0.305491124751784	0.326	0.19	1
TRIM24	0.00282267055764063	0.378043917092569	0.345	0.211	1
SLC17A9	0.00284277370813263	0.253746024412504	0.132	0.041	1
MLEC	0.00284582910538801	0.29271511064661	0.411	0.272	1
FNTA	0.002898932440223	0.296230708357687	0.197	0.088	1
HLA-DRB1	0.0029151813750688	0.327591031759905	0.553	0.408	1
STAT1	0.00293490566595375	0.407049123586843	0.444	0.306	1
PPP1R15A	0.00293712614604966	-0.302039254486156	0.386	0.51	1
CIAO1	0.00300102859916197	0.276300856525379	0.274	0.15	1
DHFR	0.00301419326575955	0.257320770969196	0.107	0.027	1
BDP1	0.00305798922926909	0.427083397010493	0.293	0.17	1
PPM1G	0.00305945733176802	0.428117769552161	0.334	0.211	1
ISG20L2	0.0030598020928636	0.351685247213868	0.167	0.068	1
LETM1	0.00306186484149629	0.323889224131281	0.164	0.068	1
TMSB4X	0.0031015354778209	-0.294542540797416	0.69	0.782	1
SSRP1	0.00310782211029505	0.322021556795211	0.37	0.238	1
RABEP1	0.00315041099088666	0.281475546950792	0.23	0.116	1
UBXN7	0.00321145475885218	0.32272511998442	0.293	0.163	1
PITRM1	0.00324312704231864	0.314249011945089	0.195	0.088	1
NR4A2	0.00325757754963338	-0.45345850790655	0.096	0.184	1
EMILIN2	0.00327489103792877	-0.480962861092282	0.132	0.231	1
CCT3	0.00328858531979146	0.266280223878022	0.49	0.34	1
RPN1	0.00332093429698336	0.25505183988099	0.323	0.19	1
NCF1	0.00334255761671419	-0.48269948371966	0.101	0.19	1
IFIH1	0.00337076122390719	0.344674994209468	0.2	0.095	1
ERN1	0.0034067416143798	-0.649902366572981	0.09	0.177	1
LMO2	0.00343243856382992	0.329518947109522	0.411	0.279	1
SREBF2	0.00343329892440763	0.25000403114964	0.216	0.102	1
EIF3A	0.00348178208455043	0.250620000370309	0.636	0.476	1
DARS	0.00349090996215085	0.288423043080546	0.315	0.184	1
MIA3	0.00351091613692009	0.279647962041178	0.279	0.15	1
PEX26	0.00359090714906124	0.273883752276747	0.197	0.088	1
ZMYM4	0.00359441330190924	0.320989676699547	0.304	0.177	1
NME4	0.00360538051653383	0.297633137971206	0.238	0.122	1
DUSP3	0.00370895996014059	0.331150198974057	0.216	0.109	1
AFG3L2	0.00378296757837723	0.261548027706672	0.148	0.054	1
ALOX5	0.00381310118179773	-0.298810101352065	0.063	0.143	1
ADAT2	0.00385900451524067	0.261356788513115	0.104	0.027	1
TLK1	0.00386155537078935	0.338894357379245	0.307	0.184	1
NUP62	0.00386969614346041	0.285804400831721	0.197	0.088	1
GAN	0.00388487206840083	-0.29869548576515	0.052	0.122	1
ATRAID	0.00390294770865953	0.264065794807267	0.175	0.075	1
WBP2	0.003959842289095	-0.418007702095369	0.11	0.197	1
HLX	0.00400453152558792	-0.520283993707627	0.038	0.102	1
LYPLA2	0.00401094162910111	0.298518464409008	0.134	0.048	1
C11orf73	0.00402280533878213	0.285384926405538	0.115	0.034	1
TAF9	0.00404870831414951	0.269712002634038	0.203	0.095	1
ETV6	0.00407189776084298	0.280870465601418	0.449	0.313	1
MYO1F	0.00412066482114461	-0.371510755152653	0.211	0.313	1
DUT	0.00416448027268396	0.312270862497294	0.384	0.259	1
CD81	0.00425720644428524	0.26953697735567	0.367	0.231	1
TRIM14	0.00425823071151947	0.295856061956221	0.17	0.075	1
IPO9	0.00426640103219429	0.296851026036517	0.244	0.129	1
RIMKLB	0.00428375527304062	0.302656160171059	0.173	0.075	1
UBAC1	0.00430427376026802	0.310737249586039	0.184	0.082	1
BTN3A3	0.0043146292876913	0.31567623827325	0.216	0.109	1
CUX1	0.00432849406004127	0.257449645220111	0.438	0.299	1
STK25	0.00433660494646937	0.322529618470078	0.205	0.102	1
IPO7	0.00435744703176227	0.35655262135319	0.384	0.259	1
PPT1	0.00436638382180712	0.375604914378604	0.282	0.163	1
ATF7IP	0.00442771198578909	0.37785655138685	0.268	0.156	1
DHX30	0.00448428010532783	0.281504686084718	0.189	0.088	1
OCIAD1	0.00462902823121356	0.322471300813493	0.293	0.177	1
CCND3	0.00465693505304882	-0.416018142339856	0.203	0.306	1
KIAA0391	0.00469745527660627	0.291437855426812	0.142	0.054	1
OGT	0.0047194614150143	0.269334854321086	0.54	0.401	1
BZW2	0.00475138430329111	0.25067196868707	0.23	0.116	1
PPA1	0.00475700074544408	0.251403136523195	0.236	0.122	1
ACIN1	0.00479372267923575	0.294099116032277	0.496	0.361	1
LIMD2	0.00482195286985161	-0.399575728690217	0.197	0.293	1
MYC	0.0048445082583615	0.298340415762779	0.249	0.136	1
KLHL6	0.00485921805115383	0.314428215962592	0.318	0.197	1
MMRN1	0.00489224278209192	0.274000884239544	0.227	0.116	1
MAP4	0.00502508438156873	0.366760715224072	0.318	0.197	1
B3GALT6	0.00503625183265922	0.296556759828435	0.112	0.034	1
NEDD4	0.00503950890389677	0.298157704653621	0.186	0.088	1
PPM1F	0.00515810379015538	0.318055992102856	0.238	0.129	1
OFD1	0.00520837780063081	0.285058332980614	0.205	0.102	1
CIRBP	0.00531986829383716	-0.333711050300181	0.501	0.571	1
TAF2	0.00535396189976192	0.294508491118469	0.132	0.048	1
NAMPT	0.00543959331939546	-0.62238192496697	0.164	0.252	1
PNISR	0.00544665751962057	0.263686392216073	0.647	0.517	1
SSBP2	0.00546254222963031	0.308818338869115	0.244	0.136	1
MARVELD1	0.00548105067546206	0.287306636005904	0.121	0.041	1
SESN3	0.00565030691219689	-0.444046126115252	0.258	0.361	1
MAT2A	0.00566110271043191	0.282540521339202	0.263	0.15	1
FAM65B	0.00567840255569089	-0.376652692462832	0.356	0.449	1
CACYBP	0.00576857553696478	0.276462878323308	0.208	0.109	1
RAB7A	0.0058018545730451	0.287765679038118	0.362	0.245	1
POLR1A	0.00582636287715636	0.28586916210679	0.178	0.082	1
CCNG1	0.00588826112207068	0.353988713563929	0.304	0.19	1
TRIM44	0.00592444300741255	0.299234228670978	0.299	0.184	1
EPC2	0.00603884530367543	-0.376170005355716	0.186	0.286	1
GBP2	0.00607466101387368	0.283725734507057	0.293	0.17	1
CNDP2	0.00612397116800192	0.267220883734083	0.247	0.136	1
FAH	0.00614245424665424	0.307335257524084	0.11	0.034	1
CCDC88A	0.00615030848670019	0.260789191278164	0.458	0.306	1
ZFP90	0.00615135991580966	0.261361462282518	0.142	0.054	1
SPTBN1	0.0061952857488971	0.288498853115945	0.57	0.429	1
PTGS2	0.00624035108786088	-0.29936458747624	0.049	0.116	1
RNF40	0.00627754802086371	0.254049242487643	0.2	0.095	1
ADAM8	0.00627842384697444	-0.588349801836486	0.156	0.252	1
HPRT1	0.00629636075516629	0.284810525631911	0.14	0.054	1
P4HB	0.006310527201668	0.339261372257475	0.271	0.156	1
MCM5	0.00632784428200848	0.288188791867422	0.227	0.122	1
EHMT1	0.0063483329598759	0.2649740888131	0.258	0.143	1
PSMA4	0.00652502365249817	0.319073185846255	0.386	0.265	1
SRSF1	0.0066670510590416	0.267587599403048	0.247	0.136	1
GADD45B	0.00669636522811141	-0.415126151261509	0.129	0.218	1
OPA1	0.00674808655808181	0.312030716917814	0.258	0.15	1
SPATS2	0.00675528694541065	0.253715445488139	0.129	0.048	1
PTPN7	0.00679822976098991	0.26898053024961	0.252	0.143	1
CSRNP1	0.00682385851232854	-0.264040446445961	0.093	0.177	1
XRN2	0.00682990420309847	0.302603786540105	0.392	0.272	1
YWHAE	0.00691397024329515	0.288645445710612	0.515	0.388	1
KLHDC3	0.00693644960040575	0.278297091807996	0.167	0.075	1
WBP5	0.00698360414266866	0.297809465550277	0.107	0.034	1
CAPNS1	0.00702270170545887	0.292095289774042	0.49	0.361	1
UROD	0.0070386621482797	0.286987553195856	0.299	0.184	1
DICER1	0.00705711664153878	0.276989579385065	0.384	0.252	1
SIGMAR1	0.00706244321637359	0.252686983709258	0.148	0.061	1
ZC3HAV1	0.00712946770178774	0.277581169475708	0.436	0.299	1
ERLIN1	0.00719053008275736	0.253204672352492	0.214	0.109	1
METTL16	0.00720690342201874	0.314371867854932	0.145	0.061	1
ICA1	0.007270000091731	0.2592190618152	0.145	0.061	1
BTG2	0.00728328467896992	-0.537959614034896	0.249	0.347	1
GYG1	0.00733587802106911	0.258308954026913	0.137	0.054	1
CCDC50	0.0073488238568037	-0.350228685565698	0.047	0.109	1
PSMB8	0.00736866436945859	0.288423137271993	0.397	0.272	1
STMN1	0.00744247746082645	0.326048537740296	0.559	0.422	1
RSRC2	0.0077832190307829	0.257837056062572	0.342	0.218	1
FBN1	0.00789721204695575	0.315044183003639	0.181	0.088	1
MDH1	0.00812087817465128	0.321914684157776	0.17	0.082	1
CLINT1	0.00817667897854388	-0.569816068305959	0.381	0.449	1
IPO5	0.00828145648811417	0.305830248055884	0.375	0.259	1
SPIN1	0.00854254623917883	0.315515712337556	0.282	0.177	1
NUP98	0.00864845948675025	0.289372227436443	0.268	0.156	1
IQSEC1	0.00865453016972621	-0.511914457279882	0.121	0.204	1
JAK1	0.00865863508767268	-0.378904685709101	0.553	0.612	1
FAM110A	0.00874762692615528	-0.580548550883484	0.068	0.136	1
VRK3	0.00881842391869228	0.253524379074112	0.153	0.068	1
TM9SF3	0.00887612546220926	0.255293304348805	0.356	0.231	1
SYNGR1	0.00893984615768339	0.318689559374156	0.159	0.075	1
ARHGAP21	0.00917119108331666	0.275222497610551	0.164	0.075	1
MAN1A2	0.00918789364601838	0.259303410198758	0.43	0.306	1
POLR3GL	0.0091971779953706	0.251485229043813	0.2	0.102	1
OBSCN	0.00923656901318203	0.254310143263461	0.156	0.068	1
CUTA	0.00936174008089566	0.283803687136017	0.345	0.231	1
DUSP6	0.0094163650688788	-0.817811509584148	0.205	0.286	1
EIF4G1	0.00958685003491642	0.292282230677901	0.427	0.313	1
PTPN12	0.00958870449931415	0.283434240060558	0.244	0.143	1
OGFOD1	0.00977755120477452	0.280594394214037	0.132	0.054	1
OGFRL1	0.00985093230376587	-0.354798083814581	0.173	0.265	1
RAB11FIP1	0.0100956425967642	-0.418865323741346	0.145	0.224	1
SLC43A2	0.0103288220880192	-0.320394098389789	0.068	0.136	1
SCP2	0.0103905450319646	0.29036715998443	0.271	0.163	1
G3BP1	0.0104508275579254	0.302687582612463	0.397	0.286	1
PRKG2	0.010570133985165	0.336368446307515	0.222	0.122	1
MAGED2	0.0108116325113623	0.31745785839714	0.282	0.17	1
SF3B3	0.0108820185248971	0.252527212969549	0.279	0.17	1
RIF1	0.0110345117425841	0.258174853282753	0.403	0.279	1
ALAD	0.011127033888421	0.27956899836312	0.214	0.116	1
HLA-DMB	0.0112460991302731	0.258395345887491	0.101	0.034	1
RAB31	0.011280239551843	-0.408144264834763	0.099	0.177	1
MORF4L2	0.0112989269539431	0.268653606941021	0.321	0.211	1
KIAA1551	0.011423231058912	-0.452382323024989	0.337	0.415	1
DST	0.0114941389601613	0.2986165445888	0.279	0.17	1
MAP7	0.0115643461472002	0.296430840014886	0.227	0.129	1
CAPN2	0.0115809691634547	0.278384331197693	0.271	0.163	1
KDM6A	0.0118323692326915	-0.357485192545567	0.132	0.218	1
EIF3G	0.0120182279730771	0.300613265827266	0.433	0.327	1
SLC39A3	0.0120300793164245	0.303594102189115	0.258	0.156	1
STIM2	0.0121369949805461	0.294246337512721	0.121	0.048	1
FAM192A	0.0125173341546087	0.269722547656428	0.219	0.122	1
RBM5	0.012630499068185	0.266899054863191	0.353	0.238	1
SLC35E2B	0.012865349999274	0.251562643534644	0.277	0.17	1
CRHBP	0.0129132782136746	0.360404781224581	0.2	0.109	1
PDCD7	0.0131077633097436	0.255982118910381	0.203	0.109	1
PFDN1	0.0132646602341342	0.250739839461801	0.129	0.054	1
EMC3	0.0133103793742268	0.258890605233051	0.129	0.054	1
IFNAR1	0.0133922894022066	-0.349747890334731	0.145	0.224	1
POGZ	0.0136238893555217	0.250866904971452	0.186	0.095	1
PRKDC	0.0137240120921642	0.292786916929054	0.455	0.347	1
KIF5B	0.0139082043644196	0.273534769372685	0.466	0.327	1
CHRM3	0.0139702771323009	0.297726742192168	0.137	0.061	1
IBTK	0.014118062677887	0.271648261863614	0.247	0.15	1
CYTH1	0.0143507460959435	-0.391773586513153	0.238	0.32	1
HNRNPM	0.0146091003356164	0.289040623902754	0.496	0.395	1
HBD	0.0146223090546223	0.388312650021495	0.107	0.041	1
IRS2	0.0149198614231386	-0.342860868951019	0.159	0.238	1
KIAA0020	0.0150078630649214	0.290074680806543	0.107	0.041	1
SLC35B1	0.0155959181860339	0.310672405572034	0.126	0.054	1
LARP4B	0.015916904365683	0.289904428597817	0.321	0.211	1
INPP4B	0.0159548134422901	0.253962461583685	0.153	0.075	1
SLC9A3R1	0.0160061133865349	-0.364848484471638	0.192	0.272	1
CITED2	0.0160441661851743	-0.367279584436899	0.205	0.293	1
GNB1	0.0160983906735212	0.295208860259748	0.488	0.381	1
ATP1B1	0.0161529651960842	0.28177005042007	0.153	0.075	1
AMICA1	0.0162448300862584	-0.349787885038551	0.071	0.136	1
ZNF430	0.0163909358657344	-0.25735406785937	0.06	0.122	1
TMED9	0.0168476475225917	0.323817423226658	0.266	0.17	1
SART1	0.0173827298631948	0.250676375653735	0.189	0.102	1
IWS1	0.0176633767947085	0.263596826572569	0.197	0.109	1
MTURN	0.0178255834943725	0.313233859031779	0.433	0.32	1
RBM17	0.018206125551173	0.283919362286308	0.279	0.184	1
MLXIP	0.0182178811255439	0.282736789692834	0.359	0.259	1
HIST1H4C	0.0182990978074848	0.386575654433631	0.373	0.279	1
STK17B	0.0183659107908873	-0.541821984040681	0.37	0.442	1
ENTPD4	0.0190238459798469	-0.316654138317943	0.104	0.177	1
RAB7L1	0.0190311836170553	-0.258003784440924	0.058	0.116	1
MAP3K2	0.01965162363432	-0.335484897890333	0.208	0.293	1
C6orf106	0.0200154483403877	-0.420858366134146	0.337	0.415	1
HK3	0.0200263805239802	-0.29377277989698	0.052	0.109	1
BEX2	0.0201536507062257	0.25726475970548	0.211	0.122	1
TMEM164	0.0202828967900748	-0.550058889240106	0.216	0.293	1
BAZ1B	0.0203191485836076	0.284898283458007	0.403	0.293	1
MSRB1	0.0203871657802966	-0.447972593729831	0.09	0.156	1
USP47	0.0206980772785179	0.261180426906224	0.271	0.177	1
LAIR1	0.0208389088196846	0.283073539280126	0.277	0.177	1
TLE4	0.0208648210456658	-0.50045542835383	0.142	0.218	1
ELOVL6	0.0210417504957377	0.270447897265658	0.112	0.048	1
IL7R	0.0211986603355416	-0.264493071146853	0.093	0.163	1
CD9	0.0215703753649713	-0.463002474346706	0.055	0.109	1
NEK7	0.0218378158459476	-0.366032101549931	0.148	0.218	1
NACA2	0.0220195783207762	0.255809129245207	0.241	0.156	1
ST3GAL4	0.0221296070872019	-0.408699103779925	0.049	0.102	1
JAK3	0.0222225182709503	0.267808344732274	0.258	0.17	1
SETDB1	0.0226224664783987	0.326351811381951	0.137	0.068	1
RAB34	0.0226634265457795	0.318862003086325	0.214	0.129	1
MAP3K1	0.0228266160075103	-0.300887950386562	0.197	0.286	1
CEBPZ	0.0232004113873257	0.277998412720066	0.189	0.109	1
ARHGAP25	0.0233311240211404	-0.266452094849856	0.162	0.245	1
IGF2R	0.0234059908689137	-0.305576200823547	0.09	0.156	1
DDX58	0.0235821315908551	0.270195290664289	0.14	0.068	1
RARS	0.0237907305922269	0.25251470699531	0.173	0.095	1
CALR	0.0238188526904009	0.387181484182364	0.471	0.388	1
CYTIP	0.0238426975859977	-0.631673856392573	0.099	0.163	1
BRD2	0.0240175309622282	-0.310516950304308	0.584	0.605	1
CEP192	0.0241615587924993	0.26046702072971	0.164	0.088	1
CEP70	0.0241997832647052	-0.306111616860811	0.118	0.19	1
ATP1B3	0.0243422015401913	0.322340071549339	0.197	0.116	1
SNRK	0.0247721279433948	-0.309317748947832	0.153	0.231	1
CDC42SE1	0.0254510510469193	-0.446885518349987	0.156	0.224	1
CALM1	0.0255210405151886	-0.29812746676942	0.49	0.551	1
BSG	0.0257942961106068	0.285633310418858	0.192	0.109	1
GTF2A1	0.0258478487291385	-0.344696746937788	0.093	0.156	1
FHL1	0.0259962704556849	0.341147287021475	0.334	0.238	1
MIR4435-1HG	0.0260507931306269	-0.378455245748184	0.132	0.197	1
MNDA	0.0273256512519554	-0.375098107147415	0.126	0.197	1
RSU1	0.0273976878713148	0.297210877041748	0.258	0.17	1
EMB	0.0284050144338734	0.2550448405066	0.321	0.224	1
S1PR4	0.0288176099419589	0.269606422912305	0.17	0.095	1
GUCY1A3	0.0294846474366859	0.347143413352154	0.282	0.197	1
CEBPB	0.0301510803555687	-0.385493133623288	0.063	0.116	1
FAM8A1	0.0309596875937467	-0.36876003363344	0.156	0.231	1
TCF4	0.0313474700009151	0.302451913160891	0.362	0.259	1
KIAA0947	0.0321327210093456	0.256159293133791	0.274	0.19	1
JUN	0.032589322068756	0.462718273913478	0.452	0.381	1
ANGPT1	0.0334460525888968	0.349805231634923	0.249	0.17	1
HIST2H2BE	0.0335751223084494	0.29753278582365	0.142	0.075	1
ATP2C1	0.0338080517352376	0.27138750738859	0.332	0.245	1
GARS	0.0351032084872478	0.265164300139754	0.211	0.136	1
TRIM25	0.0354514682095501	0.266104504521835	0.241	0.156	1
COX5A	0.035883017269565	0.251658446679889	0.255	0.17	1
MPHOSPH9	0.0361196891253361	0.258637537340466	0.214	0.129	1
TSPO	0.0367512094382084	0.297180534672877	0.31	0.224	1
SEC22C	0.0368475627456845	0.279903914228621	0.156	0.088	1
BCL11A	0.0376194958959975	0.291863687755879	0.23	0.15	1
HLTF	0.0381217767005266	0.289237272573439	0.249	0.17	1
ALMS1	0.0390798200171041	0.255293121417715	0.148	0.082	1
WAC	0.0404700958534214	0.261226820192389	0.471	0.388	1
RASSF2	0.041250422308487	-0.407559903945121	0.233	0.299	1
WNK1	0.0413468407903385	0.254726068523058	0.414	0.32	1
HEMGN	0.0418275709948099	0.285115235769055	0.208	0.129	1
TOB1	0.0420801054683902	-0.424099977772563	0.071	0.122	1
HHEX	0.0421715418550249	0.369768496455192	0.208	0.129	1
CPA3	0.0424531462672502	-0.513726475969138	0.271	0.327	1
ELF4	0.043882981651592	-0.417562397223243	0.107	0.163	1
DYRK1A	0.0446923746277752	-0.255048009665296	0.222	0.293	1
JAK2	0.04509511662747	-0.717128333693054	0.195	0.252	1
HIST1H2AC	0.0452333727486487	0.310093573353296	0.153	0.088	1
CNTLN	0.0460296423129903	0.259978119631537	0.129	0.068	1
TBC1D10C	0.0461825684551204	-0.373765811218273	0.156	0.218	1
USP15	0.0463828600818911	-0.427033757134953	0.395	0.435	1
PHB2	0.0468797137632954	0.2782783559603	0.389	0.299	1
FAM117A	0.0472203011887769	0.317357803974699	0.384	0.313	1
C11orf30	0.0474993255276874	0.260109152760687	0.129	0.068	1
AC004381.6	0.0486745157316805	0.292463773357177	0.151	0.088	1
LRP10	0.0487667861508422	-0.419742043912546	0.142	0.204	1
SELPLG	0.0489293156272237	-0.467722697277024	0.173	0.238	1
VIM	0.0496643707050014	0.299211275836162	0.742	0.66	1
ATP5EP2	0.0504361174825657	-0.253781609189844	0.077	0.129	1
BIRC6	0.0506060221604404	0.291684965351631	0.386	0.306	1
UBR2	0.0514404901687588	-0.380186905371885	0.249	0.313	1
APC	0.0516023374255991	-0.288940087250848	0.189	0.259	1
TERF2	0.0516222792428847	0.261763987405727	0.142	0.082	1
VEZF1	0.0522788094654876	0.26426128589326	0.34	0.252	1
RIN3	0.0525263669390817	-0.406303042035257	0.219	0.286	1
SYNE2	0.0529648698456966	-0.362353337721582	0.129	0.19	1
FOXN3	0.0530937234808825	-0.294667683358011	0.389	0.463	1
LMNA	0.0531784341527276	0.315517589524164	0.17	0.102	1
HOXA9	0.0534271930647546	0.274099968822708	0.175	0.109	1
BHLHE40	0.0545786340130652	-0.611165083545882	0.211	0.265	1
YPEL5	0.0550283714614335	-0.362508202043371	0.282	0.354	1
DNAJB1	0.0551506370128695	-0.276050732956878	0.175	0.238	1
AGO4	0.0564130169815562	-0.335563325995685	0.214	0.279	1
PREX1	0.0568261993834036	-0.277992682135791	0.258	0.32	1
RAB37	0.0574259090683315	-0.348061076669152	0.312	0.381	1
DDAH2	0.0582781501909787	0.257916198137947	0.345	0.265	1
MPP6	0.0585040440293442	0.261915390471985	0.115	0.061	1
HEXIM1	0.0589069403700139	-0.532046898529293	0.222	0.272	1
CD109	0.0609881075966383	0.262405799341938	0.205	0.136	1
GZMB	0.0615445180221886	-0.322063225955245	0.058	0.102	1
RASSF1	0.0639534643762834	-0.268363332149399	0.216	0.279	1
POU2F2	0.064887212401973	0.265673427544342	0.121	0.068	1
CCL5	0.0659923472905434	-0.341348276585091	0.079	0.129	1
ADARB1	0.0662409557365563	-0.28587146979308	0.058	0.102	1
TOP1MT	0.0664575113377938	0.254199984212969	0.123	0.068	1
PHACTR2	0.0667050775023985	0.253834852028371	0.205	0.136	1
GNLY	0.0692280088092968	-0.332427916025472	0.09	0.143	1
ALDH1A1	0.0709814337986228	0.267660632458708	0.252	0.177	1
BIN2	0.0770711761875	-0.327666726324683	0.416	0.463	1
ARHGEF1	0.0770778960924559	-0.289538719831813	0.156	0.211	1
C3orf58	0.081288266124914	-0.277606254471993	0.071	0.116	1
TNFRSF1A	0.0814811925668563	0.272440050367797	0.151	0.095	1
ABCF1	0.0825916594249996	0.324605782819203	0.236	0.17	1
RNASET2	0.0842472725286496	-0.264154493680862	0.244	0.299	1
CERK	0.0863518293905952	-0.273254228826956	0.186	0.245	1
ASB8	0.088074092116242	-0.296147114207561	0.151	0.204	1
CYBA	0.0886446581345712	-0.308817736663535	0.301	0.361	1
MID1IP1	0.098039216160593	-0.274201794337331	0.074	0.116	1
MARK2	0.0980680118850924	-0.336272589093943	0.134	0.184	1
LGALS8	0.100666738916109	-0.36549263795576	0.214	0.259	1
ACO1	0.107783713169784	-0.31007755516872	0.079	0.122	1
PRNP	0.108680343635255	-0.458445655207728	0.184	0.231	1
PLD3	0.108990382269139	-0.271522243844204	0.099	0.143	1
FCER1G	0.111714004127092	-0.331856198192225	0.077	0.116	1
SMAP2	0.112165348079541	-0.259373541999408	0.266	0.313	1
STK38	0.113287269443759	-0.259822160265823	0.205	0.265	1
CD244	0.113948842328752	-0.347554146657186	0.11	0.156	1
OSBPL8	0.115934462167569	-0.321048192669692	0.351	0.401	1
ATP10D	0.11760934816251	-0.374795335655151	0.093	0.136	1
NBPF9	0.120690275987074	-0.257014915263712	0.093	0.136	1
TMEM131	0.124019647650337	-0.360544615439795	0.2	0.238	1
ARF6	0.124674759908812	-0.306569741708449	0.142	0.19	1
BIRC3	0.12487502157515	-0.483333625499665	0.123	0.17	1
FAM101B	0.128339397584314	-0.886529255293089	0.364	0.374	1
USP40	0.13082906921469	0.275327165691002	0.101	0.061	1
IFITM2	0.132403905109856	-0.302715081758825	0.351	0.381	1
KMT2E	0.133964168473019	-0.272452968990605	0.447	0.476	1
ANTXR2	0.138857310711429	-0.258267123732923	0.225	0.272	1
C10orf118	0.144594102212568	-0.305478066954188	0.115	0.156	1
ARHGAP30	0.144820437564684	-0.261704973338169	0.34	0.388	1
SPOP	0.146429239513793	0.265227101879721	0.205	0.156	1
CSF1	0.153085715941542	-0.664642204576266	0.088	0.122	1
FGD3	0.157615453991897	-0.301642519699338	0.184	0.231	1
TNFAIP8	0.162444316728219	-0.322547514325932	0.238	0.272	1
BASP1	0.163333604461765	-0.430990208188628	0.123	0.163	1
GCSAML	0.163903569630588	-0.288324610969497	0.178	0.218	1
PXN	0.166043871753643	-0.253011783674891	0.099	0.136	1
USP3	0.176512496099165	-0.30126435489519	0.112	0.15	1
SH3GLB1	0.177888541953603	-0.329835734532586	0.282	0.313	1
LRMP	0.178262397420326	-0.263939794158229	0.186	0.231	1
CDKN2D	0.183903934433233	-0.302869732016567	0.093	0.129	1
RAB27A	0.187394303472542	-0.363581667806645	0.175	0.218	1
MKRN1	0.188018117131425	-0.300196862845342	0.29	0.327	1
NAMPTL	0.188190557758533	-0.325828396568543	0.121	0.156	1
PDCD4	0.193272809636909	-0.285088823328028	0.362	0.408	1
YIPF4	0.19631181550114	-0.336085000117173	0.11	0.143	1
ITPKB	0.198213737401085	-0.264825801260765	0.121	0.156	1
S100A11	0.198846920940829	-0.338447897388095	0.085	0.116	1
CYLD	0.200068729410168	-0.299021611579816	0.356	0.381	1
GAK	0.202800406040393	-0.256711128694984	0.159	0.197	1
ZNF652	0.203630829097634	-0.341632119334755	0.148	0.184	1
PIM1	0.205982998694944	-0.376089673433707	0.364	0.374	1
EVI2B	0.210530147728979	-0.272756598251457	0.164	0.204	1
SOS2	0.211513464740589	-0.250386261802371	0.236	0.272	1
C10orf54	0.212378151943828	-0.335466550579444	0.178	0.211	1
MAP1LC3B	0.212430595895823	-0.253772942132661	0.23	0.265	1
IL6R	0.213290881872927	-0.267152591787181	0.208	0.252	1
CKAP4	0.213860064776742	-0.290700444657073	0.101	0.136	1
PLEKHF2	0.230971396095536	-0.255005806623368	0.093	0.122	1
CPEB4	0.241037068854007	-0.33195653053714	0.079	0.109	1
LPCAT2	0.243206603714676	-0.305795392406933	0.164	0.204	1
IFIT2	0.244942038656524	-0.664367881942524	0.074	0.102	1
ZNF331	0.250208817939546	-0.282459260099049	0.099	0.129	1
ANPEP	0.252487556553502	-0.321879694763813	0.093	0.122	1
CHD7	0.25711628316125	-0.389138577530483	0.088	0.116	1
IL16	0.261597213544817	-0.27646097763807	0.153	0.184	1
SELK	0.272602750612159	-0.288331247960965	0.173	0.204	1
CSNK1G1	0.278094178842521	-0.269913950098293	0.11	0.136	1
EP300	0.284822578575746	-0.278050065071108	0.364	0.388	1
CBL	0.293466232330825	-0.298750204477195	0.14	0.17	1
SCCPDH	0.300162537269017	-0.319469671663474	0.197	0.224	1
CBX4	0.303111727959898	-0.361712329363582	0.101	0.129	1
FAM46A	0.303425656088519	0.257808267803473	0.236	0.204	1
ARID5B	0.306812819217206	-0.291768618178657	0.134	0.163	1
CD2BP2	0.314878972740036	-0.258305148570153	0.09	0.116	1
MAX	0.320272707376534	-0.296997465337888	0.247	0.272	1
SSR3	0.336534832454347	-0.260755253896848	0.266	0.279	1
DACH1	0.33993674516339	-0.305703812602885	0.099	0.122	1
CFLAR	0.343314127412039	-0.319814870726126	0.405	0.422	1
SEC24B	0.356681820544944	-0.25298931767044	0.14	0.163	1
CCAR2	0.372139978111516	-0.269739247585402	0.123	0.143	1
TNFRSF1B	0.390265633935764	-0.280250741077882	0.107	0.129	1
PIK3CD	0.415262887338088	-0.296973127036486	0.17	0.19	1
MAP4K4	0.429616177848279	-0.412807448185397	0.222	0.231	1
HLA-F	0.437038877752421	-0.254938435502514	0.329	0.327	1
VCPIP1	0.445000123712586	-0.281406522515342	0.178	0.197	1
LAT2	0.447347216289962	-0.250540797623472	0.337	0.34	1
FYN	0.450211011119531	0.250109718380327	0.132	0.109	1
ALS2	0.456566000035526	-0.259589363453807	0.197	0.218	1
CD97	0.462903765952215	-0.327118511789305	0.184	0.197	1
CRBN	0.464875368354785	-0.266921607819981	0.225	0.238	1
DENND3	0.469481913788603	-0.296038976038232	0.126	0.143	1
ITGB7	0.496092374972209	-0.271506220933355	0.099	0.116	1
FAM65C	0.519422809643175	0.350566811415436	0.101	0.082	1
S100A9	0.520944142545676	0.446968211753872	0.348	0.313	1
S100A8	0.562149834520421	0.566222361638528	0.258	0.231	1
RCOR1	0.575592628649096	-0.28114639958047	0.175	0.184	1
LCP2	0.57696758788336	-0.278805070337564	0.332	0.327	1
PRR14L	0.589868904153624	-0.270585530963305	0.175	0.184	1
TMX4	0.637177792285234	-0.297097526787844	0.299	0.306	1
PPTC7	0.720616242407501	-0.25934605568874	0.173	0.15	1
FAM129A	0.760281024588343	-0.316623107890584	0.225	0.218	1
CTSS	0.844596773994496	-0.319070158330606	0.351	0.32	1
PPP1R12A	0.864482253615616	-0.265698097637643	0.403	0.374	1
CD69	0.892289909212608	-0.396754970168376	0.351	0.333	1
