## Supplementary Tables 1-19 for "Multi-omic profiling reveals widespread dysregulation of innate immunity and hematopoiesis in COVID-19": SupplementaryTable_18.csv

Supplementary Table 18. DEGs for CD8 TEM cells by severity. scRNA-seq DEGs for each severity class were calculated using FindAllMarkers	where cells belonging to each severity class are compared to all other cells. Cells annotated as CD8 TEM cells by Seuratv4 were used as input. Only DEGs with a >0.25 log(fold-change) are shown	and cell quality-associated genes are removed. Statistical significance is determined by Seurat's implementation of the Wilcoxon rank-sum test	and two-sided p values are provided.
p_val	avg_logFC	pct.1	pct.2	p_val_adj	cluster	gene
0	1.0714551591502	0.635	0.258	0	4-5	XAF1
0	1.02366850995507	0.257	0.034	0	4-5	IFI44L
7.18959176689397e-274	0.922555865630571	0.338	0.084	2.48386016362653e-269	4-5	MX1
8.91581560990092e-191	0.73495106762938	0.227	0.052	3.08023597690857e-186	4-5	IFI6
9.65466075327203e-183	0.697919547333127	0.177	0.031	3.33549219704042e-178	4-5	RSAD2
1.84049917252329e-163	0.783145332742056	0.236	0.066	6.35855654123345e-159	4-5	OAS3
8.53989820111333e-158	0.766465364603408	0.186	0.041	2.95036403052063e-153	4-5	IFIT3
6.77530858571014e-154	0.694973544894081	0.27	0.088	2.34073361019114e-149	4-5	ISG15
7.52934502858622e-151	0.606805927863187	0.188	0.044	2.60123812047597e-146	4-5	IFI44
6.35714360120066e-146	0.662424712376031	0.39	0.172	2.1962659713428e-141	4-5	PATL2
3.73453113331135e-145	0.669924065655101	0.339	0.137	1.2902058159364e-140	4-5	EIF2AK2
1.87082237375441e-132	0.361947161927961	0.916	0.83	6.46331713684675e-128	4-5	RNF213
5.1117255615289e-132	0.471083919918569	0.745	0.545	1.765998946997e-127	4-5	SRRM2
1.84703374595328e-113	0.49517984322014	0.664	0.454	6.38113218551938e-109	4-5	GZMB
5.09969537105051e-111	0.558416817517636	0.318	0.141	1.76184275679053e-106	4-5	PARP9
1.87249606879981e-109	0.469041557805691	0.6	0.393	6.46909941848957e-105	4-5	HNRNPH1
5.09812772480794e-104	0.449503736614264	0.687	0.508	1.76130116636665e-99	4-5	ADAR
4.05984664310747e-100	0.503634251418952	0.35	0.169	1.40259581826077e-95	4-5	HIST1H1E
8.02732544913518e-100	0.569918789446199	0.334	0.163	2.77328039616722e-95	4-5	OAS2
2.45765569224321e-98	0.492407717441023	0.417	0.226	8.49070888556184e-94	4-5	TRIM22
2.94215029009305e-97	0.468334814441723	0.144	0.039	1.01645408222135e-92	4-5	OAS1
1.97262804563146e-96	0.541526455123566	0.374	0.194	6.81503537204758e-92	4-5	SPG11
8.57199265269825e-90	0.414055652661335	0.776	0.621	2.96145202165419e-85	4-5	GNLY
3.53340783385958e-88	0.52278895163198	0.224	0.091	1.22072173844181e-83	4-5	MX2
2.13973535471956e-80	0.412835294276096	0.577	0.393	7.39235770348515e-76	4-5	SP100
7.21082766650651e-79	0.413001595752267	0.158	0.053	2.49119674222467e-74	4-5	HERC6
3.18629439432743e-71	0.457794774845201	0.276	0.139	1.10080098735224e-66	4-5	IFITM3
5.17583510321455e-70	0.37059321849888	0.494	0.32	1.78814751145856e-65	4-5	CCNL1
8.24266004722878e-70	0.405770077634155	0.446	0.276	2.8476741931166e-65	4-5	STAT1
2.69682025159993e-64	0.422419633758973	0.388	0.234	9.31697460522744e-60	4-5	SAMD9L
6.80150724184878e-62	0.376522251348441	0.363	0.213	2.34978472191392e-57	4-5	ACADVL
7.53800677741889e-62	0.410379430133083	0.205	0.093	2.60423058146268e-57	4-5	LAG3
3.2712309685888e-60	0.3729896452152	0.192	0.086	1.13014487502806e-55	4-5	EPSTI1
1.53195907597161e-59	0.318259942705605	0.132	0.047	5.29261221566672e-55	4-5	IRF7
1.18643337431786e-56	0.364472938569937	0.479	0.33	4.09889002159335e-52	4-5	OGT
1.21148475882884e-56	0.383453009994536	0.326	0.191	4.18543754480188e-52	4-5	ISG20
1.31035133985399e-53	0.332817719910935	0.425	0.271	4.52700180892756e-49	4-5	NKTR
3.60577925819729e-52	0.354300034251961	0.286	0.161	1.245724618122e-47	4-5	MIAT
9.23684505030059e-52	0.390816920870905	0.326	0.199	3.19114522797785e-47	4-5	DTX3L
9.47639438353155e-51	0.329568464986899	0.152	0.065	3.27390473162248e-46	4-5	HIST1H1C
6.72009669480011e-49	0.350003048478744	0.235	0.125	2.32165900611954e-44	4-5	DDX60L
1.67599521593343e-48	0.358772669967097	0.287	0.168	5.79022827200683e-44	4-5	IFITM1
8.66523202838524e-47	0.31240266898079	0.375	0.239	2.99366436116653e-42	4-5	CLK1
1.67350464878095e-46	0.301976309152356	0.209	0.106	5.78162386060842e-42	4-5	IGLC3
1.95663401528815e-46	0.31079969977946	0.48	0.339	6.75977919601749e-42	4-5	CALR
1.6885103990142e-45	0.260305223935777	0.749	0.626	5.83346572651427e-41	4-5	PRF1
3.06287172691458e-45	0.329098541681334	0.182	0.09	1.05816092421445e-40	4-5	STAT2
2.67399901850062e-44	0.285360092254372	0.112	0.044	9.23813180911595e-40	4-5	HERC5
6.00457839864557e-43	0.317114813392326	0.361	0.235	2.07446174516407e-38	4-5	CD97
6.02612035115091e-43	0.279534119495078	0.402	0.264	2.08190405891562e-38	4-5	LPCAT1
1.88776139442384e-42	0.256839876207791	0.545	0.4	6.5218380654555e-38	4-5	MYO1F
3.41471200461664e-40	0.306083909208458	0.151	0.07	1.17971470335496e-35	4-5	IGHM
8.20350128700924e-40	0.27766420673979	0.311	0.196	2.83414562463595e-35	4-5	HNRNPH3
2.5567552402915e-39	0.253800214540375	0.429	0.296	8.83307800415906e-35	4-5	MYO1G
2.78923528994169e-39	0.276225276333305	0.327	0.206	9.63625007969056e-35	4-5	PLCB2
3.07991606697213e-38	0.319405820723621	0.382	0.262	1.06404940281753e-33	4-5	SAMD9
6.31770815925143e-38	0.272113265111047	0.136	0.063	2.18264181485819e-33	4-5	HSH2D
6.64945810052561e-35	0.302982975677064	0.334	0.223	2.29725478456959e-30	4-5	PARP14
7.98570753382299e-35	0.278473401346001	0.158	0.081	2.75890223878517e-30	4-5	HELZ2
8.34235285858417e-35	0.259235118164377	0.248	0.149	2.88211606558366e-30	4-5	SLFN12L
1.07305810887019e-33	0.263607826878219	0.422	0.303	3.70720115452472e-29	4-5	TRA2B
5.33707094285251e-33	0.277612776803532	0.154	0.081	1.84385126933668e-28	4-5	KDM5D
9.35246482312056e-33	0.267958772964724	0.215	0.126	3.23108954709169e-28	4-5	DDX60
5.03114647581608e-31	0.278427416400545	0.196	0.115	1.73816048446494e-26	4-5	ZCCHC2
9.29359803749231e-31	0.258368131297514	0.434	0.319	3.21075224999284e-26	4-5	FUS
1.06726118475825e-30	0.313115814694433	0.384	0.277	3.68717394110281e-26	4-5	TRANK1
3.48414981018393e-30	0.289405538078044	0.226	0.139	1.20370407642234e-25	4-5	ERAP2
4.75583225896809e-30	0.279950242440834	0.313	0.211	1.6430449288283e-25	4-5	PCSK7
8.80312756812002e-29	0.275138890763045	0.303	0.205	3.0413045122341e-24	4-5	NEAT1
4.32525198042173e-28	0.260988829624932	0.229	0.144	1.4942880541961e-23	4-5	HIST1H1D
3.3920285214377e-25	0.321662170096187	0.174	0.105	1.1718780135863e-20	4-5	IKZF2
3.85637901441419e-252	0.940139083895637	0.322	0.08	1.33230182189982e-247	6-7	IGLC3
2.30767536304372e-176	0.600335334603898	0.777	0.547	7.97255684424343e-172	6-7	PLEK
6.25476387563826e-171	0.729677626013624	0.168	0.029	2.16089582375551e-166	6-7	IGHG1
8.47607549092556e-148	0.557774090875489	0.103	0.01	2.92831456060496e-143	6-7	IGHG4
1.97642587266329e-100	1.09563997047557	0.21	0.074	6.82815610487715e-96	6-7	HBB
4.33355779663171e-93	0.45796793609206	0.113	0.024	1.49715754758032e-88	6-7	IGHG2
3.03408948049219e-85	0.635925324065758	0.183	0.064	1.04821723372044e-80	6-7	IGHM
1.13133774422071e-74	0.490110151898379	0.5	0.328	3.90854563873371e-70	6-7	CX3CR1
5.16128207326467e-69	0.482004629772719	0.27	0.135	1.78311973067148e-64	6-7	GBP1
9.552605748619e-65	0.503632562533635	0.108	0.031	3.30023423403289e-60	6-7	MYOM2
3.66983297886323e-57	0.33811743396479	0.199	0.089	1.26785389753767e-52	6-7	ZNRD1-AS1
2.64064056095414e-54	0.427432537182062	0.307	0.177	9.12288500998436e-50	6-7	RN7SL4P
1.56374067368201e-53	0.352174980413284	0.63	0.493	5.40241127943662e-49	6-7	SPN
3.61975965019786e-53	0.275194366924423	0.857	0.764	1.25055456395036e-48	6-7	ACTB
1.27611872389086e-50	0.371993413437634	0.424	0.283	4.40873496729813e-46	6-7	GIMAP4
2.3003407506013e-49	0.358587538080892	0.38	0.241	7.94721722517737e-45	6-7	SAMD9L
3.17978875475803e-49	0.431703108527422	0.246	0.133	1.09855341899381e-44	6-7	RP1-17K7.2
1.25069661326027e-47	0.384235788589224	0.18	0.086	4.3209066594916e-43	6-7	RN7SL5P
1.79132881789544e-46	0.403811996483982	0.245	0.135	6.18868280006516e-42	6-7	FGL2
8.52005157312818e-46	0.469759315464007	0.221	0.116	2.94350741748432e-41	6-7	S100A8
2.7392270739201e-42	0.372425417495234	0.416	0.289	9.46348169497916e-38	6-7	STAT1
1.38598623538742e-41	0.361613289434471	0.253	0.145	4.78830524601644e-37	6-7	ITM2A
7.37307571487368e-38	0.258736759307614	0.742	0.632	2.54725019797456e-33	6-7	PRF1
9.41189014605913e-36	0.352576212166917	0.14	0.067	3.25161980766051e-31	6-7	CCR5
1.72826906233283e-35	0.273636618597223	0.547	0.424	5.97082395654746e-31	6-7	ACTR3
2.17347085024398e-35	0.308372775889699	0.345	0.232	7.50890709342291e-31	6-7	GIMAP7
3.94839439744703e-34	0.345461281312443	0.258	0.162	1.36409129643e-29	6-7	PIM1
7.89505327585358e-34	0.291248494600266	0.16	0.082	2.72758300574189e-29	6-7	KDM5D
2.19132176823464e-33	0.316599547583496	0.204	0.116	7.57057844489702e-29	6-7	HSPH1
2.93386260412135e-33	0.313497743430537	0.272	0.171	1.01359085247185e-28	6-7	DDX3Y
3.58468734687358e-33	0.271195585278619	0.438	0.315	1.23843778459789e-28	6-7	TRGC2
1.2242719388527e-31	0.264184664844235	0.605	0.496	4.2296146943483e-27	6-7	VIM
1.38745687636582e-31	0.254868542537133	0.121	0.056	4.79338601646863e-27	6-7	LINC00649
3.90513402256713e-31	0.266497343935278	0.504	0.389	1.34914570211649e-26	6-7	RP11-94L15.2
4.15041404177244e-30	0.283963196265695	0.381	0.274	1.43388504315154e-25	6-7	LPCAT1
4.15983392013311e-30	0.259701547650655	0.605	0.502	1.43713942272759e-25	6-7	ADD3
8.08289320353402e-30	0.250716614780716	0.658	0.556	2.79247794395693e-25	6-7	SLFN5
1.15988874389733e-29	0.293320859482338	0.256	0.163	4.00718363241648e-25	6-7	PARP9
2.36840346931489e-29	0.258358841172233	0.515	0.404	8.18236030578908e-25	6-7	ARL6IP5
5.17015737405723e-29	0.266195938870879	0.485	0.374	1.78618596958929e-24	6-7	GBP5
4.14069264516452e-28	0.2983212816342	0.278	0.183	1.43052649505144e-23	6-7	EOMES
3.01735756307731e-27	0.263763541564242	0.313	0.216	1.04243669089195e-22	6-7	CTSC
1.54065277494644e-26	0.288552458881358	0.473	0.372	5.32264720688496e-22	6-7	CCND2
2.92372662045381e-26	0.301688344282511	0.219	0.138	1.01008907283438e-21	6-7	HIST1H4C
4.06147656843635e-26	0.2538327180888	0.167	0.096	1.40315892486339e-21	6-7	EPSTI1
5.3405380952372e-26	0.255558806915935	0.305	0.209	1.84504910114255e-21	6-7	DTX3L
1.23315754028443e-24	0.442715272894031	0.241	0.158	4.26031267017464e-20	6-7	S100A9
1.64434971221261e-24	0.261180619396281	0.179	0.107	5.68089938575212e-20	6-7	STIP1
7.09586662460311e-24	0.272015583731631	0.207	0.132	2.45148000146788e-19	6-7	CASP1
1.21654662417414e-23	0.259557758124071	0.286	0.198	4.20292527719682e-19	6-7	TPM4
1.97533908082894e-23	0.272805821273548	0.322	0.231	6.82440145644782e-19	6-7	BCL2
4.23311403404487e-23	0.256941640208576	0.485	0.387	1.46245623648182e-18	6-7	SLAMF7
1.35641703195358e-22	0.270715310581565	0.32	0.232	4.68614956199324e-18	6-7	KLRG1
2.972469937537e-21	0.265040518109342	0.284	0.203	1.02692891402028e-16	6-7	TRGC1
1.25571002755574e-20	0.267657880201479	0.285	0.206	4.33822700319957e-16	6-7	HNRNPF
1.30032377240803e-20	0.260463932798249	0.252	0.174	4.49235856891526e-16	6-7	LGALS1
2.89242654922034e-20	0.25802662107391	0.167	0.104	9.99275524224645e-16	6-7	LINC00861
5.08244170432848e-98	0.424189246938709	0.462	0.291	1.7558819600114e-93	0	DUSP2
7.76827288241284e-97	0.403558317966718	0.617	0.457	2.68378291541599e-92	0	FGFBP2
2.56346703426208e-96	0.286132030080945	0.804	0.702	8.85626590996864e-92	0	EEF2
1.1387348940693e-81	0.364305505701905	0.607	0.49	3.93410131203061e-77	0	CXCR4
2.4625101725406e-76	0.462957103354107	0.224	0.106	8.50748014409327e-72	0	ZNF683
1.90931008246271e-67	0.374232575937074	0.365	0.231	6.59628447289218e-63	0	GADD45B
5.94542037679969e-59	0.293281757880748	0.589	0.464	2.05402383177676e-54	0	CD52
9.10545446906507e-49	0.32015393555687	0.318	0.208	3.1457524099726e-44	0	SLC38A2
1.63073877344285e-43	0.292707574673845	0.212	0.122	5.63387631449037e-39	0	CITED2
2.79645362869813e-43	0.259696507859688	0.337	0.229	9.6611879964263e-39	0	IER2
1.32932650201259e-38	0.311540943527049	0.327	0.231	4.59255719915309e-34	0	TAGAP
3.90466566079473e-38	0.273022390873634	0.257	0.166	1.34898389249136e-33	0	BTG2
1.66274407475649e-37	0.253603686733946	0.312	0.213	5.74444822946871e-33	0	SNHG5
2.31457704699153e-37	0.30114051384603	0.166	0.092	7.99640078194634e-33	0	ZNF331
3.26640743009853e-37	0.27371061883376	0.198	0.117	1.12847843895044e-32	0	DYNLL1
1.05251840543793e-35	0.258023540571181	0.514	0.429	3.63624058710698e-31	0	FTL
1.42940624863429e-26	0.274960364184351	0.3	0.223	4.93831270778176e-22	0	CD69
1.55723651317886e-25	0.287050995776306	0.108	0.058	5.37994070573032e-21	0	LYZ
8.90767652296127e-119	0.911569688769498	0.658	0.45	3.07742408515266e-114	1-3	AC009501.4
1.24317002182031e-105	0.493224656310344	0.897	0.815	4.29490379138482e-101	1-3	PABPC1
4.00166221161469e-104	1.06375498089557	0.624	0.457	1.38249426086864e-99	1-3	TNFAIP3
1.27700707389328e-78	0.703574594184316	0.669	0.528	4.41180403888651e-74	1-3	CXCR4
4.4976286922932e-77	0.721383456648566	0.648	0.504	1.55384076061346e-72	1-3	PIK3R1
9.24437761700226e-74	0.53781823299993	0.727	0.622	3.19374757912194e-69	1-3	SF3B1
2.0154610995355e-71	0.327059969362589	0.948	0.923	6.96301500667525e-67	1-3	EEF1A1
3.34709089916866e-70	0.916110544480603	0.389	0.213	1.15635296384479e-65	1-3	NR4A2
2.82051213178429e-67	0.693926288286796	0.19	0.063	9.74430531288838e-63	1-3	XIST
2.62230518685137e-60	0.694248115355099	0.515	0.35	9.05953995953413e-56	1-3	DUSP2
2.63114434152349e-53	0.361173116280357	0.87	0.822	9.09007747109536e-49	1-3	SYNE2
7.39050620477497e-52	0.482102266923963	0.72	0.646	2.55327208362566e-47	1-3	BTG1
1.60056300365718e-51	0.891263172708477	0.209	0.088	5.52962506503483e-47	1-3	RGS1
1.69948414739033e-50	0.458297484767264	0.739	0.692	5.87137783240412e-46	1-3	EIF1
1.14249555361595e-47	0.547743333152174	0.697	0.629	3.94709363863238e-43	1-3	ZFP36L2
1.21928456692508e-47	0.725538814785957	0.397	0.261	4.21238432181276e-43	1-3	C1orf63
1.66323239879006e-45	0.432705515803978	0.754	0.709	5.7461352913399e-41	1-3	H3F3B
3.26812325274167e-43	0.45625308278256	0.666	0.587	1.12907122135719e-38	1-3	PRRC2C
6.37624649515397e-43	0.294385847857247	0.902	0.882	2.20286563914579e-38	1-3	TPT1
1.79892481900393e-42	0.670897738459085	0.558	0.47	6.21492546469479e-38	1-3	TSC22D3
5.65895629453764e-41	0.741957032325148	0.271	0.151	1.95505622063686e-36	1-3	ENC1
5.77252143736394e-41	0.396274921324308	0.793	0.747	1.9942907061805e-36	1-3	TRBC2
2.87582583885917e-39	0.445152733621185	0.651	0.579	9.93540310809066e-35	1-3	GLTSCR2
2.4935935668677e-31	0.329620153109735	0.8	0.776	8.61486705481452e-27	1-3	SYNE1
3.09699475401904e-30	0.376251086558678	0.673	0.635	1.0699497476185e-25	1-3	GNAS
1.15286677652473e-29	0.451090021566439	0.496	0.399	3.98292413953764e-25	1-3	SRSF11
3.4414241509803e-29	0.39743844521109	0.603	0.554	1.18894321568067e-24	1-3	RBM39
9.09795919319611e-29	0.539015101504454	0.353	0.247	3.14316294206539e-24	1-3	GOLGA8B
9.42340257389213e-29	0.497623039967866	0.44	0.34	3.25559712122825e-24	1-3	PNISR
1.05620246434988e-28	0.300442750448819	0.773	0.748	3.64896827383596e-24	1-3	GNB2L1
6.96994154203027e-27	0.370088825327431	0.627	0.585	2.40797540394062e-22	1-3	NCL
3.58689942379395e-26	0.503551152086632	0.439	0.352	1.23920201293233e-21	1-3	CCNL1
1.80962217618606e-24	0.710215871857474	0.237	0.148	6.25188269428759e-20	1-3	TSPYL2
5.44799825032302e-24	0.443513643207485	0.361	0.264	1.8821744355216e-19	1-3	GOLGA8A
1.0883405197392e-23	0.583134186706963	0.329	0.245	3.75999882759498e-19	1-3	ZFP36
3.54524411254035e-23	0.367070185396165	0.574	0.524	1.22481093600044e-18	1-3	EIF4B
4.11872297490174e-23	0.364413781267553	0.603	0.562	1.42293641336905e-18	1-3	CSDE1
1.48884672924106e-22	0.544008431652907	0.34	0.253	5.14366768018201e-18	1-3	PNN
2.34186240458004e-22	0.614201644233826	0.274	0.188	8.09066623534313e-18	1-3	PDE4D
8.52006590437214e-22	0.325329335397472	0.629	0.591	2.94351236864249e-17	1-3	AKAP13
1.04176430758484e-20	0.298375838623372	0.651	0.622	3.59908732984411e-16	1-3	PTMA
1.20772715815219e-20	0.504389743069387	0.337	0.255	4.17245578598417e-16	1-3	PRPF4B
2.02948186612761e-20	0.383278303008817	0.543	0.501	7.01145395109766e-16	1-3	TMEM66
2.60378376115592e-20	0.541216191815539	0.28	0.195	8.99555213804149e-16	1-3	TCF7
5.3625801468596e-20	0.48726396306433	0.402	0.331	1.85266418913706e-15	1-3	BCLAF1
3.23939681293201e-19	0.549879263982773	0.298	0.222	1.11914681093175e-14	1-3	YPEL5
1.29490438015688e-18	0.370931198751244	0.538	0.505	4.47363565256598e-14	1-3	SRSF5
6.91836672363472e-18	0.497186520482757	0.335	0.264	2.39015733568132e-13	1-3	CLK1
1.17351474096308e-17	0.314395115869	0.664	0.667	4.05425872707925e-13	1-3	JAK1
1.8946238974957e-17	0.39108543457673	0.592	0.576	6.54554664106815e-13	1-3	BRD2
2.21870670765012e-17	0.467541914961468	0.365	0.296	7.66518793358963e-13	1-3	SEPT6
8.45518334503458e-17	0.473596460187989	0.411	0.36	2.92109674204255e-12	1-3	ATF4
1.04754368574993e-16	0.611241628517402	0.187	0.118	3.61905392552884e-12	1-3	ZNF331
1.11861355100983e-16	0.43738600820877	0.37	0.3	3.86458609602876e-12	1-3	DDX24
1.3025154700194e-16	0.488712958793017	0.338	0.276	4.49993044582301e-12	1-3	SRSF2
1.36988785888095e-16	0.617363436541419	0.323	0.254	4.7326885748619e-12	1-3	JUN
6.68818305577811e-16	0.454454329462491	0.159	0.097	2.31063348211022e-11	1-3	KDM6A
6.95937305849882e-16	0.420068470136545	0.126	0.069	2.40432420425017e-11	1-3	GZMK
2.98233993599871e-15	0.491405359873673	0.349	0.285	1.03033880108883e-10	1-3	GADD45B
6.67799456478232e-15	0.482613044225385	0.268	0.2	2.307113562241e-10	1-3	DUSP1
8.99634177052124e-15	0.399175608399743	0.611	0.602	3.10805615487968e-10	1-3	HSPA5
5.34408907629675e-14	0.256949628502792	0.718	0.716	1.846275894079e-09	1-3	HSP90AA1
6.25713746771955e-14	0.437707890183492	0.368	0.314	2.16171585234775e-09	1-3	SRSF7
1.01899164682172e-13	0.323787091924782	0.556	0.548	3.52041234143968e-09	1-3	NACA
1.24287939988889e-13	0.47842236942175	0.252	0.189	4.29389975073615e-09	1-3	FAM46C
1.44309747597358e-13	0.417328907602265	0.315	0.254	4.98561315999353e-09	1-3	SRRM1
2.18627643725251e-13	0.360269601824336	0.104	0.057	7.55314783541996e-09	1-3	PER1
2.22569326977386e-13	0.413783148732454	0.378	0.329	7.68932510841474e-09	1-3	SFPQ
3.10252174818537e-13	0.346216008673321	0.485	0.456	1.07185921356308e-08	1-3	FYB
4.33665577063022e-13	0.283439333035847	0.589	0.573	1.49822783563733e-08	1-3	HSP90AB1
9.82265175267066e-13	0.408961685940067	0.163	0.106	3.39352972751266e-08	1-3	ZNRD1-AS1
1.20787773814324e-12	0.433900341124348	0.185	0.127	4.17297600973725e-08	1-3	FBXO33
1.22446371111989e-12	0.328396663159068	0.495	0.468	4.23027722917698e-08	1-3	MATR3
1.68260400470069e-12	0.484052618853981	0.244	0.184	5.81306031543995e-08	1-3	FOS
1.74893730381992e-12	0.368564943501648	0.453	0.421	6.04222859723707e-08	1-3	ILF3
1.75869355628696e-12	0.44005415943445	0.337	0.283	6.07593449826019e-08	1-3	IRF1
1.79662349548459e-12	0.272321315080369	0.581	0.565	6.20697485220016e-08	1-3	HNRNPU
2.00835511589046e-12	0.412471813072167	0.331	0.276	6.93846525437837e-08	1-3	TERF2IP
2.49113470999042e-12	0.473694408881134	0.283	0.224	8.60637219607491e-08	1-3	GOLGB1
3.47177851225723e-12	0.396892869281961	0.374	0.326	1.19943004041463e-07	1-3	ANKRD11
7.81035876977689e-12	0.36570340154618	0.434	0.398	2.69832274778252e-07	1-3	ANKRD12
1.26476002332986e-11	0.435453126781566	0.285	0.232	4.36949292859999e-07	1-3	ZBTB1
2.5533919039291e-11	0.477415665183811	0.166	0.113	8.82145834969425e-07	1-3	FOSB
3.626910522292e-11	0.443177913348103	0.213	0.158	1.25302504724144e-06	1-3	ZNF394
4.25278323843346e-11	0.422656492155128	0.273	0.218	1.46925155321399e-06	1-3	JMJD1C
6.46961875664314e-11	0.387511611240978	0.125	0.079	2.23512388804507e-06	1-3	OSER1
1.49458394233149e-10	0.396251613998743	0.35	0.302	5.16348860396685e-06	1-3	NKTR
1.69319515721136e-10	0.305699395888922	0.458	0.426	5.8496506291338e-06	1-3	PARP8
2.61682969547361e-10	0.399194749365295	0.409	0.379	9.04062323192222e-06	1-3	JUNB
2.75682355562081e-10	0.347654373303109	0.437	0.41	9.52427401995876e-06	1-3	DDX3X
6.18130295507646e-10	0.31156229315807	0.475	0.455	2.13551654491982e-05	1-3	EIF4A2
7.23581473473888e-10	0.321523821055119	0.412	0.38	2.49982927455759e-05	1-3	ELF1
1.18311587381518e-09	0.430223653338957	0.178	0.13	4.08742872085669e-05	1-3	PDE3B
1.18878784510202e-09	0.358149583035955	0.112	0.07	4.10702424725845e-05	1-3	DYNLT1
1.26322457758408e-09	0.411978362802577	0.159	0.11	4.36418827063747e-05	1-3	RLF
1.43999083806685e-09	0.385634508451022	0.283	0.234	4.97488034735336e-05	1-3	ASH1L
1.91064899046025e-09	0.368690809381599	0.108	0.068	6.60091013224206e-05	1-3	YBX3
1.92288815933916e-09	0.342887815213058	0.466	0.444	6.64319401288493e-05	1-3	KMT2A
2.15896125574776e-09	0.399714949917899	0.271	0.224	7.45877934635735e-05	1-3	PIK3IP1
2.83934065101671e-09	0.265833934156535	0.575	0.573	9.80935408113253e-05	1-3	UTRN
2.94841553273859e-09	0.362057012309891	0.354	0.314	0.000101861859825053	1-3	CD96
5.57966198855892e-09	0.37850783329021	0.217	0.168	0.000192766162380734	1-3	HERPUD1
6.33730956857408e-09	0.395780249885028	0.256	0.212	0.000218941370975097	1-3	SBDS
1.04387852216987e-08	0.382863680515099	0.249	0.204	0.000360639151839248	1-3	HMGB2
1.07546366828764e-08	0.259810186685353	0.498	0.491	0.000371551188120015	1-3	CCNI
1.18684391483482e-08	0.399526556145299	0.327	0.285	0.000410030835697133	1-3	AKAP9
1.25416447757453e-08	0.380280473826643	0.132	0.09	0.000433288743712447	1-3	JMJD6
1.75051332906383e-08	0.3236086153264	0.371	0.335	0.000604767344924971	1-3	TMC8
2.15415790531504e-08	0.369351933727399	0.188	0.143	0.00074421847312824	1-3	VAMP2
2.88568927234464e-08	0.298072360317895	0.512	0.509	0.000996947929809626	1-3	EZR
3.24841857655748e-08	0.257599679500474	0.477	0.467	0.00112226364982908	1-3	HNRNPA1
3.66133383628387e-08	0.404507496252163	0.408	0.389	0.00126491761375935	1-3	CD74
4.0576600216865e-08	0.336889175698621	0.331	0.297	0.00140184038429225	1-3	ARHGAP4
5.2045320620002e-08	0.357375371412435	0.371	0.348	0.00179806173677983	1-3	CREBBP
6.25038745005308e-08	0.298099713856393	0.464	0.45	0.00215938385624434	1-3	SORL1
8.05115215168486e-08	0.3781163432702	0.245	0.204	0.00278151204536409	1-3	GGNBP2
8.06346412721431e-08	0.35613268269848	0.299	0.262	0.00278576558667	1-3	LUC7L3
8.7242157715033e-08	0.37245857077845	0.17	0.129	0.00301404206473896	1-3	TUBA4A
1.80924755882158e-07	0.310468727604843	0.405	0.382	0.00625058846621681	1-3	NIN
2.28298112281228e-07	0.31152274581537	0.468	0.469	0.00788724318309186	1-3	ITGA4
3.57133747284519e-07	0.330482122744935	0.325	0.296	0.0123382567011856	1-3	NAP1L1
4.43205537019108e-07	0.409196642173452	0.271	0.236	0.0153118648929362	1-3	CHD1
5.72735329374213e-07	0.311751438019004	0.44	0.433	0.0197868601592203	1-3	MGEA5
6.00867937499335e-07	0.358628040462893	0.17	0.131	0.020758785504727	1-3	JMY
6.40462189323661e-07	0.366183213419023	0.175	0.136	0.0221266877167538	1-3	SNHG1
6.52309698664412e-07	0.330332746513855	0.235	0.194	0.0225359954694581	1-3	TIGIT
6.82164322710721e-07	0.333891366569085	0.146	0.108	0.02356741302101	1-3	CCNT1
7.55369389398457e-07	0.329022470307957	0.108	0.074	0.0260965016649379	1-3	MRPL10
7.93292211663911e-07	0.325843499993602	0.185	0.145	0.0274066593285648	1-3	RP11-349A22.5
8.07225806129207e-07	0.32668758534565	0.311	0.279	0.0278880371501518	1-3	NLRP1
8.27559504169385e-07	0.382097350927588	0.302	0.275	0.0285905257500439	1-3	IER2
9.0351414114841e-07	0.359546520695413	0.284	0.251	0.0312146065483953	1-3	EIF3F
9.30347035453832e-07	0.287669959957387	0.435	0.423	0.032141629380859	1-3	MYCBP2
1.02247215271809e-06	0.321053751616059	0.106	0.073	0.0353243679321047	1-3	CDR2
1.40157770228221e-06	0.316078310499694	0.301	0.268	0.0484217064584457	1-3	PHF3
1.73659697510881e-06	0.329893400532197	0.278	0.245	0.0599959522960593	1-3	CCNL2
1.7456122811599e-06	0.263333521099429	0.472	0.482	0.0603074130895123	1-3	EVL
1.85260479396326e-06	0.341384856287283	0.322	0.299	0.0640037904218427	1-3	EIF5
1.98790327395782e-06	0.357457323481535	0.368	0.347	0.0686780823086948	1-3	RBM25
2.16414016076133e-06	0.329734649094734	0.382	0.369	0.0747667142739823	1-3	CAST
2.2874024734268e-06	0.331579105957692	0.2	0.162	0.0790251806519491	1-3	OFD1
2.29616903155491e-06	0.309475210672305	0.345	0.315	0.0793280477021589	1-3	TNRC6B
3.09519187655278e-06	0.344898832601079	0.213	0.176	0.106932688951145	1-3	VPS13A
3.40464743228233e-06	0.368742653577001	0.229	0.198	0.11762375949049	1-3	RSRC2
3.73944231235417e-06	0.327282039712992	0.294	0.267	0.129190253007212	1-3	FOXP1
4.01852857747681e-06	0.32514886684485	0.299	0.273	0.138832125294669	1-3	KIF5B
5.31520792776469e-06	0.504679841706963	0.11	0.078	0.183629803488414	1-3	TTN
6.17977789168832e-06	0.281754917773889	0.41	0.401	0.213498966602048	1-3	GLG1
1.00549759644311e-05	0.315767250669738	0.175	0.141	0.347379309619165	1-3	AMD1
1.08161409664289e-05	0.345300012858874	0.125	0.094	0.373676038108186	1-3	MAP3K8
1.10720345616842e-05	0.266166354457887	0.397	0.384	0.382516650037066	1-3	ATRX
1.14988697427598e-05	0.303632472245985	0.41	0.407	0.397262951872865	1-3	EIF3A
1.5609194378375e-05	0.298394844861396	0.318	0.296	0.539266447384098	1-3	ACAP1
2.12544564465496e-05	0.297111612718871	0.106	0.077	0.734298961315395	1-3	PDE4B
3.11799496848823e-05	0.320087515557603	0.172	0.14	1	1-3	ARID4A
3.31869333943979e-05	0.295894501334372	0.247	0.219	1	1-3	MATK
3.79744598489598e-05	0.277897598882538	0.386	0.375	1	1-3	CHD4
3.80417444021358e-05	0.252233602610588	0.462	0.47	1	1-3	CCDC88C
4.00725865333728e-05	0.311492155896295	0.326	0.31	1	1-3	TTC3
5.04232637312549e-05	0.305857896284301	0.159	0.128	1	1-3	CDK5RAP3
5.70062589125066e-05	0.265843635286974	0.284	0.255	1	1-3	ARHGAP9
6.87264223826862e-05	0.325223703480534	0.218	0.192	1	1-3	H3F3C
7.55669944784858e-05	0.275938371393232	0.373	0.367	1	1-3	CIRBP
8.20109404102166e-05	0.282397234644429	0.127	0.098	1	1-3	RBM38
0.000104983413481171	0.304146290140654	0.187	0.156	1	1-3	RGS2
0.000115342117098972	0.338205642529773	0.122	0.095	1	1-3	NFKBIZ
0.000127374687186374	0.271247312912993	0.107	0.081	1	1-3	SERTAD1
0.000131036824984929	0.271125374124093	0.272	0.248	1	1-3	GOLGA4
0.000152551482384093	0.343193337827125	0.3	0.282	1	1-3	RBBP6
0.000159737826511491	0.338793574387719	0.197	0.17	1	1-3	KAT6B
0.000164183922034964	0.298867211187271	0.366	0.359	1	1-3	SETD2
0.000184442740658937	0.3036797840395	0.274	0.254	1	1-3	PRPF40A
0.000190106176803892	0.259849123728166	0.398	0.397	1	1-3	RAD21
0.000200530460412959	0.298128505949528	0.216	0.191	1	1-3	FAM21C
0.000202357338409931	0.292874020932961	0.147	0.12	1	1-3	TAF3
0.000202668200505594	0.351187152178799	0.272	0.255	1	1-3	HEXIM1
0.000219507444941503	0.305913961299946	0.269	0.249	1	1-3	UBE2G2
0.000234828735595692	0.294108250440047	0.207	0.181	1	1-3	AUP1
0.000234863675741002	0.29613851599221	0.163	0.136	1	1-3	ATP2B1
0.000260477051633202	0.281496043247153	0.108	0.083	1	1-3	HAUS3
0.000269342791819923	0.269485212962859	0.19	0.163	1	1-3	NOP58
0.000285200469579981	0.288914067995435	0.362	0.358	1	1-3	TPR
0.000285490786914537	0.285880444026891	0.31	0.292	1	1-3	BOD1L1
0.00033050487069842	0.311268191537545	0.24	0.22	1	1-3	FBL
0.000330629740389813	0.346433162830946	0.193	0.169	1	1-3	IDI1
0.000333185805964547	0.310726923073447	0.151	0.126	1	1-3	ETF1
0.000380214551550994	0.276071579052278	0.154	0.127	1	1-3	TCIRG1
0.00039858719182928	0.3218170359411	0.155	0.129	1	1-3	BAZ2B
0.000494249435645973	0.298198286096688	0.157	0.132	1	1-3	MOAP1
0.00052042134743325	0.332386295555806	0.201	0.178	1	1-3	RNF216
0.000527523774547663	0.253195686992909	0.398	0.404	1	1-3	PNRC1
0.000545532601253057	0.250171722922965	0.4	0.405	1	1-3	WAC
0.000646920336393683	0.272456339971633	0.147	0.123	1	1-3	PAPD5
0.000706400934030503	0.29150139342413	0.279	0.268	1	1-3	C9orf78
0.000713420371620321	0.266360759758467	0.167	0.142	1	1-3	NDUFV1
0.000769830328382581	0.281530136482238	0.36	0.362	1	1-3	CD81
0.000812775856686153	0.25845744282173	0.213	0.191	1	1-3	NBPF10
0.000825050938996595	0.282633774696264	0.333	0.326	1	1-3	ARID4B
0.00083664090250968	0.267398971486746	0.319	0.312	1	1-3	ICAM3
0.000992187739174751	0.275871320734748	0.185	0.161	1	1-3	PRKX
0.00103118189672514	0.267497887305803	0.132	0.108	1	1-3	ANKRD36C
0.00106013184693126	0.251632438269743	0.366	0.373	1	1-3	SH3KBP1
0.00109873961416716	0.259166871513944	0.174	0.151	1	1-3	DGKA
0.00112874376895698	0.289746298443137	0.213	0.192	1	1-3	RBM5
0.0011431729751053	0.3131057338592	0.221	0.203	1	1-3	RSL1D1
0.00115938808230877	0.257745947338491	0.344	0.335	1	1-3	KIAA1109
0.00142705607844947	0.265725551052522	0.305	0.295	1	1-3	KTN1
0.00151608278373179	0.295092354679884	0.213	0.194	1	1-3	CREBRF
0.0015816185218048	0.296000215413148	0.225	0.207	1	1-3	MYLIP
0.00170300980147723	0.28509052400768	0.388	0.403	1	1-3	CHD2
0.00174531464732184	0.250390205281439	0.326	0.318	1	1-3	ARGLU1
0.00179943377101507	0.280006399198115	0.164	0.142	1	1-3	ZNF800
0.0020996144428092	0.277774466061398	0.156	0.134	1	1-3	SREK1
0.00215998410245481	0.25772074736046	0.236	0.218	1	1-3	CNTRL
0.00221673296927163	0.279396637848797	0.148	0.127	1	1-3	TAF1D
0.00267626235603907	0.275899983815994	0.106	0.086	1	1-3	ITGA6
0.00268770633050239	0.255622253122483	0.149	0.128	1	1-3	WHAMM
0.00273749597351453	0.305353144733499	0.28	0.276	1	1-3	RBMX
0.00281843073394122	0.284021461910345	0.274	0.266	1	1-3	CSNK1G2
0.00283736796106087	0.258633298782151	0.231	0.215	1	1-3	THUMPD1
0.00315947444962697	0.266410908546629	0.207	0.186	1	1-3	FCRL3
0.00324963142167303	0.255588630742168	0.129	0.109	1	1-3	CIR1
0.00333678819078377	0.293540241454432	0.175	0.157	1	1-3	DMTF1
0.00338883752191996	0.31284808158205	0.352	0.356	1	1-3	NFKBIA
0.00347181763536979	0.276270540098397	0.261	0.249	1	1-3	PRDM2
0.00358360373031301	0.256620756098327	0.352	0.354	1	1-3	PPP1R12A
0.00396688825801826	0.323360165063549	0.197	0.181	1	1-3	DNTTIP2
0.00427113258447149	0.250069556518637	0.23	0.216	1	1-3	YTHDC1
0.00435665589659794	0.259751455601201	0.134	0.114	1	1-3	FAM21B
0.00439822693966885	0.259124341137043	0.154	0.134	1	1-3	SPTY2D1
0.00490194470300812	0.272290568306237	0.275	0.268	1	1-3	SPEN
0.0050209007344527	0.270693853880215	0.223	0.211	1	1-3	EIF3G
0.00510064739269394	0.259370955615232	0.117	0.098	1	1-3	NISCH
0.00520736012536897	0.277040558603886	0.304	0.304	1	1-3	LDHB
0.00609901820062765	0.261272168739405	0.182	0.165	1	1-3	SLU7
0.00650612077502483	0.263712483385856	0.272	0.266	1	1-3	UBTF
0.00666922243974687	0.274013563635023	0.138	0.12	1	1-3	KIF22
0.00725348373222236	0.252667358723021	0.12	0.102	1	1-3	CEBPZ
0.00770158313191727	0.251919228500984	0.194	0.178	1	1-3	TRERF1
